# Structure-based learning to model complex protein-DNA interactions and transcription-factor co-operativity in *cis*-regulatory elements

**DOI:** 10.1101/2022.04.17.488557

**Authors:** O Fornes, A Meseguer, J Aguirre-Plans, P Gohl, PM Bota, R Molina-Fernández, J Bonet, AC Hernandez, F Pegenaute, O Gallego, N Fernandez-Fuentes, B Oliva

## Abstract

Transcription factor (TF) binding is a key component of genomic regulation. There are numerous high-throughput experimental methods to characterize TF-DNA binding specificities. Their application, however, is both laborious and expensive, which makes profiling all TFs challenging. For instance, the binding preferences of ~25% human TFs remain unknown; they neither have been determined experimentally nor inferred computationally. We introduce a structure-based learning approach to predict the binding preferences of TFs and the automated modelling of TF regulatory complexes. We show the advantage of using our approach over the state-of-art nearest-neighbor prediction in the limits of remote homology. Starting from a TF sequence or structure, we predict binding preferences in the form of motifs that are then used to scan a DNA sequence for occurrences. The best matches are either profiled with a binding score or collected for their subsequent modeling into a higher-order regulatory complex with DNA. Cooperativity is modelled by: i) the co-localization of TFs; and ii) the structural modeling of protein-protein interactions between TFs and with co-factors. As case examples, we apply our approach to automatically model the interferon-β enhanceosome and the pioneering complex of OCT4, SOX2 and SOX11 with a nucleosome, which are compared with the experimentally known structures.
