## Supplementary Table S3 for "Structure-based learning to model complex protein-DNA interactions and transcription-factor co-operativity in *cis*-regulatory elements"

### Sheet: NORMAL_RANK
	Family	tfs_nn_15	predictions_nn_15	tfs_modcre_15	predictions_modcre_15	tfs_nn_25	predictions_nn_25	tfs_modcre_25	predictions_modcre_25	tfs_nn_35	predictions_nn_35	tfs_modcre_35	predictions_modcre_35	tfs_nn_45	predictions_nn_45	tfs_modcre_45	predictions_modcre_45	tfs_nn_55	predictions_nn_55	tfs_modcre_55	predictions_modcre_55	tfs_nn_65	predictions_nn_65	tfs_modcre_65	predictions_modcre_65	tfs_nn_75	predictions_nn_75	tfs_modcre_75	predictions_modcre_75	tfs_nn_85	predictions_nn_85	tfs_modcre_85	predictions_modcre_85	tfs_nn_95	predictions_nn_95	tfs_modcre_95	predictions_modcre_95
0	APSES	0	0	0	0	10	37	10	1000	13	48	13	1300	9	31	9	900	10	25	10	1000	11	26	11	1100	8	12	8	800	0	0	0	0	15	21	15	1500
1	T-box	0	0	0	0	19	74	19	2023	21	97	21	2229	16	69	16	1634	15	67	15	1526	15	66	15	1526	9	14	9	924	11	16	11	1116	21	31	21	2229
2	Unknown	0	0	0	0	2	3	0	0	5	21	0	0	2	2	0	0	1	2	0	0	5	6	2	200	0	0	0	0	0	0	0	0	11	11	2	200
3	CCCH ZF	0	0	0	0	0	0	0	0	0	0	0	0	2	2	1	100	0	0	0	0	0	0	0	0	0	0	0	0	0	0	0	0	2	2	1	100
4	SAND	0	0	0	0	10	18	0	0	17	124	0	0	6	14	0	0	8	10	0	0	10	24	0	0	10	43	0	0	9	15	0	0	17	41	0	0
5	GCM	0	0	0	0	0	0	0	0	1	1	1	100	0	0	0	0	6	10	6	550	9	17	9	850	8	28	8	750	6	11	6	550	9	15	9	850
6	C2H2 ZF Zinc cluster	0	0	0	0	3	23	3	583	3	412	3	583	3	360	3	583	3	23	3	583	0	0	0	0	0	0	0	0	0	0	0	0	3	3	3	583
7	Paired box	0	0	0	0	1	1	1	102	1	1	1	100	7	40	7	704	0	0	0	0	6	98	6	604	6	92	6	604	4	10	4	400	7	11	7	704
8	AP-2	0	0	0	0	0	0	0	0	0	0	0	0	0	0	0	0	0	0	0	0	0	0	0	0	4	6	0	0	3	6	0	0	4	4	0	0
9	MADS box	0	0	0	0	1	1	1	104	3	5	3	314	2	2	2	209	1	1	1	105	3	5	3	315	2	3	2	210	3	4	3	315	5	5	5	524
10	bZIP	0	0	0	0	19	31	19	2063	158	941	156	17327	165	1617	162	17985	137	898	136	15136	108	489	107	11717	70	172	69	7729	26	50	26	2861	182	367	176	19449
11	HSF	0	0	0	0	1	2	1	266	10	43	10	1347	11	57	11	1447	9	23	9	1195	4	4	4	464	1	1	1	100	2	2	2	200	12	14	12	1550
12	Homeodomain Paired box	0	0	0	0	7	11	7	780	28	1995	28	3152	28	3191	28	3152	29	1534	29	3252	29	889	29	3252	22	273	22	2476	15	26	15	1680	29	253	29	3252
13	Grainyhead	0	0	0	0	0	0	0	0	0	0	0	0	0	0	0	0	0	0	0	0	0	0	0	0	0	0	0	0	0	0	0	0	1	1	1	100
14	THAP finger	0	0	0	0	0	0	0	0	0	0	0	0	0	0	0	0	0	0	0	0	0	0	0	0	6	20	6	600	5	9	5	500	6	7	6	600
15	Runt	0	0	0	0	0	0	0	0	0	0	0	0	0	0	0	0	2	2	2	216	0	0	0	0	0	0	0	0	0	0	0	0	2	2	2	216
16	TBP	0	0	0	0	0	0	0	0	0	0	0	0	0	0	0	0	0	0	0	0	0	0	0	0	0	0	0	0	2	2	2	241	2	2	2	241
17	Nuclear receptor	0	0	0	0	17	24	17	1715	89	2388	89	9076	89	3072	89	9076	83	1682	83	8464	65	541	65	6731	22	38	22	2255	35	56	35	3641	89	156	89	9076
18	SMAD	0	0	0	0	0	0	0	0	0	0	0	0	2	2	2	208	0	0	0	0	0	0	0	0	0	0	0	0	0	0	0	0	2	2	2	208
19	VHR1	0	0	0	0	0	0	0	0	0	0	0	0	0	0	0	0	0	0	0	0	0	0	0	0	0	0	0	0	0	0	0	0	2	2	0	0
20	Prospero	0	0	0	0	0	0	0	0	0	0	0	0	0	0	0	0	0	0	0	0	0	0	0	0	0	0	0	0	0	0	0	0	1	1	1	100
21	RFX	0	0	0	0	0	0	0	0	9	26	0	0	16	52	0	0	7	14	0	0	13	68	0	0	11	52	0	0	9	22	0	0	16	22	0	0
22	BED ZF	0	0	0	0	0	0	0	0	0	0	0	0	0	0	0	0	0	0	0	0	0	0	0	0	0	0	0	0	0	0	0	0	1	1	0	0
23	Zinc cluster	0	0	0	0	210	1172	204	21213	246	14614	238	24743	247	14466	238	24743	228	2763	221	23020	141	391	136	14024	38	47	36	3713	8	11	7	734	247	330	238	24743
24	bHLH	0	0	0	0	72	183	64	4483	129	2100	115	7718	123	1371	109	7064	93	366	81	5354	53	102	47	3204	40	87	38	2465	30	61	30	1915	134	234	119	7963
25	C2H2 ZF	3	4	3	442	345	5764	344	46455	351	36606	347	46755	348	36059	345	46451	326	6576	323	43283	216	1170	215	27725	84	178	84	11603	78	274	78	10423	352	586	347	46755
26	Rap1	0	0	0	0	2	2	2	204	1	3	1	102	1	2	1	102	0	0	0	0	0	0	0	0	0	0	0	0	0	0	0	0	3	5	3	306
27	NFX	0	0	0	0	0	0	0	0	0	0	0	0	0	0	0	0	0	0	0	0	0	0	0	0	0	0	0	0	0	0	0	0	1	1	0	0
28	GCR1	0	0	0	0	0	0	0	0	4	5	0	0	0	0	0	0	0	0	0	0	0	0	0	0	0	0	0	0	0	0	0	0	4	4	0	0
29	Myb SANT	0	0	0	0	110	349	93	9836	146	2348	123	13076	148	2325	126	13376	126	1392	107	11171	110	610	92	9786	83	279	66	6955	45	63	37	3700	150	172	126	13376
30	AP2 B3	0	0	0	0	0	0	0	0	4	31	4	540	3	187	3	411	4	24	4	540	2	4	2	340	4	8	4	540	3	4	3	411	4	8	4	540
31	C2HC ZF	0	0	0	0	0	0	0	0	0	0	0	0	0	0	0	0	0	0	0	0	0	0	0	0	0	0	0	0	0	0	0	0	1	1	1	100
32	Pipsqueak	0	0	0	0	0	0	0	0	8	13	0	0	5	8	0	0	10	26	0	0	4	5	0	0	6	9	0	0	8	46	0	0	14	18	0	0
33	ABF1	0	0	0	0	0	0	0	0	0	0	0	0	0	0	0	0	0	0	0	0	0	0	0	0	0	0	0	0	0	0	0	0	3	5	0	0
34	B3	0	0	0	0	3	4	3	511	5	48	4	628	3	46	3	511	1	2	1	211	0	0	0	0	0	0	0	0	0	0	0	0	5	5	4	628
35	MBD	0	0	0	0	0	0	0	0	0	0	0	0	0	0	0	0	0	0	0	0	0	0	0	0	0	0	0	0	0	0	0	0	1	1	1	108
36	AFT	0	0	0	0	0	0	0	0	0	0	0	0	2	2	2	300	0	0	0	0	0	0	0	0	0	0	0	0	0	0	0	0	2	2	2	300
37	global	4	5	4	560	1270	11296	1160	133594	2341	116338	2119	237965	2383	136617	2180	245300	2165	42639	1970	222361	1740	15301	1552	173569	1176	6020	1012	112820	815	2082	699	78203	2638	4925	2283	256031
38	AP2	0	0	0	0	17	31	4	230	79	347	53	4950	104	1473	79	7604	89	2199	79	7604	76	1844	76	7154	73	811	73	6939	26	61	26	2475	107	141	79	7604
39	IBD	0	0	0	0	0	0	0	0	0	0	0	0	3	8	0	0	0	0	0	0	0	0	0	0	0	0	0	0	0	0	0	0	3	3	0	0
40	SBP	0	0	0	0	5	13	0	0	8	9	0	0	11	38	0	0	18	70	0	0	16	136	0	0	13	51	0	0	7	7	0	0	18	20	0	0
41	MADF	0	0	0	0	28	72	2	200	22	162	1	100	14	30	1	100	16	35	1	100	13	31	0	0	15	47	1	100	11	29	0	0	29	39	2	200
42	Sox	1	1	1	118	40	226	40	4197	41	665	41	4305	35	113	35	3643	31	211	31	3261	25	156	25	2641	22	32	22	2322	23	43	23	2405	44	65	44	4629
43	Dof	0	0	0	0	11	12	0	0	15	25	1	100	8	40	1	100	33	133	1	100	36	308	1	100	35	554	1	100	32	189	0	0	36	60	1	100
44	STE	0	0	0	0	0	0	0	0	0	0	0	0	0	0	0	0	0	0	0	0	0	0	0	0	0	0	0	0	0	0	0	0	2	4	0	0
45	GATA	0	0	0	0	11	19	10	1022	58	360	56	5904	59	1360	57	6014	58	1074	56	5910	49	334	48	5128	35	115	35	3660	14	18	14	1434	60	74	58	6114
46	EIN3	0	0	0	0	0	0	0	0	0	0	0	0	0	0	0	0	1	1	0	0	5	11	0	0	4	4	0	0	3	4	0	0	5	5	0	0
47	C2H2 ZF MADF	0	0	0	0	1	18	0	0	1	1	0	0	0	0	0	0	0	0	0	0	1	1	0	0	0	0	0	0	0	0	0	0	1	1	0	0
48	TCP	0	0	0	0	4	12	0	0	33	415	0	0	29	94	0	0	27	85	0	0	31	142	0	0	30	156	0	0	18	120	0	0	33	47	0	0
49	Forkhead	0	0	0	0	20	39	20	2273	77	1043	77	8527	77	3080	77	8527	70	915	70	7783	44	388	44	4851	44	168	44	4967	31	47	31	3456	77	184	77	8527
50	Homeodomain	0	0	0	0	208	2401	208	24085	503	43268	503	59174	505	63624	505	59399	478	20322	478	56454	410	6422	410	48291	285	2219	285	33518	243	654	243	28926	506	1266	505	59399
51	CUT Homeodomain	0	0	0	0	5	97	5	550	6	535	6	750	6	133	6	750	6	22	6	750	0	0	0	0	3	4	3	320	0	0	0	0	6	14	6	750
52	TEA	0	0	0	0	0	0	0	0	0	0	0	0	3	4	3	306	0	0	0	0	0	0	0	0	0	0	0	0	0	0	0	0	3	5	3	306
53	Rel	0	0	0	0	0	0	0	0	0	0	0	0	10	18	10	1577	0	0	0	0	9	16	9	1377	9	44	9	1377	0	0	0	0	10	22	10	1577
54	POU	0	0	0	0	1	6	1	105	1	177	1	105	1	58	1	105	1	11	1	105	1	14	1	105	1	1	1	105	1	3	1	105	1	9	1	105
55	CG-1	0	0	0	0	0	0	0	0	0	0	0	0	0	0	0	0	0	0	0	0	0	0	0	0	2	2	0	0	0	0	0	0	2	2	0	0
56	NAC NAM	0	0	0	0	18	36	18	1972	37	180	37	3948	36	271	36	3844	34	633	34	3536	33	125	33	3432	24	70	24	2596	8	20	8	832	37	55	37	3948
57	CSL	0	0	0	0	0	0	0	0	0	0	0	0	0	0	0	0	0	0	0	0	0	0	0	0	0	0	0	0	0	0	0	0	8	64	8	896
58	DM	0	0	0	0	0	0	0	0	26	88	25	2718	27	191	26	2818	25	175	24	2512	16	69	16	1608	22	102	22	2208	18	47	18	1806	27	41	26	2818
59	AT hook	0	0	0	0	0	0	0	0	7	11	0	0	11	21	0	0	10	10	0	0	18	41	0	0	7	12	0	0	4	4	0	0	34	63	0	0
60	Ets	0	0	0	0	5	7	5	545	30	205	30	3295	30	364	30	3295	24	138	24	2746	20	120	20	2345	9	10	9	1079	11	14	11	1116	30	46	30	3295
61	CxxC	0	0	0	0	2	4	2	208	14	49	14	1834	17	101	17	2565	17	69	17	2565	12	35	12	1816	9	10	9	1429	7	10	7	1018	18	20	18	2653
62	CUT	0	0	0	0	0	0	0	0	0	0	0	0	1	1	0	0	1	4	0	0	0	0	0	0	0	0	0	0	0	0	0	0	1	1	0	0
63	C2H2 ZF Myb SANT	0	0	0	0	1	38	1	226	1	75	1	226	1	147	1	226	1	19	1	226	1	17	1	226	0	0	0	0	0	0	0	0	1	1	1	226
64	ARID BRIGHT	0	0	0	0	11	18	11	1100	18	150	18	1800	13	49	13	1300	6	9	6	600	15	24	15	1500	10	24	10	1000	6	9	6	600	18	32	18	1800
65	GRAS	0	0	0	0	0	0	0	0	0	0	0	0	0	0	0	0	0	0	0	0	0	0	0	0	0	0	0	0	0	0	0	0	1	1	0	0
66	C2H2 ZF Homeodomain	0	0	0	0	2	25	2	236	2	392	2	236	2	167	2	236	1	10	1	104	2	4	2	236	0	0	0	0	0	0	0	0	2	2	2	236
67	Homeodomain POU	0	0	0	0	35	500	35	4483	35	6141	35	4483	35	1268	35	4483	35	433	35	4483	28	302	28	3553	31	92	31	4000	25	76	25	3139	35	137	35	4483
68	LOB	0	0	0	0	0	0	0	0	0	0	0	0	1	1	0	0	5	12	0	0	3	4	0	0	2	2	0	0	0	0	0	0	5	7	0	0
69	Brinker	0	0	0	0	1	1	0	0	3	5	0	0	4	4	0	0	2	3	0	0	0	0	0	0	0	0	0	0	0	0	0	0	4	4	0	0
70	Storekeeper	0	0	0	0	2	2	0	0	6	14	0	0	6	9	0	0	3	4	0	0	0	0	0	0	2	2	0	0	0	0	0	0	6	6	0	0
71	Ndt80 PhoG	0	0	0	0	1	3	1	110	2	2	2	220	2	3	1	110	0	0	0	0	0	0	0	0	0	0	0	0	3	4	0	0	5	7	2	220
72	RRM	0	0	0	0	0	0	0	0	0	0	0	0	0	0	0	0	0	0	0	0	0	0	0	0	0	0	0	0	0	0	0	0	1	1	0	0
73	IRF	0	0	0	0	4	6	4	412	12	35	12	1240	14	99	14	1442	3	5	3	316	7	14	7	712	9	21	9	922	6	8	6	604	14	20	14	1442
74	TCR CxC	0	0	0	0	0	0	0	0	15	28	15	1500	21	190	21	2100	21	120	21	2100	16	37	16	1600	12	31	12	1200	6	10	6	600	21	25	21	2100
75	WRC	0	0	0	0	0	0	0	0	2	2	0	0	0	0	0	0	0	0	0	0	0	0	0	0	0	0	0	0	0	0	0	0	2	2	0	0
76	E2F	0	0	0	0	0	0	0	0	7	17	7	806	16	87	16	1646	15	39	15	1446	12	43	12	1202	9	29	9	900	7	13	7	700	16	28	16	1646
77	CSD	0	0	0	0	0	0	0	0	0	0	0	0	5	14	0	0	0	0	0	0	3	4	0	0	2	2	0	0	0	0	0	0	5	5	0	0
78	WRKY	0	0	0	0	0	0	0	0	22	52	22	2354	36	577	36	4154	35	438	35	4054	33	143	33	3854	22	42	22	2354	3	4	3	300	36	40	36	4154
79	CENPB	0	0	0	0	5	11	3	302	6	15	3	300	2	3	0	0	0	0	0	0	1	1	0	0	1	1	0	0	0	0	0	0	8	10	5	502

### Sheet: NORMAL_RANKENRICHED
	Family	tfs_nn_15	predictions_nn_15	tfs_modcre_15	predictions_modcre_15	tfs_nn_25	predictions_nn_25	tfs_modcre_25	predictions_modcre_25	tfs_nn_35	predictions_nn_35	tfs_modcre_35	predictions_modcre_35	tfs_nn_45	predictions_nn_45	tfs_modcre_45	predictions_modcre_45	tfs_nn_55	predictions_nn_55	tfs_modcre_55	predictions_modcre_55	tfs_nn_65	predictions_nn_65	tfs_modcre_65	predictions_modcre_65	tfs_nn_75	predictions_nn_75	tfs_modcre_75	predictions_modcre_75	tfs_nn_85	predictions_nn_85	tfs_modcre_85	predictions_modcre_85	tfs_nn_95	predictions_nn_95	tfs_modcre_95	predictions_modcre_95
0	APSES	0	0	0	0	10	10	10	10	13	13	13	13	9	9	9	9	10	10	10	10	11	11	11	11	8	8	8	8	0	0	0	0	15	15	15	15
1	Unknown	0	0	0	0	2	2	0	0	5	5	0	0	2	2	0	0	1	1	0	0	5	5	2	2	0	0	0	0	0	0	0	0	11	11	2	2
2	Homeodomain Paired box	0	0	0	0	7	7	7	7	28	28	28	28	28	28	28	28	29	29	29	29	29	29	29	29	22	22	22	22	15	15	15	15	29	29	29	29
3	SAND	0	0	0	0	10	10	0	0	17	17	0	0	6	6	0	0	8	8	0	0	10	10	0	0	10	10	0	0	9	9	0	0	17	17	0	0
4	Dof	0	0	0	0	11	11	0	0	15	15	1	1	8	8	1	1	33	33	1	1	36	36	1	1	35	35	1	1	32	32	0	0	36	36	1	1
5	C2H2 ZF Zinc cluster	0	0	0	0	3	3	3	3	3	3	3	3	3	3	3	3	3	3	3	3	0	0	0	0	0	0	0	0	0	0	0	0	3	3	3	3
6	Forkhead	0	0	0	0	20	20	20	20	77	77	77	77	77	77	77	77	70	70	70	70	44	44	44	44	44	44	44	44	31	31	31	31	77	77	77	77
7	AP-2	0	0	0	0	0	0	0	0	0	0	0	0	0	0	0	0	0	0	0	0	0	0	0	0	4	4	0	0	3	3	0	0	4	4	0	0
8	MADS box	0	0	0	0	1	1	1	1	3	3	3	3	2	2	2	2	1	1	1	1	3	3	3	3	2	2	2	2	3	3	3	3	5	5	5	5
9	bZIP	0	0	0	0	19	19	19	19	158	158	156	156	165	165	162	162	137	137	136	136	108	108	107	107	70	70	69	69	26	26	26	26	182	182	176	176
10	HSF	0	0	0	0	1	1	1	1	10	10	10	10	11	11	11	11	9	9	9	9	4	4	4	4	1	1	1	1	2	2	2	2	12	12	12	12
11	Grainyhead	0	0	0	0	0	0	0	0	0	0	0	0	0	0	0	0	0	0	0	0	0	0	0	0	0	0	0	0	0	0	0	0	1	1	1	1
12	RRM	0	0	0	0	0	0	0	0	0	0	0	0	0	0	0	0	0	0	0	0	0	0	0	0	0	0	0	0	0	0	0	0	1	1	0	0
13	THAP finger	0	0	0	0	0	0	0	0	0	0	0	0	0	0	0	0	0	0	0	0	0	0	0	0	6	6	6	6	5	5	5	5	6	6	6	6
14	Ndt80 PhoG	0	0	0	0	1	1	1	1	2	2	2	2	2	2	1	1	0	0	0	0	0	0	0	0	0	0	0	0	3	3	0	0	5	5	2	2
15	TBP	0	0	0	0	0	0	0	0	0	0	0	0	0	0	0	0	0	0	0	0	0	0	0	0	0	0	0	0	2	2	2	2	2	2	2	2
16	Nuclear receptor	0	0	0	0	17	17	17	17	89	89	89	89	89	89	89	89	83	83	83	83	65	65	65	65	22	22	22	22	35	35	35	35	89	89	89	89
17	SMAD	0	0	0	0	0	0	0	0	0	0	0	0	2	2	2	2	0	0	0	0	0	0	0	0	0	0	0	0	0	0	0	0	2	2	2	2
18	TEA	0	0	0	0	0	0	0	0	0	0	0	0	3	3	3	3	0	0	0	0	0	0	0	0	0	0	0	0	0	0	0	0	3	3	3	3
19	Prospero	0	0	0	0	0	0	0	0	0	0	0	0	0	0	0	0	0	0	0	0	0	0	0	0	0	0	0	0	0	0	0	0	1	1	1	1
20	NFX	0	0	0	0	0	0	0	0	0	0	0	0	0	0	0	0	0	0	0	0	0	0	0	0	0	0	0	0	0	0	0	0	1	1	0	0
21	GCM	0	0	0	0	0	0	0	0	1	1	1	1	0	0	0	0	6	6	6	6	9	9	9	9	8	8	8	8	6	6	6	6	9	9	9	9
22	WRKY	0	0	0	0	0	0	0	0	22	22	22	22	36	36	36	36	35	35	35	35	33	33	33	33	22	22	22	22	3	3	3	3	36	36	36	36
23	Runt	0	0	0	0	0	0	0	0	0	0	0	0	0	0	0	0	2	2	2	2	0	0	0	0	0	0	0	0	0	0	0	0	2	2	2	2
24	BED ZF	0	0	0	0	0	0	0	0	0	0	0	0	0	0	0	0	0	0	0	0	0	0	0	0	0	0	0	0	0	0	0	0	1	1	0	0
25	Zinc cluster	0	0	0	0	210	210	204	204	246	246	238	238	247	247	238	238	228	228	221	221	141	141	136	136	38	38	36	36	8	8	7	7	247	247	238	238
26	CCCH ZF	0	0	0	0	0	0	0	0	0	0	0	0	2	2	1	1	0	0	0	0	0	0	0	0	0	0	0	0	0	0	0	0	2	2	1	1
27	C2H2 ZF	3	3	3	3	345	345	344	344	351	351	347	347	348	348	345	345	326	326	323	323	216	216	215	215	84	84	84	84	78	78	78	78	352	352	347	347
28	Rap1	0	0	0	0	2	2	2	2	1	1	1	1	1	1	1	1	0	0	0	0	0	0	0	0	0	0	0	0	0	0	0	0	3	3	3	3
29	VHR1	0	0	0	0	0	0	0	0	0	0	0	0	0	0	0	0	0	0	0	0	0	0	0	0	0	0	0	0	0	0	0	0	2	2	0	0
30	GCR1	0	0	0	0	0	0	0	0	4	4	0	0	0	0	0	0	0	0	0	0	0	0	0	0	0	0	0	0	0	0	0	0	4	4	0	0
31	Myb SANT	0	0	0	0	110	110	93	93	146	146	123	123	148	148	126	126	126	126	107	107	110	110	92	92	83	83	66	66	45	45	37	37	150	150	126	126
32	AP2 B3	0	0	0	0	0	0	0	0	4	4	4	4	3	3	3	3	4	4	4	4	2	2	2	2	4	4	4	4	3	3	3	3	4	4	4	4
33	C2HC ZF	0	0	0	0	0	0	0	0	0	0	0	0	0	0	0	0	0	0	0	0	0	0	0	0	0	0	0	0	0	0	0	0	1	1	1	1
34	Pipsqueak	0	0	0	0	0	0	0	0	8	8	0	0	5	5	0	0	10	10	0	0	4	4	0	0	6	6	0	0	8	8	0	0	14	14	0	0
35	C2H2 ZF Homeodomain	0	0	0	0	2	2	2	2	2	2	2	2	2	2	2	2	1	1	1	1	2	2	2	2	0	0	0	0	0	0	0	0	2	2	2	2
36	B3	0	0	0	0	3	3	3	3	5	5	4	4	3	3	3	3	1	1	1	1	0	0	0	0	0	0	0	0	0	0	0	0	5	5	4	4
37	AFT	0	0	0	0	0	0	0	0	0	0	0	0	2	2	2	2	0	0	0	0	0	0	0	0	0	0	0	0	0	0	0	0	2	2	2	2
38	global	4	4	4	4	1270	1270	1160	1160	2341	2341	2119	2119	2383	2383	2180	2180	2165	2165	1970	1970	1740	1740	1552	1552	1176	1176	1012	1012	815	815	699	699	2638	2638	2283	2283
39	Paired box	0	0	0	0	1	1	1	1	1	1	1	1	7	7	7	7	0	0	0	0	6	6	6	6	6	6	6	6	4	4	4	4	7	7	7	7
40	AP2	0	0	0	0	17	17	4	4	79	79	53	53	104	104	79	79	89	89	79	79	76	76	76	76	73	73	73	73	26	26	26	26	107	107	79	79
41	IBD	0	0	0	0	0	0	0	0	0	0	0	0	3	3	0	0	0	0	0	0	0	0	0	0	0	0	0	0	0	0	0	0	3	3	0	0
42	SBP	0	0	0	0	5	5	0	0	8	8	0	0	11	11	0	0	18	18	0	0	16	16	0	0	13	13	0	0	7	7	0	0	18	18	0	0
43	MADF	0	0	0	0	28	28	2	2	22	22	1	1	14	14	1	1	16	16	1	1	13	13	0	0	15	15	1	1	11	11	0	0	29	29	2	2
44	Sox	1	1	1	1	40	40	40	40	41	41	41	41	35	35	35	35	31	31	31	31	25	25	25	25	22	22	22	22	23	23	23	23	44	44	44	44
45	Ets	0	0	0	0	5	5	5	5	30	30	30	30	30	30	30	30	24	24	24	24	20	20	20	20	9	9	9	9	11	11	11	11	30	30	30	30
46	GATA	0	0	0	0	11	11	10	10	58	58	56	56	59	59	57	57	58	58	56	56	49	49	48	48	35	35	35	35	14	14	14	14	60	60	58	58
47	EIN3	0	0	0	0	0	0	0	0	0	0	0	0	0	0	0	0	1	1	0	0	5	5	0	0	4	4	0	0	3	3	0	0	5	5	0	0
48	C2H2 ZF MADF	0	0	0	0	1	1	0	0	1	1	0	0	0	0	0	0	0	0	0	0	1	1	0	0	0	0	0	0	0	0	0	0	1	1	0	0
49	TCP	0	0	0	0	4	4	0	0	33	33	0	0	29	29	0	0	27	27	0	0	31	31	0	0	30	30	0	0	18	18	0	0	33	33	0	0
50	ABF1	0	0	0	0	0	0	0	0	0	0	0	0	0	0	0	0	0	0	0	0	0	0	0	0	0	0	0	0	0	0	0	0	3	3	0	0
51	Brinker	0	0	0	0	1	1	0	0	3	3	0	0	4	4	0	0	2	2	0	0	0	0	0	0	0	0	0	0	0	0	0	0	4	4	0	0
52	Homeodomain	0	0	0	0	208	208	208	208	503	503	503	503	505	505	505	505	478	478	478	478	410	410	410	410	285	285	285	285	243	243	243	243	506	506	505	505
53	CUT Homeodomain	0	0	0	0	5	5	5	5	6	6	6	6	6	6	6	6	6	6	6	6	0	0	0	0	3	3	3	3	0	0	0	0	6	6	6	6
54	bHLH	0	0	0	0	72	72	64	64	129	129	115	115	123	123	109	109	93	93	81	81	53	53	47	47	40	40	38	38	30	30	30	30	134	134	119	119
55	Rel	0	0	0	0	0	0	0	0	0	0	0	0	10	10	10	10	0	0	0	0	9	9	9	9	9	9	9	9	0	0	0	0	10	10	10	10
56	POU	0	0	0	0	1	1	1	1	1	1	1	1	1	1	1	1	1	1	1	1	1	1	1	1	1	1	1	1	1	1	1	1	1	1	1	1
57	CG-1	0	0	0	0	0	0	0	0	0	0	0	0	0	0	0	0	0	0	0	0	0	0	0	0	2	2	0	0	0	0	0	0	2	2	0	0
58	NAC NAM	0	0	0	0	18	18	18	18	37	37	37	37	36	36	36	36	34	34	34	34	33	33	33	33	24	24	24	24	8	8	8	8	37	37	37	37
59	CSL	0	0	0	0	0	0	0	0	0	0	0	0	0	0	0	0	0	0	0	0	0	0	0	0	0	0	0	0	0	0	0	0	8	8	8	8
60	DM	0	0	0	0	0	0	0	0	26	26	25	25	27	27	26	26	25	25	24	24	16	16	16	16	22	22	22	22	18	18	18	18	27	27	26	26
61	AT hook	0	0	0	0	0	0	0	0	7	7	0	0	11	11	0	0	10	10	0	0	18	18	0	0	7	7	0	0	4	4	0	0	34	34	0	0
62	T-box	0	0	0	0	19	19	19	19	21	21	21	21	16	16	16	16	15	15	15	15	15	15	15	15	9	9	9	9	11	11	11	11	21	21	21	21
63	CxxC	0	0	0	0	2	2	2	2	14	14	14	14	17	17	17	17	17	17	17	17	12	12	12	12	9	9	9	9	7	7	7	7	18	18	18	18
64	CUT	0	0	0	0	0	0	0	0	0	0	0	0	1	1	0	0	1	1	0	0	0	0	0	0	0	0	0	0	0	0	0	0	1	1	0	0
65	MBD	0	0	0	0	0	0	0	0	0	0	0	0	0	0	0	0	0	0	0	0	0	0	0	0	0	0	0	0	0	0	0	0	1	1	1	1
66	ARID BRIGHT	0	0	0	0	11	11	11	11	18	18	18	18	13	13	13	13	6	6	6	6	15	15	15	15	10	10	10	10	6	6	6	6	18	18	18	18
67	GRAS	0	0	0	0	0	0	0	0	0	0	0	0	0	0	0	0	0	0	0	0	0	0	0	0	0	0	0	0	0	0	0	0	1	1	0	0
68	RFX	0	0	0	0	0	0	0	0	9	9	0	0	16	16	0	0	7	7	0	0	13	13	0	0	11	11	0	0	9	9	0	0	16	16	0	0
69	Homeodomain POU	0	0	0	0	35	35	35	35	35	35	35	35	35	35	35	35	35	35	35	35	28	28	28	28	31	31	31	31	25	25	25	25	35	35	35	35
70	LOB	0	0	0	0	0	0	0	0	0	0	0	0	1	1	0	0	5	5	0	0	3	3	0	0	2	2	0	0	0	0	0	0	5	5	0	0
71	Storekeeper	0	0	0	0	2	2	0	0	6	6	0	0	6	6	0	0	3	3	0	0	0	0	0	0	2	2	0	0	0	0	0	0	6	6	0	0
72	IRF	0	0	0	0	4	4	4	4	12	12	12	12	14	14	14	14	3	3	3	3	7	7	7	7	9	9	9	9	6	6	6	6	14	14	14	14
73	TCR CxC	0	0	0	0	0	0	0	0	15	15	15	15	21	21	21	21	21	21	21	21	16	16	16	16	12	12	12	12	6	6	6	6	21	21	21	21
74	WRC	0	0	0	0	0	0	0	0	2	2	0	0	0	0	0	0	0	0	0	0	0	0	0	0	0	0	0	0	0	0	0	0	2	2	0	0
75	E2F	0	0	0	0	0	0	0	0	7	7	7	7	16	16	16	16	15	15	15	15	12	12	12	12	9	9	9	9	7	7	7	7	16	16	16	16
76	STE	0	0	0	0	0	0	0	0	0	0	0	0	0	0	0	0	0	0	0	0	0	0	0	0	0	0	0	0	0	0	0	0	2	2	0	0
77	CSD	0	0	0	0	0	0	0	0	0	0	0	0	5	5	0	0	0	0	0	0	3	3	0	0	2	2	0	0	0	0	0	0	5	5	0	0
78	C2H2 ZF Myb SANT	0	0	0	0	1	1	1	1	1	1	1	1	1	1	1	1	1	1	1	1	1	1	1	1	0	0	0	0	0	0	0	0	1	1	1	1
79	CENPB	0	0	0	0	5	5	3	3	6	6	3	3	2	2	0	0	0	0	0	0	1	1	0	0	1	1	0	0	0	0	0	0	8	8	5	5
