## Supplementary Tables S4 for "Structure-based learning to model complex protein-DNA interactions and transcription-factor co-operativity in *cis*-regulatory elements": ABF1.error.csv

	error_rank_EV_mean	error_rank_pV_mean	error_rank_qV_mean	threshold
0	0.5307050796057666	85.9363153904473	85.9363153904473	0.0
1	0.5307050796057666	61.6565579984837	29.397270659590603	0.1
2	0.5117513267627061	56.48218347232752	25.85291887793784	0.2
3	0.4927975739196313	52.40712661106899	22.820318423047766	0.3
4	0.4169825625473891	49.393479909021984	20.621683093252457	0.4
5	0.4169825625473891	46.6262319939348	18.593631539044736	0.5
6	0.4169825625473891	44.16224412433662	15.428354814253225	0.6
7	0.3980288097043285	42.15314632297195	12.680060652009104	0.7
8	0.37907505686125376	40.16300227445034	9.325246398786959	0.8
9	0.3601213040181932	38.45716451857468	7.37300985595148	0.9
10	0.34116755117513264	36.751326762699016	3.6959818043972774	1.0
11	0.3222137983320721	35.1781652767248	3.2410917361637672	1.1
12	0.3222137983320721	33.77558756633813	2.539802880970427	1.2
13	0.30326004548901153	32.145564821834725	2.4829416224412455	1.3
14	0.284306292645951	30.515542077331318	2.1228203184230523	1.4
15	0.284306292645951	29.131918119787713	1.8574677786201619	1.5
16	0.2653525398028762	27.634571645185744	1.6489764973464816	1.6
17	0.2274450341167551	26.19408642911297	1.440485216072787	1.7
18	0.2274450341167551	24.943138741470804	1.3267626990144095	1.8
19	0.2274450341167551	23.768006065200908	1.250947687642153	1.9
20	0.20849128127369454	22.61182714177407	1.213040181956032	2.0
21	0.20849128127369454	21.777862016679308	1.1940864291129714	2.1
22	0.20849128127369454	20.81122062168309	1.023502653525398	2.2
23	0.20849128127369454	19.958301743745267	0.9287338893100809	2.3
24	0.18953752843063398	19.02956785443517	0.7391963608794612	2.4
25	0.18953752843063398	18.02501895375285	0.6444275966641442	2.5
26	0.18953752843063398	17.13419257012889	0.5307050796057666	2.6
27	0.17058377558757343	15.996967399545113	0.4927975739196313	2.7
28	0.17058377558757343	15.257771038665652	0.4927975739196313	2.8
29	0.17058377558757343	14.253222137983315	0.4927975739196313	2.9
30	0.17058377558757343	13.38134950720243	0.47384382107657075	3.0
31	0.17058377558757343	12.547384382107651	0.37907505686125376	3.1
32	0.17058377558757343	11.88400303260046	0.3601213040181932	3.2
33	0.17058377558757343	11.106899166034879	0.34116755117513264	3.3
34	0.15163002274449866	10.51933282789993	0.3222137983320721	3.4
35	0.15163002274449866	9.742228961334348	0.3222137983320721	3.5
36	0.15163002274449866	9.268385140257777	0.284306292645951	3.6
37	0.1326762699014381	8.680818802122815	0.2653525398028762	3.7
38	0.1326762699014381	7.922668688400307	0.2274450341167551	3.8
39	0.1326762699014381	7.183472327520846	0.20849128127369454	3.9
40	0.11372251705837755	6.520090978013641	0.20849128127369454	4.0
41	0.11372251705837755	6.368460955269143	0.20849128127369454	4.1
42	0.11372251705837755	6.0083396512509495	0.20849128127369454	4.2
43	0.11372251705837755	5.553449583017439	0.18953752843063398	4.3
44	0.11372251705837755	5.193328278999246	0.18953752843063398	4.4
45	0.07581501137225644	4.833206974981053	0.17058377558757343	4.5
46	0.05686125852919588	4.624715693707358	0.17058377558757343	4.6
47	0.05686125852919588	4.207733131159969	0.17058377558757343	4.7
48	0.05686125852919588	3.9992418498862747	0.17058377558757343	4.8
49	0.05686125852919588	3.79075056861258	0.17058377558757343	4.9
50	0.05686125852919588	3.563305534495825	0.17058377558757343	5.0
51	0.05686125852919588	3.297952994692949	0.15163002274449866	5.1
52	0.05686125852919588	2.975739196360877	0.15163002274449866	5.2
53	0.05686125852919588	2.8620166793024993	0.1326762699014381	5.3
54	0.05686125852919588	2.6156178923426836	0.1326762699014381	5.4
55	0.03790750568612111	2.407126611068989	0.11372251705837755	5.5
56	0.03790750568612111	2.141774071266113	0.11372251705837755	5.6
57	0.03790750568612111	2.047005307050796	0.11372251705837755	5.7
58	0.03790750568612111	1.9143290371493578	0.05686125852919588	5.8
59	0.03790750568612111	1.7816527672479197	0.05686125852919588	5.9
60	0.03790750568612111	1.7437452615617843	0.05686125852919588	6.0
61	0.03790750568612111	1.6300227445034068	0.05686125852919588	6.1
62	0.03790750568612111	1.5731614859742251	0.05686125852919588	6.2
63	0.03790750568612111	1.5542077331311646	0.03790750568612111	6.3
64	0.03790750568612111	1.4973464746019687	0.03790750568612111	6.4
65	0.03790750568612111	1.3836239575435911	0.03790750568612111	6.5
66	0.03790750568612111	1.2888551933282741	0.03790750568612111	6.6
67	0.03790750568612111	1.2319939347990925	0.03790750568612111	6.7
68	0.03790750568612111	1.156178923426836	0.03790750568612111	6.8
69	0.03790750568612111	1.118271417740715	0.03790750568612111	6.9
70	0.03790750568612111	1.023502653525398	0.03790750568612111	7.0
71	0.03790750568612111	0.9287338893100809	0.03790750568612111	7.1
72	0.03790750568612111	0.833965125094764	0.03790750568612111	7.2
73	0.03790750568612111	0.8150113722517034	0.03790750568612111	7.3
74	0.03790750568612111	0.7581501137225217	0.03790750568612111	7.4
75	0.03790750568612111	0.6444275966641442	0.03790750568612111	7.5
76	0.03790750568612111	0.5686125852918877	0.03790750568612111	7.6
77	0.03790750568612111	0.5686125852918877	0.03790750568612111	7.7
78	0.03790750568612111	0.5307050796057666	0.03790750568612111	7.8
79	0.03790750568612111	0.5307050796057666	0.03790750568612111	7.9
80	0.03790750568612111	0.5117513267627061	0.03790750568612111	8.0
81	0.03790750568612111	0.5117513267627061	0.03790750568612111	8.1
82	0.03790750568612111	0.4927975739196313	0.03790750568612111	8.2
83	0.03790750568612111	0.4169825625473891	0.03790750568612111	8.3
84	0.03790750568612111	0.4169825625473891	0.03790750568612111	8.4
85	0.03790750568612111	0.4169825625473891	0.03790750568612111	8.5
86	0.03790750568612111	0.3980288097043285	0.03790750568612111	8.6
87	0.03790750568612111	0.37907505686125376	0.03790750568612111	8.7
88	0.03790750568612111	0.34116755117513264	0.03790750568612111	8.8
89	0.03790750568612111	0.3222137983320721	0.03790750568612111	8.9
90	0.03790750568612111	0.3222137983320721	0.03790750568612111	9.0
91	0.03790750568612111	0.3222137983320721	0.03790750568612111	9.1
92	0.03790750568612111	0.30326004548901153	0.03790750568612111	9.2
93	0.03790750568612111	0.284306292645951	0.03790750568612111	9.3
94	0.03790750568612111	0.284306292645951	0.03790750568612111	9.4
95	0.03790750568612111	0.2653525398028762	0.03790750568612111	9.5
96	0.03790750568612111	0.2274450341167551	0.03790750568612111	9.6
97	0.03790750568612111	0.2274450341167551	0.03790750568612111	9.7
98	0.03790750568612111	0.2274450341167551	0.03790750568612111	9.8
99	0.03790750568612111	0.20849128127369454	0.03790750568612111	9.9
