## Supplementary Tables S4 for "Structure-based learning to model complex protein-DNA interactions and transcription-factor co-operativity in *cis*-regulatory elements": AFT.error.csv

	error_rank_EV_mean	error_rank_pV_mean	error_rank_qV_mean	threshold
0	0.2653525398028762	85.9363153904473	85.9363153904473	0.0
1	0.24639878695981565	64.63229719484458	4.700530705079601	0.1
2	0.2274450341167551	60.14025777103866	3.0894617134192544	0.2
3	0.2274450341167551	56.178923426838516	1.762699014404859	0.3
4	0.2274450341167551	52.36921910538287	1.34571645185747	0.4
5	0.2274450341167551	49.09021986353298	1.307808946171349	0.5
6	0.2274450341167551	46.56937073540561	1.1940864291129714	0.6
7	0.2274450341167551	43.93479909021986	1.061410159211519	0.7
8	0.20849128127369454	41.413949962092495	0.9287338893100809	0.8
9	0.18953752843063398	39.139499620924944	0.7771038665655823	0.9
10	0.18953752843063398	36.6565579984837	0.7391963608794612	1.0
11	0.17058377558757343	34.34420015163002	0.7202426080363864	1.1
12	0.15163002274449866	32.24033358605004	0.5686125852918877	1.2
13	0.15163002274449866	30.55344958301744	0.3601213040181932	1.3
14	0.15163002274449866	28.430629264594387	0.30326004548901153	1.4
15	0.1326762699014381	26.743745261561784	0.24639878695981565	1.5
16	0.11372251705837755	24.8483699772555	0.24639878695981565	1.6
17	0.11372251705837755	23.35102350265352	0.24639878695981565	1.7
18	0.11372251705837755	21.304018195602723	0.24639878695981565	1.8
19	0.11372251705837755	19.996209249431388	0.2274450341167551	1.9
20	0.11372251705837755	18.745261561789235	0.2274450341167551	2.0
21	0.11372251705837755	17.64594389689158	0.2274450341167551	2.1
22	0.11372251705837755	16.072782410917355	0.18953752843063398	2.2
23	0.11372251705837755	14.992418498862776	0.18953752843063398	2.3
24	0.09476876421531699	13.87414708112206	0.15163002274449866	2.4
25	0.09476876421531699	12.92645943896892	0.11372251705837755	2.5
26	0.07581501137225644	11.656557998483706	0.09476876421531699	2.6
27	0.05686125852919588	10.614101592115233	0.09476876421531699	2.7
28	0.05686125852919588	9.874905231235786	0.09476876421531699	2.8
29	0.03790750568612111	9.19257012888552	0.09476876421531699	2.9
30	0.03790750568612111	8.491281273692195	0.09476876421531699	3.0
31	0.03790750568612111	7.771038665655794	0.09476876421531699	3.1
32	0.03790750568612111	7.297194844579224	0.09476876421531699	3.2
33	0.018953752843060556	6.576952236542837	0.09476876421531699	3.3
34	0.018953752843060556	6.122062168309327	0.09476876421531699	3.4
35	0.018953752843060556	5.553449583017439	0.07581501137225644	3.5
36	0.018953752843060556	5.041698256254733	0.07581501137225644	3.6
37	0.0	4.5678544351781625	0.0	3.7
38	0.0	4.283548142532226	0.0	3.8
39	0.0	3.9613343442001536	0.0	3.9
40	0.0	3.5064442759666434	0.0	4.0
41	0.0	3.2410917361637672	0.0	4.1
42	0.0	3.013646702047012	0.0	4.2
43	0.0	2.786201667930257	0.0	4.3
44	0.0	2.6535253980288047	0.0	4.4
45	0.0	2.407126611068989	0.0	4.5
46	0.0	2.2175890826383693	0.0	4.6
47	0.0	2.1038665655799917	0.0	4.7
48	0.0	1.9901440485216142	0.0	4.8
49	0.0	1.8385140257771013	0.0	4.9
50	0.0	1.7816527672479197	0.0	5.0
51	0.0	1.667930250189542	0.0	5.1
52	0.0	1.5163002274450292	0.0	5.2
53	0.0	1.440485216072787	0.0	5.3
54	0.0	1.34571645185747	0.0	5.4
55	0.0	1.307808946171349	0.0	5.5
56	0.0	1.1940864291129714	0.0	5.6
57	0.0	1.156178923426836	0.0	5.7
58	0.0	1.0803639120545938	0.0	5.8
59	0.0	0.9476876421531415	0.0	5.9
60	0.0	0.8718726307808993	0.0	6.0
61	0.0	0.7960576194086428	0.0	6.1
62	0.0	0.7581501137225217	0.0	6.2
63	0.0	0.6823351023502653	0.0	6.3
64	0.0	0.6633813495072047	0.0	6.4
65	0.0	0.6254738438210836	0.0	6.5
66	0.0	0.5496588324488272	0.0	6.6
67	0.0	0.4548900682335102	0.0	6.7
68	0.0	0.4169825625473891	0.0	6.8
69	0.0	0.3980288097043285	0.0	6.9
70	0.0	0.3980288097043285	0.0	7.0
71	0.0	0.3601213040181932	0.0	7.1
72	0.0	0.3222137983320721	0.0	7.2
73	0.0	0.3222137983320721	0.0	7.3
74	0.0	0.284306292645951	0.0	7.4
75	0.0	0.284306292645951	0.0	7.5
76	0.0	0.2653525398028762	0.0	7.6
77	0.0	0.2653525398028762	0.0	7.7
78	0.0	0.2653525398028762	0.0	7.8
79	0.0	0.24639878695981565	0.0	7.9
80	0.0	0.2274450341167551	0.0	8.0
81	0.0	0.2274450341167551	0.0	8.1
82	0.0	0.2274450341167551	0.0	8.2
83	0.0	0.2274450341167551	0.0	8.3
84	0.0	0.2274450341167551	0.0	8.4
85	0.0	0.2274450341167551	0.0	8.5
86	0.0	0.20849128127369454	0.0	8.6
87	0.0	0.20849128127369454	0.0	8.7
88	0.0	0.18953752843063398	0.0	8.8
89	0.0	0.18953752843063398	0.0	8.9
90	0.0	0.17058377558757343	0.0	9.0
91	0.0	0.15163002274449866	0.0	9.1
92	0.0	0.15163002274449866	0.0	9.2
93	0.0	0.1326762699014381	0.0	9.3
94	0.0	0.11372251705837755	0.0	9.4
95	0.0	0.11372251705837755	0.0	9.5
96	0.0	0.11372251705837755	0.0	9.6
97	0.0	0.11372251705837755	0.0	9.7
98	0.0	0.11372251705837755	0.0	9.8
99	0.0	0.11372251705837755	0.0	9.9
