## Supplementary Tables S4 for "Structure-based learning to model complex protein-DNA interactions and transcription-factor co-operativity in *cis*-regulatory elements": AP2.error.csv

	error_rank_EV_mean	error_rank_pV_mean	error_rank_qV_mean	threshold
0	1.053911971273621	85.9363153904473	85.9363153904473	0.0
1	1.0164210315840307	57.91891959443135	12.033341942363933	0.1
2	0.9843454498496129	50.93893975622558	10.733239467128783	0.2
3	0.9526864341117545	46.012630281015426	9.698072965699964	0.3
4	0.9222771163635457	42.126902665189256	8.789542527222594	0.4
5	0.8943671945946363	38.86310808221346	7.988069549858778	0.5
6	0.8647910088395321	36.04420598355397	7.197843854401853	0.6
7	0.8418798790292357	33.541894042273114	6.622149647168598	0.7
8	0.8202184472085747	31.349923768422627	6.071032833731849	0.8
9	0.794391355422448	29.34415849503037	5.502003682443416	0.9
10	0.7702305276224877	27.569587349723818	5.022952786409945	1.0
11	0.7423206058535925	25.872080913779172	4.612218713810819	1.1
12	0.7219088720225955	24.39535445600646	4.24564063684609	1.2
13	0.7010805721950533	22.96111772988195	3.881145389864116	1.3
14	0.6802522723675111	21.662264952636434	3.5658049304751387	1.4
15	0.6590074065434095	20.475884994459676	3.2650442809654265	1.5
16	0.6427613326779351	19.37115197160685	3.024269134959056	1.6
17	0.6210999008572742	18.329736980229782	2.7930750068733374	1.7
18	0.6061035249814637	17.324563230552627	2.5618808787876333	1.8
19	0.5927734130918338	16.457272825733796	2.378591840305262	1.9
20	0.5786101692090995	15.578735139008074	2.196135933815995	2.0
21	0.5644469253263793	14.770597105699466	2.0432562130818326	2.1
22	0.5473677194678004	14.014113255963139	1.900374076264896	2.2
23	0.5315382115988712	13.323446833681857	1.792483483158236	2.3
24	0.5198743636954504	12.667771955110851	1.6862591540377565	2.4
25	0.5040448558264927	12.025843754426006	1.5775354289380061	2.5
26	0.4907147439368629	11.459730565113432	1.4967216256071367	2.6
27	0.4778011980438066	10.932358013480084	1.3854985045280728	2.7
28	0.4694698781127755	10.397903839905368	1.3117663231385706	2.8
29	0.45863916220245926	9.907189095968462	1.2259537278491024	2.9
30	0.4457256163093888	9.414808088045405	1.1605528663906313	3.0
31	0.4373942963783719	8.98782794158079	1.1093152488148519	3.1
32	0.429062976447355	8.548767381216194	1.0547451032667112	3.2
33	0.4165659965508439	8.165526664389432	1.0039240516874912	3.3
34	0.40698497863017735	7.788951003507478	0.9655999800048249	3.4
35	0.3957376967232875	7.420290096560009	0.9301918702980174	3.5
36	0.38990577277157	7.062043339526298	0.8818702146980968	3.6
37	0.38490698081297126	6.729623674278727	0.833965125094764	3.7
38	0.3794916228577989	6.408034724941473	0.7956410534120977	3.8
39	0.3724100009164317	6.0964433595214444	0.7598163777087166	3.9
40	0.36616151096816907	5.796515842004837	0.7264910979846491	4.0
41	0.35741362504062124	5.541577452115732	0.6981646102191803	4.1
42	0.34908230510959015	5.2762249123128555	0.6677552924709858	4.2
43	0.3407509851785875	5.024619050396154	0.6431778986744803	4.3
44	0.3311699672579209	4.78259420640012	0.6161011088986754	4.4
45	0.3240883453165537	4.568062718176435	0.6002716010297604	4.5
46	0.31367419540278263	4.357696889918273	0.5798598671987492	4.6
47	0.3082588374476103	4.13899974172908	0.5494505494505688	4.7
48	0.3045097434786612	3.927384215481254	0.5207074956885549	4.8
49	0.30076064950969794	3.7386798190437247	0.5082105157920154	4.9
50	0.2932624615717998	3.5737196844096104	0.486965649967928	5.0
51	0.28701397162352293	3.406260153796154	0.47280240608519364	5.1
52	0.2790992176890512	3.238800623182726	0.4653042181472813	5.2
53	0.27285072774080277	3.0925859583934	0.4444759183197391	5.3
54	0.26826850177873496	2.949703821576449	0.4273967124611602	5.4
55	0.2632697098201078	2.8301493805663682	0.42073165651633815	5.5
56	0.2595206158511729	2.7060127135942054	0.4053187146439541	5.6
57	0.2536886918994554	2.57021219871865	0.39657082871640625	5.7
58	0.2495230319339612	2.4602387756292217	0.38574011280609	5.8
59	0.24410767397878885	2.348182522557039	0.3782419248681492	5.9
60	0.23744261803396682	2.2448741554124467	0.36907747294405624	6.0
61	0.2320272600788087	2.139066392288541	0.36282898299576516	6.1
62	0.22661190212365057	2.0532537969990585	0.35158170108890374	6.2
63	0.22327937415124666	1.9678577677061355	0.3449166451440817	6.3
64	0.21786401619608853	1.879545776437368	0.33491906122687	6.4
65	0.2145314882236704	1.8041473310616567	0.32742087328895764	6.5
66	0.2099492622616168	1.7337476776445868	0.31783985536827686	6.6
67	0.20703330028577227	1.667513684192997	0.31200793141655936	6.7
68	0.20453390430645868	1.595864332786249	0.3003440835131528	6.8
69	0.1995351123478315	1.5342125652967127	0.2924293295786953	6.9
70	0.19203692440994757	1.4721442318106455	0.2849311416407687	7.0
71	0.18620500045823007	1.4109090303176686	0.27535012372008794	7.1
72	0.18328903848237132	1.3534229227936407	0.26576910579942137	7.2
73	0.17745711453065383	1.3042681352006582	0.26118687983736777	7.3
74	0.17495771855136866	1.259695573569715	0.2574377858684187	7.4
75	0.16995892659274148	1.2105407859767325	0.2507727299236109	7.5
76	0.166209832623764	1.1701338843112978	0.24619050396155728	7.6
77	0.16371043664447882	1.1288938506527586	0.2378591840305262	7.7
78	0.15954477667897038	1.0834881570287251	0.23411009006157713	7.8
79	0.15496255071690257	1.0468303493322537	0.2274450341167551	7.9
80	0.15163002274449866	1.0110056736288726	0.22202967616158276	8.0
81	0.1466312307858999	0.9764306959151554	0.21661431820643884	8.1
82	0.1420490048238463	0.9431054161910879	0.2124486582409162	8.2
83	0.14038274083763724	0.914362362429074	0.2086995642719529	8.3
84	0.1382999108548688	0.8852027426705149	0.2020345083271735	8.4
85	0.1349673828824649	0.8593756508843597	0.19786884836163665	8.5
86	0.13288455289969647	0.8364645210740775	0.19120379241682883	8.6
87	0.12996859092386615	0.8131368252672218	0.18787126444442492	8.7
88	0.12663606295146224	0.7893925634638208	0.18203934049270742	8.8
89	0.12372010097558928	0.7643986036707702	0.1766239825375493	8.9
90	0.12038757300319958	0.7381549458880698	0.17162519057893633	9.0
91	0.11788817702388599	0.7164935140674373	0.16829266260653242	9.1
92	0.1153887810445724	0.6935823842571267	0.16537670063067367	9.2
93	0.11372251705837755	0.6773363103916665	0.16079447466862007	9.3
94	0.1108065550825188	0.6565080105641101	0.157045380699671	9.4
95	0.10914029109632395	0.6398453707020764	0.1524631547376174	9.5
96	0.10830715910320521	0.6169342408917942	0.14829749477209475	9.6
97	0.10705746111355552	0.6031875630056049	0.14454840080313147	9.7
98	0.10497463113082972	0.5890243191228706	0.1382999108548688	9.8
99	0.10289180114806129	0.5761107732298001	0.13413425088936037	9.9
