## Supplementary Tables S4 for "Structure-based learning to model complex protein-DNA interactions and transcription-factor co-operativity in *cis*-regulatory elements": AP2_B3.error.csv

	error_rank_EV_mean	error_rank_pV_mean	error_rank_qV_mean	threshold
0	0.30326004548901153	85.9363153904473	85.9363153904473	0.0
1	0.2653525398028762	63.3434420015163	8.529188779378316	0.1
2	0.24639878695981565	57.56254738438211	7.2592873388931025	0.2
3	0.24639878695981565	53.16527672479151	6.444275966641399	0.3
4	0.20849128127369454	49.09021986353298	5.13646702047005	0.4
5	0.17058377558757343	45.185746777862015	4.397270659590603	0.5
6	0.17058377558757343	42.49431387414708	3.5443517816527645	0.6
7	0.17058377558757343	38.91205458680819	2.9946929492039374	0.7
8	0.1326762699014381	36.23957543593632	2.596664139499623	0.8
9	0.1326762699014381	33.927217589082645	2.0659590598938564	0.9
10	0.09476876421531699	30.799848369977255	1.8764215314632366	1.0
11	0.09476876421531699	28.430629264594387	1.8006065200909802	1.1
12	0.09476876421531699	26.04245640636846	1.7058377558756632	1.2
13	0.09476876421531699	24.203942380591357	1.4215314632297265	1.3
14	0.09476876421531699	22.57391963608795	1.1940864291129714	1.4
15	0.09476876421531699	21.019711902956786	0.8718726307808993	1.5
16	0.09476876421531699	19.541319181197878	0.833965125094764	1.6
17	0.09476876421531699	17.77862016679302	0.6065200909780089	1.7
18	0.07581501137225644	16.67930250189538	0.5496588324488272	1.8
19	0.07581501137225644	15.674753601213041	0.3222137983320721	1.9
20	0.07581501137225644	14.708112206216825	0.284306292645951	2.0
21	0.07581501137225644	14.082638362395755	0.2274450341167551	2.1
22	0.07581501137225644	13.362395754359369	0.1326762699014381	2.2
23	0.07581501137225644	12.395754359363153	0.1326762699014381	2.3
24	0.07581501137225644	11.713419257012887	0.09476876421531699	2.4
25	0.07581501137225644	11.031084154662622	0.09476876421531699	2.5
26	0.07581501137225644	10.159211523881723	0.09476876421531699	2.6
27	0.07581501137225644	9.590598938589835	0.09476876421531699	2.7
28	0.07581501137225644	9.003032600454887	0.09476876421531699	2.8
29	0.07581501137225644	8.472327520849134	0.07581501137225644	2.9
30	0.07581501137225644	7.80894617134193	0.07581501137225644	3.0
31	0.07581501137225644	7.202426080363907	0.07581501137225644	3.1
32	0.05686125852919588	6.842304776345713	0.07581501137225644	3.2
33	0.05686125852919588	6.425322213798339	0.07581501137225644	3.3
34	0.05686125852919588	6.122062168309327	0.07581501137225644	3.4
35	0.05686125852919588	5.7240333586049985	0.07581501137225644	3.5
36	0.05686125852919588	5.288097043214563	0.07581501137225644	3.6
37	0.05686125852919588	5.022744503411673	0.07581501137225644	3.7
38	0.05686125852919588	4.68157695223654	0.07581501137225644	3.8
39	0.03790750568612111	4.4730856709628455	0.07581501137225644	3.9
40	0.03790750568612111	4.264594389689165	0.07581501137225644	4.0
41	0.03790750568612111	4.075056861258531	0.05686125852919588	4.1
42	0.03790750568612111	3.7338893100833985	0.05686125852919588	4.2
43	0.018953752843060556	3.620166793025021	0.018953752843060556	4.3
44	0.018953752843060556	3.3169067475360094	0.018953752843060556	4.4
45	0.018953752843060556	3.165276724791511	0.018953752843060556	4.5
46	0.018953752843060556	2.975739196360877	0.018953752843060556	4.6
47	0.018953752843060556	2.7482941622441217	0.018953752843060556	4.7
48	0.018953752843060556	2.6724791508718795	0.018953752843060556	4.8
49	0.018953752843060556	2.5208491281273666	0.018953752843060556	4.9
50	0.018953752843060556	2.463987869598185	0.018953752843060556	5.0
51	0.018953752843060556	2.312357846853672	0.018953752843060556	5.1
52	0.018953752843060556	2.1228203184230523	0.018953752843060556	5.2
53	0.018953752843060556	1.9901440485216142	0.018953752843060556	5.3
54	0.018953752843060556	1.8953752843062972	0.018953752843060556	5.4
55	0.018953752843060556	1.762699014404859	0.018953752843060556	5.5
56	0.018953752843060556	1.6300227445034068	0.018953752843060556	5.6
57	0.018953752843060556	1.535253980288104	0.018953752843060556	5.7
58	0.018953752843060556	1.440485216072787	0.018953752843060556	5.8
59	0.018953752843060556	1.4025777103866517	0.018953752843060556	5.9
60	0.018953752843060556	1.3646702047005306	0.018953752843060556	6.0
61	0.018953752843060556	1.2888551933282741	0.018953752843060556	6.1
62	0.018953752843060556	1.1372251705837755	0.018953752843060556	6.2
63	0.018953752843060556	1.118271417740715	0.018953752843060556	6.3
64	0.018953752843060556	1.0424564063684585	0.018953752843060556	6.4
65	0.018953752843060556	1.0045489006823374	0.018953752843060556	6.5
66	0.018953752843060556	0.9476876421531415	0.018953752843060556	6.6
67	0.018953752843060556	0.8529188779378387	0.018953752843060556	6.7
68	0.018953752843060556	0.7771038665655823	0.018953752843060556	6.8
69	0.018953752843060556	0.7202426080363864	0.018953752843060556	6.9
70	0.018953752843060556	0.6254738438210836	0.018953752843060556	7.0
71	0.018953752843060556	0.5496588324488272	0.018953752843060556	7.1
72	0.018953752843060556	0.5496588324488272	0.018953752843060556	7.2
73	0.018953752843060556	0.5307050796057666	0.018953752843060556	7.3
74	0.018953752843060556	0.4927975739196313	0.018953752843060556	7.4
75	0.018953752843060556	0.4548900682335102	0.018953752843060556	7.5
76	0.018953752843060556	0.37907505686125376	0.018953752843060556	7.6
77	0.018953752843060556	0.3601213040181932	0.018953752843060556	7.7
78	0.018953752843060556	0.3601213040181932	0.018953752843060556	7.8
79	0.018953752843060556	0.30326004548901153	0.018953752843060556	7.9
80	0.018953752843060556	0.2653525398028762	0.018953752843060556	8.0
81	0.018953752843060556	0.24639878695981565	0.018953752843060556	8.1
82	0.018953752843060556	0.2274450341167551	0.018953752843060556	8.2
83	0.018953752843060556	0.18953752843063398	0.018953752843060556	8.3
84	0.018953752843060556	0.17058377558757343	0.018953752843060556	8.4
85	0.018953752843060556	0.17058377558757343	0.018953752843060556	8.5
86	0.018953752843060556	0.17058377558757343	0.018953752843060556	8.6
87	0.018953752843060556	0.1326762699014381	0.018953752843060556	8.7
88	0.018953752843060556	0.1326762699014381	0.018953752843060556	8.8
89	0.018953752843060556	0.09476876421531699	0.018953752843060556	8.9
90	0.018953752843060556	0.09476876421531699	0.018953752843060556	9.0
91	0.018953752843060556	0.09476876421531699	0.018953752843060556	9.1
92	0.018953752843060556	0.09476876421531699	0.018953752843060556	9.2
93	0.018953752843060556	0.09476876421531699	0.018953752843060556	9.3
94	0.018953752843060556	0.09476876421531699	0.018953752843060556	9.4
95	0.018953752843060556	0.09476876421531699	0.018953752843060556	9.5
96	0.018953752843060556	0.09476876421531699	0.018953752843060556	9.6
97	0.018953752843060556	0.07581501137225644	0.018953752843060556	9.7
98	0.018953752843060556	0.07581501137225644	0.018953752843060556	9.8
99	0.018953752843060556	0.07581501137225644	0.018953752843060556	9.9
