## Supplementary Tables S4 for "Structure-based learning to model complex protein-DNA interactions and transcription-factor co-operativity in *cis*-regulatory elements": AP-2.error.csv

	error_rank_EV_mean	error_rank_pV_mean	error_rank_qV_mean	threshold
0	0.11372251705837755	85.9363153904473	85.9363153904473	0.0
1	0.11372251705837755	55.354435178165275	0.1326762699014381	0.1
2	0.11372251705837755	48.23730098559515	0.1326762699014381	0.2
3	0.11372251705837755	43.19560272934041	0.12319939347990783	0.3
4	0.11372251705837755	39.48066717210008	0.11372251705837755	0.4
5	0.11372251705837755	36.305913570887036	0.11372251705837755	0.5
6	0.11372251705837755	33.34912812736921	0.11372251705837755	0.6
7	0.11372251705837755	30.458680818802122	0.11372251705837755	0.7
8	0.11372251705837755	27.975739196360877	0.11372251705837755	0.8
9	0.11372251705837755	25.180060652009104	0.11372251705837755	0.9
10	0.11372251705837755	23.294162244124337	0.11372251705837755	1.0
11	0.11372251705837755	21.152388172858224	0.11372251705837755	1.1
12	0.11372251705837755	19.607657316148604	0.11372251705837755	1.2
13	0.11372251705837755	17.65542077331311	0.11372251705837755	1.3
14	0.11372251705837755	16.158074298711142	0.11372251705837755	1.4
15	0.11372251705837755	14.698635329795295	0.11372251705837755	1.5
16	0.11372251705837755	13.210765731614856	0.11372251705837755	1.6
17	0.11372251705837755	11.959818043972703	0.11372251705837755	1.7
18	0.11372251705837755	10.888931008339654	0.11372251705837755	1.8
19	0.11372251705837755	9.884382107657316	0.11372251705837755	1.9
20	0.11372251705837755	8.841925701288858	0.11372251705837755	2.0
21	0.11372251705837755	7.903714935557247	0.11372251705837755	2.1
22	0.11372251705837755	6.9275966641395	0.11372251705837755	2.2
23	0.11372251705837755	6.159969673995448	0.11372251705837755	2.3
24	0.11372251705837755	5.449203942380592	0.11372251705837755	2.4
25	0.11372251705837755	4.9848369977255516	0.11372251705837755	2.5
26	0.11372251705837755	4.444655041698255	0.11372251705837755	2.6
27	0.11372251705837755	3.9897649734647445	0.11372251705837755	2.7
28	0.11372251705837755	3.496967399545113	0.11372251705837755	2.8
29	0.11372251705837755	3.0326004548900727	0.11372251705837755	2.9
30	0.11372251705837755	2.6819560272934098	0.11372251705837755	3.0
31	0.11372251705837755	2.2649734647460207	0.11372251705837755	3.1
32	0.11372251705837755	2.0754359363153867	0.11372251705837755	3.2
33	0.11372251705837755	1.8195602729340408	0.11372251705837755	3.3
34	0.11372251705837755	1.6489764973464816	0.11372251705837755	3.4
35	0.11372251705837755	1.4594389689158476	0.11372251705837755	3.5
36	0.11372251705837755	1.2983320697498044	0.11372251705837755	3.6
37	0.11372251705837755	1.1372251705837755	0.11372251705837755	3.7
38	0.11372251705837755	1.0045489006823374	0.11372251705837755	3.8
39	0.11372251705837755	0.8813495072024295	0.11372251705837755	3.9
40	0.11372251705837755	0.767626990144052	0.11372251705837755	4.0
41	0.11372251705837755	0.7012888551933258	0.11372251705837755	4.1
42	0.11372251705837755	0.6254738438210836	0.11372251705837755	4.2
43	0.11372251705837755	0.5686125852918877	0.11372251705837755	4.3
44	0.11372251705837755	0.4927975739196313	0.11372251705837755	4.4
45	0.11372251705837755	0.4927975739196313	0.11372251705837755	4.5
46	0.11372251705837755	0.4454131918119799	0.11372251705837755	4.6
47	0.11372251705837755	0.4075056861258588	0.11372251705837755	4.7
48	0.11372251705837755	0.37907505686125376	0.11372251705837755	4.8
49	0.11372251705837755	0.3506444275966629	0.11372251705837755	4.9
50	0.11372251705837755	0.33169067475360237	0.11372251705837755	5.0
51	0.11372251705837755	0.29378316906748125	0.11372251705837755	5.1
52	0.11372251705837755	0.2748294162244065	0.11372251705837755	5.2
53	0.11372251705837755	0.23692191053828537	0.11372251705837755	5.3
54	0.11372251705837755	0.20849128127369454	0.11372251705837755	5.4
55	0.11372251705837755	0.19901440485216426	0.11372251705837755	5.5
56	0.11372251705837755	0.1800606520091037	0.11372251705837755	5.6
57	0.11372251705837755	0.16110689916602894	0.11372251705837755	5.7
58	0.11372251705837755	0.15163002274449866	0.11372251705837755	5.8
59	0.11372251705837755	0.15163002274449866	0.11372251705837755	5.9
60	0.11372251705837755	0.15163002274449866	0.11372251705837755	6.0
61	0.11372251705837755	0.15163002274449866	0.11372251705837755	6.1
62	0.11372251705837755	0.14215314632296838	0.11372251705837755	6.2
63	0.11372251705837755	0.14215314632296838	0.11372251705837755	6.3
64	0.11372251705837755	0.1326762699014381	0.11372251705837755	6.4
65	0.11372251705837755	0.1326762699014381	0.11372251705837755	6.5
66	0.11372251705837755	0.1326762699014381	0.11372251705837755	6.6
67	0.11372251705837755	0.12319939347990783	0.11372251705837755	6.7
68	0.11372251705837755	0.11372251705837755	0.11372251705837755	6.8
69	0.11372251705837755	0.11372251705837755	0.11372251705837755	6.9
70	0.11372251705837755	0.11372251705837755	0.11372251705837755	7.0
71	0.11372251705837755	0.11372251705837755	0.11372251705837755	7.1
72	0.11372251705837755	0.11372251705837755	0.11372251705837755	7.2
73	0.11372251705837755	0.11372251705837755	0.11372251705837755	7.3
74	0.11372251705837755	0.11372251705837755	0.11372251705837755	7.4
75	0.11372251705837755	0.11372251705837755	0.11372251705837755	7.5
76	0.11372251705837755	0.11372251705837755	0.11372251705837755	7.6
77	0.11372251705837755	0.11372251705837755	0.11372251705837755	7.7
78	0.11372251705837755	0.11372251705837755	0.11372251705837755	7.8
79	0.11372251705837755	0.11372251705837755	0.11372251705837755	7.9
80	0.11372251705837755	0.11372251705837755	0.11372251705837755	8.0
81	0.11372251705837755	0.11372251705837755	0.11372251705837755	8.1
82	0.11372251705837755	0.11372251705837755	0.11372251705837755	8.2
83	0.11372251705837755	0.11372251705837755	0.11372251705837755	8.3
84	0.11372251705837755	0.11372251705837755	0.11372251705837755	8.4
85	0.11372251705837755	0.11372251705837755	0.11372251705837755	8.5
86	0.11372251705837755	0.11372251705837755	0.11372251705837755	8.6
87	0.11372251705837755	0.11372251705837755	0.11372251705837755	8.7
88	0.11372251705837755	0.11372251705837755	0.11372251705837755	8.8
89	0.11372251705837755	0.11372251705837755	0.11372251705837755	8.9
90	0.10424564063684727	0.11372251705837755	0.11372251705837755	9.0
91	0.10424564063684727	0.11372251705837755	0.11372251705837755	9.1
92	0.10424564063684727	0.11372251705837755	0.11372251705837755	9.2
93	0.10424564063684727	0.11372251705837755	0.11372251705837755	9.3
94	0.10424564063684727	0.11372251705837755	0.11372251705837755	9.4
95	0.10424564063684727	0.11372251705837755	0.11372251705837755	9.5
96	0.10424564063684727	0.11372251705837755	0.11372251705837755	9.6
97	0.10424564063684727	0.11372251705837755	0.10424564063684727	9.7
98	0.10424564063684727	0.11372251705837755	0.10424564063684727	9.8
99	0.10424564063684727	0.11372251705837755	0.10424564063684727	9.9
