## Supplementary Tables S4 for "Structure-based learning to model complex protein-DNA interactions and transcription-factor co-operativity in *cis*-regulatory elements": APSES.error.csv

	error_rank_EV_mean	error_rank_pV_mean	error_rank_qV_mean	threshold
0	0.3506444275966629	85.9363153904473	85.9363153904473	0.0
1	0.33484963356079334	56.775966641394994	6.561157442506953	0.1
2	0.3190548395248811	49.74096537781148	5.543972706595909	0.2
3	0.3064190042962025	44.658200657063425	4.826889057366699	0.3
4	0.27798837503159746	40.67475360121304	4.011877685114996	0.4
5	0.2748294162244065	37.079858478645434	3.459059893858978	0.5
6	0.26219358099568524	33.92089967146829	2.884129390952751	0.6
7	0.25271670457415496	31.273692191053826	2.432398281526403	0.7
8	0.2274450341167551	28.857088703563306	2.0248925954005585	0.8
9	0.22428607530956413	26.753222137983315	1.7974475612838035	0.9
10	0.21796815769522482	24.85784685367703	1.6079100328531695	1.0
11	0.2116502400808855	23.022491786707107	1.370988122314884	1.1
12	0.20849128127369454	21.487237806419003	1.250947687642153	1.2
13	0.20217336365935523	20.068865301996453	1.1498610058124825	1.3
14	0.19901440485216426	18.85266616123326	1.0803639120545938	1.4
15	0.19269648723782495	17.604877432398283	0.9761182714177465	1.5
16	0.18953752843063398	16.508718726307805	0.8718726307808993	1.6
17	0.17690169320191274	15.50101086681829	0.8055344958301731	1.7
18	0.16110689916602894	14.338514025777101	0.7391963608794612	1.8
19	0.16110689916602894	13.346600960323485	0.7044478140005026	1.9
20	0.16110689916602894	12.477887288349763	0.6633813495072047	2.0
21	0.16110689916602894	11.612332575183217	0.6128380085923482	2.1
22	0.14531210513015935	10.952110184483189	0.5275461207985757	2.2
23	0.14531210513015935	10.279251958554454	0.486479656305292	2.3
24	0.1389941875157774	9.641142279504678	0.44225423300478894	2.4
25	0.13583522870862907	9.056734900176892	0.3759160980540628	2.5
26	0.1326762699014381	8.46285064442759	0.3664392216325325	2.6
27	0.12951731109424713	7.957417235279252	0.3443265099823236	2.7
28	0.1263583522870988	7.467778620166797	0.33169067475360237	2.8
29	0.12319939347990783	6.987616881475873	0.30957796310335084	2.9
30	0.11372251705837755	6.5737932777356605	0.29378316906748125	3.0
31	0.11056355825118658	6.207354056103114	0.2748294162244065	3.1
32	0.11056355825118658	5.825120040434669	0.2653525398028762	3.2
33	0.11056355825118658	5.420773313116001	0.23060399292394607	3.3
34	0.10740459944403824	5.101718473591106	0.2274450341167551	3.4
35	0.09792772302250796	4.747915087187266	0.22428607530956413	3.5
36	0.09476876421531699	4.40042961839778	0.21480919888803385	3.6
37	0.08845084660097768	4.150871872630788	0.20217336365935523	3.7
38	0.08213292898659574	3.87288349759919	0.18953752843063398	3.8
39	0.08213292898659574	3.6422795046752583	0.18321961081629468	3.9
40	0.08213292898659574	3.392721758908266	0.1642658579732199	4.0
41	0.08213292898659574	3.1937073540561016	0.15478898155168963	4.1
42	0.08213292898659574	2.947308567096286	0.1484710639373077	4.2
43	0.08213292898659574	2.7356583270154147	0.11372251705837755	4.3
44	0.0789739701794474	2.5619155926206787	0.11372251705837755	4.4
45	0.07265605256506547	2.337629517311086	0.09792772302250796	4.5
46	0.07265605256506547	2.15440990649482	0.09792772302250796	4.6
47	0.06949709375791713	2.0280515542077353	0.09792772302250796	4.7
48	0.06633813495072616	1.9143290371493578	0.09476876421531699	4.8
49	0.06002021733638685	1.7942886024766267	0.09160980540812602	4.9
50	0.0537022997219907	1.6710892089967189	0.09160980540812602	5.0
51	0.0537022997219907	1.6110689916603462	0.08845084660097768	5.1
52	0.0537022997219907	1.5036643922163222	0.08529188779378671	5.2
53	0.0537022997219907	1.415213545615373	0.08529188779378671	5.3
54	0.04738438210765139	1.3425574930502933	0.08213292898659574	5.4
55	0.04738438210765139	1.2604245640636833	0.06002021733638685	5.5
56	0.04738438210765139	1.1846095526914269	0.06002021733638685	5.6
57	0.04422542330046042	1.1151124589335382	0.06002021733638685	5.7
58	0.04106646449331208	1.0424564063684585	0.0537022997219907	5.8
59	0.04106646449331208	0.9855951478392768	0.05054334091484236	5.9
60	0.04106646449331208	0.9224159716957274	0.05054334091484236	6.0
61	0.03790750568612111	0.8687136719737083	0.04422542330046042	6.1
62	0.03790750568612111	0.8181703310588802	0.04106646449331208	6.2
63	0.03790750568612111	0.7771038665655823	0.04106646449331208	6.3
64	0.03790750568612111	0.7486732373009914	0.04106646449331208	6.4
65	0.03790750568612111	0.6981298963861491	0.03790750568612111	6.5
66	0.03790750568612111	0.6665403083143815	0.03790750568612111	6.6
67	0.03790750568612111	0.6349507202426139	0.03790750568612111	6.7
68	0.03790750568612111	0.6096790497851998	0.03790750568612111	6.8
69	0.03790750568612111	0.5844073793277573	0.03790750568612111	6.9
70	0.03790750568612111	0.5528177912560182	0.03790750568612111	7.0
71	0.03790750568612111	0.5307050796057666	0.03790750568612111	7.1
72	0.03790750568612111	0.486479656305292	0.03790750568612111	7.2
73	0.03790750568612111	0.46436694465504047	0.03790750568612111	7.3
74	0.03790750568612111	0.4233004801617284	0.03790750568612111	7.4
75	0.03474854687893014	0.40434672731866783	0.03474854687893014	7.5
76	0.03474854687893014	0.38539297447559306	0.03474854687893014	7.6
77	0.031589588071781805	0.3664392216325325	0.031589588071781805	7.7
78	0.031589588071781805	0.3601213040181932	0.031589588071781805	7.8
79	0.031589588071781805	0.34116755117513264	0.031589588071781805	7.9
80	0.031589588071781805	0.32537275713926306	0.031589588071781805	8.0
81	0.028430629264590834	0.3190548395248811	0.031589588071781805	8.1
82	0.028430629264590834	0.3064190042962025	0.031589588071781805	8.2
83	0.025271670457399864	0.27798837503159746	0.028430629264590834	8.3
84	0.022112711650251526	0.2716704574172155	0.028430629264590834	8.4
85	0.018953752843060556	0.2590346221885369	0.028430629264590834	8.5
86	0.015794794035869586	0.24639878695981565	0.028430629264590834	8.6
87	0.015794794035869586	0.22428607530956413	0.028430629264590834	8.7
88	0.015794794035869586	0.22428607530956413	0.025271670457399864	8.8
89	0.015794794035869586	0.21480919888803385	0.025271670457399864	8.9
90	0.012635835228721248	0.2116502400808855	0.025271670457399864	9.0
91	0.012635835228721248	0.20849128127369454	0.022112711650251526	9.1
92	0.012635835228721248	0.20217336365935523	0.018953752843060556	9.2
93	0.012635835228721248	0.19901440485216426	0.015794794035869586	9.3
94	0.012635835228721248	0.18953752843063398	0.012635835228721248	9.4
95	0.009476876421530278	0.18953752843063398	0.012635835228721248	9.5
96	0.009476876421530278	0.17690169320191274	0.012635835228721248	9.6
97	0.006317917614339308	0.16110689916602894	0.012635835228721248	9.7
98	0.0031589588071909702	0.16110689916602894	0.012635835228721248	9.8
99	0.0031589588071909702	0.16110689916602894	0.012635835228721248	9.9
