## Supplementary Tables S4 for "Structure-based learning to model complex protein-DNA interactions and transcription-factor co-operativity in *cis*-regulatory elements": ARID_BRIGHT.error.csv

	error_rank_EV_mean	error_rank_pV_mean	error_rank_qV_mean	threshold
0	1.2799357802256708	85.9363153904473	85.9363153904473	0.0
1	1.2041207688534143	49.93087454845471	40.71266110689917	0.1
2	1.1416848771350772	44.59706551308924	22.144672880524453	0.2
3	1.0948579583463385	41.370467823217226	20.85804754047183	0.3
4	1.0391116264549822	38.88641127413816	19.522365428354817	0.4
5	1.0123533871471153	36.83271640726039	18.396289524149324	0.5
6	0.9677563216340275	35.10680997190384	17.17432992909066	0.6
7	0.9432279356018398	33.50131561343264	16.17758551487313	0.7
8	0.9075502831913695	32.176782767693894	15.031440931186722	0.8
9	0.8584935111269658	30.934754493154344	14.101592115238816	0.9
10	0.8205860054408305	29.63252018017215	13.093698434643002	1.0
11	0.7915979128573412	28.486375596485757	12.208446684208184	1.1
12	0.7670695268251393	27.516389421576065	11.35664273290817	1.2
13	0.7358515809659849	26.56647192614726	10.016500914239842	1.3
14	0.7001739285555004	25.57864692503233	8.868126477277798	1.4
15	0.689024662177232	24.682245908219244	8.13896445613878	1.5
16	0.6644962761450302	23.819292690540976	7.447709940685911	1.6
17	0.6421977433884791	22.905052847522626	6.921464567631446	1.7
18	0.6132096508049614	22.08223698880613	6.261427998037732	1.8
19	0.5886812647727879	21.183606118717393	5.6036212817196684	1.9
20	0.5730722918431894	20.429915711546187	4.985951924363377	2.0
21	0.541854345984035	19.729741782990686	4.412879632520188	2.1
22	0.5262453730544507	19.05855594701869	3.942380591357093	2.2
23	0.5084065468492298	18.3137849529501	3.387147125719139	2.3
24	0.5039468402979139	17.613611024394586	2.9054988181777617	2.4
25	0.4749587477144104	16.99371181376266	2.559871560451313	2.5
26	0.4504303616822085	16.293537885207158	2.3212772599562896	2.6
27	0.42144226909869076	15.6892476475048	2.149578557730891	2.7
28	0.39914373634215394	15.118405208937247	2.002408241537708	2.8
29	0.38353476341256965	14.460598492619198	1.8574677786201619	2.9
30	0.3701556437586362	13.9611113588726	1.7682736475939862	3.0
31	0.3590063773803678	13.414797306337249	1.6746198100164946	3.1
32	0.35231681755341526	12.850644427596663	1.5765062658877014	3.2
33	0.3322481380725151	12.340008027471782	1.5118405208937276	3.3
34	0.3277884315212134	11.896267225616555	1.4137269767649343	3.4
35	0.31886901841859583	11.39232038531864	1.3223029924630936	3.5
36	0.30994960531596405	10.930740757258178	1.2576372474691198	3.6
37	0.30548989876464816	10.504838781608171	1.2174998885073336	3.7
38	0.3010301922133607	9.987512821656338	1.1349953173081246	3.8
39	0.287651072559413	9.612897471346372	1.0770191321411176	3.9
40	0.2809615127324747	9.204834321901615	0.9722160281853434	4.0
41	0.27873165945680967	8.772242786424655	0.9164696962939871	4.1
42	0.26758239307852705	8.431075235249523	0.876332337332201	4.2
43	0.2586629799759237	8.049770325112618	0.8406546849217307	4.3
44	0.25197342014895696	7.661775855148733	0.7982874726842937	4.4
45	0.25197342014895696	7.289390358114446	0.7871382063060253	4.5
46	0.24082415377067434	6.972751192971501	0.7626098202738234	4.6
47	0.23636444721937266	6.618204522142435	0.7380814342416357	4.7
48	0.22298532756545342	6.312714623377772	0.6934843687285479	4.8
49	0.22075547428980258	6.011684431164426	0.6778753957989636	4.9
50	0.21406591446283585	5.717343798778046	0.6444275966641442	5.0
51	0.19399723498193566	5.427462872942954	0.6355081835615266	5.1
52	0.19399723498193566	5.1621103331400775	0.5998305311510563	5.2
53	0.1917673817062706	4.90790705971547	0.5641528787405861	5.3
54	0.18953752843063398	4.658163492842178	0.5507737590866526	5.4
55	0.18284796860368147	4.399500512866254	0.5329349328814033	5.5
56	0.18061811532801642	4.1586763590955655	0.4816483075413629	5.6
57	0.17615840877670053	3.8933238192926893	0.4749587477144104	5.7
58	0.17169870222539885	3.6658787851759342	0.4660393346117928	5.8
59	0.16723899567409717	3.480800963296616	0.4571199215091468	5.9
60	0.15831958257145118	3.2868037283146663	0.4437408018552276	6.0
61	0.14940016946886203	3.1039557597110132	0.44151094857959094	6.1
62	0.14048075636623025	2.8965794050751583	0.4080631494447715	6.2
63	0.14048075636623025	2.7048120233688735	0.39468402979085226	6.3
64	0.14048075636623025	2.591089506310496	0.3813049101369046	6.4
65	0.13602104981491436	2.4506087499442515	0.3701556437586362	6.5
66	0.13602104981491436	2.312357846853672	0.36346608393166946	6.6
67	0.12933148998796185	2.1807965035900594	0.3590063773803678	6.7
68	0.12487178343666017	2.0759933996343136	0.3322481380725151	6.8
69	0.12041207688533007	1.957811176024606	0.3010301922133607	6.9
70	0.12041207688533007	1.8507782187932094	0.2898809258350781	7.0
71	0.12041207688533007	1.7593542344913828	0.27873165945680967	7.1
72	0.12041207688533007	1.6813093698434756	0.26758239307852705	7.2
73	0.11818222360967923	1.6233331846764543	0.2586629799759237	7.3
74	0.11595237033401418	1.545288320028547	0.25643312670025864	7.4
75	0.10926281050707587	1.4717031619319414	0.23636444721937266	7.5
76	0.10926281050707587	1.4226463898675377	0.22075547428980258	7.6
77	0.10926281050707587	1.3735896178031481	0.20960620791151996	7.7
78	0.10926281050707587	1.313383579360476	0.20291664808455323	7.8
79	0.10480310395575998	1.2620969540204356	0.18953752843063398	7.9
80	0.10480310395575998	1.1996610623020985	0.18061811532801642	8.0
81	0.10480310395575998	1.1216161976541912	0.16277928912278128	8.1
82	0.1003433974044583	1.0881683985193717	0.16054943584711623	8.2
83	0.1003433974044583	1.0346519199036806	0.14717031619319698	8.3
84	0.1003433974044583	1.0078936805958136	0.12487178343666017	8.4
85	0.09811354412879325	0.9588369085314241	0.11595237033401418	8.5
86	0.09588369085314241	0.9365383757748731	0.11595237033401418	8.6
87	0.09588369085314241	0.9030905766400537	0.11149266378274092	8.7
88	0.09588369085314241	0.8495740980243625	0.10926281050707587	8.8
89	0.09142398430184073	0.813896445613878	0.10926281050707587	8.9
90	0.08919413102617568	0.7826784997547094	0.10480310395575998	9.0
91	0.084734424474874	0.7581501137225217	0.10480310395575998	9.1
92	0.084734424474874	0.7269321678633531	0.10257325068009493	9.2
93	0.08027471792355811	0.7001739285555004	0.1003433974044583	9.3
94	0.08027471792355811	0.6823351023502653	0.1003433974044583	9.4
95	0.07804486464789306	0.6600365695937285	0.09811354412879325	9.5
96	0.07581501137225644	0.6377380368371774	0.09588369085314241	9.6
97	0.0735851580966056	0.6132096508049614	0.09588369085314241	9.7
98	0.0735851580966056	0.5864514114971229	0.09365383757747736	9.8
99	0.0735851580966056	0.5663827320162511	0.09142398430184073	9.9
