## Supplementary Tables S4 for "Structure-based learning to model complex protein-DNA interactions and transcription-factor co-operativity in *cis*-regulatory elements": AT_hook.error.csv

	error_rank_EV_mean	error_rank_pV_mean	error_rank_qV_mean	threshold
0	0.9500568612585312	85.9363153904473	85.9363153904473	0.0
1	0.8920109931766547	50.28549090219864	19.618318802122815	0.1
2	0.8481804397270594	44.42048900682335	14.650066338134948	0.2
3	0.8173805913570931	40.686599696739954	13.326857467778623	0.3
4	0.7877653525398074	37.73099886277483	11.979956406368458	0.4
5	0.7628885519332869	35.3842873388931	10.567901819560277	0.5
6	0.7297194844579167	33.36689727065959	9.679444655041692	0.6
7	0.6953658074298659	31.53549090219863	8.839556482183468	0.7
8	0.6562736921910499	29.849791508718724	8.090883244882491	0.8
9	0.6266584533737642	28.398644806671726	7.412101971190296	0.9
10	0.6053354814253282	26.94512888551934	6.703705458680815	1.0
11	0.5757202426080426	25.68115049279757	6.062831690674756	1.1
12	0.5567664897649678	24.48943328278999	5.5190959059893885	1.2
13	0.5212282031842363	23.455269143290366	5.0570981804397235	1.3
14	0.5058282789992461	22.475597043214563	4.563115996967397	1.4
15	0.4963514025777158	21.36680250189538	4.178117892342684	1.5
16	0.483320697498101	20.471237680060653	3.6876895375284278	1.6
17	0.46792077331311077	19.544873009855948	3.242276345716448	1.7
18	0.45725928733889987	18.764215314632295	2.725786580742991	1.8
19	0.4311978771796845	17.9338040181956	2.486495451099316	1.9
20	0.4240902198635297	17.1744692949204	2.2720811220621613	2.0
21	0.4051364670204691	16.402103866565582	2.056482183472326	2.1
22	0.3909211523881737	15.723322592873387	1.8918214556482127	2.2
23	0.38499810462471373	15.095479529946928	1.7330837755875734	2.3
24	0.373152009097808	14.363390826383622	1.6086997725549708	2.4
25	0.3624905231235829	13.724886277482938	1.4926080363912035	2.5
26	0.35182903714935776	13.106520090978009	1.3942854435178162	2.6
27	0.33879833206974297	12.449061789234264	1.2580553449583078	2.7
28	0.3293214556482127	11.882818423047766	1.151440485216071	2.8
29	0.3162907505686121	11.334344200151634	1.0685178165276739	2.9
30	0.30799848369977667	10.803639120545867	0.945318423047766	3.0
31	0.30089082638362186	10.243318802122815	0.8576573161486039	3.1
32	0.2925985595147864	9.79909021986353	0.8161959818043982	3.2
33	0.2854909021986316	9.327615617892349	0.7640731614859675	3.3
34	0.2795678544351716	8.903525398028805	0.706027293404091	3.4
35	0.2760140257771013	8.460481425322214	0.6527198635329796	3.5
36	0.2677217589082659	8.05060652009098	0.6017816527672437	3.6
37	0.2546910538286511	7.688115996967397	0.5686125852918877	3.7
38	0.2511372251705808	7.3256254738438145	0.5437357846853672	3.8
39	0.2381065200909802	6.977350265352541	0.5058282789992461	3.9
40	0.23336808188021507	6.587613722517062	0.47739764973464105	4.0
41	0.22507581501136542	6.279615238817286	0.45725928733889987	4.1
42	0.21678354814252998	5.972801364670204	0.4347517058377548	4.2
43	0.21322971948445968	5.6351876421531415	0.42290561031083485	4.3
44	0.20967589082638938	5.3650966641395	0.3909211523881737	4.4
45	0.2001990144048591	5.091451857467774	0.36485974222895834	4.5
46	0.19427596664139912	4.8071455648218375	0.35182903714935776	4.6
47	0.1907221379833146	4.558377558756632	0.3222137983320721	4.7
48	0.18598369977254947	4.327378695981807	0.30799848369977667	4.8
49	0.1765068233510192	4.124810462471572	0.30089082638362186	4.9
50	0.17058377558757343	3.921057619408643	0.2914139499620916	5.0
51	0.16584533737679408	3.701904852160723	0.2748294162244065	5.1
52	0.1634761182714186	3.4898597422289583	0.2689063684609607	5.2
53	0.1599222896133483	3.3050606520091037	0.26653714935557105	5.3
54	0.1563684609552638	3.1060462471569394	0.25706027293404077	5.4
55	0.15399924184988834	2.9556008339651214	0.2440295678544402	5.5
56	0.1492608036391232	2.7897554965883273	0.23929112964367505	5.6
57	0.14689158453373352	2.6547100075814996	0.22981425322214477	5.7
58	0.1457069749810529	2.5279567854435214	0.21915276724791966	5.8
59	0.13859931766489808	2.3952805155420833	0.21559893858983514	5.9
60	0.13386087945413294	2.280373388931011	0.21322971948445968	6.0
61	0.1291224412433678	2.179681576952234	0.20612206216830486	6.1
62	0.1255686125852975	2.0766205458680815	0.2037528430629294	6.2
63	0.12201478392721299	1.9913286580742948	0.19309135708870429	6.3
64	0.12201478392721299	1.8882676269901424	0.1871683093252443	6.4
65	0.12083017437453236	1.817191053828651	0.18124526156178433	6.5
66	0.11964556482183752	1.712945413191818	0.17769143290371403	6.6
67	0.11964556482183752	1.6501611068991622	0.1634761182714186	6.7
68	0.11727634571644785	1.5518385140257749	0.16110689916602894	6.8
69	0.11727634571644785	1.4866849886277436	0.15399924184988834	6.9
70	0.11490712661107239	1.412054586808182	0.15163002274449866	7.0
71	0.11253790750568271	1.33979340409401	0.14807619408642836	7.1
72	0.11135329795298787	1.2864859742228987	0.1457069749810529	7.2
73	0.10898407884761241	1.2248862774829377	0.14096853677027354	7.3
74	0.10779946929491757	1.1668404094010612	0.13741470811220324	7.4
75	0.10306103108415243	1.1206406368460904	0.1291224412433678	7.5
76	0.1018764215314576	1.073256254738439	0.12793783169067297	7.6
77	0.1018764215314576	1.0246872630780928	0.12675322213797813	7.7
78	0.10069181197877697	0.984410538286582	0.1255686125852975	7.8
79	0.0983225928733873	0.9358415466262358	0.12319939347990783	7.9
80	0.0983225928733873	0.8860879454131947	0.12083017437453236	8.0
81	0.09476876421531699	0.8469958301743787	0.12083017437453236	8.1
82	0.09476876421531699	0.8138267626990086	0.11490712661107239	8.2
83	0.09358415466262215	0.7830269143290423	0.11372251705837755	8.3
84	0.09239954510992732	0.7534116755117566	0.11135329795298787	8.4
85	0.09121493555724669	0.7166887793783161	0.11135329795298787	8.5
86	0.09121493555724669	0.6858889310083356	0.11016868840030725	8.6
87	0.09003032600455185	0.6467968157695196	0.10779946929491757	8.7
88	0.08766110689916218	0.6231046247156939	0.10543025018954211	8.8
89	0.08647649734648155	0.6029662623199386	0.10069181197877697	8.9
90	0.08410727824109188	0.572166413949958	0.10069181197877697	9.0
91	0.08410727824109188	0.5472896133434375	0.09595337376801183	9.1
92	0.0817380591357022	0.5200435936315415	0.09595337376801183	9.2
93	0.0781842304776319	0.5022744503411616	0.09595337376801183	9.3
94	0.0781842304776319	0.4927975739196313	0.09358415466262215	9.4
95	0.07699962092493706	0.4797668688400307	0.09239954510992732	9.5
96	0.07581501137225644	0.46436694465504047	0.09121493555724669	9.6
97	0.07344579226686676	0.4489670204700502	0.09121493555724669	9.7
98	0.0710765731614913	0.4276440485216142	0.09121493555724669	9.8
99	0.06870735405610162	0.4205363912054594	0.08884571645185702	9.9
