## Supplementary Tables S4 for "Structure-based learning to model complex protein-DNA interactions and transcription-factor co-operativity in *cis*-regulatory elements": B3.error.csv

	error_rank_EV_mean	error_rank_pV_mean	error_rank_qV_mean	threshold
0	0.47763457164518286	85.9363153904473	85.9363153904473	0.0
1	0.4624715693707344	59.91660348749052	6.451857467778609	0.1
2	0.44730856709628597	52.05458680818802	4.93555724033358	0.2
3	0.4245640636846133	45.98938589840788	4.147081122062161	0.3
4	0.4169825625473891	41.69825625473844	3.8210765731614913	0.4
5	0.386656557998478	37.97573919636088	3.33586050037907	0.5
6	0.34116755117513264	34.66262319939348	3.100833965125105	0.6
7	0.3335860500379084	31.91811978771797	2.789992418498869	0.7
8	0.31842304776346	29.150871872630788	2.494313874147096	0.8
9	0.31084154662623575	26.861258529188774	2.1607278241091734	0.9
10	0.2956785443517873	25.041698256254733	1.9181197877179699	1.0
11	0.27293404094010043	23.00227445034116	1.7892342683851297	1.1
12	0.27293404094010043	21.501137225170567	1.7058377558756632	1.2
13	0.24260803639120354	20.166793025018947	1.6148597422289583	1.3
14	0.21986353297953087	18.67323730098559	1.5087187263078192	1.4
15	0.21228203184230665	17.293404094010597	1.341925701288858	1.5
16	0.20470053070508243	16.201667930250196	1.2736921910538257	1.6
17	0.20470053070508243	15.284306292645937	1.1675511751326866	1.7
18	0.20470053070508243	14.245640636846105	1.0689916603487433	1.8
19	0.20470053070508243	13.42683851402576	0.9780136467020526	1.9
20	0.18195602729340976	12.410917361637601	0.9097801364670204	2.0
21	0.17437452615618554	11.683093252463976	0.7960576194086428	2.1
22	0.17437452615618554	10.712661106899162	0.7808946171341944	2.2
23	0.17437452615618554	9.886277482941637	0.7278241091736106	2.3
24	0.17437452615618554	9.317664897649749	0.6974981046247137	2.4
25	0.14404852160727444	8.665655799848366	0.6520090978013542	2.5
26	0.128885519332826	8.195602729340393	0.6292645943896957	2.6
27	0.12130401819560177	7.604245640636847	0.576194086429112	2.7
28	0.11372251705837755	7.1645185746777855	0.5307050796057666	2.8
29	0.11372251705837755	6.853677028051564	0.47763457164518286	2.9
30	0.11372251705837755	6.330553449583022	0.4169825625473891	3.0
31	0.10614101592115333	5.746777862016685	0.3942380591357022	3.1
32	0.10614101592115333	5.39044730856709	0.386656557998478	3.2
33	0.10614101592115333	5.1250947687642	0.3639120545868053	3.3
34	0.09097801364670488	4.867323730098562	0.31842304776346	3.4
35	0.08339651250948066	4.56406368460955	0.2956785443517873	3.5
36	0.08339651250948066	4.397270659590603	0.27293404094010043	3.6
37	0.07581501137225644	4.094010614101592	0.2653525398028762	3.7
38	0.07581501137225644	3.843821076573164	0.25018953752842776	3.8
39	0.07581501137225644	3.661865049279754	0.23502653525397932	3.9
40	0.07581501137225644	3.487490523123583	0.21228203184230665	4.0
41	0.07581501137225644	3.305534495830159	0.20470053070508243	4.1
42	0.06823351023503221	3.1235784685367634	0.20470053070508243	4.2
43	0.06823351023503221	2.888551933282784	0.20470053070508243	4.3
44	0.06823351023503221	2.69901440485215	0.20470053070508243	4.4
45	0.06065200909780799	2.600454890068235	0.20470053070508243	4.5
46	0.06065200909780799	2.509476876421516	0.1667930250189471	4.6
47	0.06065200909780799	2.403335860500377	0.15921152388172288	4.7
48	0.06065200909780799	2.1607278241091734	0.15921152388172288	4.8
49	0.06065200909780799	2.0621683093252443	0.15921152388172288	4.9
50	0.06065200909780799	1.9636087945413294	0.128885519332826	5.0
51	0.06065200909780799	1.8423047763457134	0.128885519332826	5.1
52	0.03790750568612111	1.7285822592873359	0.128885519332826	5.2
53	0.03790750568612111	1.6603487490523179	0.09097801364670488	5.3
54	0.03790750568612111	1.5769522365428372	0.09097801364670488	5.4
55	0.03790750568612111	1.4935557240333566	0.09097801364670488	5.5
56	0.03032600454889689	1.4253222137983386	0.09097801364670488	5.6
57	0.03032600454889689	1.3722517058377406	0.09097801364670488	5.7
58	0.03032600454889689	1.2812736921910641	0.09097801364670488	5.8
59	0.03032600454889689	1.190295678544345	0.09097801364670488	5.9
60	0.03032600454889689	1.1599696739954481	0.07581501137225644	6.0
61	0.03032600454889689	1.122062168309327	0.07581501137225644	6.1
62	0.03032600454889689	1.061410159211519	0.07581501137225644	6.2
63	0.03032600454889689	1.023502653525398	0.07581501137225644	6.3
64	0.022744503411672667	0.9931766489764868	0.06823351023503221	6.4
65	0.022744503411672667	0.9401061410159315	0.06823351023503221	6.5
66	0.022744503411672667	0.8946171341925719	0.06065200909780799	6.6
67	0.022744503411672667	0.864291129643675	0.06065200909780799	6.7
68	0.022744503411672667	0.7808946171341944	0.06065200909780799	6.8
69	0.022744503411672667	0.7429871114480733	0.06065200909780799	6.9
70	0.022744503411672667	0.705079605761938	0.06065200909780799	7.0
71	0.022744503411672667	0.6747536012130553	0.06065200909780799	7.1
72	0.022744503411672667	0.6444275966641442	0.03032600454889689	7.2
73	0.022744503411672667	0.6216830932524573	0.03032600454889689	7.3
74	0.015163002274448445	0.576194086429112	0.03032600454889689	7.4
75	0.0075815011372242225	0.5686125852918877	0.022744503411672667	7.5
76	0.0	0.5458680818802151	0.022744503411672667	7.6
77	0.0	0.5231235784685424	0.022744503411672667	7.7
78	0.0	0.5079605761940797	0.0075815011372242225	7.8
79	0.0	0.47763457164518286	0.0075815011372242225	7.9
80	0.0	0.4548900682335102	0.0075815011372242225	8.0
81	0.0	0.43972706595906175	0.0075815011372242225	8.1
82	0.0	0.4245640636846133	0.0075815011372242225	8.2
83	0.0	0.40181956027294063	0.0	8.3
84	0.0	0.3639120545868053	0.0	8.4
85	0.0	0.3335860500379084	0.0	8.5
86	0.0	0.31842304776346	0.0	8.6
87	0.0	0.31084154662623575	0.0	8.7
88	0.0	0.30326004548901153	0.0	8.8
89	0.0	0.2880970432145631	0.0	8.9
90	0.0	0.27293404094010043	0.0	9.0
91	0.0	0.257771038665652	0.0	9.1
92	0.0	0.24260803639120354	0.0	9.2
93	0.0	0.21986353297953087	0.0	9.3
94	0.0	0.21228203184230665	0.0	9.4
95	0.0	0.20470053070508243	0.0	9.5
96	0.0	0.20470053070508243	0.0	9.6
97	0.0	0.20470053070508243	0.0	9.7
98	0.0	0.18953752843063398	0.0	9.8
99	0.0	0.17437452615618554	0.0	9.9
