## Supplementary Tables S4 for "Structure-based learning to model complex protein-DNA interactions and transcription-factor co-operativity in *cis*-regulatory elements": BED_ZF.error.csv

	error_rank_EV_mean	error_rank_pV_mean	error_rank_qV_mean	threshold
0	0.03790750568612111	85.9363153904473	85.9363153904473	0.0
1	0.03790750568612111	66.64139499620924	0.03790750568612111	0.1
2	0.03790750568612111	57.42987111448067	0.03790750568612111	0.2
3	0.03790750568612111	49.848369977255494	0.03790750568612111	0.3
4	0.03790750568612111	43.97270659590599	0.03790750568612111	0.4
5	0.03790750568612111	39.42380591357089	0.03790750568612111	0.5
6	0.03790750568612111	35.291887793783175	0.03790750568612111	0.6
7	0.03790750568612111	31.46322971948446	0.03790750568612111	0.7
8	0.03790750568612111	28.013646702047012	0.03790750568612111	0.8
9	0.03790750568612111	24.222896133434418	0.03790750568612111	0.9
10	0.03790750568612111	22.365428354814256	0.03790750568612111	1.0
11	0.03790750568612111	20.01516300227445	0.03790750568612111	1.1
12	0.03790750568612111	18.271417740712664	0.03790750568612111	1.2
13	0.03790750568612111	16.376042456406367	0.03790750568612111	1.3
14	0.03790750568612111	14.442759666413949	0.03790750568612111	1.4
15	0.03790750568612111	12.92645943896892	0.03790750568612111	1.5
16	0.03790750568612111	11.751326762699009	0.03790750568612111	1.6
17	0.03790750568612111	11.068991660348743	0.03790750568612111	1.7
18	0.03790750568612111	10.23502653525398	0.03790750568612111	1.8
19	0.03790750568612111	9.742228961334348	0.03790750568612111	1.9
20	0.03790750568612111	9.17361637604246	0.03790750568612111	2.0
21	0.03790750568612111	8.45337376800606	0.03790750568612111	2.1
22	0.03790750568612111	7.9984836997725495	0.03790750568612111	2.2
23	0.03790750568612111	7.505686125852918	0.03790750568612111	2.3
24	0.03790750568612111	6.899166034874909	0.03790750568612111	2.4
25	0.03790750568612111	6.368460955269143	0.03790750568612111	2.5
26	0.03790750568612111	5.9135708870356325	0.03790750568612111	2.6
27	0.03790750568612111	5.155420773313111	0.03790750568612111	2.7
28	0.03790750568612111	4.510993176648981	0.03790750568612111	2.8
29	0.03790750568612111	4.24564063684609	0.03790750568612111	2.9
30	0.03790750568612111	3.8286580742987155	0.03790750568612111	3.0
31	0.03790750568612111	3.525398028809704	0.03790750568612111	3.1
32	0.03790750568612111	3.108415466262315	0.03790750568612111	3.2
33	0.03790750568612111	2.7672479150871823	0.03790750568612111	3.3
34	0.03790750568612111	2.69143290371494	0.03790750568612111	3.4
35	0.03790750568612111	2.1986353297952945	0.03790750568612111	3.5
36	0.03790750568612111	1.9332827899924183	0.03790750568612111	3.6
37	0.03790750568612111	1.667930250189542	0.03790750568612111	3.7
38	0.03790750568612111	1.4783927217589081	0.03790750568612111	3.8
39	0.03790750568612111	1.213040181956032	0.03790750568612111	3.9
40	0.03790750568612111	0.9855951478392768	0.03790750568612111	4.0
41	0.03790750568612111	0.9476876421531415	0.03790750568612111	4.1
42	0.03790750568612111	0.6823351023502653	0.03790750568612111	4.2
43	0.03790750568612111	0.6444275966641442	0.03790750568612111	4.3
44	0.03790750568612111	0.5307050796057666	0.03790750568612111	4.4
45	0.03790750568612111	0.4548900682335102	0.03790750568612111	4.5
46	0.03790750568612111	0.37907505686125376	0.03790750568612111	4.6
47	0.03790750568612111	0.30326004548901153	0.03790750568612111	4.7
48	0.03790750568612111	0.30326004548901153	0.03790750568612111	4.8
49	0.03790750568612111	0.2653525398028762	0.03790750568612111	4.9
50	0.03790750568612111	0.2274450341167551	0.03790750568612111	5.0
51	0.03790750568612111	0.2274450341167551	0.03790750568612111	5.1
52	0.03790750568612111	0.15163002274449866	0.03790750568612111	5.2
53	0.03790750568612111	0.15163002274449866	0.03790750568612111	5.3
54	0.03790750568612111	0.15163002274449866	0.03790750568612111	5.4
55	0.03790750568612111	0.15163002274449866	0.03790750568612111	5.5
56	0.03790750568612111	0.15163002274449866	0.03790750568612111	5.6
57	0.03790750568612111	0.15163002274449866	0.03790750568612111	5.7
58	0.03790750568612111	0.15163002274449866	0.03790750568612111	5.8
59	0.03790750568612111	0.15163002274449866	0.03790750568612111	5.9
60	0.03790750568612111	0.15163002274449866	0.03790750568612111	6.0
61	0.03790750568612111	0.15163002274449866	0.03790750568612111	6.1
62	0.03790750568612111	0.15163002274449866	0.03790750568612111	6.2
63	0.03790750568612111	0.15163002274449866	0.03790750568612111	6.3
64	0.03790750568612111	0.15163002274449866	0.03790750568612111	6.4
65	0.03790750568612111	0.11372251705837755	0.03790750568612111	6.5
66	0.03790750568612111	0.07581501137225644	0.03790750568612111	6.6
67	0.03790750568612111	0.07581501137225644	0.03790750568612111	6.7
68	0.03790750568612111	0.07581501137225644	0.03790750568612111	6.8
69	0.03790750568612111	0.07581501137225644	0.03790750568612111	6.9
70	0.03790750568612111	0.07581501137225644	0.03790750568612111	7.0
71	0.03790750568612111	0.07581501137225644	0.03790750568612111	7.1
72	0.03790750568612111	0.03790750568612111	0.03790750568612111	7.2
73	0.03790750568612111	0.03790750568612111	0.03790750568612111	7.3
74	0.03790750568612111	0.03790750568612111	0.03790750568612111	7.4
75	0.03790750568612111	0.03790750568612111	0.03790750568612111	7.5
76	0.03790750568612111	0.03790750568612111	0.03790750568612111	7.6
77	0.03790750568612111	0.03790750568612111	0.03790750568612111	7.7
78	0.03790750568612111	0.03790750568612111	0.03790750568612111	7.8
79	0.03790750568612111	0.03790750568612111	0.03790750568612111	7.9
80	0.03790750568612111	0.03790750568612111	0.03790750568612111	8.0
81	0.03790750568612111	0.03790750568612111	0.03790750568612111	8.1
82	0.03790750568612111	0.03790750568612111	0.03790750568612111	8.2
83	0.03790750568612111	0.03790750568612111	0.03790750568612111	8.3
84	0.03790750568612111	0.03790750568612111	0.03790750568612111	8.4
85	0.03790750568612111	0.03790750568612111	0.03790750568612111	8.5
86	0.03790750568612111	0.03790750568612111	0.03790750568612111	8.6
87	0.03790750568612111	0.03790750568612111	0.03790750568612111	8.7
88	0.03790750568612111	0.03790750568612111	0.03790750568612111	8.8
89	0.03790750568612111	0.03790750568612111	0.03790750568612111	8.9
90	0.03790750568612111	0.03790750568612111	0.03790750568612111	9.0
91	0.03790750568612111	0.03790750568612111	0.03790750568612111	9.1
92	0.03790750568612111	0.03790750568612111	0.03790750568612111	9.2
93	0.03790750568612111	0.03790750568612111	0.03790750568612111	9.3
94	0.03790750568612111	0.03790750568612111	0.03790750568612111	9.4
95	0.03790750568612111	0.03790750568612111	0.03790750568612111	9.5
96	0.03790750568612111	0.03790750568612111	0.03790750568612111	9.6
97	0.03790750568612111	0.03790750568612111	0.03790750568612111	9.7
98	0.03790750568612111	0.03790750568612111	0.03790750568612111	9.8
99	0.03790750568612111	0.03790750568612111	0.03790750568612111	9.9
