## Supplementary Tables S4 for "Structure-based learning to model complex protein-DNA interactions and transcription-factor co-operativity in *cis*-regulatory elements": bHLH.error.csv

	error_rank_EV_mean	error_rank_pV_mean	error_rank_qV_mean	threshold
0	2.3576455748857796	85.9363153904473	85.9363153904473	0.0
1	2.31537702872248	60.95057263816111	13.555791126289023	0.1
2	2.266734654169497	53.754184921534815	12.20554590162834	0.2
3	2.2234597140499375	48.44914691338974	11.170637449931903	0.3
4	2.175488268801118	43.95123685817226	10.234355605949801	0.4
5	2.1295296114648465	40.10412822800861	9.48325024992117	0.5
6	2.083906418780657	36.8306641529182	8.834797077431958	0.6
7	2.0409669433131796	33.94164256912248	8.234315350191537	0.7
8	2.0020530436707986	31.34782987916563	7.705623058498318	0.8
9	1.9628036793763073	29.05861909330615	7.218528383664221	0.9
10	1.9165095573879398	26.969345240092053	6.788127235033244	1.0
11	1.8728991526162986	25.109864673559343	6.419451582386756	1.1
12	1.8353271115822452	23.391279260904284	6.090696223338952	1.2
13	1.7880265956376178	21.82197561842908	5.816621602581733	1.3
14	1.7447516555180442	20.450596120686768	5.506652264050928	1.4
15	1.7105342610049235	19.179185089267136	5.256395633592078	1.5
16	1.670949432058336	18.04397270659591	5.027273276214899	1.6
17	1.6323709970680227	17.02852120472066	4.837735747784265	1.7
18	1.5934570974256417	16.065737653223493	4.635450562574221	1.8
19	1.5605815615208627	15.194535951746772	4.464028125356435	1.9
20	1.5253577730514536	14.372983018779308	4.303005092353416	2.0
21	1.4911403785383186	13.639992753963512	4.145672170523383	2.1
22	1.4586003072856215	12.946587318094302	4.001422370124857	2.2
23	1.4294148825538286	12.306520761907322	3.872603943722453	2.3
24	1.3985521345615837	11.699665206277217	3.7639133964454174	2.4
25	1.3650056693526125	11.161915368977574	3.6361013639992876	2.5
26	1.3378330325333678	10.65100270384508	3.5180178064637317	2.6
27	1.315356900843355	10.176655685790394	3.4183848047931207	2.7
28	1.2858360114594802	9.715391789167171	3.333176783162358	2.8
29	1.2589988392923033	9.28633249914455	3.228511811710405	2.9
30	1.2291424852563324	8.889142351070475	3.1496776184693402	3.0
31	1.2046535656537998	8.485913839258757	3.071514354532482	3.1
32	1.1761390702261565	8.145417217387802	3.0084469999396077	3.2
33	1.1482955041027338	7.812971747166998	2.9373284936966115	3.3
34	1.120787402631393	7.506021590505	2.860842553020177	3.4
35	1.0959630183767501	7.219199312968399	2.7796601072144966	3.5
36	1.0711386341221072	6.946131086167441	2.7155863586653908	3.6
37	1.0476561084758487	6.693861667796071	2.6407777412493942	3.7
38	1.0191416130482338	6.432870168470345	2.57804585130863	3.8
39	0.994652693445687	6.210121639482836	2.5065918804135663	3.9
40	0.9725120264077844	5.997772514710121	2.4331251216059258	4.0
41	0.9450039249364295	5.800854763933543	2.37710252470697	4.1
42	0.9191731467255266	5.618697457848853	2.317389816635014	4.2
43	0.8950196917750759	5.443249444806	2.265392795561141	4.3
44	0.869188913564173	5.270485148979844	2.209705663314253	4.4
45	0.8430226707011883	5.1091266513247575	2.158715036196625	4.5
46	0.8145081752735734	4.962864063013683	2.110072661643642	4.6
47	0.7903547203231227	4.834381101263361	2.0681395801324385	4.7
48	0.7651948714163836	4.695163270646177	2.026877427925413	4.8
49	0.738693163901317	4.5693640261125665	1.9782350533724156	4.9
50	0.7185652847759485	4.452622327185395	1.9302636081236102	5.0
51	0.6991083349547438	4.330177729172675	1.8886659912644888	5.1
52	0.673613021395937	4.221822646547736	1.8406945460156834	5.2
53	0.6521432836621983	4.122189644877125	1.7997678584607542	5.3
54	0.6286607580159398	4.0255758250753075	1.7487772313431265	5.4
55	0.607526484934283	3.9286265406214227	1.7071796144840192	5.5
56	0.5897468583735304	3.8336900440800434	1.6568599166705837	5.6
57	0.575321878333682	3.746133769884665	1.6048628955966961	5.7
58	0.5548585345562174	3.6672995766436145	1.5639362080417527	5.8
59	0.5330533321703825	3.5817560903607557	1.5213321972263714	5.9
60	0.5206411400430824	3.5022509678155274	1.4840956208444283	6.0
61	0.5011841902218777	3.425094097834915	1.4492072970271153	6.1
62	0.4850818869215914	3.3546465208960967	1.4146544378618842	6.2
63	0.4716633008379887	3.2875535904781827	1.375740538219489	6.3
64	0.4569028561460584	3.2228089126248847	1.3378330325333678	6.4
65	0.44415519936664793	3.1600770226841206	1.3079766784973827	6.5
66	0.43107207793515556	3.1003643146121647	1.2663790616382755	6.6
67	0.41731802719945676	3.0339423134984287	1.223439586170798	6.7
68	0.4038994411158825	2.972887746818131	1.1835192925721287	6.8
69	0.39215817829276034	2.910491321529463	1.15433386784035	6.9
70	0.38075238012170587	2.856481512543027	1.1291740189336252	7.0
71	0.3676692586901993	2.788717652820921	1.0942856951163122	7.1
72	0.35693438982335124	2.7313531973136094	1.0557072601260131	7.2
73	0.3458640563043929	2.6723114185458314	1.023502653525398	7.3
74	0.3351291874375022	2.6095795286050674	0.9896207236643448	7.4
75	0.3183559548330237	2.5518796084456596	0.9507068240219496	7.5
76	0.30996933853080577	2.50055351667595	0.9218568639422529	7.6
77	0.3005763282722853	2.4455373137332543	0.8839493582561175	7.7
78	0.29453796453466907	2.3942112219635447	0.8534220749159687	7.8
79	0.2854804189282589	2.3479170999751915	0.8239011855320797	7.9
80	0.27441008540930056	2.3009520486826176	0.799076801277451	8.0
81	0.2643461458466163	2.2539869973900863	0.768214053285206	8.1
82	0.25663045884854796	2.2147376330956092	0.7286292243386185	8.2
83	0.24857930719839771	2.1630760766737893	0.6954182237817577	8.3
84	0.2408636202003578	2.11443370212082	0.6662327990499506	8.4
85	0.23549618576690534	2.0761907317825887	0.6293316873201178	8.5
86	0.22409038759586508	2.0339221856193035	0.5931015048944204	8.6
87	0.21805202385824884	1.991653639456004	0.5682771206398058	8.7
88	0.2106718015122766	1.952739739813623	0.5390916959079988	8.8
89	0.20161425590585225	1.9071165471294194	0.5159446349138221	8.9
90	0.19423403355988	1.863170677705682	0.48004991714023504	9.0
91	0.1892020637785521	1.825934101323739	0.4555609975376882	9.1
92	0.18484102330137375	1.7772917267707555	0.43006568397888145	9.2
93	0.18148637678048374	1.7387132917804564	0.40993780485351294	9.3
94	0.1747770837386895	1.702483109354759	0.39417096620528014	9.4
95	0.16940964930525126	1.6625628157561039	0.37471401638410384	9.5
96	0.16471314417600524	1.6263326333304349	0.35827624843169303	9.6
97	0.1586747804383748	1.5870832690359578	0.34217394513140675	9.7
98	0.15431373996122488	1.5501821573060823	0.32540071252691405	9.8
99	0.14995269948406076	1.5176420860533852	0.3160077022684078	9.9
