## Supplementary Tables S4 for "Structure-based learning to model complex protein-DNA interactions and transcription-factor co-operativity in *cis*-regulatory elements": Brinker.error.csv

	error_rank_EV_mean	error_rank_pV_mean	error_rank_qV_mean	threshold
0	0.3222137983320721	85.9363153904473	85.9363153904473	0.0
1	0.3222137983320721	59.40106141015921	10.301364670204705	0.1
2	0.3127369219105418	52.549279757391965	8.832448824867328	0.2
3	0.284306292645951	48.02880970432145	5.752463987869604	0.3
4	0.284306292645951	44.37073540561031	4.927975739196356	0.4
5	0.2653525398028762	41.00644427596664	4.188779378316909	0.5
6	0.2653525398028762	38.28658074298711	3.0894617134192544	0.6
7	0.24639878695981565	35.64253222137984	2.5113722517058363	0.7
8	0.23692191053828537	33.41546626231994	1.4499620924943173	0.8
9	0.2274450341167551	31.368460955269143	1.1087945413191846	0.9
10	0.21796815769522482	29.463608794541315	0.833965125094764	1.0
11	0.1800606520091037	27.74829416224412	0.7012888551933258	1.1
12	0.15163002274449866	25.653904473085674	0.6633813495072047	1.2
13	0.14215314632296838	24.184988627748297	0.6539044730856745	1.3
14	0.14215314632296838	22.76345716451857	0.5591357088703575	1.4
15	0.14215314632296838	21.493555724033357	0.5212282031842363	1.5
16	0.14215314632296838	20.128885519332826	0.5022744503411616	1.6
17	0.10424564063684727	18.849507202426082	0.4169825625473891	1.7
18	0.10424564063684727	17.788097043214563	0.37907505686125376	1.8
19	0.09476876421531699	16.72668688400303	0.37907505686125376	1.9
20	0.09476876421531699	15.63684609552692	0.37907505686125376	2.0
21	0.09476876421531699	14.689158453373764	0.3601213040181932	2.1
22	0.08529188779378671	13.949962092494317	0.3506444275966629	2.2
23	0.08529188779378671	13.315011372251703	0.25587566338134593	2.3
24	0.06633813495072616	12.367323730098562	0.25587566338134593	2.4
25	0.06633813495072616	11.713419257012887	0.20849128127369454	2.5
26	0.06633813495072616	10.879454131918123	0.17058377558757343	2.6
27	0.06633813495072616	10.225549658832449	0.17058377558757343	2.7
28	0.06633813495072616	9.600075815011365	0.15163002274449866	2.8
29	0.06633813495072616	9.1546626231994	0.15163002274449866	2.9
30	0.05686125852919588	8.538665655799846	0.1326762699014381	3.0
31	0.05686125852919588	8.083775587566336	0.10424564063684727	3.1
32	0.05686125852919588	7.5151630022744484	0.10424564063684727	3.2
33	0.04738438210765139	6.965504169825621	0.10424564063684727	3.3
34	0.04738438210765139	6.548521607278246	0.08529188779378671	3.4
35	0.03790750568612111	6.055724033358601	0.08529188779378671	3.5
36	0.03790750568612111	5.59135708870356	0.08529188779378671	3.6
37	0.03790750568612111	5.250189537528428	0.08529188779378671	3.7
38	0.03790750568612111	4.975360121304021	0.06633813495072616	3.8
39	0.03790750568612111	4.624715693707358	0.06633813495072616	3.9
40	0.03790750568612111	4.321455648218347	0.06633813495072616	4.0
41	0.03790750568612111	3.9897649734647445	0.06633813495072616	4.1
42	0.03790750568612111	3.809704321455655	0.05686125852919588	4.2
43	0.03790750568612111	3.59173616376043	0.05686125852919588	4.3
44	0.03790750568612111	3.3548142532221448	0.03790750568612111	4.4
45	0.03790750568612111	3.2316148597422227	0.03790750568612111	4.5
46	0.03790750568612111	3.013646702047012	0.03790750568612111	4.6
47	0.03790750568612111	2.786201667930257	0.03790750568612111	4.7
48	0.03790750568612111	2.4924184988627758	0.03790750568612111	4.8
49	0.028430629264590834	2.2934040940106115	0.03790750568612111	4.9
50	0.028430629264590834	2.1228203184230523	0.03790750568612111	5.0
51	0.028430629264590834	2.0375284306292656	0.03790750568612111	5.1
52	0.028430629264590834	1.8574677786201619	0.03790750568612111	5.2
53	0.018953752843060556	1.7058377558756632	0.03790750568612111	5.3
54	0.018953752843060556	1.601592115238816	0.03790750568612111	5.4
55	0.018953752843060556	1.5257771038665595	0.03790750568612111	5.5
56	0.018953752843060556	1.412054586808182	0.028430629264590834	5.6
57	0.018953752843060556	1.34571645185747	0.018953752843060556	5.7
58	0.018953752843060556	1.213040181956032	0.018953752843060556	5.8
59	0.018953752843060556	1.1467020470053058	0.018953752843060556	5.9
60	0.018953752843060556	1.0329795299469282	0.018953752843060556	6.0
61	0.018953752843060556	0.9287338893100809	0.018953752843060556	6.1
62	0.018953752843060556	0.862395754359369	0.018953752843060556	6.2
63	0.018953752843060556	0.833965125094764	0.018953752843060556	6.3
64	0.018953752843060556	0.7960576194086428	0.018953752843060556	6.4
65	0.018953752843060556	0.7391963608794612	0.018953752843060556	6.5
66	0.018953752843060556	0.6918119787717956	0.018953752843060556	6.6
67	0.018953752843060556	0.6633813495072047	0.018953752843060556	6.7
68	0.018953752843060556	0.6254738438210836	0.018953752843060556	6.8
69	0.018953752843060556	0.5970432145564786	0.018953752843060556	6.9
70	0.018953752843060556	0.5401819560272969	0.018953752843060556	7.0
71	0.018953752843060556	0.5117513267627061	0.018953752843060556	7.1
72	0.018953752843060556	0.5022744503411616	0.018953752843060556	7.2
73	0.018953752843060556	0.483320697498101	0.018953752843060556	7.3
74	0.018953752843060556	0.46436694465504047	0.018953752843060556	7.4
75	0.018953752843060556	0.4454131918119799	0.018953752843060556	7.5
76	0.018953752843060556	0.3980288097043285	0.018953752843060556	7.6
77	0.018953752843060556	0.38855193328278403	0.018953752843060556	7.7
78	0.018953752843060556	0.3222137983320721	0.018953752843060556	7.8
79	0.018953752843060556	0.3222137983320721	0.018953752843060556	7.9
80	0.018953752843060556	0.3127369219105418	0.018953752843060556	8.0
81	0.018953752843060556	0.3127369219105418	0.018953752843060556	8.1
82	0.018953752843060556	0.284306292645951	0.018953752843060556	8.2
83	0.018953752843060556	0.284306292645951	0.018953752843060556	8.3
84	0.018953752843060556	0.2653525398028762	0.018953752843060556	8.4
85	0.018953752843060556	0.25587566338134593	0.018953752843060556	8.5
86	0.018953752843060556	0.24639878695981565	0.018953752843060556	8.6
87	0.018953752843060556	0.23692191053828537	0.018953752843060556	8.7
88	0.018953752843060556	0.2274450341167551	0.018953752843060556	8.8
89	0.018953752843060556	0.20849128127369454	0.018953752843060556	8.9
90	0.018953752843060556	0.16110689916602894	0.018953752843060556	9.0
91	0.018953752843060556	0.15163002274449866	0.018953752843060556	9.1
92	0.018953752843060556	0.14215314632296838	0.018953752843060556	9.2
93	0.018953752843060556	0.14215314632296838	0.018953752843060556	9.3
94	0.018953752843060556	0.14215314632296838	0.018953752843060556	9.4
95	0.018953752843060556	0.14215314632296838	0.018953752843060556	9.5
96	0.018953752843060556	0.10424564063684727	0.018953752843060556	9.6
97	0.018953752843060556	0.10424564063684727	0.018953752843060556	9.7
98	0.018953752843060556	0.09476876421531699	0.018953752843060556	9.8
99	0.018953752843060556	0.09476876421531699	0.018953752843060556	9.9
