## Supplementary Tables S4 for "Structure-based learning to model complex protein-DNA interactions and transcription-factor co-operativity in *cis*-regulatory elements": bZIP.error.csv

	error_rank_EV_mean	error_rank_pV_mean	error_rank_qV_mean	threshold
0	1.5060336113216977	85.9363153904473	85.9363153904473	0.0
1	1.457069749810458	64.20241555050123	22.886656557998478	0.1
2	1.4081058882992181	58.41730898829079	18.564674416645616	0.2
3	1.3628274787296704	54.02030157526746	16.360247662370483	0.3
4	1.3236037402072185	50.29036096369303	14.496461966135954	0.4
5	1.2843800016847808	47.008466009603225	13.057556229466769	0.5
6	1.2404178249515638	43.98876463650913	11.69946718894785	0.6
7	1.1990881138909941	41.18571518827395	10.585670962850642	0.7
8	1.1659190464156381	38.69566590851655	9.542161570213125	0.8
9	1.1314337461039514	36.373304692106814	8.703194760340324	0.9
10	1.0972116923595223	34.237322045320525	7.981635919467607	1.0
11	1.0632528851823793	32.24454553112626	7.333522870861771	1.1
12	1.0269248588998465	30.362859068317746	6.747009518995881	1.2
13	0.9963882570971236	28.637277819897236	6.237627411338565	1.3
14	0.9669046415634739	27.01304649987364	5.794846685199232	1.4
15	0.9413697245388022	25.48858562884341	5.33785064442759	1.5
16	0.9145185746777855	24.035464577541916	4.9419278072613935	1.6
17	0.883718726307805	22.690537865386247	4.591546626231988	1.7
18	0.8539718642068976	21.45090978013647	4.300395922837168	1.8
19	0.8308061662875872	20.2665634740123	4.0024008086934515	1.9
20	0.8071139752337615	19.17751242523798	3.734152556650656	2.0
21	0.7860542498525831	18.154273018279838	3.4730119619240156	2.1
22	0.7613090725296985	17.146565158790324	3.224507202426082	2.2
23	0.7444612922247416	16.23204658411254	3.0189116333922925	2.3
24	0.7197161149018712	15.373073035127618	2.8072613933114354	2.4
25	0.6999726223570093	14.567275292730187	2.6290434672731777	2.5
26	0.6841778283211255	13.821761014236372	2.4868903209502093	2.6
27	0.6607488838345574	13.112574762025105	2.339735489849218	2.7
28	0.6423216241260121	12.481572740291455	2.210744671889472	2.8
29	0.6231046247156939	11.849780978856032	2.0993913739364842	2.9
30	0.6025713924690592	11.272744503411673	1.9943559935978499	3.0
31	0.5846706258950434	10.733352287086177	1.89274281863365	3.1
32	0.5667698593210275	10.213440316738271	1.799816780389179	3.2
33	0.5467631202089223	9.73538455058545	1.7113659337882297	3.3
34	0.5330742987111421	9.274176564737601	1.6331817033105978	3.4
35	0.5209649566169645	8.845347906663292	1.5697392805997765	3.5
36	0.5078026282537422	8.42573287844327	1.498925954005557	3.6
37	0.4891121219779393	8.04929028725465	1.4341672984584335	3.7
38	0.4785822592873359	7.679692106814926	1.3773060399292376	3.8
39	0.4630507118187239	7.326678460112888	1.3157063431892908	3.9
40	0.4506781231572745	7.001042456406367	1.2662159885435074	4.0
41	0.43935852076489823	6.691990986437531	1.2022470726981709	4.1
42	0.4314611237469421	6.394259118861086	1.1538097043214606	4.2
43	0.4206680144890811	6.1294330721927395	1.11537570550081	4.3
44	0.41066464493304977	5.861184820149944	1.0753622272765568	4.4
45	0.39829205627158615	5.600833965125091	1.030347064274281	4.5
46	0.38433998820654836	5.363648808019548	0.9932292982899469	4.6
47	0.37459986521776045	5.12699014404852	0.9468979024513544	4.7
48	0.3630170162580981	4.911391205458685	0.9147818212450431	4.8
49	0.35248715356752314	4.691317075225342	0.8834554797405474	4.9
50	0.3435367702805223	4.5015163002274505	0.8463377137562134	5.0
51	0.33695560609889696	4.30881981298964	0.8171173447898212	5.1
52	0.3293214556482127	4.132971106056772	0.7863174964198549	5.2
53	0.3232667846011452	3.9605446044983523	0.7565706343189333	5.3
54	0.31378990817961494	3.793909527419771	0.7260340325162105	5.4
55	0.3064190042962025	3.634908600791846	0.6989196360879504	5.5
56	0.2969421278746722	3.4798563726728986	0.6707522533906172	5.6
57	0.29036096369301845	3.344547637098813	0.6489027883076375	5.7
58	0.28667551175132644	3.2171362985426697	0.6236311178502234	5.8
59	0.2811473338387458	3.0902514531210556	0.6052038581417065	5.9
60	0.27430292308989124	2.9683682924774644	0.5815116670878666	6.0
61	0.268774745177339	2.849644090641064	0.5625579142448061	6.1
62	0.2616670878611842	2.74223949119704	0.5422879285654147	6.2
63	0.25692864965041906	2.6293067138404496	0.5217546963187516	6.3
64	0.2503474854687795	2.532958470221544	0.5041171763120218	6.4
65	0.24508255412351332	2.441611911380676	0.48253095779629973	6.5
66	0.2390278830764032	2.3500021059725356	0.4627874652514663	6.6
67	0.23323645859659337	2.271291382360374	0.44936189032092955	6.7
68	0.22691854098222564	2.1849465082975286	0.4314611237469421	6.8
69	0.22244334933873233	2.1030768258781904	0.41513983657652886	6.9
70	0.21928439053154136	2.0241028556987715	0.40460997388593967	7.0
71	0.21401945918626097	1.9530262825372802	0.391710892089975	7.1
72	0.20928102097549584	1.8782642574340827	0.37881181029399613	7.2
73	0.2045425827647307	1.8150850812905333	0.37012467357425294	7.3
74	0.1995408979866795	1.7579605761940797	0.3511709207311924	7.4
75	0.19295973380508258	1.6992565916940379	0.340904304607875	7.5
76	0.19006402156514923	1.6466072782410919	0.3293214556482127	7.6
77	0.184535843652597	1.592904978519087	0.3158958807177328	7.7
78	0.18058714514361895	1.5473633223822674	0.30457627832531387	7.8
79	0.17716493976918457	1.497083228034711	0.2932566759329518	7.9
80	0.17532221379833857	1.446276640552611	0.2845695392132086	8.0
81	0.17111026872208868	1.3970495324740995	0.27614564906072303	8.1
82	0.16795130991492613	1.3549300817117427	0.2669320192064504	8.2
83	0.16479235110773516	1.313600370651173	0.2614038412939266	8.3
84	0.1616333923005584	1.274376632128721	0.25324319770869863	8.4
85	0.15847443349339585	1.2306777019627617	0.24613554039255803	8.5
86	0.1555787212534625	1.1917172100075817	0.2416603487490505	8.6
87	0.15163002274449866	1.1598643753685423	0.23665866397102775	8.7
88	0.1484710639373077	1.12300985595148	0.2292877600876153	8.8
89	0.1439958722938286	1.0906305281779112	0.22270659590598996	8.9
90	0.14083691348666605	1.0558819812989668	0.21665192485890827	9.0
91	0.1387309409485198	1.0216599275545377	0.21270322634993022	9.1
92	0.1353087355740854	0.991123325751829	0.20506907589923173	9.2
93	0.13162328363236497	0.9624294499199664	0.1992776514194219	9.3
94	0.12951731109424713	0.9353150534917063	0.19295973380508258	9.4
95	0.12662159885435642	0.908200657063432	0.186378569623443	9.5
96	0.1229361469126502	0.8784537949625246	0.17953415887457425	9.6
97	0.12004043467271686	0.8494966725633901	0.17426922752926544	9.7
98	0.11872420183640031	0.8258044815095644	0.1703205290203016	9.8
99	0.11556524302923776	0.8018490438884669	0.1676880633476543	9.9
