## Supplementary Tables S4 for "Structure-based learning to model complex protein-DNA interactions and transcription-factor co-operativity in *cis*-regulatory elements": C2H2_ZF.error.csv

	error_rank_EV_mean	error_rank_pV_mean	error_rank_qV_mean	threshold
0	0.4428860247662243	85.9363153904473	85.9363153904473	0.0
1	0.42557493050288997	59.44781400050543	5.597422289613348	0.1
2	0.4101592115238759	52.82916350770786	4.815643164013153	0.2
3	0.39322719231742553	48.0029062421026	4.1391205458680815	0.3
4	0.37806419004294867	43.95779631033611	3.602476623704831	0.4
5	0.36441748799595075	40.45956532726812	3.145564821834725	0.5
6	0.35077078594896705	37.341420267879705	2.770659590598939	0.6
7	0.33674500884507097	34.58175385392974	2.465630528177911	0.7
8	0.3262572656052356	32.082638362395755	2.1628759160980593	0.8
9	0.31324235531967304	29.777103866565582	1.8968915845337335	0.9
10	0.3042709123073166	27.67083649229214	1.6983826130907147	1.0
11	0.2935304523628872	25.75309577963104	1.5094768764215445	1.1
12	0.283169067475356	24.005686125852918	1.3442001516300195	1.2
13	0.2757139246904359	22.375916098054077	1.2170836492292096	1.3
14	0.26724791508718226	20.83876674248168	1.0988122314884947	1.4
15	0.2567601718473753	19.454890068233524	0.9824361890320858	1.5
16	0.2482941622441217	18.156052565074546	0.8836239575435911	1.6
17	0.24045994440231766	16.932903714935563	0.8132423553196872	1.7
18	0.2311094263330915	15.819686631286316	0.7518321961081682	1.8
19	0.22453879201414395	14.750442254233008	0.683598685873136	1.9
20	0.21834723275208034	13.764215314632295	0.6295173110942613	2.0
21	0.2103866565580006	12.860626737427353	0.58958807177153	2.1
22	0.20368966388679155	11.99191306545363	0.5482688905736666	2.2
23	0.19560272934040768	11.203310588829922	0.513899418751592	2.3
24	0.19016932019206934	10.454005559767495	0.4732120293151354	2.4
25	0.18574677786202187	9.76257265605257	0.449203942380592	2.5
26	0.17955521859995827	9.115112458933538	0.42367955521861234	2.6
27	0.17525903462220072	8.532853171594653	0.3977760929997345	2.7
28	0.17071013393986334	7.973717462724295	0.3757897397017871	2.8
29	0.16603487490523605	7.483699772554971	0.3564569118018568	2.9
30	0.16249684104120377	6.991533990396761	0.33889310083397106	3.0
31	0.15756886530201086	6.547510740459941	0.3186757644680398	3.1
32	0.1532726813242533	6.119661359615861	0.29858478645437003	3.2
33	0.15011372251706234	5.724538792014158	0.2846853677028065	3.3
34	0.14670204700530576	5.357215061915582	0.27280768258782473	3.4
35	0.14341672984583909	5.022365428354803	0.26333080616629445	3.5
36	0.1408895628001119	4.703184230477646	0.24879959565328136	3.6
37	0.13823603740205215	4.403335860500377	0.23287844326510765	3.7
38	0.13545615365174513	4.1292645943896815	0.22479150871872378	3.8
39	0.1326762699014381	3.87326257265606	0.21316654030833604	3.9
40	0.13040181956027652	3.6256002021733735	0.20141521354562997	4.0
41	0.12736921910538967	3.396638867829168	0.19522365428355215	4.1
42	0.122946676775328	3.1919383371240855	0.18751579479403802	4.2
43	0.12029315137729668	2.9944402324993717	0.18145059388426432	4.3
44	0.11738690927471396	2.8224665150366377	0.17677533484962282	4.4
45	0.11384887541068167	2.64670204700532	0.16868840030325316	4.5
46	0.11132170836491184	2.4916603487490505	0.16224412433662394	4.6
47	0.10904725802373605	2.3421784179934377	0.1580742987111421	4.7
48	0.10689916603487859	2.1995198382613097	0.1532726813242533	4.8
49	0.10538286580742806	2.0720242608036443	0.14809198888046637	4.9
50	0.10260298205709262	1.9553955016426556	0.14417487995956435	5.0
51	0.09957038160220577	1.8524134445286933	0.14076320444780777	5.1
52	0.0972959312610584	1.7463987869598299	0.13697245387919565	5.2
53	0.09527419762446243	1.6456911801870149	0.13419257012888863	5.3
54	0.09350518069244629	1.551554207733119	0.13090725296940775	5.4
55	0.09097801364670488	1.4724538792014101	0.1263583522870988	5.5
56	0.08984078847612409	1.3875410664644932	0.12421026029821292	5.6
57	0.0875663381349483	1.3140005054334125	0.12130401819560177	5.7
58	0.08579732120291794	1.2457669951983803	0.11738690927471396	5.8
59	0.08339651250948066	1.1766489764973471	0.11460702552440694	5.9
60	0.08137477887287048	1.114101592115233	0.1120798584786371	6.0
61	0.07960576194086855	1.0534495830174393	0.10993176648976544	6.1
62	0.07821582006572214	0.9993682082385504	0.10677280768258868	6.2
63	0.07657316148596749	0.9500884508466072	0.1044983573414271	6.3
64	0.07467778620166143	0.8984078847611698	0.10209754864796139	6.4
65	0.07366691938337055	0.8530452362901286	0.0996967399545099	6.5
66	0.07240333586049985	0.8090725296942054	0.09641142279505743	6.6
67	0.0705079605761938	0.7663634066211671	0.09401061410159173	6.7
68	0.06911801870103318	0.7307303512762218	0.0924943138741412	6.8
69	0.0681071518827423	0.6928228455900864	0.09047258023755944	6.9
70	0.06671721000758168	0.6632549911549148	0.08832448824867356	7.0
71	0.06507455142785545	0.6315390447308573	0.0865554713166432	7.1
72	0.06431640131413019	0.5996967399545099	0.08377558756633618	7.2
73	0.06317917614353519	0.5694970937579171	0.0815011372251746	7.3
74	0.06204195097296861	0.545741723527911	0.07884761182714328	7.4
75	0.06065200909780799	0.5197119029567858	0.07758402830427258	7.5
76	0.059262067222661585	0.4996209249431445	0.07606772807683626	7.6
77	0.05799848369977667	0.4782663634066324	0.07391963608795038	7.7
78	0.057240333586051406	0.4564063684609607	0.07215061915592003	7.8
79	0.056608541824601843	0.43846348243619104	0.07038160222388967	7.9
80	0.05534495830174535	0.4208996714683053	0.0692443770533373	8.0
81	0.05446044983571596	0.4064948193075537	0.0679807935304666	8.1
82	0.0537022997219907	0.38855193328278403	0.06633813495072616	8.2
83	0.052817791256018154	0.3745261561789164	0.0645691180186958	8.3
84	0.05205964114229289	0.3615112458933538	0.06216830932524431	8.4
85	0.05155420773313324	0.34874905231235687	0.0607783674500979	8.5
86	0.05066969926713227	0.33409148344706807	0.059893858984082726	8.6
87	0.049658832448827184	0.32436189032095797	0.05900935051808176	8.7
88	0.04852160727824639	0.31058882992165593	0.0583775587566322	8.8
89	0.04801617386910095	0.30212282031841653	0.05698761688148579	8.9
90	0.04738438210765139	0.29138236037400134	0.05446044983571596	9.0
91	0.0461207985847949	0.2820318423047752	0.05307050796056956	9.1
92	0.04561536517563525	0.27343947434924587	0.052438716199134205	9.2
93	0.044983573414185685	0.2650998230982964	0.0511751326762635	9.3
94	0.044351781652764544	0.25486479656304084	0.050796057619407975	9.4
95	0.04346727318674937	0.24627242860751153	0.04953247409655148	9.5
96	0.042835481425328226	0.23818549406115608	0.048142532221376655	9.6
97	0.042330048016182786	0.22997220116251071	0.04738438210765139	9.7
98	0.0413191811978777	0.2237806419004187	0.04725802375536148	9.8
99	0.041192822845601995	0.21670457417235411	0.04675259034621604	9.9
