## Supplementary Tables S4 for "Structure-based learning to model complex protein-DNA interactions and transcription-factor co-operativity in *cis*-regulatory elements": C2H2_ZF_Homeodomain.error.csv

	error_rank_EV_mean	error_rank_pV_mean	error_rank_qV_mean	threshold
0	5.041698256254733	85.9363153904473	85.9363153904473	0.0
1	5.003790750568612	53.26004548900682	85.9363153904473	0.1
2	4.909021986353295	47.55496588324488	24.772554965883245	0.2
3	4.814253222137978	44.01061410159212	23.388931008339654	0.3
4	4.738438210765736	41.0538286580743	22.536012130401815	0.4
5	4.6626231993934795	37.90750568612585	21.550416982562552	0.5
6	4.605761940864298	35.026535253980285	20.735405610310835	0.6
7	4.548900682335102	33.510235026535256	19.996209249431388	0.7
8	4.4730856709628455	31.46322971948446	19.200151630022745	0.8
9	4.359363153904468	30.231235784685367	18.593631539044736	0.9
10	4.283548142532226	29.131918119787713	17.740712661106897	1.0
11	4.24564063684609	27.88097043214556	17.03942380591357	1.1
12	4.188779378316909	26.895375284306297	16.394996209249427	1.2
13	4.131918119787713	25.90978013646702	15.883244882486736	1.3
14	4.075056861258531	25.03790750568612	15.125094768764214	1.4
15	4.018195602729335	24.298711144806674	14.613343442001522	1.5
16	3.8665655799848366	23.48369977255497	14.082638362395755	1.6
17	3.79075056861258	22.820318423047766	13.646702047005306	1.7
18	3.6959818043972774	22.289613343442	13.153904473085674	1.8
19	3.5822592873389	21.70204700530705	12.831690674753602	1.9
20	3.487490523123583	21.038665655799846	12.319939347990896	2.0
21	3.430629264594387	20.31842304776346	12.092494313874141	2.1
22	3.33586050037907	19.88248673237301	11.675511751326766	2.2
23	3.260045489006828	19.275966641395	11.012130401819562	2.3
24	3.2221379833206925	18.57467778620166	10.670962850644429	2.4
25	3.1273692191053897	18.252463987869604	10.424564063684613	2.5
26	3.070507960576194	17.77862016679302	10.007581501137224	2.6
27	2.975739196360877	17.058377558756632	9.571645185746775	2.7
28	2.918877937831695	16.58453373768006	9.36315390447308	2.8
29	2.8999241849886346	16.30022744503411	9.19257012888552	2.9
30	2.8430629264594387	15.769522365428358	8.756633813495071	3.0
31	2.7482941622441217	15.39044730856709	8.548142532221377	3.1
32	2.729340409401061	14.878695981804398	8.188021228203183	3.2
33	2.6724791508718795	14.442759666413949	7.922668688400307	3.3
34	2.596664139499623	14.139499620924937	7.638362395754356	3.4
35	2.558756633813502	13.855193328279	7.4488248673237365	3.5
36	2.4829416224412455	13.495072024260807	7.297194844579224	3.6
37	2.463987869598185	13.11599696739954	7.012888551933287	3.7
38	2.369219105382868	12.774829416224406	6.91811978771797	3.8
39	2.369219105382868	12.547384382107651	6.766489764973471	3.9
40	2.2934040940106115	12.338893100833971	6.595905989385898	4.0
41	2.2554965883244904	11.978771796815764	6.254738438210765	4.1
42	2.1986353297952945	11.637604245640631	6.065200909780131	4.2
43	2.1228203184230523	11.296436694465498	5.856709628506451	4.3
44	2.084912812736917	11.012130401819562	5.7240333586049985	4.4
45	2.0280515542077353	10.765731614859746	5.553449583017439	4.5
46	2.0090978013646748	10.462471569370734	5.401819560272941	4.6
47	1.9522365428354789	10.197119029567858	5.344958301743745	4.7
48	1.8574677786201619	9.931766489764968	5.1743745261561855	4.8
49	1.8195602729340408	9.704321455648213	5.155420773313111	4.9
50	1.8195602729340408	9.495830174374532	5.041698256254733	5.0
51	1.7437452615617843	9.249431387414702	4.890068233510235	5.1
52	1.7437452615617843	9.003032600454887	4.7573919636087965	5.2
53	1.6489764973464816	8.813495072024267	4.700530705079601	5.3
54	1.6300227445034068	8.567096285064437	4.643669446550419	5.4
55	1.5921152388172857	8.358605003790757	4.510993176648981	5.5
56	1.5163002274450292	8.206974981046244	4.416224412433664	5.6
57	1.4973464746019687	8.036391205458685	4.283548142532226	5.7
58	1.440485216072787	7.752084912812734	4.207733131159969	5.8
59	1.4215314632297265	7.600454890068235	4.131918119787713	5.9
60	1.4025777103866517	7.429871114480662	3.9992418498862747	6.0
61	1.34571645185747	7.240333586050042	3.942380591357093	6.1
62	1.3267626990144095	7.183472327520846	3.8665655799848366	6.2
63	1.3267626990144095	7.031842304776347	3.6391205458680815	6.3
64	1.3267626990144095	6.785443517816532	3.6012130401819604	6.4
65	1.213040181956032	6.709628506444275	3.4116755117513264	6.5
66	1.1940864291129714	6.614859742228958	3.3169067475360094	6.6
67	1.0803639120545938	6.520090978013641	3.2221379833206925	6.7
68	1.061410159211519	6.311599696739961	3.0894617134192544	6.8
69	1.061410159211519	6.065200909780131	3.0515542077331332	6.9
70	1.023502653525398	5.951478392721754	2.975739196360877	7.0
71	1.0045489006823374	5.894617134192572	2.8620166793024993	7.1
72	0.9287338893100809	5.7240333586049985	2.824109173616378	7.2
73	0.8718726307808993	5.5724033358605	2.786201667930257	7.3
74	0.833965125094764	5.439727065959062	2.69143290371494	7.4
75	0.7960576194086428	5.382865807429866	2.596664139499623	7.5
76	0.7960576194086428	5.269143290371488	2.558756633813502	7.6
77	0.7771038665655823	5.250189537528428	2.4260803639120496	7.7
78	0.7391963608794612	5.0796057619408685	2.369219105382868	7.8
79	0.7202426080363864	5.041698256254733	2.2554965883244904	7.9
80	0.7202426080363864	4.965883244882491	2.23654283548143	8.0
81	0.6823351023502653	4.909021986353295	2.1228203184230523	8.1
82	0.6444275966641442	4.814253222137978	2.1228203184230523	8.2
83	0.6254738438210836	4.68157695223654	2.0280515542077353	8.3
84	0.6254738438210836	4.624715693707358	1.9522365428354789	8.4
85	0.6254738438210836	4.605761940864298	1.8195602729340408	8.5
86	0.5875663381349483	4.548900682335102	1.8195602729340408	8.6
87	0.5686125852918877	4.416224412433664	1.7437452615617843	8.7
88	0.5496588324488272	4.359363153904468	1.667930250189542	8.8
89	0.5496588324488272	4.283548142532226	1.6300227445034068	8.9
90	0.5496588324488272	4.22668688400303	1.5542077331311646	9.0
91	0.5117513267627061	4.150871872630788	1.440485216072787	9.1
92	0.5117513267627061	4.131918119787713	1.4025777103866517	9.2
93	0.5117513267627061	4.075056861258531	1.3836239575435911	9.3
94	0.5117513267627061	3.9044730856709577	1.3836239575435911	9.4
95	0.5117513267627061	3.847611827141776	1.3836239575435911	9.5
96	0.4927975739196313	3.7717968157695196	1.34571645185747	9.6
97	0.4927975739196313	3.6391205458680815	1.1751326762698966	9.7
98	0.47384382107657075	3.5822592873389	1.1751326762698966	9.8
99	0.4548900682335102	3.487490523123583	1.118271417740715	9.9
