## Supplementary Tables S4 for "Structure-based learning to model complex protein-DNA interactions and transcription-factor co-operativity in *cis*-regulatory elements": C2H2_ZF_MADF.error.csv

	error_rank_EV_mean	error_rank_pV_mean	error_rank_qV_mean	threshold
0	0.07581501137225644	85.9363153904473	85.9363153904473	0.0
1	0.07581501137225644	59.85595147839272	22.175890826383622	0.1
2	0.07581501137225644	54.28354814253222	20.31842304776346	0.2
3	0.07581501137225644	50.87187263078089	16.906747536012134	0.3
4	0.07581501137225644	47.8013646702047	14.74601971190296	0.4
5	0.07581501137225644	44.95830174374526	13.11599696739954	0.5
6	0.03790750568612111	42.64594389689159	9.931766489764968	0.6
7	0.03790750568612111	40.29567854435178	5.231235784685367	0.7
8	0.03790750568612111	38.36239575435936	3.714935557240338	0.8
9	0.03790750568612111	36.16376042456406	3.3737680060652053	0.9
10	0.03790750568612111	34.72327520849129	2.8430629264594387	1.0
11	0.03790750568612111	33.206974981046244	1.8195602729340408	1.1
12	0.03790750568612111	31.197877179681583	1.6300227445034068	1.2
13	0.03790750568612111	29.719484457922675	0.03790750568612111	1.3
14	0.03790750568612111	28.16527672479151	0.03790750568612111	1.4
15	0.0	26.34571645185747	0.03790750568612111	1.5
16	0.0	25.132676269901438	0.03790750568612111	1.6
17	0.0	23.919636087945406	0.03790750568612111	1.7
18	0.0	22.441243366186498	0.03790750568612111	1.8
19	0.0	21.455648218347235	0.0	1.9
20	0.0	20.697498104624714	0.0	2.0
21	0.0	19.219105382865806	0.0	2.1
22	0.0	18.460955269143284	0.0	2.2
23	0.0	17.437452615617886	0.0	2.3
24	0.0	16.527672479150866	0.0	2.4
25	0.0	15.693707354056102	0.0	2.5
26	0.0	14.859742228961338	0.0	2.6
27	0.0	13.987869598180438	0.0	2.7
28	0.0	13.191811978771796	0.0	2.8
29	0.0	12.547384382107651	0.0	2.9
30	0.0	11.334344200151634	0.0	3.0
31	0.0	10.68991660348749	0.0	3.1
32	0.0	10.045489006823345	0.0	3.2
33	0.0	9.552691432903714	0.0	3.3
34	0.0	8.90826383623957	0.0	3.4
35	0.0	8.26383623957544	0.0	3.5
36	0.0	7.733131159969673	0.0	3.6
37	0.0	6.9749810462471515	0.0	3.7
38	0.0	6.368460955269143	0.0	3.8
39	0.0	6.02729340409401	0.0	3.9
40	0.0	5.382865807429866	0.0	4.0
41	0.0	5.0796057619408685	0.0	4.1
42	0.0	4.624715693707358	0.0	4.2
43	0.0	4.321455648218347	0.0	4.3
44	0.0	3.942380591357093	0.0	4.4
45	0.0	3.752843062926459	0.0	4.5
46	0.0	3.6391205458680815	0.0	4.6
47	0.0	3.4116755117513264	0.0	4.7
48	0.0	3.2221379833206925	0.0	4.8
49	0.0	2.9946929492039374	0.0	4.9
50	0.0	2.8430629264594387	0.0	5.0
51	0.0	2.729340409401061	0.0	5.1
52	0.0	2.5777103866565625	0.0	5.2
53	0.0	2.23654283548143	0.0	5.3
54	0.0	1.9332827899924183	0.0	5.4
55	0.0	1.8195602729340408	0.0	5.5
56	0.0	1.7816527672479197	0.0	5.6
57	0.0	1.6300227445034068	0.0	5.7
58	0.0	1.5542077331311646	0.0	5.8
59	0.0	1.4783927217589081	0.0	5.9
60	0.0	1.3646702047005306	0.0	6.0
61	0.0	1.1751326762698966	0.0	6.1
62	0.0	1.0993176648976544	0.0	6.2
63	0.0	0.9476876421531415	0.0	6.3
64	0.0	0.7960576194086428	0.0	6.4
65	0.0	0.7202426080363864	0.0	6.5
66	0.0	0.6444275966641442	0.0	6.6
67	0.0	0.6065200909780089	0.0	6.7
68	0.0	0.5307050796057666	0.0	6.8
69	0.0	0.4548900682335102	0.0	6.9
70	0.0	0.37907505686125376	0.0	7.0
71	0.0	0.2653525398028762	0.0	7.1
72	0.0	0.2274450341167551	0.0	7.2
73	0.0	0.15163002274449866	0.0	7.3
74	0.0	0.15163002274449866	0.0	7.4
75	0.0	0.11372251705837755	0.0	7.5
76	0.0	0.11372251705837755	0.0	7.6
77	0.0	0.11372251705837755	0.0	7.7
78	0.0	0.07581501137225644	0.0	7.8
79	0.0	0.07581501137225644	0.0	7.9
80	0.0	0.07581501137225644	0.0	8.0
81	0.0	0.07581501137225644	0.0	8.1
82	0.0	0.07581501137225644	0.0	8.2
83	0.0	0.07581501137225644	0.0	8.3
84	0.0	0.07581501137225644	0.0	8.4
85	0.0	0.03790750568612111	0.0	8.5
86	0.0	0.03790750568612111	0.0	8.6
87	0.0	0.03790750568612111	0.0	8.7
88	0.0	0.03790750568612111	0.0	8.8
89	0.0	0.03790750568612111	0.0	8.9
90	0.0	0.03790750568612111	0.0	9.0
91	0.0	0.03790750568612111	0.0	9.1
92	0.0	0.03790750568612111	0.0	9.2
93	0.0	0.0	0.0	9.3
94	0.0	0.0	0.0	9.4
95	0.0	0.0	0.0	9.5
96	0.0	0.0	0.0	9.6
97	0.0	0.0	0.0	9.7
98	0.0	0.0	0.0	9.8
99	0.0	0.0	0.0	9.9
