## Supplementary Tables S4 for "Structure-based learning to model complex protein-DNA interactions and transcription-factor co-operativity in *cis*-regulatory elements": C2H2_ZF_Myb_SANT.error.csv

	error_rank_EV_mean	error_rank_pV_mean	error_rank_qV_mean	threshold
0	0.0	85.9363153904473	85.9363153904473	0.0
1	0.0	58.71872630780894	1.7058377558756632	0.1
2	0.0	51.74374526156179	1.5921152388172857	0.2
3	0.0	46.66413949962092	0.5686125852918877	0.3
4	0.0	41.849886277482945	0.4927975739196313	0.4
5	0.0	37.45261561789234	0.4927975739196313	0.5
6	0.0	33.927217589082645	0.07581501137225644	0.6
7	0.0	30.59135708870356	0.0	0.7
8	0.0	28.16527672479151	0.0	0.8
9	0.0	25.966641394996216	0.0	0.9
10	0.0	24.41243366186505	0.0	1.0
11	0.0	23.275208491281276	0.0	1.1
12	0.0	21.038665655799846	0.0	1.2
13	0.0	19.56027293404094	0.0	1.3
14	0.0	18.57467778620166	0.0	1.4
15	0.0	17.21000758150113	0.0	1.5
16	0.0	15.883244882486736	0.0	1.6
17	0.0	14.93555724033358	0.0	1.7
18	0.0	14.329037149355571	0.0	1.8
19	0.0	13.38134950720243	0.0	1.9
20	0.0	12.699014404852164	0.0	2.0
21	0.0	11.675511751326766	0.0	2.1
22	0.0	11.144806671721	0.0	2.2
23	0.0	10.803639120545867	0.0	2.3
24	0.0	9.931766489764968	0.0	2.4
25	0.0	9.401061410159215	0.0	2.5
26	0.0	8.794541319181192	0.0	2.6
27	0.0	7.771038665655794	0.0	2.7
28	0.0	7.088703563305529	0.0	2.8
29	0.0	6.671721000758154	0.0	2.9
30	0.0	6.292645943896886	0.0	3.0
31	0.0	5.837755875663376	0.0	3.1
32	0.0	5.496588324488243	0.0	3.2
33	0.0	4.8521607278241135	0.0	3.3
34	0.0	4.624715693707358	0.0	3.4
35	0.0	4.359363153904468	0.0	3.5
36	0.0	3.942380591357093	0.0	3.6
37	0.0	3.6012130401819604	0.0	3.7
38	0.0	3.487490523123583	0.0	3.8
39	0.0	3.108415466262315	0.0	3.9
40	0.0	2.69143290371494	0.0	4.0
41	0.0	2.4260803639120496	0.0	4.1
42	0.0	2.1986353297952945	0.0	4.2
43	0.0	1.8953752843062972	0.0	4.3
44	0.0	1.7816527672479197	0.0	4.4
45	0.0	1.7437452615617843	0.0	4.5
46	0.0	1.6300227445034068	0.0	4.6
47	0.0	1.5921152388172857	0.0	4.7
48	0.0	1.4025777103866517	0.0	4.8
49	0.0	1.3646702047005306	0.0	4.9
50	0.0	1.250947687642153	0.0	5.0
51	0.0	1.1372251705837755	0.0	5.1
52	0.0	1.023502653525398	0.0	5.2
53	0.0	1.023502653525398	0.0	5.3
54	0.0	0.9476876421531415	0.0	5.4
55	0.0	0.8718726307808993	0.0	5.5
56	0.0	0.7202426080363864	0.0	5.6
57	0.0	0.6444275966641442	0.0	5.7
58	0.0	0.5686125852918877	0.0	5.8
59	0.0	0.5686125852918877	0.0	5.9
60	0.0	0.4927975739196313	0.0	6.0
61	0.0	0.4927975739196313	0.0	6.1
62	0.0	0.4169825625473891	0.0	6.2
63	0.0	0.4169825625473891	0.0	6.3
64	0.0	0.34116755117513264	0.0	6.4
65	0.0	0.2653525398028762	0.0	6.5
66	0.0	0.2653525398028762	0.0	6.6
67	0.0	0.18953752843063398	0.0	6.7
68	0.0	0.18953752843063398	0.0	6.8
69	0.0	0.18953752843063398	0.0	6.9
70	0.0	0.15163002274449866	0.0	7.0
71	0.0	0.11372251705837755	0.0	7.1
72	0.0	0.11372251705837755	0.0	7.2
73	0.0	0.07581501137225644	0.0	7.3
74	0.0	0.07581501137225644	0.0	7.4
75	0.0	0.07581501137225644	0.0	7.5
76	0.0	0.07581501137225644	0.0	7.6
77	0.0	0.07581501137225644	0.0	7.7
78	0.0	0.07581501137225644	0.0	7.8
79	0.0	0.0	0.0	7.9
80	0.0	0.0	0.0	8.0
81	0.0	0.0	0.0	8.1
82	0.0	0.0	0.0	8.2
83	0.0	0.0	0.0	8.3
84	0.0	0.0	0.0	8.4
85	0.0	0.0	0.0	8.5
86	0.0	0.0	0.0	8.6
87	0.0	0.0	0.0	8.7
88	0.0	0.0	0.0	8.8
89	0.0	0.0	0.0	8.9
90	0.0	0.0	0.0	9.0
91	0.0	0.0	0.0	9.1
92	0.0	0.0	0.0	9.2
93	0.0	0.0	0.0	9.3
94	0.0	0.0	0.0	9.4
95	0.0	0.0	0.0	9.5
96	0.0	0.0	0.0	9.6
97	0.0	0.0	0.0	9.7
98	0.0	0.0	0.0	9.8
99	0.0	0.0	0.0	9.9
