## Supplementary Tables S4 for "Structure-based learning to model complex protein-DNA interactions and transcription-factor co-operativity in *cis*-regulatory elements": C2H2_ZF_Zinc_cluster.error.csv

	error_rank_EV_mean	error_rank_pV_mean	error_rank_qV_mean	threshold
0	1.2004043467273107	85.9363153904473	85.9363153904473	0.0
1	1.1624968410411896	59.123073035127625	13.040181956027297	0.1
2	1.0993176648976544	52.577710386656555	11.410159211523876	0.2
3	1.061410159211519	48.19307556229466	10.08339651250948	0.3
4	0.9982309830679839	44.61713419257013	8.832448824867328	0.4
5	0.9603234773818627	41.98888046499874	7.834217841799344	0.5
6	0.9476876421531415	39.24690422036896	6.621177659843312	0.6
7	0.9350518069244345	37.010361384887545	5.622946676775342	0.7
8	0.9224159716957274	35.10235026535254	5.11751326762699	0.8
9	0.8845084660096063	32.891079100328525	4.738438210765736	0.9
10	0.8845084660096063	31.071518827394485	4.220368966388676	1.0
11	0.8466009603234852	29.454131918119785	3.8792014152135437	1.1
12	0.8086934546373499	27.925195855446034	3.8033864038413014	1.2
13	0.7581501137225217	26.396259792772312	3.6138488754106675	1.3
14	0.7455142784938005	24.943138741470804	3.3737680060652053	1.4
15	0.7328784432651076	23.80591357088703	3.070507960576194	1.5
16	0.7076067728076794	22.769775082132924	2.931513773060402	1.6
17	0.7076067728076794	21.468284053575942	2.8304270912307317	1.7
18	0.6823351023502653	20.090978013646705	2.6535253980288047	1.8
19	0.6191559262067301	18.941117007834208	2.476623704826892	1.9
20	0.5938842557492876	18.145059388425565	2.337629517311086	2.0
21	0.5686125852918877	17.121556734900167	2.1354561536517593	2.1
22	0.5559767500631665	16.16123325751832	2.084912812736917	2.2
23	0.5180692443770454	15.289360626737434	1.9080111195350042	2.3
24	0.4927975739196313	14.505938842557484	1.7563810967905056	2.4
25	0.46752590346223144	13.596158706090463	1.6932019206469562	2.5
26	0.44225423300478894	12.875916098054077	1.5289360626737505	2.6
27	0.4169825625473891	12.15567349001769	1.5163002274450292	2.7
28	0.37907505686125376	11.637604245640631	1.3899418751579447	2.8
29	0.3664392216325325	10.967904978519087	1.3014910285569954	2.9
30	0.3538033864038539	10.386656557998478	1.1751326762698966	3.0
31	0.3538033864038539	9.691685620419506	1.1245893353550684	3.1
32	0.34116755117513264	9.249431387414702	1.061410159211519	3.2
33	0.3158958807177328	8.845084660096035	1.023502653525398	3.3
34	0.30326004548901153	8.428102097548646	1.023502653525398	3.4
35	0.30326004548901153	8.036391205458685	0.9982309830679839	3.5
36	0.30326004548901153	7.64468031336871	0.9729593126105556	3.6
37	0.30326004548901153	7.227697750821321	0.9350518069244345	3.7
38	0.2906242102602903	6.987616881475873	0.8845084660096063	3.8
39	0.25271670457415496	6.608541824614605	0.859236795552178	3.9
40	0.25271670457415496	6.292645943896886	0.7834217841799358	4.0
41	0.20217336365935523	5.951478392721754	0.7707859489512288	4.1
42	0.20217336365935523	5.648218347232756	0.7581501137225217	4.2
43	0.20217336365935523	5.40813747788728	0.7455142784938005	4.3
44	0.18953752843063398	5.155420773313111	0.7328784432651076	4.4
45	0.17690169320191274	4.8647965630528205	0.7328784432651076	4.5
46	0.17690169320191274	4.6752590346221865	0.7076067728076794	4.6
47	0.1642658579732199	4.485721506191567	0.6696992671215583	4.7
48	0.15163002274449866	4.233004801617383	0.6570634318928512	4.8
49	0.15163002274449866	4.043467273186749	0.6191559262067301	4.9
50	0.1389941875157774	3.8918372504422507	0.6065200909780089	5.0
51	0.1389941875157774	3.765478898155166	0.5307050796057666	5.1
52	0.1389941875157774	3.6012130401819604	0.4927975739196313	5.2
53	0.1263583522870988	3.462218852666169	0.48016173869091006	5.3
54	0.1263583522870988	3.323224665150363	0.4548900682335102	5.4
55	0.11372251705837755	3.1463229719484502	0.4169825625473891	5.5
56	0.11372251705837755	2.931513773060402	0.40434672731866783	5.6
57	0.11372251705837755	2.7798837503159035	0.3538033864038539	5.7
58	0.08845084660097768	2.678797068486219	0.34116755117513264	5.8
59	0.07581501137225644	2.5903462218852695	0.30326004548901153	5.9
60	0.07581501137225644	2.52716704574172	0.2906242102602903	6.0
61	0.07581501137225644	2.4134445286833426	0.2906242102602903	6.1
62	0.06317917614353519	2.299722011624965	0.2906242102602903	6.2
63	0.06317917614353519	2.2239070002527086	0.27798837503159746	6.3
64	0.06317917614353519	2.1480919888804664	0.18953752843063398	6.4
65	0.06317917614353519	2.0090978013646748	0.18953752843063398	6.5
66	0.06317917614353519	1.8953752843062972	0.1642658579732199	6.6
67	0.06317917614353519	1.7942886024766267	0.1389941875157774	6.7
68	0.06317917614353519	1.7311094263330773	0.1263583522870988	6.8
69	0.06317917614353519	1.642658579732128	0.1263583522870988	6.9
70	0.05054334091484236	1.5921152388172857	0.1263583522870988	7.0
71	0.05054334091484236	1.5163002274450292	0.11372251705837755	7.1
72	0.05054334091484236	1.4783927217589081	0.1010866818296563	7.2
73	0.03790750568612111	1.440485216072787	0.08845084660097768	7.3
74	0.025271670457399864	1.415213545615373	0.07581501137225644	7.4
75	0.025271670457399864	1.3899418751579447	0.06317917614353519	7.5
76	0.025271670457399864	1.3393985342431165	0.06317917614353519	7.6
77	0.025271670457399864	1.2888551933282741	0.06317917614353519	7.7
78	0.025271670457399864	1.238311852413446	0.06317917614353519	7.8
79	0.012635835228721248	1.1877685114986178	0.06317917614353519	7.9
80	0.012635835228721248	1.1372251705837755	0.06317917614353519	8.0
81	0.012635835228721248	1.0993176648976544	0.05054334091484236	8.1
82	0.012635835228721248	1.048774323982812	0.025271670457399864	8.2
83	0.012635835228721248	0.9729593126105556	0.025271670457399864	8.3
84	0.012635835228721248	0.9603234773818627	0.012635835228721248	8.4
85	0.012635835228721248	0.9350518069244345	0.012635835228721248	8.5
86	0.012635835228721248	0.9350518069244345	0.012635835228721248	8.6
87	0.012635835228721248	0.8971443012383133	0.012635835228721248	8.7
88	0.012635835228721248	0.8845084660096063	0.012635835228721248	8.8
89	0.012635835228721248	0.8845084660096063	0.012635835228721248	8.9
90	0.012635835228721248	0.833965125094764	0.012635835228721248	9.0
91	0.012635835228721248	0.7834217841799358	0.012635835228721248	9.1
92	0.012635835228721248	0.7581501137225217	0.012635835228721248	9.2
93	0.012635835228721248	0.7455142784938005	0.012635835228721248	9.3
94	0.012635835228721248	0.7328784432651076	0.012635835228721248	9.4
95	0.012635835228721248	0.7076067728076794	0.012635835228721248	9.5
96	0.012635835228721248	0.6949709375789723	0.012635835228721248	9.6
97	0.012635835228721248	0.6696992671215583	0.012635835228721248	9.7
98	0.012635835228721248	0.6191559262067301	0.012635835228721248	9.8
99	0.012635835228721248	0.5938842557492876	0.012635835228721248	9.9
