## Supplementary Tables S4 for "Structure-based learning to model complex protein-DNA interactions and transcription-factor co-operativity in *cis*-regulatory elements": CCCH_ZF.error.csv

	error_rank_EV_mean	error_rank_pV_mean	error_rank_qV_mean	threshold
0	0.2274450341167551	85.9363153904473	85.9363153904473	0.0
1	0.20849128127369454	50.246398786959816	12.774829416224406	0.1
2	0.18953752843063398	45.20470053070508	11.296436694465498	0.2
3	0.18953752843063398	41.470811220621684	10.310841546626236	0.3
4	0.17058377558757343	39.32903714935557	9.855951478392726	0.4
5	0.15163002274449866	36.808188021228204	9.382107657316155	0.5
6	0.11372251705837755	34.420015163002276	8.927217589082645	0.6
7	0.07581501137225644	32.638362395754356	8.586050037907512	0.7
8	0.05686125852919588	31.159969673995448	7.80894617134193	0.8
9	0.05686125852919588	29.473085670962845	6.93707354056103	0.9
10	0.05686125852919588	27.937831690674756	6.425322213798339	1.0
11	0.05686125852919588	26.705837755875663	5.989385898407889	1.1
12	0.03790750568612111	25.227445034116755	5.496588324488243	1.2
13	0.03790750568612111	24.166034874905236	5.041698256254733	1.3
14	0.018953752843060556	22.990902198635325	4.814253222137978	1.4
15	0.0	21.777862016679308	4.454131918119785	1.5
16	0.0	20.830174374526152	3.620166793025021	1.6
17	0.0	19.977255496588327	3.165276724791511	1.7
18	0.0	19.14329037149355	1.8953752843062972	1.8
19	0.0	18.04397270659591	1.7437452615617843	1.9
20	0.0	17.058377558756632	0.18953752843063398	2.0
21	0.0	16.26231993934799	0.17058377558757343	2.1
22	0.0	15.617892342683845	0.0	2.2
23	0.0	14.783927217589081	0.0	2.3
24	0.0	14.006823351023499	0.0	2.4
25	0.0	13.457164518574672	0.0	2.5
26	0.0	12.96436694465504	0.0	2.6
27	0.0	12.111448066717216	0.0	2.7
28	0.0	11.485974222896132	0.0	2.8
29	0.0	10.822592873388928	0.0	2.9
30	0.0	10.329795299469296	0.0	3.0
31	0.0	9.761182714177409	0.0	3.1
32	0.0	9.325246398786959	0.0	3.2
33	0.0	8.965125094768766	0.0	3.3
34	0.0	8.529188779378316	0.0	3.4
35	0.0	8.017437452615624	0.0	3.5
36	0.0	7.581501137225175	0.0	3.6
37	0.0	7.145564821834725	0.0	3.7
38	0.0	6.861258529188774	0.0	3.8
39	0.0	6.46322971948446	0.0	3.9
40	0.0	6.235784685367705	0.0	4.0
41	0.0	5.9135708870356325	0.0	4.1
42	0.0	5.761940864291134	0.0	4.2
43	0.0	5.363912054586805	0.0	4.3
44	0.0	4.927975739196356	0.0	4.4
45	0.0	4.586808188021223	0.0	4.5
46	0.0	4.264594389689165	0.0	4.6
47	0.0	4.131918119787713	0.0	4.7
48	0.0	3.9044730856709577	0.0	4.8
49	0.0	3.4495830174374476	0.0	4.9
50	0.0	3.1842304776345713	0.0	5.0
51	0.0	2.9567854435178162	0.0	5.1
52	0.0	2.786201667930257	0.0	5.2
53	0.0	2.634571645185744	0.0	5.3
54	0.0	2.369219105382868	0.0	5.4
55	0.0	2.1986353297952945	0.0	5.5
56	0.0	2.1228203184230523	0.0	5.6
57	0.0	2.0090978013646748	0.0	5.7
58	0.0	1.8953752843062972	0.0	5.8
59	0.0	1.7247915087187238	0.0	5.9
60	0.0	1.5921152388172857	0.0	6.0
61	0.0	1.4215314632297265	0.0	6.1
62	0.0	1.307808946171349	0.0	6.2
63	0.0	1.0803639120545938	0.0	6.3
64	0.0	1.0045489006823374	0.0	6.4
65	0.0	0.9287338893100809	0.0	6.5
66	0.0	0.8718726307808993	0.0	6.6
67	0.0	0.7960576194086428	0.0	6.7
68	0.0	0.7202426080363864	0.0	6.8
69	0.0	0.6823351023502653	0.0	6.9
70	0.0	0.6633813495072047	0.0	7.0
71	0.0	0.5875663381349483	0.0	7.1
72	0.0	0.5307050796057666	0.0	7.2
73	0.0	0.47384382107657075	0.0	7.3
74	0.0	0.43593631539044964	0.0	7.4
75	0.0	0.34116755117513264	0.0	7.5
76	0.0	0.3222137983320721	0.0	7.6
77	0.0	0.30326004548901153	0.0	7.7
78	0.0	0.24639878695981565	0.0	7.8
79	0.0	0.2274450341167551	0.0	7.9
80	0.0	0.20849128127369454	0.0	8.0
81	0.0	0.18953752843063398	0.0	8.1
82	0.0	0.17058377558757343	0.0	8.2
83	0.0	0.17058377558757343	0.0	8.3
84	0.0	0.15163002274449866	0.0	8.4
85	0.0	0.11372251705837755	0.0	8.5
86	0.0	0.07581501137225644	0.0	8.6
87	0.0	0.05686125852919588	0.0	8.7
88	0.0	0.05686125852919588	0.0	8.8
89	0.0	0.05686125852919588	0.0	8.9
90	0.0	0.05686125852919588	0.0	9.0
91	0.0	0.03790750568612111	0.0	9.1
92	0.0	0.03790750568612111	0.0	9.2
93	0.0	0.0	0.0	9.3
94	0.0	0.0	0.0	9.4
95	0.0	0.0	0.0	9.5
96	0.0	0.0	0.0	9.6
97	0.0	0.0	0.0	9.7
98	0.0	0.0	0.0	9.8
99	0.0	0.0	0.0	9.9
