## Supplementary Tables S4 for "Structure-based learning to model complex protein-DNA interactions and transcription-factor co-operativity in *cis*-regulatory elements": CENPB.error.csv

	error_rank_EV_mean	error_rank_pV_mean	error_rank_qV_mean	threshold
0	0.5036282898299476	85.9363153904473	85.9363153904473	0.0
1	0.49821293187480364	58.83244882486732	16.78219430304344	0.1
2	0.4548900682335102	52.88097043214557	15.00054153579552	0.2
3	0.4169825625473891	48.786959818043975	13.38134950720243	0.3
4	0.41156720459221674	45.288638579010076	11.751326762699009	0.4
5	0.39532113072674235	42.49431387414708	10.38124120004332	0.5
6	0.37907505686125376	40.05198743636955	9.325246398786959	0.6
7	0.3519982670854489	37.902090328170694	8.339651250947682	0.7
8	0.3357521932199603	36.08253005523665	7.310733239467126	0.8
9	0.30867540344418387	34.19257012888552	6.28181522798657	0.9
10	0.28701397162352293	32.43257879345825	5.599480125636305	1.0
11	0.27618325571319247	30.585941730748402	4.72760749485542	1.1
12	0.2436911079822437	28.96674970215531	4.029026318639666	1.2
13	0.23827575002707135	27.537095201992855	3.7203509151955103	1.3
14	0.2111989602512665	26.19408642911297	3.1300768980829616	1.4
15	0.18953752843063398	24.596555832340513	2.7130943355355726	1.5
16	0.18953752843063398	23.426838514025775	2.409834290046561	1.6
17	0.18953752843063398	22.35459763890394	2.2257121195711136	1.7
18	0.18412217047546164	21.336510343333714	1.8953752843062972	1.8
19	0.16787609660998726	20.329253763673776	1.732914545651468	1.9
20	0.16246073865481492	19.273258962417415	1.3592548467453582	2.0
21	0.157045380699671	18.23351023502653	1.1913787501353852	2.1
22	0.1407993068341824	17.150438643994377	1.0018412217047654	2.2
23	0.13538394887901006	16.20816635979638	0.926026210332509	2.3
24	0.12996859092386615	15.32004765515002	0.8123036932741314	2.4
25	0.11913787501354989	14.258637495938487	0.6281815227986556	2.5
26	0.10830715910320521	13.700855626556915	0.514459005740278	2.6
27	0.10289180114806129	12.818152279865714	0.46030542618868253	2.7
28	0.10289180114806129	12.276616484349603	0.4061518466370728	2.8
29	0.10289180114806129	11.5455431604029	0.36282898299576516	2.9
30	0.08123036932742878	10.971515217155854	0.346582909130305	3.0
31	0.08123036932742878	10.424564063684613	0.2815986136683648	3.1
32	0.08123036932742878	9.872197552258214	0.25993718184770387	3.2
33	0.08123036932742878	9.146539586266655	0.25993718184770387	3.3
34	0.06498429546194018	8.605003790750573	0.25452182389255995	3.4
35	0.05956893750676784	8.225928733889305	0.18412217047546164	3.5
36	0.05415357955160971	7.814361529297102	0.16246073865481492	3.6
37	0.05415357955160971	7.299902523556796	0.12996859092386615	3.7
38	0.05415357955160971	6.882919961009421	0.11913787501354989	3.8
39	0.05415357955160971	6.4930141882378365	0.10289180114806129	3.9
40	0.05415357955160971	6.151846637062704	0.10289180114806129	4.0
41	0.05415357955160971	5.767356222246306	0.07581501137225644	4.1
42	0.04873822159643737	5.458680818802122	0.07581501137225644	4.2
43	0.04332286364129345	5.198743636954418	0.07581501137225644	4.3
44	0.04332286364129345	4.906314307375723	0.0703996534170841	4.4
45	0.04332286364129345	4.613884977797042	0.0703996534170841	4.5
46	0.04332286364129345	4.299794216397714	0.06498429546194018	4.6
47	0.04332286364129345	4.056103108415471	0.06498429546194018	4.7
48	0.03790750568612111	3.823242716343543	0.06498429546194018	4.8
49	0.03790750568612111	3.622874472002593	0.06498429546194018	4.9
50	0.03790750568612111	3.4116755117513264	0.05956893750676784	5.0
51	0.03790750568612111	3.1517383299036226	0.05415357955160971	5.1
52	0.03790750568612111	3.016354381024584	0.05415357955160971	5.2
53	0.03790750568612111	2.8430629264594387	0.04332286364129345	5.3
54	0.03249214773094877	2.69143290371494	0.04332286364129345	5.4
55	0.03249214773094877	2.5181414491497947	0.04332286364129345	5.5
56	0.03249214773094877	2.37192678436044	0.04332286364129345	5.6
57	0.03249214773094877	2.23654283548143	0.04332286364129345	5.7
58	0.03249214773094877	2.0632513809162845	0.04332286364129345	5.8
59	0.03249214773094877	1.9711902956785394	0.04332286364129345	5.9
60	0.03249214773094877	1.8358063467995294	0.03790750568612111	6.0
61	0.03249214773094877	1.6841763240550307	0.03249214773094877	6.1
62	0.03249214773094877	1.5704538069966532	0.03249214773094877	6.2
63	0.03249214773094877	1.505469511534713	0.03249214773094877	6.3
64	0.03249214773094877	1.3917469944763354	0.03249214773094877	6.4
65	0.03249214773094877	1.3267626990144095	0.03249214773094877	6.5
66	0.027076789775804855	1.2401169717318368	0.03249214773094877	6.6
67	0.027076789775804855	1.1047330228528267	0.03249214773094877	6.7
68	0.021661431820632515	1.0451640853460304	0.03249214773094877	6.8
69	0.021661431820632515	0.9476876421531415	0.03249214773094877	6.9
70	0.021661431820632515	0.8935340626015318	0.03249214773094877	7.0
71	0.021661431820632515	0.833965125094764	0.03249214773094877	7.1
72	0.016246073865488597	0.7798115455431542	0.027076789775804855	7.2
73	0.016246073865488597	0.736488681901875	0.027076789775804855	7.3
74	0.016246073865488597	0.6498429546193165	0.016246073865488597	7.4
75	0.016246073865488597	0.6173508068883251	0.016246073865488597	7.5
76	0.016246073865488597	0.579443301202204	0.016246073865488597	7.6
77	0.016246073865488597	0.5523665114263991	0.016246073865488597	7.7
78	0.016246073865488597	0.514459005740278	0.016246073865488597	7.8
79	0.016246073865488597	0.5036282898299476	0.016246073865488597	7.9
80	0.016246073865488597	0.4927975739196313	0.016246073865488597	8.0
81	0.016246073865488597	0.4548900682335102	0.016246073865488597	8.1
82	0.016246073865488597	0.4169825625473891	0.016246073865488597	8.2
83	0.016246073865488597	0.4007364886819005	0.016246073865488597	8.3
84	0.016246073865488597	0.39532113072674235	0.016246073865488597	8.4
85	0.016246073865488597	0.37907505686125376	0.016246073865488597	8.5
86	0.016246073865488597	0.3519982670854489	0.016246073865488597	8.6
87	0.016246073865488597	0.3303368352648164	0.016246073865488597	8.7
88	0.016246073865488597	0.30867540344418387	0.016246073865488597	8.8
89	0.016246073865488597	0.28701397162352293	0.016246073865488597	8.9
90	0.016246073865488597	0.2653525398028762	0.016246073865488597	9.0
91	0.016246073865488597	0.2436911079822437	0.016246073865488597	9.1
92	0.016246073865488597	0.2274450341167551	0.016246073865488597	9.2
93	0.016246073865488597	0.20578360229612258	0.016246073865488597	9.3
94	0.016246073865488597	0.18953752843063398	0.016246073865488597	9.4
95	0.016246073865488597	0.18953752843063398	0.016246073865488597	9.5
96	0.016246073865488597	0.18953752843063398	0.016246073865488597	9.6
97	0.016246073865488597	0.17870681252031773	0.016246073865488597	9.7
98	0.016246073865488597	0.16787609660998726	0.016246073865488597	9.8
99	0.016246073865488597	0.157045380699671	0.016246073865488597	9.9
