## Supplementary Tables S4 for "Structure-based learning to model complex protein-DNA interactions and transcription-factor co-operativity in *cis*-regulatory elements": CG-1.error.csv

	error_rank_EV_mean	error_rank_pV_mean	error_rank_qV_mean	threshold
0	0.3222137983320721	85.9363153904473	85.9363153904473	0.0
1	0.284306292645951	67.3805913570887	17.494313874147082	0.1
2	0.24639878695981565	59.988627748294164	14.120545868081877	0.2
3	0.2274450341167551	55.64821834723275	11.391205458680815	0.3
4	0.20849128127369454	51.573161485974225	9.969673995451103	0.4
5	0.20849128127369454	48.02880970432145	8.415466262319939	0.5
6	0.17058377558757343	44.579226686884006	5.856709628506451	0.6
7	0.17058377558757343	41.413949962092495	4.909021986353295	0.7
8	0.17058377558757343	38.77937831690675	2.047005307050796	0.8
9	0.17058377558757343	36.05003790750568	0.8529188779378387	0.9
10	0.15163002274449866	34.116755117513264	0.7960576194086428	1.0
11	0.15163002274449866	31.63381349507202	0.6444275966641442	1.1
12	0.15163002274449866	30.003790750568612	0.5875663381349483	1.2
13	0.15163002274449866	28.33586050037907	0.47384382107657075	1.3
14	0.15163002274449866	26.51630022744503	0.47384382107657075	1.4
15	0.15163002274449866	24.886277482941622	0.4548900682335102	1.5
16	0.15163002274449866	23.085670962850642	0.34116755117513264	1.6
17	0.1326762699014381	21.796815769522368	0.34116755117513264	1.7
18	0.1326762699014381	20.564821834723276	0.34116755117513264	1.8
19	0.1326762699014381	19.38968915845338	0.284306292645951	1.9
20	0.1326762699014381	18.309325246398785	0.15163002274449866	2.0
21	0.1326762699014381	17.17210007581501	0.15163002274449866	2.1
22	0.1326762699014381	16.186504927975733	0.15163002274449866	2.2
23	0.11372251705837755	15.18195602729341	0.15163002274449866	2.3
24	0.11372251705837755	14.48066717210007	0.1326762699014381	2.4
25	0.11372251705837755	13.646702047005306	0.1326762699014381	2.5
26	0.11372251705837755	12.850644427596663	0.1326762699014381	2.6
27	0.11372251705837755	12.07354056103108	0.1326762699014381	2.7
28	0.11372251705837755	11.485974222896132	0.11372251705837755	2.8
29	0.11372251705837755	10.860500379075063	0.11372251705837755	2.9
30	0.11372251705837755	10.026535253980285	0.11372251705837755	3.0
31	0.09476876421531699	9.514783927217593	0.11372251705837755	3.1
32	0.09476876421531699	8.927217589082645	0.11372251705837755	3.2
33	0.07581501137225644	8.301743745261561	0.11372251705837755	3.3
34	0.07581501137225644	8.036391205458685	0.11372251705837755	3.4
35	0.07581501137225644	7.429871114480662	0.11372251705837755	3.5
36	0.07581501137225644	6.861258529188774	0.11372251705837755	3.6
37	0.07581501137225644	6.330553449583022	0.11372251705837755	3.7
38	0.07581501137225644	5.856709628506451	0.11372251705837755	3.8
39	0.07581501137225644	5.307050796057624	0.11372251705837755	3.9
40	0.05686125852919588	5.041698256254733	0.11372251705837755	4.0
41	0.03790750568612111	4.5678544351781625	0.11372251705837755	4.1
42	0.03790750568612111	4.131918119787713	0.11372251705837755	4.2
43	0.03790750568612111	3.7338893100833985	0.07581501137225644	4.3
44	0.03790750568612111	3.392721758908266	0.07581501137225644	4.4
45	0.03790750568612111	3.108415466262315	0.07581501137225644	4.5
46	0.03790750568612111	2.824109173616378	0.07581501137225644	4.6
47	0.018953752843060556	2.6156178923426836	0.018953752843060556	4.7
48	0.0	2.274450341167551	0.018953752843060556	4.8
49	0.0	2.0090978013646748	0.0	4.9
50	0.0	1.8953752843062972	0.0	5.0
51	0.0	1.6489764973464816	0.0	5.1
52	0.0	1.535253980288104	0.0	5.2
53	0.0	1.4025777103866517	0.0	5.3
54	0.0	1.2888551933282741	0.0	5.4
55	0.0	1.2319939347990925	0.0	5.5
56	0.0	1.156178923426836	0.0	5.6
57	0.0	1.0803639120545938	0.0	5.7
58	0.0	1.061410159211519	0.0	5.8
59	0.0	0.9666413949962163	0.0	5.9
60	0.0	0.8908263836239598	0.0	6.0
61	0.0	0.833965125094764	0.0	6.1
62	0.0	0.7391963608794612	0.0	6.2
63	0.0	0.7391963608794612	0.0	6.3
64	0.0	0.7012888551933258	0.0	6.4
65	0.0	0.6444275966641442	0.0	6.5
66	0.0	0.6254738438210836	0.0	6.6
67	0.0	0.5686125852918877	0.0	6.7
68	0.0	0.5117513267627061	0.0	6.8
69	0.0	0.4927975739196313	0.0	6.9
70	0.0	0.4927975739196313	0.0	7.0
71	0.0	0.4927975739196313	0.0	7.1
72	0.0	0.47384382107657075	0.0	7.2
73	0.0	0.4548900682335102	0.0	7.3
74	0.0	0.43593631539044964	0.0	7.4
75	0.0	0.3980288097043285	0.0	7.5
76	0.0	0.37907505686125376	0.0	7.6
77	0.0	0.3601213040181932	0.0	7.7
78	0.0	0.3222137983320721	0.0	7.8
79	0.0	0.3222137983320721	0.0	7.9
80	0.0	0.2653525398028762	0.0	8.0
81	0.0	0.24639878695981565	0.0	8.1
82	0.0	0.2274450341167551	0.0	8.2
83	0.0	0.20849128127369454	0.0	8.3
84	0.0	0.17058377558757343	0.0	8.4
85	0.0	0.17058377558757343	0.0	8.5
86	0.0	0.17058377558757343	0.0	8.6
87	0.0	0.17058377558757343	0.0	8.7
88	0.0	0.17058377558757343	0.0	8.8
89	0.0	0.15163002274449866	0.0	8.9
90	0.0	0.15163002274449866	0.0	9.0
91	0.0	0.15163002274449866	0.0	9.1
92	0.0	0.15163002274449866	0.0	9.2
93	0.0	0.15163002274449866	0.0	9.3
94	0.0	0.15163002274449866	0.0	9.4
95	0.0	0.15163002274449866	0.0	9.5
96	0.0	0.1326762699014381	0.0	9.6
97	0.0	0.1326762699014381	0.0	9.7
98	0.0	0.1326762699014381	0.0	9.8
99	0.0	0.1326762699014381	0.0	9.9
