## Supplementary Tables S4 for "Structure-based learning to model complex protein-DNA interactions and transcription-factor co-operativity in *cis*-regulatory elements": CSD.error.csv

	error_rank_EV_mean	error_rank_pV_mean	error_rank_qV_mean	threshold
0	0.31084154662623575	85.9363153904473	85.9363153904473	0.0
1	0.31084154662623575	50.93252463987869	6.391205458680815	0.1
2	0.27293404094010043	45.08718726307809	5.496588324488243	0.2
3	0.27293404094010043	40.780894617134194	5.2084912812736945	0.3
4	0.23502653525397932	37.25549658832449	4.715693707354049	0.4
5	0.23502653525397932	34.44275966641395	4.131918119787713	0.5
6	0.23502653525397932	31.592115238817286	3.6391205458680815	0.6
7	0.1971190295678582	29.7270659590599	3.115996967399539	0.7
8	0.18953752843063398	27.771038665655794	2.7065959059893885	0.8
9	0.18195602729340976	26.01213040181956	2.2517058377558783	0.9
10	0.18195602729340976	24.29112964366945	1.8726307808946103	1.0
11	0.18195602729340976	22.797573919636093	1.2812736921910641	1.1
12	0.1667930250189471	21.394996209249427	0.9855951478392768	1.2
13	0.15921152388172288	20.0	0.7808946171341944	1.3
14	0.15921152388172288	18.802122820318417	0.6444275966641442	1.4
15	0.15921152388172288	17.61940864291131	0.5534495830174393	1.5
16	0.15921152388172288	16.72479150871871	0.47763457164518286	1.6
17	0.15163002274449866	15.746777862016685	0.47005307050795864	1.7
18	0.128885519332826	14.867323730098548	0.4321455648218375	1.8
19	0.128885519332826	14.040940106141022	0.28051554207732465	1.9
20	0.128885519332826	13.275208491281262	0.23502653525397932	2.0
21	0.128885519332826	12.539802880970441	0.20470053070508243	2.1
22	0.11372251705837755	11.849886277482938	0.20470053070508243	2.2
23	0.11372251705837755	11.288855193328288	0.18195602729340976	2.3
24	0.10614101592115333	10.659590598938578	0.18195602729340976	2.4
25	0.10614101592115333	9.94692949203943	0.17437452615618554	2.5
26	0.10614101592115333	9.46171341925701	0.17437452615618554	2.6
27	0.10614101592115333	9.014404852160737	0.17437452615618554	2.7
28	0.0985595147839291	8.430629264594387	0.15163002274449866	2.8
29	0.0985595147839291	7.9984836997725495	0.14404852160727444	2.9
30	0.0985595147839291	7.634571645185744	0.14404852160727444	3.0
31	0.08339651250948066	7.217589082638369	0.14404852160727444	3.1
32	0.08339651250948066	6.80060652009098	0.128885519332826	3.2
33	0.08339651250948066	6.292645943896886	0.10614101592115333	3.3
34	0.07581501137225644	5.928733889310081	0.10614101592115333	3.4
35	0.07581501137225644	5.51933282789993	0.10614101592115333	3.5
36	0.07581501137225644	5.170583775587573	0.10614101592115333	3.6
37	0.07581501137225644	4.7915087187263055	0.10614101592115333	3.7
38	0.07581501137225644	4.503411675511757	0.10614101592115333	3.8
39	0.06823351023503221	3.9575435936315415	0.10614101592115333	3.9
40	0.06823351023503221	3.7755875663381318	0.0985595147839291	4.0
41	0.06823351023503221	3.5784685367702735	0.08339651250948066	4.1
42	0.06065200909780799	3.3131159969673973	0.07581501137225644	4.2
43	0.05307050796056956	3.0401819560272827	0.07581501137225644	4.3
44	0.05307050796056956	2.7824109173616307	0.07581501137225644	4.4
45	0.045489006823345335	2.661106899166029	0.07581501137225644	4.5
46	0.045489006823345335	2.509476876421516	0.06823351023503221	4.6
47	0.045489006823345335	2.335102350265359	0.06065200909780799	4.7
48	0.045489006823345335	2.145564821834725	0.06065200909780799	4.8
49	0.045489006823345335	1.956027293404091	0.05307050796056956	4.9
50	0.045489006823345335	1.8119787717968308	0.045489006823345335	5.0
51	0.045489006823345335	1.6982562547384532	0.045489006823345335	5.1
52	0.045489006823345335	1.5769522365428372	0.045489006823345335	5.2
53	0.03790750568612111	1.4859742228961181	0.03790750568612111	5.3
54	0.03790750568612111	1.3874147081122032	0.03790750568612111	5.4
55	0.03790750568612111	1.2661106899166015	0.03790750568612111	5.5
56	0.03790750568612111	1.1599696739954481	0.03790750568612111	5.6
57	0.03790750568612111	1.0993176648976544	0.03790750568612111	5.7
58	0.03032600454889689	1.031084154662608	0.03790750568612111	5.8
59	0.03032600454889689	0.9552691432903657	0.03790750568612111	5.9
60	0.03032600454889689	0.9021986353298104	0.03790750568612111	6.0
61	0.03032600454889689	0.8112206216830913	0.03790750568612111	6.1
62	0.03032600454889689	0.7733131159969702	0.03790750568612111	6.2
63	0.03032600454889689	0.7581501137225217	0.03790750568612111	6.3
64	0.03032600454889689	0.7202426080363864	0.03790750568612111	6.4
65	0.03032600454889689	0.6974981046247137	0.03032600454889689	6.5
66	0.03032600454889689	0.6520090978013542	0.03032600454889689	6.6
67	0.03032600454889689	0.6141015921152331	0.03032600454889689	6.7
68	0.03032600454889689	0.5610310841546635	0.03032600454889689	6.8
69	0.022744503411672667	0.5458680818802151	0.03032600454889689	6.9
70	0.022744503411672667	0.5307050796057666	0.03032600454889689	7.0
71	0.022744503411672667	0.5003790750568555	0.03032600454889689	7.1
72	0.022744503411672667	0.47005307050795864	0.03032600454889689	7.2
73	0.022744503411672667	0.44730856709628597	0.03032600454889689	7.3
74	0.022744503411672667	0.4169825625473891	0.022744503411672667	7.4
75	0.022744503411672667	0.3942380591357022	0.022744503411672667	7.5
76	0.022744503411672667	0.34874905231235687	0.022744503411672667	7.6
77	0.022744503411672667	0.3260045489006842	0.022744503411672667	7.7
78	0.022744503411672667	0.31084154662623575	0.022744503411672667	7.8
79	0.022744503411672667	0.31084154662623575	0.022744503411672667	7.9
80	0.022744503411672667	0.30326004548901153	0.022744503411672667	8.0
81	0.022744503411672667	0.27293404094010043	0.022744503411672667	8.1
82	0.022744503411672667	0.24260803639120354	0.022744503411672667	8.2
83	0.022744503411672667	0.23502653525397932	0.022744503411672667	8.3
84	0.022744503411672667	0.23502653525397932	0.022744503411672667	8.4
85	0.022744503411672667	0.21986353297953087	0.022744503411672667	8.5
86	0.022744503411672667	0.1971190295678582	0.022744503411672667	8.6
87	0.022744503411672667	0.18953752843063398	0.022744503411672667	8.7
88	0.022744503411672667	0.18195602729340976	0.022744503411672667	8.8
89	0.022744503411672667	0.18195602729340976	0.022744503411672667	8.9
90	0.022744503411672667	0.17437452615618554	0.022744503411672667	9.0
91	0.022744503411672667	0.1667930250189471	0.022744503411672667	9.1
92	0.022744503411672667	0.15921152388172288	0.022744503411672667	9.2
93	0.022744503411672667	0.15921152388172288	0.022744503411672667	9.3
94	0.022744503411672667	0.15921152388172288	0.022744503411672667	9.4
95	0.022744503411672667	0.15921152388172288	0.022744503411672667	9.5
96	0.022744503411672667	0.14404852160727444	0.022744503411672667	9.6
97	0.022744503411672667	0.128885519332826	0.022744503411672667	9.7
98	0.022744503411672667	0.128885519332826	0.022744503411672667	9.8
99	0.022744503411672667	0.128885519332826	0.022744503411672667	9.9
