## Supplementary Tables S4 for "Structure-based learning to model complex protein-DNA interactions and transcription-factor co-operativity in *cis*-regulatory elements": CSL.error.csv

	error_rank_EV_mean	error_rank_pV_mean	error_rank_qV_mean	threshold
0	0.0	85.9363153904473	85.9363153904473	0.0
1	0.0	63.646702047005306	0.15163002274449866	0.1
2	0.0	58.03639120545868	0.15163002274449866	0.2
3	0.0	53.449583017437455	0.15163002274449866	0.3
4	0.0	49.12812736921911	0.15163002274449866	0.4
5	0.0	46.057619408642914	0.11372251705837755	0.5
6	0.0	42.87338893100834	0.03790750568612111	0.6
7	0.0	39.72706595905989	0.03790750568612111	0.7
8	0.0	37.37680060652009	0.03790750568612111	0.8
9	0.0	34.420015163002276	0.03790750568612111	0.9
10	0.0	32.37300985595148	0.03790750568612111	1.0
11	0.0	29.871114480667174	0.03790750568612111	1.1
12	0.0	27.179681576952234	0.0	1.2
13	0.0	25.815011372251703	0.0	1.3
14	0.0	23.768006065200908	0.0	1.4
15	0.0	22.062168309325244	0.0	1.5
16	0.0	19.787717968157693	0.0	1.6
17	0.0	18.726307808946174	0.0	1.7
18	0.0	17.17210007581501	0.0	1.8
19	0.0	15.466262319939347	0.0	1.9
20	0.0	13.912054586808182	0.0	2.0
21	0.0	12.244124336618654	0.0	2.1
22	0.0	11.296436694465498	0.0	2.2
23	0.0	10.310841546626236	0.0	2.3
24	0.0	9.325246398786959	0.0	2.4
25	0.0	8.529188779378316	0.0	2.5
26	0.0	7.543593631539039	0.0	2.6
27	0.0	6.899166034874909	0.0	2.7
28	0.0	6.02729340409401	0.0	2.8
29	0.0	5.231235784685367	0.0	2.9
30	0.0	5.0796057619408685	0.0	3.0
31	0.0	4.359363153904468	0.0	3.1
32	0.0	3.980288097043214	0.0	3.2
33	0.0	3.563305534495825	0.0	3.3
34	0.0	3.1463229719484502	0.0	3.4
35	0.0	2.918877937831695	0.0	3.5
36	0.0	2.729340409401061	0.0	3.6
37	0.0	2.3502653525398074	0.0	3.7
38	0.0	2.1607278241091734	0.0	3.8
39	0.0	1.9711902956785394	0.0	3.9
40	0.0	1.8195602729340408	0.0	4.0
41	0.0	1.667930250189542	0.0	4.1
42	0.0	1.440485216072787	0.0	4.2
43	0.0	1.3646702047005306	0.0	4.3
44	0.0	1.250947687642153	0.0	4.4
45	0.0	1.1372251705837755	0.0	4.5
46	0.0	0.9097801364670204	0.0	4.6
47	0.0	0.7960576194086428	0.0	4.7
48	0.0	0.7581501137225217	0.0	4.8
49	0.0	0.6823351023502653	0.0	4.9
50	0.0	0.5686125852918877	0.0	5.0
51	0.0	0.5307050796057666	0.0	5.1
52	0.0	0.4548900682335102	0.0	5.2
53	0.0	0.34116755117513264	0.0	5.3
54	0.0	0.30326004548901153	0.0	5.4
55	0.0	0.2653525398028762	0.0	5.5
56	0.0	0.2653525398028762	0.0	5.6
57	0.0	0.2653525398028762	0.0	5.7
58	0.0	0.2274450341167551	0.0	5.8
59	0.0	0.2274450341167551	0.0	5.9
60	0.0	0.15163002274449866	0.0	6.0
61	0.0	0.15163002274449866	0.0	6.1
62	0.0	0.15163002274449866	0.0	6.2
63	0.0	0.15163002274449866	0.0	6.3
64	0.0	0.15163002274449866	0.0	6.4
65	0.0	0.15163002274449866	0.0	6.5
66	0.0	0.11372251705837755	0.0	6.6
67	0.0	0.07581501137225644	0.0	6.7
68	0.0	0.03790750568612111	0.0	6.8
69	0.0	0.03790750568612111	0.0	6.9
70	0.0	0.03790750568612111	0.0	7.0
71	0.0	0.03790750568612111	0.0	7.1
72	0.0	0.03790750568612111	0.0	7.2
73	0.0	0.03790750568612111	0.0	7.3
74	0.0	0.03790750568612111	0.0	7.4
75	0.0	0.03790750568612111	0.0	7.5
76	0.0	0.0	0.0	7.6
77	0.0	0.0	0.0	7.7
78	0.0	0.0	0.0	7.8
79	0.0	0.0	0.0	7.9
80	0.0	0.0	0.0	8.0
81	0.0	0.0	0.0	8.1
82	0.0	0.0	0.0	8.2
83	0.0	0.0	0.0	8.3
84	0.0	0.0	0.0	8.4
85	0.0	0.0	0.0	8.5
86	0.0	0.0	0.0	8.6
87	0.0	0.0	0.0	8.7
88	0.0	0.0	0.0	8.8
89	0.0	0.0	0.0	8.9
90	0.0	0.0	0.0	9.0
91	0.0	0.0	0.0	9.1
92	0.0	0.0	0.0	9.2
93	0.0	0.0	0.0	9.3
94	0.0	0.0	0.0	9.4
95	0.0	0.0	0.0	9.5
96	0.0	0.0	0.0	9.6
97	0.0	0.0	0.0	9.7
98	0.0	0.0	0.0	9.8
99	0.0	0.0	0.0	9.9
