## Supplementary Tables S4 for "Structure-based learning to model complex protein-DNA interactions and transcription-factor co-operativity in *cis*-regulatory elements": CUT.error.csv

	error_rank_EV_mean	error_rank_pV_mean	error_rank_qV_mean	threshold
0	1.8953752843062972	85.9363153904473	85.9363153904473	0.0
1	1.8195602729340408	56.330553449583014	25.208491281273695	0.1
2	1.7058377558756632	48.9764973464746	24.07126611068992	0.2
3	1.6300227445034068	44.46550416982563	23.19939347990902	0.3
4	1.5542077331311646	41.432903714935556	22.59287338893101	0.4
5	1.5163002274450292	39.006823351023506	21.304018195602723	0.5
6	1.4783927217589081	36.61865049279757	20.204700530705082	0.6
7	1.440485216072787	34.95072024260804	18.53677028051554	0.7
8	1.440485216072787	33.62395754359363	17.21000758150113	0.8
9	1.3646702047005306	32.107657316148604	16.148597422289612	0.9
10	1.3267626990144095	30.40181956027294	15.579984836997724	1.0
11	1.1372251705837755	29.22668688400303	14.897649734647459	1.1
12	1.061410159211519	27.937831690674756	14.063684609552695	1.2
13	1.023502653525398	26.990144048521614	13.343442001516294	1.3
14	0.833965125094764	26.118271417740715	12.774829416224406	1.4
15	0.833965125094764	25.170583775587573	12.168309325246398	1.5
16	0.7960576194086428	24.374526156178916	11.59969673995451	1.6
17	0.7202426080363864	23.578468536770274	10.993176648976501	1.7
18	0.6823351023502653	23.1614859742229	10.576194086429112	1.8
19	0.6444275966641442	22.59287338893101	9.855951478392726	1.9
20	0.6444275966641442	21.986353297952988	8.870356330553449	2.0
21	0.6444275966641442	21.304018195602723	8.26383623957544	2.1
22	0.6065200909780089	20.35633055344958	7.884761182714172	2.2
23	0.6065200909780089	19.673995451099316	7.050796057619408	2.3
24	0.5686125852918877	19.02956785443517	6.406368460955264	2.4
25	0.5307050796057666	18.08188021228203	5.496588324488243	2.5
26	0.5307050796057666	17.513267626990142	5.307050796057624	2.6
27	0.4927975739196313	16.944655041698255	4.056103108415471	2.7
28	0.4548900682335102	16.376042456406367	3.4116755117513264	2.8
29	0.34116755117513264	15.883244882486736	3.070507960576194	2.9
30	0.34116755117513264	15.579984836997724	2.7672479150871823	3.0
31	0.34116755117513264	14.973464746019715	2.6535253980288047	3.1
32	0.34116755117513264	14.48066717210007	2.5777103866565625	3.2
33	0.34116755117513264	14.063684609552695	2.4260803639120496	3.3
34	0.30326004548901153	13.608794541319185	2.1986353297952945	3.4
35	0.2653525398028762	13.191811978771796	1.8953752843062972	3.5
36	0.2653525398028762	12.92645943896892	1.7058377558756632	3.6
37	0.18953752843063398	12.585291887793787	1.5542077331311646	3.7
38	0.18953752843063398	12.168309325246398	1.4783927217589081	3.8
39	0.15163002274449866	11.902956785443521	1.440485216072787	3.9
40	0.15163002274449866	11.448066717210011	1.440485216072787	4.0
41	0.15163002274449866	11.18271417740712	1.3267626990144095	4.1
42	0.15163002274449866	10.803639120545867	0.833965125094764	4.2
43	0.11372251705837755	10.576194086429112	0.6823351023502653	4.3
44	0.11372251705837755	9.893858984078847	0.6444275966641442	4.4
45	0.11372251705837755	9.666413949962092	0.6444275966641442	4.5
46	0.11372251705837755	9.325246398786959	0.6444275966641442	4.6
47	0.11372251705837755	8.870356330553449	0.6065200909780089	4.7
48	0.11372251705837755	8.529188779378316	0.5307050796057666	4.8
49	0.11372251705837755	8.26383623957544	0.5307050796057666	4.9
50	0.11372251705837755	7.960576194086428	0.4548900682335102	5.0
51	0.07581501137225644	7.657316148597417	0.34116755117513264	5.1
52	0.07581501137225644	7.088703563305529	0.34116755117513264	5.2
53	0.07581501137225644	6.747536012130396	0.30326004548901153	5.3
54	0.07581501137225644	6.48218347232752	0.15163002274449866	5.4
55	0.07581501137225644	6.330553449583022	0.11372251705837755	5.5
56	0.07581501137225644	5.951478392721754	0.11372251705837755	5.6
57	0.07581501137225644	5.534495830174379	0.11372251705837755	5.7
58	0.07581501137225644	5.382865807429866	0.11372251705837755	5.8
59	0.07581501137225644	5.307050796057624	0.11372251705837755	5.9
60	0.07581501137225644	4.776345716451857	0.11372251705837755	6.0
61	0.07581501137225644	4.4730856709628455	0.07581501137225644	6.1
62	0.07581501137225644	4.169825625473848	0.07581501137225644	6.2
63	0.07581501137225644	3.980288097043214	0.07581501137225644	6.3
64	0.07581501137225644	3.6770280515542026	0.07581501137225644	6.4
65	0.07581501137225644	3.4495830174374476	0.07581501137225644	6.5
66	0.07581501137225644	3.33586050037907	0.07581501137225644	6.6
67	0.07581501137225644	3.2221379833206925	0.07581501137225644	6.7
68	0.07581501137225644	3.0326004548900727	0.07581501137225644	6.8
69	0.07581501137225644	2.8430629264594387	0.07581501137225644	6.9
70	0.07581501137225644	2.7672479150871823	0.07581501137225644	7.0
71	0.07581501137225644	2.6535253980288047	0.07581501137225644	7.1
72	0.07581501137225644	2.5777103866565625	0.07581501137225644	7.2
73	0.07581501137225644	2.5777103866565625	0.07581501137225644	7.3
74	0.07581501137225644	2.501895375284306	0.07581501137225644	7.4
75	0.07581501137225644	2.312357846853672	0.07581501137225644	7.5
76	0.07581501137225644	2.23654283548143	0.07581501137225644	7.6
77	0.07581501137225644	2.1607278241091734	0.07581501137225644	7.7
78	0.07581501137225644	1.9332827899924183	0.07581501137225644	7.8
79	0.07581501137225644	1.8953752843062972	0.07581501137225644	7.9
80	0.07581501137225644	1.7437452615617843	0.07581501137225644	8.0
81	0.07581501137225644	1.7058377558756632	0.07581501137225644	8.1
82	0.07581501137225644	1.6300227445034068	0.07581501137225644	8.2
83	0.07581501137225644	1.5542077331311646	0.07581501137225644	8.3
84	0.07581501137225644	1.4783927217589081	0.07581501137225644	8.4
85	0.07581501137225644	1.4783927217589081	0.07581501137225644	8.5
86	0.07581501137225644	1.440485216072787	0.07581501137225644	8.6
87	0.07581501137225644	1.440485216072787	0.07581501137225644	8.7
88	0.07581501137225644	1.3646702047005306	0.07581501137225644	8.8
89	0.07581501137225644	1.213040181956032	0.07581501137225644	8.9
90	0.07581501137225644	1.1372251705837755	0.07581501137225644	9.0
91	0.07581501137225644	1.061410159211519	0.07581501137225644	9.1
92	0.07581501137225644	0.9097801364670204	0.07581501137225644	9.2
93	0.07581501137225644	0.833965125094764	0.07581501137225644	9.3
94	0.07581501137225644	0.7960576194086428	0.07581501137225644	9.4
95	0.03790750568612111	0.7581501137225217	0.07581501137225644	9.5
96	0.03790750568612111	0.6823351023502653	0.07581501137225644	9.6
97	0.03790750568612111	0.6823351023502653	0.07581501137225644	9.7
98	0.03790750568612111	0.6444275966641442	0.07581501137225644	9.8
99	0.03790750568612111	0.6444275966641442	0.07581501137225644	9.9
