## Supplementary Tables S4 for "Structure-based learning to model complex protein-DNA interactions and transcription-factor co-operativity in *cis*-regulatory elements": CUT_Homeodomain.error.csv

	error_rank_EV_mean	error_rank_pV_mean	error_rank_qV_mean	threshold
0	1.0708870356330493	85.9363153904473	85.9363153904473	0.0
1	1.0424564063684585	54.804776345716455	24.25132676269901	0.1
2	0.9855951478392768	49.21341925701289	21.37983320697498	0.2
3	0.9097801364670204	45.631159969673995	19.105382865807428	0.3
4	0.833965125094764	42.42797573919636	17.702805155420776	0.4
5	0.7960576194086428	39.89764973464746	16.13912054586808	0.5
6	0.767626990144052	37.82221379833207	14.158453373768012	0.6
7	0.7107657316148561	35.86050037907506	12.907505686125859	0.7
8	0.672858225928735	34.2494313874147	11.978771796815764	0.8
9	0.6444275966641442	32.7994692949204	11.13532979529947	0.9
10	0.5970432145564786	31.64329037149355	10.206595905989388	1.0
11	0.5212282031842363	30.515542077331318	9.202047005307051	1.1
12	0.47384382107657075	29.23616376042456	8.178544351781653	1.2
13	0.46436694465504047	27.994692949203937	7.183472327520846	1.3
14	0.46436694465504047	26.82903714935557	6.48218347232752	1.4
15	0.46436694465504047	26.004548900682337	5.7240333586049985	1.5
16	0.43593631539044964	24.895754359363153	5.468157695223653	1.6
17	0.4169825625473891	23.900682335102346	4.842683851402583	1.7
18	0.3695981804397235	22.858225928733887	4.387793783169073	1.8
19	0.3601213040181932	21.83472327520849	4.207733131159969	1.9
20	0.34116755117513264	21.180818802122815	3.970811220621684	2.0
21	0.33169067475360237	20.233131159969673	3.658074298711142	2.1
22	0.2748294162244065	19.351781652767244	3.2221379833206925	2.2
23	0.2748294162244065	18.57467778620166	2.8999241849886346	2.3
24	0.25587566338134593	17.816527672479154	2.6819560272934098	2.4
25	0.24639878695981565	16.925701288855194	2.24601971190296	2.5
26	0.2274450341167551	16.158074298711142	1.9332827899924183	2.6
27	0.20849128127369454	15.485216072782407	1.829037149355571	2.7
28	0.20849128127369454	14.878695981804398	1.5447308567096343	2.8
29	0.20849128127369454	14.29112964366945	1.4215314632297265	2.9
30	0.19901440485216426	13.532979529946928	1.250947687642153	3.0
31	0.19901440485216426	13.068612585291888	1.156178923426836	3.1
32	0.18953752843063398	12.452615617892349	0.9761182714177465	3.2
33	0.18953752843063398	11.893479909021991	0.9571645185746718	3.3
34	0.1800606520091037	11.362774829416225	0.8718726307808993	3.4
35	0.15163002274449866	10.775208491281276	0.8055344958301731	3.5
36	0.14215314632296838	10.2729340409401	0.7486732373009914	3.6
37	0.12319939347990783	9.656937073540561	0.7202426080363864	3.7
38	0.12319939347990783	9.145185746777855	0.6918119787717956	3.8
39	0.12319939347990783	8.661865049279754	0.5496588324488272	3.9
40	0.12319939347990783	8.301743745261561	0.5401819560272969	4.0
41	0.12319939347990783	7.789992418498869	0.46436694465504047	4.1
42	0.12319939347990783	7.391963608794541	0.3601213040181932	4.2
43	0.12319939347990783	7.003411675511757	0.3601213040181932	4.3
44	0.12319939347990783	6.757012888551927	0.3601213040181932	4.4
45	0.12319939347990783	6.406368460955264	0.3506444275966629	4.5
46	0.11372251705837755	6.03677028051554	0.34116755117513264	4.6
47	0.11372251705837755	5.714556482183468	0.30326004548901153	4.7
48	0.11372251705837755	5.506065200909774	0.24639878695981565	4.8
49	0.11372251705837755	5.221758908263837	0.19901440485216426	4.9
50	0.09476876421531699	5.032221379833203	0.1800606520091037	5.0
51	0.09476876421531699	4.719484457922675	0.17058377558757343	5.1
52	0.09476876421531699	4.4730856709628455	0.12319939347990783	5.2
53	0.09476876421531699	4.3119787717968165	0.12319939347990783	5.3
54	0.08529188779378671	4.112964366944652	0.12319939347990783	5.4
55	0.07581501137225644	3.885519332827897	0.12319939347990783	5.5
56	0.07581501137225644	3.686504927975733	0.12319939347990783	5.6
57	0.07581501137225644	3.5159211523881737	0.10424564063684727	5.7
58	0.07581501137225644	3.4401061410159173	0.10424564063684727	5.8
59	0.07581501137225644	3.2505686125852975	0.08529188779378671	5.9
60	0.07581501137225644	3.079984836997724	0.08529188779378671	6.0
61	0.07581501137225644	2.985216072782407	0.08529188779378671	6.1
62	0.07581501137225644	2.8430629264594387	0.08529188779378671	6.2
63	0.07581501137225644	2.6535253980288047	0.07581501137225644	6.3
64	0.07581501137225644	2.5113722517058363	0.07581501137225644	6.4
65	0.07581501137225644	2.2934040940106115	0.07581501137225644	6.5
66	0.07581501137225644	2.2270659590598996	0.07581501137225644	6.6
67	0.07581501137225644	2.1228203184230523	0.07581501137225644	6.7
68	0.07581501137225644	2.047005307050796	0.07581501137225644	6.8
69	0.07581501137225644	1.9048521607278275	0.07581501137225644	6.9
70	0.07581501137225644	1.7437452615617843	0.07581501137225644	7.0
71	0.07581501137225644	1.6205458680818765	0.07581501137225644	7.1
72	0.07581501137225644	1.5447308567096343	0.07581501137225644	7.2
73	0.07581501137225644	1.4499620924943173	0.07581501137225644	7.3
74	0.07581501137225644	1.3551933282790003	0.07581501137225644	7.4
75	0.07581501137225644	1.2983320697498044	0.07581501137225644	7.5
76	0.07581501137225644	1.2225170583775622	0.07581501137225644	7.6
77	0.07581501137225644	1.1846095526914269	0.07581501137225644	7.7
78	0.07581501137225644	1.0708870356330493	0.07581501137225644	7.8
79	0.07581501137225644	1.061410159211519	0.07581501137225644	7.9
80	0.06633813495072616	1.0424564063684585	0.07581501137225644	8.0
81	0.06633813495072616	0.9761182714177465	0.07581501137225644	8.1
82	0.06633813495072616	0.9003032600454901	0.07581501137225644	8.2
83	0.06633813495072616	0.833965125094764	0.07581501137225644	8.3
84	0.06633813495072616	0.7771038665655823	0.07581501137225644	8.4
85	0.06633813495072616	0.7581501137225217	0.07581501137225644	8.5
86	0.06633813495072616	0.7107657316148561	0.07581501137225644	8.6
87	0.06633813495072616	0.672858225928735	0.07581501137225644	8.7
88	0.06633813495072616	0.6254738438210836	0.07581501137225644	8.8
89	0.06633813495072616	0.578089461713418	0.07581501137225644	8.9
90	0.06633813495072616	0.5212282031842363	0.07581501137225644	9.0
91	0.06633813495072616	0.47384382107657075	0.07581501137225644	9.1
92	0.06633813495072616	0.46436694465504047	0.06633813495072616	9.2
93	0.06633813495072616	0.46436694465504047	0.06633813495072616	9.3
94	0.06633813495072616	0.4548900682335102	0.06633813495072616	9.4
95	0.06633813495072616	0.42645943896891936	0.06633813495072616	9.5
96	0.06633813495072616	0.4169825625473891	0.06633813495072616	9.6
97	0.06633813495072616	0.3695981804397235	0.06633813495072616	9.7
98	0.06633813495072616	0.3601213040181932	0.06633813495072616	9.8
99	0.06633813495072616	0.33169067475360237	0.06633813495072616	9.9
