## Supplementary Tables S4 for "Structure-based learning to model complex protein-DNA interactions and transcription-factor co-operativity in *cis*-regulatory elements": CxxC.error.csv

	error_rank_EV_mean	error_rank_pV_mean	error_rank_qV_mean	threshold
0	0.8150113722517034	85.9363153904473	85.9363153904473	0.0
1	0.781315811641818	54.79108752421868	14.394322298037238	0.1
2	0.7391963608794612	48.53003116839356	13.17707017100497	0.2
3	0.7286664981888578	44.134866481341085	12.020891247578135	0.3
4	0.6675932945834404	40.80321792603825	10.88366607699436	0.4
5	0.6296857888973193	37.865386235363495	9.923342599612496	0.5
6	0.5959902282874054	35.33611321708365	8.752421868418836	0.6
7	0.5707185578300056	33.1206301069834	7.705753516974141	0.7
8	0.5559767500631665	31.010445623789067	6.991828826552094	0.8
9	0.5180692443770454	29.144553955016434	6.343189284811729	0.9
10	0.49490354645776335	27.468199814674406	5.768258781905487	1.0
11	0.48437368376717416	25.975065285148673	5.111195350012636	1.1
12	0.4654199309241136	24.336618650492795	4.582596242944987	1.2
13	0.4338303428523318	22.94667677533485	4.056103108415471	1.3
14	0.41066464493304977	21.691517142616462	3.556987616881486	1.4
15	0.3980288097043285	20.51217252127033	3.1715946424058643	1.5
16	0.3664392216325325	19.46761014236374	2.8198972285401283	1.6
17	0.3432735237132505	18.431471653609634	2.5124252379748953	1.7
18	0.3222137983320721	17.50694970937579	2.2681324235531974	1.8
19	0.29904810041276164	16.622441243366183	2.059641142279503	1.9
20	0.2969421278746722	15.84954932187685	1.8806334765394723	2.0
21	0.27798837503159746	15.072445455311268	1.6784601128801313	2.1
22	0.2716704574172155	14.396428270575356	1.493134529525733	2.2
23	0.26114059472664053	13.709881223148841	1.3920478476960625	2.3
24	0.2548226771122728	13.132844747704482	1.3014910285569954	2.4
25	0.24639878695981565	12.545278409569534	1.2025103192654285	2.5
26	0.23586892426921224	11.951394153820232	1.1119535001263614	2.6
27	0.21902114396429795	11.42068907421448	1.0150787633729266	2.7
28	0.20427933619744465	10.90261982983742	0.9434756970769058	2.8
29	0.1958554460449733	10.352960997388593	0.8676606857046494	2.9
30	0.19164350096875182	9.853845505854608	0.7665740038749931	3.0
31	0.17900766574003057	9.462134613764647	0.7328784432651076	3.1
32	0.17058377558757343	9.057787886445965	0.6739112121977939	3.2
33	0.1642658579732199	8.638699351360458	0.6107320360542587	3.3
34	0.15794794035883797	8.25962429449919	0.5559767500631665	3.4
35	0.14741807766826298	7.821582006570637	0.5180692443770454	3.5
36	0.1326762699014381	7.495156263162329	0.4885856288433956	3.6
37	0.12846432482520243	7.0992334259961325	0.45910201330974587	3.7
38	0.1263583522870988	6.831774913655124	0.41487659000925703	3.8
39	0.1221464072108347	6.456911801870106	0.37275713924691445	3.9
40	0.12004043467271686	6.172605509224169	0.3453794962513683	4.0
41	0.11372251705837755	5.9009350518069255	0.31378990817961494	4.1
42	0.11372251705837755	5.627158621851564	0.2758824024934796	4.2
43	0.09687473675343483	5.336534411591273	0.25692864965041906	4.3
44	0.0905568191390671	5.092241597169576	0.2485047594979335	4.4
45	0.08634487406285984	4.843736837671642	0.21270322634993022	4.5
46	0.08423890152471358	4.5678544351781625	0.20849128127369454	4.6
47	0.08423890152471358	4.355151208828232	0.18743155589250193	4.7
48	0.08423890152471358	4.165613680397598	0.17690169320191274	4.8
49	0.07792098391037428	3.9213208659759005	0.17268974812569127	4.9
50	0.07792098391037428	3.700193749473513	0.16005391289697002	5.0
51	0.07792098391037428	3.5296099738859397	0.1537359952826307	5.1
52	0.07581501137225644	3.361132170836484	0.1389941875157774	5.2
53	0.07160306629600655	3.2095021480919854	0.1263583522870988	5.3
54	0.06739112121978508	3.0578721253474868	0.12004043467271686	5.4
55	0.06739112121978508	2.8999241849886346	0.11582848959649539	5.5
56	0.06528514868165303	2.7482941622441217	0.1052986269059204	5.6
57	0.06107320360543156	2.6135119198045658	0.1010866818296563	5.7
58	0.05896723106731372	2.5061073203605417	0.09898070929155267	5.8
59	0.05475528599106383	2.354477297616043	0.08845084660097768	5.9
60	0.04843736837672452	2.242860753095769	0.08634487406285984	6.0
61	0.04843736837672452	2.12492629096117	0.08423890152471358	6.1
62	0.04843736837672452	1.9859321034453643	0.08423890152471358	6.2
63	0.04843736837672452	1.897481256844415	0.07792098391037428	6.3
64	0.04843736837672452	1.7985005475528624	0.07581501137225644	6.4
65	0.04633139583859247	1.7037317833375454	0.07581501137225644	6.5
66	0.04633139583859247	1.625810799427171	0.07370903883412439	6.6
67	0.04633139583859247	1.5289360626737505	0.07160306629600655	6.7
68	0.04633139583859247	1.4573329963777297	0.07160306629600655	6.8
69	0.04422542330046042	1.3836239575435911	0.07160306629600655	6.9
70	0.04422542330046042	1.3288686715525273	0.06107320360543156	7.0
71	0.04422542330046042	1.2593715777946244	0.06107320360543156	7.1
72	0.04422542330046042	1.1961924016510892	0.06107320360543156	7.2
73	0.04422542330046042	1.1288012804313041	0.05896723106731372	7.3
74	0.04422542330046042	1.0677280768258726	0.05896723106731372	7.4
75	0.04001347822425316	1.0171847359110444	0.05264931345294599	7.5
76	0.04001347822425316	0.9624294499199664	0.05054334091484236	7.6
77	0.03790750568612111	0.8992502737764312	0.05054334091484236	7.7
78	0.03790750568612111	0.8423890152472353	0.04633139583859247	7.8
79	0.03790750568612111	0.806587482099232	0.04633139583859247	7.9
80	0.03790750568612111	0.7707859489512288	0.04422542330046042	8.0
81	0.03580153314800327	0.7391963608794612	0.04422542330046042	8.1
82	0.03580153314800327	0.7033948277314437	0.042119450762371	8.2
83	0.03580153314800327	0.6570634318928512	0.042119450762371	8.3
84	0.03580153314800327	0.6170499536686123	0.04001347822425316	8.4
85	0.031589588071781805	0.5875663381349483	0.04001347822425316	8.5
86	0.031589588071781805	0.5622946676775484	0.04001347822425316	8.6
87	0.031589588071781805	0.5454468873725773	0.03790750568612111	8.7
88	0.029483615533663965	0.5180692443770454	0.03790750568612111	8.8
89	0.025271670457399864	0.49490354645776335	0.03369556060988543	8.9
90	0.025271670457399864	0.48016173869091006	0.03369556060988543	9.0
91	0.023165697919310446	0.45910201330974587	0.03369556060988543	9.1
92	0.023165697919310446	0.4338303428523318	0.03369556060988543	9.2
93	0.021059725381178396	0.40645269985678567	0.03369556060988543	9.3
94	0.021059725381178396	0.391710892089975	0.03369556060988543	9.4
95	0.021059725381178396	0.36222727655631104	0.029483615533663965	9.5
96	0.021059725381178396	0.34116755117513264	0.025271670457399864	9.6
97	0.021059725381178396	0.32010782579395425	0.023165697919310446	9.7
98	0.018953752843060556	0.29904810041276164	0.023165697919310446	9.8
99	0.018953752843060556	0.2906242102602903	0.023165697919310446	9.9
