## Supplementary Tables S4 for "Structure-based learning to model complex protein-DNA interactions and transcription-factor co-operativity in *cis*-regulatory elements": DM.error.csv

	error_rank_EV_mean	error_rank_pV_mean	error_rank_qV_mean	threshold
0	0.8809704321455598	85.9363153904473	85.9363153904473	0.0
1	0.8536770280515498	57.11751326762699	10.471569370735395	0.1
2	0.8188021228203155	50.4579226686884	9.429871114480676	0.2
3	0.7915087187263055	45.74222896133434	8.538286580742977	0.3
4	0.7717968157695196	41.96209249431387	7.843821076573164	0.4
5	0.7536012130401843	38.60803639120546	7.187263078089458	0.5
6	0.7308567096285117	35.899924184988635	6.547384382107651	0.6
7	0.705079605761938	33.45261561789235	6.080363912054594	0.7
8	0.6777862016679279	31.39347990902199	5.536012130401815	0.8
9	0.6504927975739179	29.50720242608037	5.050796057619394	0.9
10	0.6277482941622452	27.76345716451857	4.699014404852164	1.0
11	0.6080363912054594	26.11068991660349	4.27141774071265	1.1
12	0.5852918877937867	24.632297194844583	3.881728582259285	1.2
13	0.5670962850644372	23.164518574677786	3.5269143290371545	1.3
14	0.5504169825625524	21.799848369977255	3.2585291887793773	1.4
15	0.5337376800606535	20.650492797573932	2.8991660348749093	1.5
16	0.5200909780136413	19.49052312357847	2.60955269143291	1.6
17	0.5049279757391929	18.526156178923443	2.4488248673237365	1.7
18	0.474601971190296	17.51933282789993	2.2350265352539793	1.8
19	0.46550416982562126	16.586808188021223	2.0454890068233453	1.9
20	0.44579226686883544	15.73768006065201	1.8999241849886346	2.0
21	0.4382107657316112	14.914329037149358	1.7558756633813601	2.1
22	0.4260803639120496	14.1546626231994	1.6482183472327563	2.2
23	0.413949962092488	13.432903714935563	1.5299469294920414	2.3
24	0.4003032600454901	12.736921910538285	1.407126611068989	2.4
25	0.38514025777104166	12.04700530705081	1.2554965883244904	2.5
26	0.37300985595148006	11.442001516300223	1.1493555724033513	2.6
27	0.36694465504169216	10.88400303260046	1.0993176648976544	2.7
28	0.36087945413191846	10.29112964366945	1.0492797573919574	2.8
29	0.3517816527672437	9.821076573161491	0.9764973464746163	2.9
30	0.34571645185747	9.332827899924169	0.9097801364670204	3.0
31	0.3381349507202458	8.805155420773318	0.8688400303259982	3.1
32	0.3275208491281205	8.412433661865052	0.7975739196360934	3.2
33	0.31539044730857313	8.024260803639109	0.7414708112206227	3.3
34	0.3078089461713489	7.663381349507205	0.6990144048521643	3.4
35	0.30326004548901153	7.305534495830159	0.6823351023502653	3.5
36	0.2880970432145631	6.9749810462471515	0.6565579984837058	3.6
37	0.2835481425322257	6.568612585291902	0.6247156937073584	3.7
38	0.2714177407126641	6.242608036391189	0.6065200909780089	3.8
39	0.26231993934798936	5.928733889310081	0.5777103866565625	3.9
40	0.2532221379833146	5.602729340409411	0.5504169825625524	4.0
41	0.24412433661865407	5.3100833965125105	0.5094768764215303	4.1
42	0.23502653525397932	5.067475360121293	0.491281273692195	4.2
43	0.2335102350265288	4.759666413949958	0.45792266868839704	4.3
44	0.22441243366186825	4.5170583775587545	0.4245640636846133	4.4
45	0.21683093252464403	4.31842304776346	0.40940106141016486	4.5
46	0.21228203184230665	4.094010614101592	0.3942380591357022	4.6
47	0.21076573161485612	3.8620166793024993	0.37907505686125376	4.7
48	0.20470053070508243	3.664897649734641	0.3684609552691427	4.8
49	0.19863532979529452	3.4450341167551244	0.35481425322214477	4.9
50	0.19257012888552083	3.267626990144038	0.32903714935557105	5.0
51	0.18953752843063398	3.111448066717216	0.3214556482183468	5.1
52	0.1849886277482966	2.9704321455648284	0.31539044730857313	5.2
53	0.1789234268385087	2.833965125094778	0.3002274450341105	5.3
54	0.17437452615618554	2.711144806671726	0.2941622441243368	5.4
55	0.17437452615618554	2.579226686883999	0.29112964366944993	5.5
56	0.172858225928735	2.4594389689158476	0.2835481425322257	5.6
57	0.17134192570128448	2.341167551175147	0.27899924184988834	5.7
58	0.16830932524639763	2.2410917361637672	0.2714177407126641	5.8
59	0.1652767247915108	2.142532221379838	0.25625473843821567	5.9
60	0.1607278241091734	2.047005307050796	0.23805913570886617	6.0
61	0.1607278241091734	1.9272175890826446	0.22592873388930457	6.1
62	0.15617892342683604	1.813495072024267	0.2213798332069814	6.2
63	0.1531463229719492	1.7498104624715722	0.20773313115996928	6.3
64	0.1531463229719492	1.6800606520091037	0.20773313115996928	6.4
65	0.1531463229719492	1.6178923426838452	0.20015163002274505	6.5
66	0.15163002274449866	1.5269143290371545	0.1971190295678582	6.6
67	0.15163002274449866	1.4465504169825607	0.19408642911297136	6.7
68	0.15163002274449866	1.3874147081122032	0.1910538286580703	6.8
69	0.1485974222896118	1.322213798332072	0.1849886277482966	6.9
70	0.14708112206216128	1.2645943896891652	0.18195602729340976	7.0
71	0.14556482183472497	1.2115238817285814	0.17589082638362186	7.1
72	0.1410159211523876	1.1508718726307876	0.172858225928735	7.2
73	0.1410159211523876	1.0871872630780786	0.16982562547384816	7.3
74	0.13646702047005022	1.0341167551175232	0.16982562547384816	7.4
75	0.13343442001516337	0.9992418498862747	0.1667930250189471	7.5
76	0.12736921910538967	0.9598180439727173	0.16376042456406026	7.6
77	0.12585291887793915	0.9279757391963557	0.15921152388172288	7.7
78	0.12585291887793915	0.8961334344200083	0.1531463229719492	7.8
79	0.12130401819560177	0.8733889310083356	0.15163002274449866	7.9
80	0.11978771796815124	0.8400303260045519	0.15011372251706234	8.0
81	0.11827141774071492	0.8081880212282186	0.1485974222896118	8.1
82	0.1167551175132644	0.7869598180439823	0.1485974222896118	8.2
83	0.1167551175132644	0.7702805155420833	0.14708112206216128	8.3
84	0.1167551175132644	0.7490523123578612	0.14556482183472497	8.4
85	0.11523881728582808	0.7232752084912875	0.14404852160727444	8.5
86	0.11523881728582808	0.6959818043972774	0.14253222137983812	8.6
87	0.11220621683092702	0.67172100075814	0.1410159211523876	8.7
88	0.1106899166034907	0.6489764973464816	0.1349507202426139	8.8
89	0.10917361637604017	0.6231993934799078	0.13191811978771284	8.9
90	0.10765731614860385	0.603487490523122	0.128885519332826	9.0
91	0.10614101592115333	0.5807429871114493	0.12433661865048862	9.1
92	0.10614101592115333	0.5640636846095504	0.1228203184230523	9.2
93	0.10614101592115333	0.5489006823351019	0.11827141774071492	9.3
94	0.10614101592115333	0.5291887793783161	0.11827141774071492	9.4
95	0.1046247156937028	0.5200909780136413	0.1167551175132644	9.5
96	0.1046247156937028	0.4927975739196313	0.1167551175132644	9.6
97	0.10159211523881595	0.4730856709628455	0.1167551175132644	9.7
98	0.10159211523881595	0.45792266868839704	0.11372251705837755	9.8
99	0.10159211523881595	0.44579226686883544	0.11372251705837755	9.9
