## Supplementary Tables S4 for "Structure-based learning to model complex protein-DNA interactions and transcription-factor co-operativity in *cis*-regulatory elements": Dof.error.csv

	error_rank_EV_mean	error_rank_pV_mean	error_rank_qV_mean	threshold
0	0.851195809497554	85.9363153904473	85.9363153904473	0.0
1	0.842006111149388	56.280010108668186	4.412203919406352	0.1
2	0.82592413904014	49.81735474533048	3.7287201047625587	0.2
3	0.8121395915179193	45.18115192868794	3.2657890504744103	0.3
4	0.7903140579410604	41.381211661727214	2.829278378937204	0.4
5	0.7799756472993664	38.296919153628785	2.644335699680667	0.5
6	0.7719346612447424	35.41594872148322	2.4341213499666736	0.6
7	0.7661910997771457	32.98757093298413	2.239988972361985	0.7
8	0.7547039768419523	30.625818457509126	2.1090357709008174	0.8
9	0.7397707170262038	28.462793208812926	1.9757851448526225	0.9
10	0.7317297309715798	26.434167298458433	1.8172628483469992	1.0
11	0.7202426080363864	24.51122291910768	1.7058377558756632	1.1
12	0.7076067728076794	22.80653387552553	1.6231304707423106	1.2
13	0.7018632113400827	21.102993544236924	1.5633974314793022	1.3
14	0.6972683621660138	19.563719070921493	1.5013669676292807	1.4
15	0.6857812392308205	18.20134629080799	1.4198083947894418	1.5
16	0.6788889654697101	16.82059411399821	1.3577779309394202	1.6
17	0.6754428285891549	15.589174535345876	1.285409056447719	1.7
18	0.6674018425345167	14.433569968065811	1.2624348105773464	1.8
19	0.6616582810669343	13.415810876007995	1.2027017713143522	1.9
20	0.6536172950122818	12.412985043765943	1.1556045672800792	2.0
21	0.6409814597835748	11.573276357203582	1.0866818296689331	2.1
22	0.6317917614354229	10.677280768258782	1.0556665977439366	2.2
23	0.6271969122613541	9.950145886461286	1.0223539412318843	2.3
24	0.6237507753807989	9.262067222643424	0.9787028740781665	2.4
25	0.6145610770326329	8.63831644726261	0.9362005192179481	2.5
26	0.6053713786845094	8.061662875916099	0.8776161922484818	2.6
27	0.60192524180394	7.418383991545468	0.8500470972040404	2.7
28	0.5984791049233849	6.887678911939716	0.8328164128012503	2.8
29	0.5950329680428155	6.453465664989537	0.8098421669308777	2.9
30	0.589289406575233	6.01695499345233	0.7834217841799358	3.0
31	0.5858432696946636	5.639028648884604	0.760447538309549	3.1
32	0.5823971328141226	5.274886851839085	0.7340271555586213	3.2
33	0.5789509959335675	4.913042479380607	0.7294323063845383	3.3
34	0.5755048590529981	4.57532106508603	0.7236887449169558	3.4
35	0.5732074344659708	4.299630114641488	0.7030119236335963	3.5
36	0.5674638729983741	3.9917752199784076	0.6961196498725002	3.6
37	0.558274174650208	3.748248213752376	0.6915248006984029	3.7
38	0.5536793254761534	3.4840443862430135	0.6846325269373068	3.8
39	0.5513819008891119	3.2830197348772003	0.6765915408826828	3.9
40	0.5433409148344879	3.0923334941530527	0.6662531302409889	4.0
41	0.5410434902474464	2.8959036919613226	0.6593608564798927	4.1
42	0.5352999287798355	2.70866358811773	0.6559147195993376	4.2
43	0.5330025041927939	2.5731155374824795	0.6329404737289508	4.3
44	0.5272589427252115	2.43297263767316	0.6260481999678262	4.4
45	0.5238128058446421	2.312357846853672	0.6226020630872853	4.5
46	0.5180692443770454	2.2078250281434464	0.6111149401520919	4.6
47	0.5134743952029766	2.0998460725526797	0.6065200909780089	4.7
48	0.5077308337353799	2.007949089071147	0.6030739540974679	4.8
49	0.5019872722677974	1.9194982424701834	0.597330392629857	4.9
50	0.49739242309371434	1.8333448204562757	0.5938842557492876	5.0
51	0.4962437108001865	1.7621246582581023	0.5927355434557882	5.1
52	0.4927975739196313	1.6932019206469562	0.5869919819881915	5.2
53	0.4870540124520488	1.6219817584487828	0.5800997082270811	5.3
54	0.4870540124520488	1.56454614377283	0.5732074344659708	5.4
55	0.4824591632779516	1.522043788912626	0.5686125852918877	5.5
56	0.47786431410389696	1.4680543111172284	0.5651664484113468	5.6
57	0.47212075263628606	1.4278493808440658	0.5605715992372637	5.7
58	0.4709720403427866	1.3853470259838616	0.5571254623566944	5.8
59	0.4686746157557451	1.3393985342431165	0.5536793254761534	5.9
60	0.4663771911687036	1.298044891676426	0.5467870517150288	6.0
61	0.46178234199462054	1.26358352287086	0.5410434902474464	6.1
62	0.4571874928205517	1.225676017184739	0.5387460656603906	6.2
63	0.45374135593999654	1.2072966204884352	0.5307050796057666	6.3
64	0.45029521905942715	1.173983963976383	0.5249615181381699	6.4
65	0.44455165759183046	1.1383738828772891	0.5238128058446421	6.5
66	0.43995680841777585	1.1108047878328478	0.5192179566705732	6.6
67	0.43651067153720646	1.0728972821467124	0.5146231074964902	6.7
68	0.4319158223631234	1.0499230362763257	0.5111769706159492	6.8
69	0.42961839777611033	1.028097502699481	0.5054334091483526	6.9
70	0.42846968548258246	1.0131642428837182	0.5031359845613252	7.0
71	0.4273209731890688	0.992487421600373	0.49394628621314496	7.1
72	0.4250235486020131	0.976405449491125	0.490500149332604	7.2
73	0.42272612401497156	0.9557286282077655	0.4882027247455625	7.3
74	0.4181312748408885	0.941944080685559	0.4813104509844379	7.4
75	0.41468513796034756	0.9281595331633241	0.4767156018103691	7.5
76	0.4100902887862645	0.9097801364670204	0.4744181772233276	7.6
77	0.40664415190569514	0.8959955889447855	0.47212075263628606	7.7
78	0.4020493027316405	0.8718726307808993	0.4709720403427866	7.8
79	0.3951570289705302	0.851195809497554	0.4663771911687036	7.9
80	0.38826475520941983	0.838559974268847	0.45833620511405115	8.0
81	0.3836699060353368	0.82592413904014	0.45603878052702385	8.1
82	0.3836699060353368	0.8063960300503226	0.45144393135296923	8.2
83	0.3756289199807128	0.7845704964734495	0.45029521905942715	8.3
84	0.3733314953936713	0.7776782227123391	0.4468490821788862	8.4
85	0.3675879339260604	0.7696372366577151	0.4457003698853583	8.5
86	0.36529050933903306	0.7627449628965906	0.4411055207112753	8.6
87	0.3618443724584779	0.7489604153743699	0.43421324695016494	8.7
88	0.35724952328440907	0.7374732924391765	0.42846968548258246	8.8
89	0.3538033864038539	0.7305810186780661	0.4250235486020131	8.9
90	0.352654674110326	0.7190938957428727	0.4238748363084994	9.0
91	0.3515059618168124	0.7076067728076794	0.4238748363084994	9.1
92	0.348059824936243	0.7018632113400827	0.42272612401497156	9.2
93	0.3446136880556736	0.6938222252854587	0.42272612401497156	9.3
94	0.340018838881619	0.6846325269373068	0.4192799871344164	9.4
95	0.3365727020010496	0.6777402531761823	0.4169825625473891	9.5
96	0.3262342913593983	0.6742941162956413	0.41468513796034756	9.6
97	0.3239368667723568	0.6651044179474752	0.4100902887862645	9.7
98	0.3227881544788289	0.6582121441863649	0.4054954396121957	9.8
99	0.31934201759827374	0.6524685827187682	0.399751878144599	9.9
