## Supplementary Tables S4 for "Structure-based learning to model complex protein-DNA interactions and transcription-factor co-operativity in *cis*-regulatory elements": E2F.error.csv

	error_rank_EV_mean	error_rank_pV_mean	error_rank_qV_mean	threshold
0	0.9653778114733313	85.9363153904473	85.9363153904473	0.0
1	0.9401061410159315	52.74703057872126	13.831185241344457	0.1
2	0.9123073035127618	46.31033611321709	12.20116249684105	0.2
3	0.8794541319181093	41.99898913318171	10.765731614859746	0.3
4	0.8567096285064508	38.647965630528184	9.656305281779112	0.4
5	0.8314379580490368	35.98938589840789	8.746525145312091	0.5
6	0.8188021228203155	33.46221885266617	7.854435178165261	0.6
7	0.8112206216830913	31.382360374020735	7.177154409906493	0.7
8	0.778367450088453	29.3757897397018	6.401314126863795	0.8
9	0.7606772807682489	27.74829416224412	5.706343189284809	0.9
10	0.7404599444023319	26.16376042456406	5.092241597169576	1.0
11	0.7227697750821278	24.655041698256255	4.571645185746775	1.1
12	0.7076067728076794	23.38134950720243	4.045994440232491	1.2
13	0.6873894364417481	22.10513014910285	3.65428354814253	1.3
14	0.6671721000758168	20.856709628506437	3.3434420015162942	1.4
15	0.6646449330300754	19.825625473843814	3.0806166287591736	1.5
16	0.6545362648471098	18.68334596916857	2.810209754864786	1.6
17	0.6444275966641442	17.75082132928985	2.6080363912054736	1.7
18	0.6267374273439401	16.838514025777087	2.3957543593631385	1.8
19	0.6191559262067301	15.951478392721768	2.231488501389947	1.9
20	0.6065200909780089	15.0998230983068	2.110184483194331	2.0
21	0.5938842557492876	14.31892848117262	1.9661359615870708	2.1
22	0.581248420520609	13.608794541319185	1.8321961081627478	2.2
23	0.5610310841546635	12.903714935557247	1.6729845842810107	2.3
24	0.5585039171089079	12.337629517311086	1.5845337376800757	2.4
25	0.5534495830174393	11.698256254738439	1.4581753853929769	2.5
26	0.5408137477887323	11.051301491028568	1.3646702047005306	2.6
27	0.5357594136972352	10.515542077331318	1.2787465251453085	2.7
28	0.5307050796057666	10.035380338640394	1.195350012635842	2.8
29	0.5180692443770454	9.562800101086694	1.1119535001263614	2.9
30	0.5130149102855626	9.107910032853184	1.0639373262572605	3.0
31	0.5104877432398354	8.663128632802625	1.015921152388188	3.1
32	0.4978519080111141	8.172858225928735	0.9855951478392768	3.2
33	0.4902704068738899	7.821582006570637	0.9350518069244345	3.3
34	0.47763457164518286	7.389436441748799	0.8971443012383133	3.4
35	0.47763457164518286	7.040687389436428	0.859236795552178	3.5
36	0.47510740459944145	6.66413949962093	0.8390194591862468	3.6
37	0.47258023755371426	6.292645943896886	0.8188021228203155	3.7
38	0.46499873641649003	5.951478392721754	0.7960576194086428	3.8
39	0.4574172352792658	5.655799848369966	0.7556229466767803	3.9
40	0.4523629011877546	5.309577963103351	0.7404599444023319	4.0
41	0.44730856709628597	5.044225423300475	0.7252969421278692	4.1
42	0.43467273186757893	4.783927217589067	0.7000252716704551	4.2
43	0.4321455648218375	4.541319181197892	0.6772807682587825	4.3
44	0.4245640636846133	4.296183977760933	0.6570634318928512	4.4
45	0.41192822845590626	4.106646449330299	0.6444275966641442	4.5
46	0.40940106141016486	3.907000252716699	0.6166287591609887	4.6
47	0.40687389436440924	3.684609552691427	0.6014657568865402	4.7
48	0.399292393227185	3.4849633560778415	0.5837755875663362	4.8
49	0.3967652261814578	3.3004801617386903	0.5787212534748676	4.9
50	0.3891837250442336	3.1589588071771573	0.5660854182461321	5.0
51	0.3816022239070094	2.9567854435178162	0.5458680818802151	5.1
52	0.37907505686125376	2.832954258276459	0.5357594136972352	5.2
53	0.37907505686125376	2.7192317412180813	0.533232246651508	5.3
54	0.3664392216325325	2.5903462218852695	0.5205964114227868	5.4
55	0.3639120545868053	2.4513520343694637	0.5104877432398354	5.5
56	0.3588577204953367	2.3249936820823933	0.5079605761940797	5.6
57	0.34116755117513264	2.201162496841036	0.4953247409653869	5.7
58	0.33611321708364983	2.1228203184230523	0.4902704068738899	5.8
59	0.3285317159464114	2.0166793025018848	0.4852160727824071	5.9
60	0.3234773818549286	1.9231741218094385	0.4852160727824071	6.0
61	0.3234773818549286	1.8599949456659033	0.48016173869091006	6.1
62	0.3209502148092014	1.7892342683851297	0.459944402324993	6.2
63	0.3158958807177328	1.715946424058643	0.4498357341420274	6.3
64	0.31336871367197716	1.6527672479150937	0.44730856709628597	6.4
65	0.31336871367197716	1.5996967399544957	0.4321455648218375	6.5
66	0.31336871367197716	1.5289360626737505	0.4195097295931305	6.6
67	0.30831437958048014	1.4581753853929769	0.41445539550163346	6.7
68	0.30831437958048014	1.397523376295183	0.40940106141016486	6.8
69	0.30578721253475294	1.3267626990144095	0.40687389436440924	6.9
70	0.2982057113975287	1.2838008592368055	0.40181956027294063	7.0
71	0.28556987616880747	1.2408390194591732	0.3942380591357022	7.1
72	0.28051554207732465	1.165024008086931	0.3891837250442336	7.2
73	0.28051554207732465	1.1372251705837755	0.38412939095273657	7.3
74	0.28051554207732465	1.1170078342178442	0.37907505686125376	7.4
75	0.27293404094010043	1.0715188273944989	0.3689663886782881	7.5
76	0.2653525398028762	1.0462471569370706	0.3664392216325325	7.6
77	0.2602982057114076	1.0209754864796565	0.3588577204953367	7.7
78	0.25018953752842776	0.9830679807935354	0.3512762193581125	7.8
79	0.24766237048268636	0.9577963103361213	0.33611321708364983	7.9
80	0.24008086934547634	0.9350518069244345	0.3335860500379084	8.0
81	0.24008086934547634	0.9097801364670204	0.3310588829921528	8.1
82	0.23502653525397932	0.8718726307808993	0.3260045489006842	8.2
83	0.22997220116251071	0.8516552944149538	0.31842304776346	8.3
84	0.2274450341167551	0.8238564569117983	0.31336871367197716	8.4
85	0.22491786707099948	0.8188021228203155	0.30831437958048014	8.5
86	0.21986353297953087	0.8036391205458528	0.30831437958048014	8.6
87	0.21733636593377526	0.7733131159969702	0.30831437958048014	8.7
88	0.21480919888803385	0.7606772807682489	0.30578721253475294	8.8
89	0.21228203184230665	0.7328784432651076	0.3007328784432559	8.9
90	0.20975486479655103	0.7227697750821278	0.2906242102602903	9.0
91	0.20470053070508243	0.7025524387161965	0.28556987616880747	9.1
92	0.1996461966135996	0.6848622693960067	0.28556987616880747	9.2
93	0.1971190295678582	0.6646449330300754	0.28556987616880747	9.3
94	0.1920646954763754	0.6646449330300754	0.28304270912308027	9.4
95	0.18701036138487837	0.6469547637098714	0.28051554207732465	9.5
96	0.18701036138487837	0.6419004296184028	0.28051554207732465	9.6
97	0.18701036138487837	0.6267374273439401	0.2678797068486318	9.7
98	0.17690169320191274	0.6141015921152331	0.25271670457415496	9.8
99	0.17184735911042992	0.6014657568865402	0.24766237048268636	9.9
