## Supplementary Tables S4 for "Structure-based learning to model complex protein-DNA interactions and transcription-factor co-operativity in *cis*-regulatory elements": EIN3.error.csv

	error_rank_EV_mean	error_rank_pV_mean	error_rank_qV_mean	threshold
0	0.37907505686125376	85.9363153904473	85.9363153904473	0.0
1	0.37149355572402953	55.102350265352534	11.796815769522354	0.1
2	0.3563305534495811	49.46929492039424	11.15238817285821	0.2
3	0.3335860500379084	45.55724033358605	10.50796057619408	0.3
4	0.2956785443517873	42.33510235026535	9.704321455648213	0.4
5	0.28051554207732465	39.46929492039424	9.203942380591371	0.5
6	0.28051554207732465	36.50492797573919	8.385140257771027	0.6
7	0.28051554207732465	34.14708112206216	7.862016679302499	0.7
8	0.27293404094010043	31.993934799090226	7.11902956785444	0.8
9	0.257771038665652	29.886277482941622	6.504927975739193	0.9
10	0.25018953752842776	27.990902198635325	5.739196360879461	1.0
11	0.23502653525397932	26.451857467778623	5.193328278999246	1.1
12	0.20470053070508243	24.74601971190296	4.708112206216825	1.2
13	0.1971190295678582	23.32069749810462	4.268385140257777	1.3
14	0.18953752843063398	21.956027293404077	3.692191053828651	1.4
15	0.18195602729340976	20.47763457164517	3.047763457164521	1.5
16	0.18195602729340976	19.34799090219863	2.5473843821076514	1.6
17	0.1667930250189471	18.316906747535995	2.1000758150113654	1.7
18	0.1667930250189471	17.44503411675511	1.5921152388172857	1.8
19	0.15921152388172288	16.66413949962093	1.015921152388188	1.9
20	0.15921152388172288	15.761940864291134	0.8112206216830913	2.0
21	0.15163002274449866	14.950720242608043	0.7733131159969702	2.1
22	0.128885519332826	14.071266110689905	0.6974981046247137	2.2
23	0.128885519332826	13.502653525398017	0.5913570887035604	2.3
24	0.128885519332826	12.676269901440492	0.5231235784685424	2.4
25	0.12130401819560177	12.00151630022745	0.5003790750568555	2.5
26	0.12130401819560177	11.341925701288844	0.4548900682335102	2.6
27	0.12130401819560177	10.780894617134194	0.3563305534495811	2.7
28	0.12130401819560177	10.212282031842307	0.30326004548901153	2.8
29	0.12130401819560177	9.689158453373764	0.2956785443517873	2.9
30	0.12130401819560177	9.219105382865791	0.27293404094010043	3.0
31	0.11372251705837755	8.824867323730103	0.21986353297953087	3.1
32	0.11372251705837755	8.286580742987113	0.1971190295678582	3.2
33	0.10614101592115333	7.94541319181198	0.1971190295678582	3.3
34	0.10614101592115333	7.467778620166797	0.18953752843063398	3.4
35	0.09097801364670488	7.210007581501131	0.1667930250189471	3.5
36	0.08339651250948066	6.853677028051564	0.1667930250189471	3.6
37	0.06065200909780799	6.47460197119031	0.15163002274449866	3.7
38	0.045489006823345335	6.125852918877939	0.15163002274449866	3.8
39	0.045489006823345335	5.75435936315391	0.14404852160727444	3.9
40	0.03790750568612111	5.458680818802122	0.128885519332826	4.0
41	0.03790750568612111	5.200909780136456	0.10614101592115333	4.1
42	0.03790750568612111	4.927975739196356	0.10614101592115333	4.2
43	0.03032600454889689	4.6550416982562695	0.10614101592115333	4.3
44	0.03032600454889689	4.374526156178916	0.10614101592115333	4.4
45	0.03032600454889689	4.10917361637604	0.10614101592115333	4.5
46	0.03032600454889689	3.9044730856709577	0.0985595147839291	4.6
47	0.03032600454889689	3.6770280515542026	0.0985595147839291	4.7
48	0.03032600454889689	3.464746019711896	0.06065200909780799	4.8
49	0.03032600454889689	3.19939347990902	0.06065200909780799	4.9
50	0.03032600454889689	2.9643669446550263	0.06065200909780799	5.0
51	0.03032600454889689	2.789992418498869	0.06065200909780799	5.1
52	0.03032600454889689	2.6459438968915947	0.06065200909780799	5.2
53	0.03032600454889689	2.3881728582259285	0.06065200909780799	5.3
54	0.03032600454889689	2.23654283548143	0.03032600454889689	5.4
55	0.03032600454889689	2.054586808188006	0.03032600454889689	5.5
56	0.03032600454889689	1.887793783169073	0.03032600454889689	5.6
57	0.03032600454889689	1.7892342683851297	0.03032600454889689	5.7
58	0.03032600454889689	1.6755117513267521	0.03032600454889689	5.8
59	0.03032600454889689	1.569370735405613	0.03032600454889689	5.9
60	0.03032600454889689	1.4177407126611001	0.03032600454889689	6.0
61	0.03032600454889689	1.3343442001516195	0.03032600454889689	6.1
62	0.03032600454889689	1.243366186504943	0.03032600454889689	6.2
63	0.03032600454889689	1.1827141774071208	0.03032600454889689	6.3
64	0.03032600454889689	1.122062168309327	0.03032600454889689	6.4
65	0.03032600454889689	1.0462471569370706	0.03032600454889689	6.5
66	0.03032600454889689	0.9628506444275899	0.03032600454889689	6.6
67	0.03032600454889689	0.8794541319181093	0.03032600454889689	6.7
68	0.03032600454889689	0.7808946171341944	0.03032600454889689	6.8
69	0.03032600454889689	0.7278241091736106	0.03032600454889689	6.9
70	0.03032600454889689	0.6747536012130553	0.03032600454889689	7.0
71	0.03032600454889689	0.63684609552692	0.03032600454889689	7.1
72	0.03032600454889689	0.5989385898407846	0.03032600454889689	7.2
73	0.03032600454889689	0.5686125852918877	0.03032600454889689	7.3
74	0.03032600454889689	0.5458680818802151	0.03032600454889689	7.4
75	0.03032600454889689	0.5003790750568555	0.03032600454889689	7.5
76	0.03032600454889689	0.47005307050795864	0.03032600454889689	7.6
77	0.03032600454889689	0.4624715693707344	0.03032600454889689	7.7
78	0.03032600454889689	0.4169825625473891	0.03032600454889689	7.8
79	0.03032600454889689	0.37907505686125376	0.03032600454889689	7.9
80	0.03032600454889689	0.37149355572402953	0.03032600454889689	8.0
81	0.03032600454889689	0.34874905231235687	0.03032600454889689	8.1
82	0.03032600454889689	0.3260045489006842	0.03032600454889689	8.2
83	0.03032600454889689	0.2956785443517873	0.03032600454889689	8.3
84	0.03032600454889689	0.28051554207732465	0.03032600454889689	8.4
85	0.03032600454889689	0.28051554207732465	0.03032600454889689	8.5
86	0.03032600454889689	0.28051554207732465	0.03032600454889689	8.6
87	0.03032600454889689	0.27293404094010043	0.03032600454889689	8.7
88	0.03032600454889689	0.257771038665652	0.03032600454889689	8.8
89	0.03032600454889689	0.24260803639120354	0.03032600454889689	8.9
90	0.03032600454889689	0.21986353297953087	0.03032600454889689	9.0
91	0.03032600454889689	0.20470053070508243	0.03032600454889689	9.1
92	0.03032600454889689	0.1971190295678582	0.03032600454889689	9.2
93	0.03032600454889689	0.18953752843063398	0.03032600454889689	9.3
94	0.03032600454889689	0.18195602729340976	0.03032600454889689	9.4
95	0.03032600454889689	0.18195602729340976	0.03032600454889689	9.5
96	0.03032600454889689	0.1667930250189471	0.03032600454889689	9.6
97	0.03032600454889689	0.1667930250189471	0.03032600454889689	9.7
98	0.03032600454889689	0.15921152388172288	0.03032600454889689	9.8
99	0.03032600454889689	0.15921152388172288	0.03032600454889689	9.9
