## Supplementary Tables S4 for "Structure-based learning to model complex protein-DNA interactions and transcription-factor co-operativity in *cis*-regulatory elements": Ets.error.csv

	error_rank_EV_mean	error_rank_pV_mean	error_rank_qV_mean	threshold
0	1.5747409653778135	85.9363153904473	85.9363153904473	0.0
1	1.506823351023499	62.60424564063685	13.357657316148604	0.1
2	1.440485216072787	56.18208238564569	12.14619661359616	0.2
3	1.3962597927723124	51.30307050796058	11.102160727824113	0.3
4	1.3520343694718235	47.130085923679566	10.209754864796565	0.4
5	1.2888551933282741	43.595211018448325	9.367892342683845	0.5
6	1.2398913318170344	40.62578973970179	8.677659843315638	0.6
7	1.2051427849380758	37.86170078342178	8.08061662875916	0.7
8	1.1498610058124825	35.524071266110695	7.542014152135465	0.8
9	1.1056355825119937	33.175385392974476	7.003411675511757	0.9
10	1.0724665150366377	31.171026029820567	6.595905989385898	1.0
11	1.028241091736163	29.23932271923175	6.174184988627744	1.1
12	1.0013899418751606	27.493997978266364	5.779315137730606	1.2
13	0.9776977508213207	25.887667424816783	5.381286328026292	1.3
14	0.9476876421531415	24.31292645943897	5.010108668182966	1.4
15	0.9224159716957274	22.93719989891332	4.7242228961334405	1.5
16	0.9003032600454901	21.637288349759913	4.420962850644429	1.6
17	0.8781905483952386	20.380022744503407	4.152451352034362	1.7
18	0.8529188779378387	19.367576446803128	3.9313242355319744	1.8
19	0.8308061662875872	18.32669951983827	3.691243366186498	1.9
20	0.8102729340409383	17.37585291887794	3.463798332069743	2.0
21	0.7928986606014661	16.510298205711393	3.2711018448319464	2.1
22	0.7818423047763474	15.65579984836998	3.111574425069506	2.2
23	0.7739449077584055	14.892911296436694	2.931513773060402	2.3
24	0.7518321961081682	14.161612332575189	2.783042709123066	2.4
25	0.7376168814758728	13.447687642153141	2.6566843568359957	2.5
26	0.7312989638615051	12.812736921910542	2.484521101844834	2.6
27	0.7218220874399748	12.283611321708364	2.3265731614859675	2.7
28	0.7155041698256213	11.707101339398534	2.225486479656311	2.8
29	0.7091862522112677	11.177975739196356	2.1275587566338174	2.9
30	0.7012888551933258	10.700972959312608	2.035948951225677	3.0
31	0.6839145817538537	10.198698508971432	1.9206469547637113	3.1
32	0.6712787465251466	9.75960323477382	1.7895501642658616	3.2
33	0.6665403083143815	9.339461713419254	1.6868840030326027	3.3
34	0.660222390700028	8.949330300732882	1.593694718220874	3.4
35	0.6539044730856745	8.576573161485967	1.473654283548143	3.5
36	0.6460070760677183	8.255938842557484	1.3630907252969422	3.6
37	0.6428481172605558	7.943201920646956	1.2904346727318625	3.7
38	0.6333712408390255	7.6352034369471795	1.214619661359606	3.8
39	0.6286328026282604	7.303512762193577	1.1656557998483663	3.9
40	0.6270533232246436	7.04921657821582	1.1151124589335382	4.0
41	0.6175764468031133	6.7396386151124545	1.0535127621935771	4.1
42	0.6159969673995391	6.494819307556227	0.9761182714177465	4.2
43	0.608099570381583	6.292645943896886	0.936631286328037	4.3
44	0.6033611321708179	6.019396007076068	0.9050416982562552	4.4
45	0.5923047763457134	5.765099823098311	0.8718726307808993	4.5
46	0.5875663381349483	5.53291635077079	0.8513393985342503	4.6
47	0.5844073793277573	5.330742987111449	0.8165908516552918	4.7
48	0.5844073793277573	5.1001389941875175	0.7992165782158196	4.8
49	0.5765099823098438	4.9263962597927815	0.7755243871619939	4.9
50	0.574930502906227	4.747915087187266	0.7660475107404636	5.0
51	0.5701920646954619	4.588387667424811	0.7502527167045656	5.1
52	0.5670331058883136	4.405168056608545	0.7344579226686818	5.2
53	0.5638741470811226	4.244061157442516	0.7202426080363864	5.3
54	0.5575562294667833	4.081374778872885	0.7107657316148561	5.4
55	0.5559767500631665	3.9281652767247976	0.6949709375789723	5.5
56	0.5528177912560182	3.811283800859229	0.6823351023502653	5.6
57	0.5528177912560182	3.6707101339398633	0.6775966641395001	5.7
58	0.544920394238062	3.541192822845588	0.6539044730856745	5.8
59	0.5433409148344879	3.422731867576445	0.6444275966641442	5.9
60	0.5370229972201059	3.294794035885772	0.6365301996461881	6.0
61	0.5322845590093408	3.1273692191053897	0.6349507202426139	6.1
62	0.5291256002021925	3.0199646196613514	0.6223148850138784	6.2
63	0.5275461207985757	2.931513773060402	0.614417487995965	6.3
64	0.5243871619914273	2.8430629264594387	0.6065200909780089	6.4
65	0.5243871619914273	2.729340409401061	0.6017816527672437	6.5
66	0.5180692443770454	2.6282537275713906	0.5954637351529044	6.6
67	0.513330806166266	2.5540181956027226	0.5938842557492876	6.7
68	0.5117513267627061	2.4529315137730663	0.5844073793277573	6.8
69	0.5101718473591319	2.3850138994187517	0.581248420520609	6.9
70	0.5054334091483526	2.2934040940106115	0.574930502906227	7.0
71	0.4991154915339706	2.2223275208491344	0.5701920646954619	7.1
72	0.4991154915339706	2.1117639625979336	0.5686125852918877	7.2
73	0.4927975739196313	2.0090978013646748	0.5670331058883136	7.3
74	0.4927975739196313	1.9301238311852416	0.5622946676775484	7.4
75	0.48963861511244033	1.8385140257771013	0.5591357088703575	7.5
76	0.48805913570886617	1.7579605761940797	0.5559767500631665	7.6
77	0.48174121809452686	1.688463482436191	0.5512383118524014	7.7
78	0.48016173869091006	1.6316022239069952	0.5464998736416362	7.8
79	0.4754233004801449	1.5652640889562832	0.544920394238062	7.9
80	0.4722643416729966	1.4926080363912035	0.544920394238062	8.0
81	0.4722643416729966	1.432587819054831	0.5401819560272969	8.1
82	0.4706848622693798	1.3899418751579447	0.5322845590093408	8.2
83	0.4627874652514663	1.34571645185747	0.5307050796057666	8.3
84	0.45804902704070116	1.2746398786959787	0.5259666413950015	8.4
85	0.453310588829936	1.2319939347990925	0.5196487237806622	8.5
86	0.453310588829936	1.1940864291129714	0.5164897649734712	8.6
87	0.44383371240840575	1.1340662117765987	0.513330806166266	8.7
88	0.44225423300478894	1.097738185494066	0.5117513267627061	8.8
89	0.43593631539044964	1.0535127621935771	0.5085923679555009	8.9
90	0.42961839777611033	1.0266616123325747	0.5022744503411616	9.0
91	0.4248799595653452	0.9982309830679839	0.4959565327268223	9.1
92	0.42014152135458005	0.9745387920141582	0.48963861511244033	9.2
93	0.41856204195096325	0.9461081627495673	0.486479656305292	9.3
94	0.41224412433662394	0.9192570128885507	0.4849001769016752	9.4
95	0.41066464493304977	0.8939853424311366	0.48174121809452686	9.5
96	0.40592620672228463	0.8702931513773109	0.48016173869091006	9.6
97	0.40276724791509366	0.8481804397270594	0.48016173869091006	9.7
98	0.4011877685115195	0.8244882486732337	0.4770027798837617	9.8
99	0.3980288097043285	0.8071139752337615	0.4754233004801449	9.9
