## Supplementary Tables S4 for "Structure-based learning to model complex protein-DNA interactions and transcription-factor co-operativity in *cis*-regulatory elements": Forkhead.error.csv

	error_rank_EV_mean	error_rank_pV_mean	error_rank_qV_mean	threshold
0	1.0776562330770076	85.9363153904473	85.9363153904473	0.0
1	1.0571982141352834	58.33844783806877	13.285678183327903	0.1
2	1.0355367823146508	52.778078630997506	11.694766357389554	0.2
3	1.0072565796599093	48.72438234833989	10.431784540958148	0.3
4	0.9813832027630269	45.39333549947651	9.117657677172474	0.4
5	0.9603234773818627	42.51838213172557	8.137477887288341	0.5
6	0.9422722841979692	39.86124649505999	7.280046211054554	0.6
7	0.9212125588168192	37.526023803506746	6.526709748847736	0.7
8	0.9007545398750807	35.314150932043276	5.8281285726319965	0.8
9	0.879093108054434	33.33513845265172	5.207769233546344	0.9
10	0.859236795552178	31.437958049027046	4.584401362263378	1.0
11	0.8375753637315455	29.722492990119974	4.148765900092656	1.1
12	0.8231344091844477	28.058172978567214	3.7390038148188154	1.2
13	0.809295161076804	26.558720531427127	3.4219045212221886	1.3
14	0.7966593258481254	25.12124384755164	3.1144325306569414	1.4
15	0.7822183713009991	23.742734394743493	2.8677328904773987	1.5
16	0.7701842425117604	22.42740411807887	2.649313452952569	1.6
17	0.7593535266014442	21.216169055441227	2.433902547625067	1.7
18	0.7455142784938005	20.048858562884334	2.263017918817752	1.8
19	0.7358869754624067	18.98263475215711	2.0632513809162845	1.9
20	0.7214460209153231	17.968157695223653	1.9104179452928491	2.0
21	0.7106153050050068	16.997605208370942	1.7666101062613535	2.1
22	0.7015897084130529	16.13355476130306	1.6396500475348006	2.2
23	0.6931658182605815	15.276123085069258	1.5463855494181473	2.3
24	0.6823351023502653	14.512557613391579	1.4567312899382756	2.4
25	0.671504386439949	13.651515698520996	1.3791111592476284	2.5
26	0.6630804962874777	12.890357052601189	1.295473964162369	2.6
27	0.6558600190139288	12.185758811990809	1.233498200897742	2.7
28	0.6432241837852075	11.528093673658503	1.1763360891488333	2.8
29	0.6335968807538279	10.85418246146071	1.1438439414178703	2.9
30	0.6251729906013566	10.266916976545488	1.093300600503028	3.0
31	0.6149439811304802	9.686871968903816	1.0596050398931283	3.1
32	0.601706439462319	9.141124228311497	1.0229009470859154	3.2
33	0.5950876686282243	8.638699351360458	0.9892053864760442	3.3
34	0.5878671913546611	8.141689832364591	0.9615268902607852	3.4
35	0.5824518333995172	7.690410002767848	0.9338483940454978	3.5
36	0.5740279432470601	7.250562595520904	0.904364778511848	3.6
37	0.5644006402156521	6.833580032973515	0.8742794565387442	3.7
38	0.5583835758210256	6.456310095430638	0.8556265569154107	3.8
39	0.5469511534712552	6.094082818874327	0.8351685379737006	3.9
40	0.5391289697582238	5.788415947627456	0.8147105190319763	4.0
41	0.531306786045235	5.465901296075671	0.7876337292561715	4.1
42	0.5216794830138269	5.1692600214207545	0.768980829632838	4.2
43	0.5180692443770454	4.88766140775239	0.7551415815251943	4.3
44	0.5126538864218873	4.643368593330692	0.736488681901875	4.4
45	0.5066368220272608	4.4002791917879165	0.7274630853099353	4.5
46	0.49640781255639865	4.1529778451689054	0.7076067728076794	4.6
47	0.492195867480163	3.9285413432494494	0.6943692311395182	4.7
48	0.48918733528286396	3.7251645667112	0.6835385152291877	4.8
49	0.48437368376717416	3.525999735249158	0.6751146250767164	4.9
50	0.47775491293307937	3.3322502617423027	0.6678941478031675	5.0
51	0.46511907770437233	3.189044129150261	0.6516480739376789	5.1
52	0.45609348111243264	3.035608987087386	0.6438258902246616	5.2
53	0.4506781231572745	2.8731482484325426	0.6305883485565005	5.3
54	0.43924570080750414	2.721518225688044	0.6149439811304802	5.4
55	0.4332286364128777	2.5885411025668787	0.608926916735868	5.5
56	0.42781327845770534	2.4736151726295645	0.6023081459017732	5.6
57	0.42119450762362476	2.3460534074635575	0.5890706042335978	5.7
58	0.4193893883052482	2.2359411290419473	0.5764347690048908	5.8
59	0.41397403035007585	2.141473218046386	0.5625955208972613	5.9
60	0.40976208527382596	2.045200187732405	0.5541716307448041	6.0
61	0.4061518466370728	1.970588589239071	0.5409340890766288	6.1
62	0.40013478224244636	1.877324091122432	0.52950166672683	6.2
63	0.3959228371661965	1.7985005475528624	0.5252897216505943	6.3
64	0.39050747921105256	1.7244906554989967	0.5186709508165137	6.4
65	0.38569382769536276	1.6613114793554473	0.5126538864218873	6.5
66	0.382083589058567	1.5981323032119121	0.5036282898299476	6.6
67	0.37726993754284877	1.530741181992127	0.4970095189958812	6.7
68	0.3706511667087966	1.4892234376692244	0.492195867480163	6.8
69	0.3658375151930784	1.4302562066019107	0.4879839224039415	6.9
70	0.36042215723790605	1.3875350494000998	0.4831702708882517	7.0
71	0.35500679928276213	1.3424070664404155	0.4741446742962836	7.1
72	0.35019314776707233	1.3014910285569954	0.4693310227805938	7.2
73	0.3447777898119	1.2551596327183887	0.45910201330974587	7.3
74	0.3405658447356501	1.2238708978663482	0.45428836179402765	7.4
75	0.33635389965944285	1.185361685740773	0.4482712973994154	7.5
76	0.33394707390158374	1.1546746573281865	0.4416525265653348	7.6
77	0.3291334223858797	1.1227842160366777	0.4356354621707368	7.7
78	0.3237180644307216	1.0957074262608728	0.424203039820938	7.8
79	0.3213112386728767	1.0716391686823954	0.4175842689868574	7.9
80	0.317099293596641	1.048774323982812	0.41397403035007585	8.0
81	0.3092771098836238	1.0265111857227254	0.40494843375813616	8.1
82	0.30326004548901153	1.0036463410231278	0.4007364886819005	8.2
83	0.2978446875338392	0.9753661383684005	0.39712625004513313	8.3
84	0.2912259166997586	0.9567132387450812	0.3874989470137251	8.4
85	0.2882173845024454	0.9356535133639028	0.3844904148164261	8.5
86	0.28280202654730147	0.9176023201800376	0.3802784697401904	8.6
87	0.2797934943499598	0.8977460076777675	0.37245628602715897	8.7
88	0.27497984283427	0.876084575857135	0.36704092807201505	8.8
89	0.27076789775804855	0.8520163182786291	0.36042215723790605	8.9
90	0.2695644848791261	0.833965125094764	0.3586170379195437	9.0
91	0.2671576591212812	0.8195241705476803	0.35560850572221625	9.1
92	0.2629457140450171	0.8056849224400366	0.3513965606459948	9.2
93	0.25993718184770387	0.7954559129691603	0.34598120269082244	9.3
94	0.25632694321095073	0.7804132519826368	0.34116755117513264	9.4
95	0.24730134661901104	0.7671757103144472	0.3381590189778194	9.5
96	0.24489452086116614	0.7563449944041167	0.33635389965944285	9.6
97	0.24308940154277536	0.7437091591754239	0.3333453674621296	9.7
98	0.24128428222438458	0.7340818561440301	0.32732830306750316	9.8
99	0.23767404358761723	0.719039195157464	0.3231163579912675	9.9
