## Supplementary Tables S4 for "Structure-based learning to model complex protein-DNA interactions and transcription-factor co-operativity in *cis*-regulatory elements": GATA.error.csv

	error_rank_EV_mean	error_rank_pV_mean	error_rank_qV_mean	threshold
0	1.0768539578243832	85.9363153904473	85.9363153904473	0.0
1	1.0333305253699336	56.4140903602617	22.92772302249179	0.1
2	0.9968270013758911	50.02948361553366	15.272512846432477	0.2
3	0.95891949568977	45.53884817341982	14.039114929941306	0.3
4	0.9252239350798845	41.879369893016595	12.890657905820916	0.4
5	0.8873164293937634	38.91275657765423	11.876281133294029	0.5
6	0.8444949877853674	36.26203914300958	10.87243422345773	0.6
7	0.8157133630977569	33.898435964395034	9.771010586021944	0.7
8	0.786931738410118	31.831072922809085	8.872462303091567	0.8
9	0.7686799764131109	29.984135006879512	8.029371296998292	0.9
10	0.7391963608794612	28.290231095386517	7.3344003594193055	1.0
11	0.7132226995759936	26.79499059332265	6.7005026254457505	1.1
12	0.6872490382725402	25.440850251312725	6.182433381068719	1.2
13	0.6633813495072047	24.08179597338051	5.606800887316425	1.3
14	0.6409176424339336	22.802066661050745	5.111195350012636	1.4
15	0.6128380085923482	21.645887737623895	4.679470979698422	1.5
16	0.5889703198270269	20.517086457192605	4.229494847387187	1.6
17	0.55667874090922	19.530087327661235	3.856737708140301	1.7
18	0.5426389239884202	18.53817426220762	3.5289079830399004	1.8
19	0.5215791986072418	17.6585797321203	3.210906129784078	1.9
20	0.509645354224574	16.77687922949484	2.9322157639064272	2.0
21	0.486479656305292	15.930278269171382	2.648611462106544	2.1
22	0.4689298851542958	15.1587903293741	2.422570409681853	2.2
23	0.4520821048493531	14.406958133265945	2.247774689018044	2.3
24	0.4366383062364889	13.70566927807262	2.0540252155111887	2.4
25	0.42189649846966404	13.121612894167868	1.8532558335439262	2.5
26	0.4085586723949177	12.488417151040352	1.707943728413781	2.6
27	0.391710892089975	11.900850812905404	1.5745654676663037	2.7
28	0.3804790385533323	11.312582483924416	1.4334653076123942	2.8
29	0.3713531575548217	10.786089349394885	1.3239547356302523	2.9
30	0.3608232948642325	10.26380815994159	1.2242720354926462	3.0
31	0.3538033864038539	9.735209052873955	1.1533709600426931	3.1
32	0.3432735237132505	9.271895094487974	1.0649201134417297	3.2
33	0.33695560609889696	8.835958779097524	0.9940190379917482	3.3
34	0.3250217617162292	8.440737932777353	0.9266279167719631	3.4
35	0.3158958807177328	8.023755370229964	0.8753825850110957	3.5
36	0.30887597225732577	7.642574340830606	0.8395810518630924	3.6
37	0.2962401370286045	7.25226743043271	0.7876337292561715	3.7
38	0.2871142560301081	6.911801870103616	0.7483222418779718	3.8
39	0.2793923567236618	6.553786538623527	0.7174346446522435	3.9
40	0.26745851234100826	6.267374273439472	0.6682952854294797	4.0
41	0.2618425855726798	5.940948530031164	0.6360037065116728	4.1
42	0.25622665880436557	5.64892033807881	0.5931822649032767	4.2
43	0.25061073203606554	5.377249880661552	0.5686125852918877	4.3
44	0.24710077780585493	5.099261505629983	0.5440429056804987	4.4
45	0.2379748968073585	4.846544801055785	0.509645354224574	4.5
46	0.2274450341167551	4.576980316176687	0.48016173869091006	4.6
47	0.21902114396429795	4.332687501754961	0.4576980316176673	4.7
48	0.21480919888803385	4.131216128941674	0.42821441608400335	4.8
49	0.20849128127369454	3.9283407744362933	0.4029427456266035	4.9
50	0.20427933619744465	3.7465251453121056	0.3874989470137251	5.0
51	0.20147137281328753	3.5696234521101786	0.3643332490944431	5.1
52	0.19655743689102678	3.4074635666750908	0.3573133406340361	5.2
53	0.1888355375845947	3.2649594249290885	0.3355516244068042	5.3
54	0.18602757420042337	3.130879173335586	0.3187038441018757	5.4
55	0.18392160166230553	2.9876730407435446	0.3081739814112865	5.5
56	0.18111363827816263	2.836745008845085	0.2997500912588009	5.6
57	0.1754977115098484	2.713896610788197	0.2864122651840688	5.7
58	0.1712857664336127	2.5847302951169553	0.27798837503159746	5.8
59	0.1677758122034021	2.4555639794457136	0.26394855811079765	5.9
60	0.16215988543510207	2.336927526465061	0.25412068626626194	6.0
61	0.15864993120490567	2.2309269087131014	0.24288883272961925	6.1
62	0.15233201359053794	2.1361581444977844	0.2407828601915014	6.2
63	0.1502260410524201	2.0512172521270315	0.23235897003903005	6.3
64	0.14390812343806658	1.9620644146800288	0.22463707073259798	6.4
65	0.1361862241316345	1.8736135680790795	0.21902114396429795	6.5
66	0.13337826074747738	1.7823547580939731	0.21129924465785166	6.6
67	0.13057029736332026	1.690393957262799	0.2063853087355767	6.7
68	0.12495437059499181	1.620194872658871	0.19796141858309113	6.8
69	0.12355038890291326	1.552803751439086	0.1923454918147911	6.9
70	0.12004043467271686	1.4938365203717723	0.1888355375845947	7.0
71	0.11793446213461323	1.4278493808440658	0.18392160166230553	7.1
72	0.11302052621233827	1.370286131468859	0.18041164743210913	7.2
73	0.10880858113610259	1.326060708168356	0.1712857664336127	7.3
74	0.1052986269059204	1.281133294021842	0.16356386712716642	7.4
75	0.10319265436777414	1.2411198157976173	0.15584196782074855	7.5
76	0.1010866818296563	1.2004043467273107	0.15303400443657722	7.6
77	0.09898070929155267	1.161092859349111	0.15163002274449866	7.7
78	0.09687473675343483	1.1112515092803221	0.14812006851430226	7.8
79	0.09406677336927771	1.0642181225956762	0.14601409597618442	7.9
80	0.08845084660097768	1.0277145986016336	0.14180215089996295	8.0
81	0.08634487406285984	0.9891051020694732	0.1361862241316345	8.1
82	0.08213292898659574	0.9497936146912735	0.13548423328559522	8.2
83	0.08213292898659574	0.9153960632353488	0.12986830651728098	8.3
84	0.0807289472945314	0.8824024934714885	0.12495437059499181	8.4
85	0.07862297475641356	0.8437929969393139	0.1221464072108347	8.5
86	0.07581501137225644	0.8107994271754677	0.11091455367422043	8.6
87	0.07370903883412439	0.7820178024878572	0.10740459944403824	8.7
88	0.07019908460392799	0.763766040490836	0.10600061775193126	8.8
89	0.06668913037373159	0.7349844158032113	0.10249066352176328	8.9
90	0.06247718529751012	0.7090107544997721	0.09968270013759195	9.0
91	0.06037121275939228	0.6802291298121474	0.09827871844551339	9.1
92	0.05826524022127444	0.6563614410468119	0.09266279167719915	9.2
93	0.05826524022127444	0.6345997248195943	0.08915283744698854	9.3
94	0.05826524022127444	0.6051161092859303	0.0870468649088707	9.4
95	0.05756324937523516	0.581248420520609	0.08213292898659574	9.5
96	0.05545727683710311	0.5538707775250629	0.07932496560245283	9.6
97	0.05475528599106383	0.5363210063740809	0.07581501137225644	9.7
98	0.05405329514502455	0.5201752169151632	0.07370903883412439	9.8
99	0.05335130429898527	0.5040294274562598	0.0730070479880851	9.9
