## Supplementary Tables S4 for "Structure-based learning to model complex protein-DNA interactions and transcription-factor co-operativity in *cis*-regulatory elements": GCM.error.csv

	error_rank_EV_mean	error_rank_pV_mean	error_rank_qV_mean	threshold
0	0.3074719905652472	85.9363153904473	85.9363153904473	0.0
1	0.30326004548901153	65.53365344115913	0.8423890152472353	0.1
2	0.30326004548901153	58.81560104456238	0.6360037065116728	0.2
3	0.29904810041276164	53.56751747957207	0.5770364754443449	0.3
4	0.29904810041276164	49.305029062421035	0.4254064526998462	0.4
5	0.29904810041276164	45.75857130823013	0.3959228371661965	0.5
6	0.29904810041276164	42.41849886277483	0.38328700193750365	0.6
7	0.29904810041276164	39.39011035296099	0.34116755117513264	0.7
8	0.29904810041276164	36.87136719737174	0.33695560609889696	0.8
9	0.29904810041276164	34.382107657316155	0.3327436610226755	0.9
10	0.2948361553365402	32.175048437368375	0.3327436610226755	1.0
11	0.2948361553365402	30.115407295088872	0.3243197708701899	1.1
12	0.2948361553365402	28.055766152809355	0.3158958807177328	1.2
13	0.2948361553365402	25.975065285148673	0.3158958807177328	1.3
14	0.2948361553365402	23.94490775840282	0.3116839356414687	1.4
15	0.2906242102602903	22.13377137562125	0.3116839356414687	1.5
16	0.2906242102602903	20.5205964114228	0.3074719905652472	1.6
17	0.2906242102602903	18.987448403672815	0.30326004548901153	1.7
18	0.2906242102602903	17.559599022828735	0.29904810041276164	1.8
19	0.2864122651840688	16.22441243366187	0.29904810041276164	1.9
20	0.2864122651840688	14.838682503580145	0.29904810041276164	2.0
21	0.2822003201078189	13.810967904978526	0.29904810041276164	2.1
22	0.27798837503159746	12.6105635582512	0.29904810041276164	2.2
23	0.27798837503159746	11.587060904725803	0.29904810041276164	2.3
24	0.27798837503159746	10.736247999326082	0.29904810041276164	2.4
25	0.27377642995534757	9.809620082554119	0.2948361553365402	2.5
26	0.27377642995534757	9.059893858984083	0.2948361553365402	2.6
27	0.27377642995534757	8.217504843736833	0.2948361553365402	2.7
28	0.27377642995534757	7.657316148597417	0.2948361553365402	2.8
29	0.27377642995534757	6.827562968578889	0.2948361553365402	2.9
30	0.27377642995534757	6.258950383287001	0.2906242102602903	3.0
31	0.27377642995534757	5.660854182461463	0.2906242102602903	3.1
32	0.27377642995534757	5.197540224075482	0.2906242102602903	3.2
33	0.27377642995534757	4.751074045994443	0.2906242102602903	3.3
34	0.2695644848791261	4.275124252379754	0.2864122651840688	3.4
35	0.2695644848791261	3.900261140594722	0.2864122651840688	3.5
36	0.2695644848791261	3.538033864038411	0.27798837503159746	3.6
37	0.2653525398028762	3.1294751916435075	0.27798837503159746	3.7
38	0.2653525398028762	2.8851823772218097	0.27798837503159746	3.8
39	0.26114059472664053	2.624041782495155	0.27377642995534757	3.9
40	0.26114059472664053	2.3502653525398074	0.27377642995534757	4.0
41	0.26114059472664053	2.1438800438042307	0.27377642995534757	4.1
42	0.26114059472664053	1.9290708449161826	0.27377642995534757	4.2
43	0.26114059472664053	1.7479572066380342	0.27377642995534757	4.3
44	0.25692864965041906	1.6089630191222284	0.27377642995534757	4.4
45	0.25692864965041906	1.4573329963777297	0.27377642995534757	4.5
46	0.25692864965041906	1.373094094853002	0.2695644848791261	4.6
47	0.25692864965041906	1.276219358099567	0.2695644848791261	4.7
48	0.25271670457415496	1.1582848959649539	0.2695644848791261	4.8
49	0.25271670457415496	1.023502653525398	0.2695644848791261	4.9
50	0.25271670457415496	0.9645354224580842	0.2653525398028762	5.0
51	0.25271670457415496	0.901356246314549	0.26114059472664053	5.1
52	0.2485047594979335	0.8213292898660569	0.26114059472664053	5.2
53	0.24008086934547634	0.7749978940274644	0.26114059472664053	5.3
54	0.24008086934547634	0.6781231572740296	0.26114059472664053	5.4
55	0.24008086934547634	0.6233678712829516	0.26114059472664053	5.5
56	0.24008086934547634	0.5980962008255517	0.26114059472664053	5.6
57	0.23586892426921224	0.5728245303681234	0.26114059472664053	5.7
58	0.23586892426921224	0.5433409148344879	0.26114059472664053	5.8
59	0.23586892426921224	0.5180692443770454	0.25692864965041906	5.9
60	0.23586892426921224	0.4885856288433956	0.25692864965041906	6.0
61	0.23586892426921224	0.45910201330974587	0.25271670457415496	6.1
62	0.23586892426921224	0.4380422879285675	0.25271670457415496	6.2
63	0.23586892426921224	0.4127706174711392	0.2485047594979335	6.3
64	0.23165697919299078	0.40013478224244636	0.2485047594979335	6.4
65	0.23165697919299078	0.3874989470137251	0.2485047594979335	6.5
66	0.2274450341167551	0.3748631117850181	0.2485047594979335	6.6
67	0.2274450341167551	0.3453794962513683	0.24008086934547634	6.7
68	0.2274450341167551	0.3453794962513683	0.24008086934547634	6.8
69	0.2274450341167551	0.34116755117513264	0.24008086934547634	6.9
70	0.2274450341167551	0.3327436610226755	0.24008086934547634	7.0
71	0.2274450341167551	0.3285317159464114	0.23165697919299078	7.1
72	0.22323308904051942	0.3243197708701899	0.23165697919299078	7.2
73	0.22323308904051942	0.32010782579395425	0.23165697919299078	7.3
74	0.22323308904051942	0.3158958807177328	0.23165697919299078	7.4
75	0.22323308904051942	0.3158958807177328	0.23165697919299078	7.5
76	0.22323308904051942	0.3158958807177328	0.23165697919299078	7.6
77	0.22323308904051942	0.3116839356414687	0.23165697919299078	7.7
78	0.22323308904051942	0.3074719905652472	0.23165697919299078	7.8
79	0.21902114396429795	0.3074719905652472	0.23165697919299078	7.9
80	0.21480919888803385	0.30326004548901153	0.23165697919299078	8.0
81	0.21480919888803385	0.30326004548901153	0.2274450341167551	8.1
82	0.21059725381181238	0.29904810041276164	0.2274450341167551	8.2
83	0.21059725381181238	0.29904810041276164	0.2274450341167551	8.3
84	0.21059725381181238	0.29904810041276164	0.22323308904051942	8.4
85	0.21059725381181238	0.29904810041276164	0.22323308904051942	8.5
86	0.21059725381181238	0.29904810041276164	0.21902114396429795	8.6
87	0.2063853087355767	0.29904810041276164	0.21902114396429795	8.7
88	0.2063853087355767	0.2948361553365402	0.21902114396429795	8.8
89	0.2063853087355767	0.2948361553365402	0.21902114396429795	8.9
90	0.2063853087355767	0.2948361553365402	0.21902114396429795	9.0
91	0.2063853087355767	0.2948361553365402	0.21902114396429795	9.1
92	0.2063853087355767	0.2948361553365402	0.21902114396429795	9.2
93	0.2063853087355767	0.2948361553365402	0.21480919888803385	9.3
94	0.20217336365935523	0.2906242102602903	0.21059725381181238	9.4
95	0.20217336365935523	0.2906242102602903	0.21059725381181238	9.5
96	0.20217336365935523	0.2906242102602903	0.21059725381181238	9.6
97	0.20217336365935523	0.2906242102602903	0.21059725381181238	9.7
98	0.20217336365935523	0.2864122651840688	0.21059725381181238	9.8
99	0.20217336365935523	0.2864122651840688	0.2063853087355767	9.9
