## Supplementary Tables S4 for "Structure-based learning to model complex protein-DNA interactions and transcription-factor co-operativity in *cis*-regulatory elements": GCR1.error.csv

	error_rank_EV_mean	error_rank_pV_mean	error_rank_qV_mean	threshold
0	0.16110689916602894	85.9363153904473	85.9363153904473	0.0
1	0.1326762699014381	67.10576194086428	6.813874147081123	0.1
2	0.11372251705837755	61.07846853677028	5.657695223654287	0.2
3	0.11372251705837755	55.98938589840788	4.956406368460961	0.3
4	0.11372251705837755	51.79112964366945	3.78127369219105	0.4
5	0.10424564063684727	47.915087187263076	3.070507960576194	0.5
6	0.10424564063684727	44.285443517816525	2.3502653525398074	0.6
7	0.09476876421531699	41.0538286580743	1.829037149355571	0.7
8	0.08529188779378671	38.163381349507205	1.440485216072787	0.8
9	0.08529188779378671	35.19711902956786	1.089840788476124	0.9
10	0.07581501137225644	32.562547384382114	0.7391963608794612	1.0
11	0.07581501137225644	30.041698256254733	0.6539044730856745	1.1
12	0.07581501137225644	28.042077331311603	0.6254738438210836	1.2
13	0.07581501137225644	25.61599696739954	0.5686125852918877	1.3
14	0.05686125852919588	23.65428354814253	0.4169825625473891	1.4
15	0.05686125852919588	21.938968915845336	0.38855193328278403	1.5
16	0.05686125852919588	20.48900682335102	0.3506444275966629	1.6
17	0.04738438210765139	18.603108415466266	0.29378316906748125	1.7
18	0.03790750568612111	17.48483699772555	0.2274450341167551	1.8
19	0.028430629264590834	16.347611827141776	0.21796815769522482	1.9
20	0.028430629264590834	15.18195602729341	0.09476876421531699	2.0
21	0.028430629264590834	13.987869598180438	0.08529188779378671	2.1
22	0.028430629264590834	13.229719484457917	0.08529188779378671	2.2
23	0.028430629264590834	12.234647460197124	0.05686125852919588	2.3
24	0.028430629264590834	11.305913570887029	0.05686125852919588	2.4
25	0.028430629264590834	10.72782410917361	0.04738438210765139	2.5
26	0.028430629264590834	9.893858984078847	0.028430629264590834	2.6
27	0.028430629264590834	9.325246398786959	0.028430629264590834	2.7
28	0.028430629264590834	8.623957543593633	0.028430629264590834	2.8
29	0.028430629264590834	7.951099317664898	0.028430629264590834	2.9
30	0.028430629264590834	7.344579226686889	0.028430629264590834	3.0
31	0.028430629264590834	6.91811978771797	0.028430629264590834	3.1
32	0.028430629264590834	6.48218347232752	0.028430629264590834	3.2
33	0.018953752843060556	6.01781652767248	0.028430629264590834	3.3
34	0.018953752843060556	5.553449583017439	0.028430629264590834	3.4
35	0.018953752843060556	5.13646702047005	0.028430629264590834	3.5
36	0.018953752843060556	4.833206974981053	0.028430629264590834	3.6
37	0.018953752843060556	4.454131918119785	0.028430629264590834	3.7
38	0.018953752843060556	4.065579984837001	0.018953752843060556	3.8
39	0.018953752843060556	3.885519332827897	0.018953752843060556	3.9
40	0.009476876421530278	3.6675511751326724	0.018953752843060556	4.0
41	0.009476876421530278	3.4116755117513264	0.009476876421530278	4.1
42	0.009476876421530278	3.117892342683845	0.009476876421530278	4.2
43	0.009476876421530278	3.013646702047012	0.009476876421530278	4.3
44	0.009476876421530278	2.814632297194848	0.009476876421530278	4.4
45	0.009476876421530278	2.6535253980288047	0.009476876421530278	4.5
46	0.009476876421530278	2.4545109931766547	0.009476876421530278	4.6
47	0.009476876421530278	2.274450341167551	0.009476876421530278	4.7
48	0.009476876421530278	2.151250947687643	0.009476876421530278	4.8
49	0.009476876421530278	1.923805913570888	0.009476876421530278	4.9
50	0.009476876421530278	1.79112964366945	0.009476876421530278	5.0
51	0.009476876421530278	1.601592115238816	0.009476876421530278	5.1
52	0.009476876421530278	1.4499620924943173	0.009476876421530278	5.2
53	0.009476876421530278	1.3931008339651214	0.009476876421530278	5.3
54	0.009476876421530278	1.2888551933282741	0.009476876421530278	5.4
55	0.009476876421530278	1.213040181956032	0.009476876421530278	5.5
56	0.009476876421530278	1.118271417740715	0.009476876421530278	5.6
57	0.009476876421530278	1.0424564063684585	0.009476876421530278	5.7
58	0.0	0.9382107657316112	0.0	5.8
59	0.0	0.8529188779378387	0.0	5.9
60	0.0	0.7960576194086428	0.0	6.0
61	0.0	0.7486732373009914	0.0	6.1
62	0.0	0.7107657316148561	0.0	6.2
63	0.0	0.6823351023502653	0.0	6.3
64	0.0	0.6159969673995391	0.0	6.4
65	0.0	0.578089461713418	0.0	6.5
66	0.0	0.483320697498101	0.0	6.6
67	0.0	0.4548900682335102	0.0	6.7
68	0.0	0.4454131918119799	0.0	6.8
69	0.0	0.38855193328278403	0.0	6.9
70	0.0	0.3506444275966629	0.0	7.0
71	0.0	0.34116755117513264	0.0	7.1
72	0.0	0.3222137983320721	0.0	7.2
73	0.0	0.284306292645951	0.0	7.3
74	0.0	0.2653525398028762	0.0	7.4
75	0.0	0.25587566338134593	0.0	7.5
76	0.0	0.23692191053828537	0.0	7.6
77	0.0	0.2274450341167551	0.0	7.7
78	0.0	0.1800606520091037	0.0	7.8
79	0.0	0.16110689916602894	0.0	7.9
80	0.0	0.11372251705837755	0.0	8.0
81	0.0	0.11372251705837755	0.0	8.1
82	0.0	0.11372251705837755	0.0	8.2
83	0.0	0.11372251705837755	0.0	8.3
84	0.0	0.10424564063684727	0.0	8.4
85	0.0	0.10424564063684727	0.0	8.5
86	0.0	0.09476876421531699	0.0	8.6
87	0.0	0.08529188779378671	0.0	8.7
88	0.0	0.07581501137225644	0.0	8.8
89	0.0	0.07581501137225644	0.0	8.9
90	0.0	0.07581501137225644	0.0	9.0
91	0.0	0.07581501137225644	0.0	9.1
92	0.0	0.06633813495072616	0.0	9.2
93	0.0	0.05686125852919588	0.0	9.3
94	0.0	0.05686125852919588	0.0	9.4
95	0.0	0.05686125852919588	0.0	9.5
96	0.0	0.03790750568612111	0.0	9.6
97	0.0	0.03790750568612111	0.0	9.7
98	0.0	0.028430629264590834	0.0	9.8
99	0.0	0.028430629264590834	0.0	9.9
