## Supplementary Tables S4 for "Structure-based learning to model complex protein-DNA interactions and transcription-factor co-operativity in *cis*-regulatory elements": global.error.csv

	error_rank_EV_mean	error_rank_pV_mean	error_rank_qV_mean	threshold
0	1.5889729940778778	85.93280543621711	85.93280543621711	0.0
1	1.5435775860339902	58.957085628174845	19.587132440935818	0.1
2	1.498884168836156	52.7565843398545	12.944878341643573	0.2
3	1.456046013159991	48.25566974606651	11.732339581720424	0.3
4	1.4158653942581196	44.57205635181374	10.684083393838264	0.4
5	1.3772893258614687	41.399141298054616	9.768386477383203	0.5
6	1.3381616932286562	38.58363986933611	8.956366923261044	0.6
7	1.3024771585549928	36.0665848345909	8.258053172129493	0.7
8	1.2679793226924971	33.79977282239098	7.60354699260435	0.8
9	1.2348854685220658	31.72107764286183	7.019607607173953	0.9
10	1.2022261801134562	29.81784674670699	6.511366234641443	1.0
11	1.1690821837397465	28.07131023582882	6.052414647941561	1.1
12	1.1387962929534865	26.461277516369762	5.6389921818276605	1.2
13	1.1086441147093211	24.96225963499151	5.272435961720774	1.3
14	1.0791103569723788	23.565782559338274	4.928326734619375	1.4
15	1.0527355580426132	22.267199778572035	4.6184144901607596	1.5
16	1.026929037416778	21.050198362556216	4.332804500229315	1.6
17	0.9999023898442658	19.92111294297294	4.083046185649167	1.7
18	0.974396722438172	18.857396242410147	3.847712111548347	1.8
19	0.9502281804530952	17.868107285595272	3.6320337811366414	1.9
20	0.9272463372791862	16.93596372646158	3.43649590237915	2.0
21	0.9044984910539569	16.06387381279977	3.257521664774643	2.1
22	0.8811322243215045	15.236995452436446	3.093991225782986	2.2
23	0.8594540784331031	14.468482616700967	2.9380489735556807	2.3
24	0.8391966283045349	13.749309709001395	2.792569727747889	2.4
25	0.8186717530917633	13.057898867855897	2.6642391154647953	2.5
26	0.7994004329611926	12.412836136616775	2.5427111287611552	2.6
27	0.780580392660255	11.805965050215747	2.42731720492651	2.7
28	0.7622617743921722	11.234160077981144	2.3238069832712256	2.8
29	0.744227295276076	10.6972039370321	2.225645263300052	2.9
30	0.7268279507349575	10.1897648397522	2.133383609249165	3.0
31	0.7099801704300148	9.713113055291473	2.0494121328086408	3.1
32	0.6940683779197911	9.258724409090846	1.9684659026331985	3.2
33	0.6774713086312829	8.830376280464733	1.8954421405773445	3.3
34	0.6621277944249897	8.428804088394685	1.8255439091931294	3.4
35	0.6467842802187107	8.04954517678803	1.7593896289878046	3.5
36	0.6330286024498832	7.688504599042886	1.6948900414909929	3.6
37	0.6183035087508131	7.348239607526949	1.6334157002592775	3.7
38	0.603461416577403	7.026226378008019	1.5778079968122967	3.8
39	0.5899898779605479	6.718386677951997	1.5229691404824166	3.9
40	0.5766520518858158	6.426124489050963	1.4692334126248738	4.0
41	0.5631136569979134	6.1503089428285165	1.414879264260108	4.1
42	0.5507619609211645	5.890304904709751	1.3682804433373121	4.2
43	0.537942270947056	5.643989688088752	1.3245062998664139	4.3
44	0.5249387262275889	5.411513719575396	1.2818352848678813	4.4
45	0.5126371723541325	5.1883642008736786	1.240534823425918	4.5
46	0.4998843386510714	4.975928399607952	1.2031788819759441	4.6
47	0.4888864820631369	4.774373456455848	1.1654050888319318	4.7
48	0.47872432886332206	4.5810251205752905	1.1292024180576021	4.8
49	0.4676261878688024	4.398290217724124	1.0946210118562902	4.9
50	0.4573136080591098	4.228542145524713	1.0612263044661319	5.0
51	0.4471180267237713	4.066716541444876	1.029954283681846	5.1
52	0.43613688420359153	3.9123119834517297	0.998732405100867	5.2
53	0.4268104343919248	3.7645261962926924	0.9675439546554117	5.3
54	0.4165981389888458	3.6248133038630925	0.9380770531895166	5.4
55	0.40722154697388646	3.4920200354873145	0.9101645600255637	5.5
56	0.39752738767143114	3.362536152528577	0.8838399032990907	5.6
57	0.38875250209594014	3.241626586332174	0.8578662419956373	5.7
58	0.37984390397835455	3.124828680805436	0.8331127076388611	5.8
59	0.3714868700969305	3.013128565946346	0.8084093154853917	5.9
60	0.36299612367341183	2.905924535315492	0.7844079141779474	6.0
61	0.35488980080840804	2.8035174421325593	0.7631810481191366	6.1
62	0.346582909130305	2.706258281820567	0.7416199007050608	6.2
63	0.3385434425363627	2.617590152338707	0.721646589728465	6.3
64	0.330788115094407	2.529924866922599	0.7006202924828102	6.4
65	0.3234673534142871	2.446020246753136	0.6808475503193705	6.5
66	0.317099293596641	2.364438882002702	0.6625289320512877	6.6
67	0.3101963836105881	2.28533119928116	0.6457312939496376	6.7
68	0.30322661735347367	2.2110873102786144	0.6276968148335271	6.8
69	0.29664127465490253	2.1396513846602403	0.6101637577503141	6.9
70	0.2898553631432037	2.0748175158081636	0.5941015386302269	7.0
71	0.2832867345124299	2.0079946728923233	0.5779891773068329	7.1
72	0.27668467774608985	1.9432276603113081	0.5624283802196146	7.2
73	0.2707846118258175	1.8842938573795323	0.547268720758737	7.3
74	0.264316267601572	1.8297558542693793	0.5323932004498175	7.4
75	0.2583994876135307	1.7766385469190737	0.5177683911573183	7.5
76	0.2530008437261273	1.724958649396342	0.5052161262674275	7.6
77	0.24755205763545973	1.6749835867854728	0.49069160138151346	7.7
78	0.24282197645858616	1.625610230614015	0.47715320649362525	7.8
79	0.2372729059612908	1.5787774127425394	0.4643168024517479	7.9
80	0.2321918293614118	1.533783142324964	0.45233281586578755	8.0
81	0.22675975733848475	1.4893404361435785	0.43946298368841497	8.1
82	0.22169539480631784	1.4469034180937115	0.42711128761168027	8.2
83	0.21701545583273685	1.4070737946148455	0.4151273010257057	8.3
84	0.21265308414663764	1.3682971574050669	0.40310988630422173	8.4
85	0.2085915656802797	1.329503806127505	0.39212874378402773	8.5
86	0.20429605026521358	1.295223253145906	0.38011132906257217	8.6
87	0.19998382078240695	1.2606418469446083	0.3700160321337904	8.7
88	0.1957217335028929	1.2268961441314161	0.3596031679175411	8.8
89	0.19140950402007206	1.1943371401294058	0.34975858200523646	8.9
90	0.18758198250236546	1.1624801269734348	0.3402315633804136	9.0
91	0.18368760471362577	1.132461661271364	0.3306711166200813	9.1
92	0.1795425159084374	1.1024431955693075	0.3219630873156234	9.2
93	0.1762331304913971	1.0733774317297247	0.31399047699275684	9.3
94	0.17247246524476623	1.0469859187321902	0.3059175822632909	9.4
95	0.16906279542114078	1.0205275494636084	0.2972764092299087	9.5
96	0.16545255678437343	0.9946876007022496	0.28943751144913676	9.6
97	0.16241059645152234	0.9694326443126045	0.2815484714650722	9.7
98	0.15960263306739364	0.9454479570729148	0.2737430018198097	9.8
99	0.15637681798915537	0.9221151184760004	0.2664389542074872	9.9
