## Supplementary Tables S4 for "Structure-based learning to model complex protein-DNA interactions and transcription-factor co-operativity in *cis*-regulatory elements": Grainyhead.error.csv

	error_rank_EV_mean	error_rank_pV_mean	error_rank_qV_mean	threshold
0	0.11372251705837755	85.9363153904473	85.9363153904473	0.0
1	0.11372251705837755	72.36542835481426	0.9855951478392768	0.1
2	0.11372251705837755	62.661106899166036	0.9476876421531415	0.2
3	0.11372251705837755	55.875663381349504	0.8718726307808993	0.3
4	0.11372251705837755	49.46929492039424	0.833965125094764	0.4
5	0.11372251705837755	44.655041698256255	0.833965125094764	0.5
6	0.11372251705837755	40.14404852160728	0.6444275966641442	0.6
7	0.11372251705837755	36.884003032600454	0.6444275966641442	0.7
8	0.11372251705837755	33.131159969674	0.6444275966641442	0.8
9	0.11372251705837755	30.250189537528428	0.34116755117513264	0.9
10	0.11372251705837755	27.937831690674756	0.15163002274449866	1.0
11	0.07581501137225644	25.73919636087946	0.11372251705837755	1.1
12	0.07581501137225644	23.61637604245641	0.11372251705837755	1.2
13	0.07581501137225644	21.531463229719478	0.11372251705837755	1.3
14	0.07581501137225644	19.749810462471572	0.11372251705837755	1.4
15	0.07581501137225644	18.271417740712664	0.11372251705837755	1.5
16	0.07581501137225644	16.830932524639877	0.11372251705837755	1.6
17	0.07581501137225644	15.504169825625468	0.11372251705837755	1.7
18	0.07581501137225644	14.366944655041692	0.11372251705837755	1.8
19	0.07581501137225644	13.078089461713418	0.11372251705837755	1.9
20	0.07581501137225644	12.206216830932519	0.11372251705837755	2.0
21	0.07581501137225644	10.803639120545867	0.11372251705837755	2.1
22	0.07581501137225644	9.969673995451103	0.07581501137225644	2.2
23	0.03790750568612111	9.059893858984083	0.07581501137225644	2.3
24	0.03790750568612111	8.377558756633817	0.07581501137225644	2.4
25	0.03790750568612111	7.695223654283552	0.07581501137225644	2.5
26	0.03790750568612111	7.088703563305529	0.07581501137225644	2.6
27	0.03790750568612111	6.48218347232752	0.07581501137225644	2.7
28	0.03790750568612111	5.7240333586049985	0.07581501137225644	2.8
29	0.03790750568612111	5.155420773313111	0.07581501137225644	2.9
30	0.03790750568612111	4.548900682335102	0.07581501137225644	3.0
31	0.03790750568612111	4.207733131159969	0.07581501137225644	3.1
32	0.03790750568612111	3.714935557240338	0.03790750568612111	3.2
33	0.03790750568612111	3.2221379833206925	0.03790750568612111	3.3
34	0.03790750568612111	2.8051554207733176	0.03790750568612111	3.4
35	0.03790750568612111	2.501895375284306	0.03790750568612111	3.5
36	0.03790750568612111	2.1986353297952945	0.03790750568612111	3.6
37	0.03790750568612111	2.1607278241091734	0.03790750568612111	3.7
38	0.03790750568612111	1.8953752843062972	0.03790750568612111	3.8
39	0.03790750568612111	1.7816527672479197	0.03790750568612111	3.9
40	0.03790750568612111	1.7058377558756632	0.03790750568612111	4.0
41	0.03790750568612111	1.5542077331311646	0.03790750568612111	4.1
42	0.03790750568612111	1.440485216072787	0.03790750568612111	4.2
43	0.03790750568612111	1.4025777103866517	0.03790750568612111	4.3
44	0.03790750568612111	1.3646702047005306	0.03790750568612111	4.4
45	0.03790750568612111	1.250947687642153	0.03790750568612111	4.5
46	0.03790750568612111	1.1751326762698966	0.03790750568612111	4.6
47	0.03790750568612111	1.0993176648976544	0.03790750568612111	4.7
48	0.03790750568612111	0.9855951478392768	0.03790750568612111	4.8
49	0.03790750568612111	0.9855951478392768	0.03790750568612111	4.9
50	0.03790750568612111	0.9855951478392768	0.03790750568612111	5.0
51	0.03790750568612111	0.9476876421531415	0.03790750568612111	5.1
52	0.0	0.8718726307808993	0.03790750568612111	5.2
53	0.0	0.8718726307808993	0.03790750568612111	5.3
54	0.0	0.833965125094764	0.03790750568612111	5.4
55	0.0	0.833965125094764	0.03790750568612111	5.5
56	0.0	0.833965125094764	0.03790750568612111	5.6
57	0.0	0.7202426080363864	0.03790750568612111	5.7
58	0.0	0.6444275966641442	0.03790750568612111	5.8
59	0.0	0.6444275966641442	0.0	5.9
60	0.0	0.6444275966641442	0.0	6.0
61	0.0	0.6444275966641442	0.0	6.1
62	0.0	0.5307050796057666	0.0	6.2
63	0.0	0.5307050796057666	0.0	6.3
64	0.0	0.37907505686125376	0.0	6.4
65	0.0	0.37907505686125376	0.0	6.5
66	0.0	0.34116755117513264	0.0	6.6
67	0.0	0.34116755117513264	0.0	6.7
68	0.0	0.34116755117513264	0.0	6.8
69	0.0	0.30326004548901153	0.0	6.9
70	0.0	0.2274450341167551	0.0	7.0
71	0.0	0.2274450341167551	0.0	7.1
72	0.0	0.18953752843063398	0.0	7.2
73	0.0	0.15163002274449866	0.0	7.3
74	0.0	0.15163002274449866	0.0	7.4
75	0.0	0.15163002274449866	0.0	7.5
76	0.0	0.11372251705837755	0.0	7.6
77	0.0	0.11372251705837755	0.0	7.7
78	0.0	0.11372251705837755	0.0	7.8
79	0.0	0.11372251705837755	0.0	7.9
80	0.0	0.11372251705837755	0.0	8.0
81	0.0	0.11372251705837755	0.0	8.1
82	0.0	0.11372251705837755	0.0	8.2
83	0.0	0.11372251705837755	0.0	8.3
84	0.0	0.11372251705837755	0.0	8.4
85	0.0	0.11372251705837755	0.0	8.5
86	0.0	0.11372251705837755	0.0	8.6
87	0.0	0.11372251705837755	0.0	8.7
88	0.0	0.11372251705837755	0.0	8.8
89	0.0	0.11372251705837755	0.0	8.9
90	0.0	0.07581501137225644	0.0	9.0
91	0.0	0.07581501137225644	0.0	9.1
92	0.0	0.07581501137225644	0.0	9.2
93	0.0	0.07581501137225644	0.0	9.3
94	0.0	0.07581501137225644	0.0	9.4
95	0.0	0.07581501137225644	0.0	9.5
96	0.0	0.07581501137225644	0.0	9.6
97	0.0	0.07581501137225644	0.0	9.7
98	0.0	0.07581501137225644	0.0	9.8
99	0.0	0.07581501137225644	0.0	9.9
