## Supplementary Tables S4 for "Structure-based learning to model complex protein-DNA interactions and transcription-factor co-operativity in *cis*-regulatory elements": GRAS.error.csv

	error_rank_EV_mean	error_rank_pV_mean	error_rank_qV_mean	threshold
0	0.6823351023502653	85.9363153904473	85.9363153904473	0.0
1	0.6444275966641442	60.57619408642911	1.5921152388172857	0.1
2	0.5686125852918877	55.724033358605006	1.5163002274450292	0.2
3	0.5686125852918877	51.516300227445036	1.3646702047005306	0.3
4	0.5307050796057666	47.6497346474602	1.2888551933282741	0.4
5	0.5307050796057666	45.185746777862015	1.061410159211519	0.5
6	0.5307050796057666	42.64594389689159	0.7960576194086428	0.6
7	0.5307050796057666	40.40940106141016	0.7960576194086428	0.7
8	0.4927975739196313	37.07354056103108	0.7960576194086428	0.8
9	0.4927975739196313	34.91281273692191	0.7960576194086428	0.9
10	0.4548900682335102	32.638362395754356	0.7202426080363864	1.0
11	0.4548900682335102	30.060652009097808	0.7202426080363864	1.1
12	0.4548900682335102	28.27899924184989	0.7202426080363864	1.2
13	0.4548900682335102	26.30780894617135	0.6823351023502653	1.3
14	0.4548900682335102	24.488248673237294	0.6823351023502653	1.4
15	0.4548900682335102	23.04776345716452	0.6823351023502653	1.5
16	0.4548900682335102	21.645185746777855	0.6823351023502653	1.6
17	0.4548900682335102	19.370735405610304	0.6823351023502653	1.7
18	0.4548900682335102	17.854435178165275	0.6823351023502653	1.8
19	0.4548900682335102	16.793025018953756	0.6823351023502653	1.9
20	0.4548900682335102	15.8453373768006	0.6823351023502653	2.0
21	0.4548900682335102	14.670204700530704	0.6823351023502653	2.1
22	0.4169825625473891	13.987869598180438	0.6823351023502653	2.2
23	0.4169825625473891	12.433661865049274	0.6823351023502653	2.3
24	0.4169825625473891	11.485974222896132	0.6444275966641442	2.4
25	0.4169825625473891	10.386656557998478	0.5307050796057666	2.5
26	0.4169825625473891	9.742228961334348	0.5307050796057666	2.6
27	0.37907505686125376	8.567096285064437	0.5307050796057666	2.7
28	0.37907505686125376	7.771038665655794	0.4927975739196313	2.8
29	0.37907505686125376	7.088703563305529	0.4548900682335102	2.9
30	0.37907505686125376	6.48218347232752	0.4548900682335102	3.0
31	0.37907505686125376	5.648218347232756	0.4548900682335102	3.1
32	0.37907505686125376	5.496588324488243	0.4548900682335102	3.2
33	0.37907505686125376	4.6626231993934795	0.4548900682335102	3.3
34	0.37907505686125376	3.980288097043214	0.4548900682335102	3.4
35	0.37907505686125376	3.8286580742987155	0.4548900682335102	3.5
36	0.37907505686125376	3.297952994692949	0.4548900682335102	3.6
37	0.37907505686125376	3.0326004548900727	0.4548900682335102	3.7
38	0.37907505686125376	2.8430629264594387	0.4548900682335102	3.8
39	0.37907505686125376	2.69143290371494	0.4548900682335102	3.9
40	0.37907505686125376	2.312357846853672	0.4548900682335102	4.0
41	0.34116755117513264	2.23654283548143	0.4169825625473891	4.1
42	0.34116755117513264	2.1228203184230523	0.4169825625473891	4.2
43	0.34116755117513264	2.0090978013646748	0.4169825625473891	4.3
44	0.34116755117513264	1.9332827899924183	0.37907505686125376	4.4
45	0.34116755117513264	1.8574677786201619	0.37907505686125376	4.5
46	0.34116755117513264	1.7437452615617843	0.37907505686125376	4.6
47	0.34116755117513264	1.5921152388172857	0.37907505686125376	4.7
48	0.34116755117513264	1.5163002274450292	0.37907505686125376	4.8
49	0.34116755117513264	1.4783927217589081	0.37907505686125376	4.9
50	0.34116755117513264	1.3646702047005306	0.37907505686125376	5.0
51	0.34116755117513264	1.3646702047005306	0.37907505686125376	5.1
52	0.34116755117513264	1.2888551933282741	0.37907505686125376	5.2
53	0.34116755117513264	1.250947687642153	0.37907505686125376	5.3
54	0.34116755117513264	1.1751326762698966	0.37907505686125376	5.4
55	0.30326004548901153	0.9855951478392768	0.37907505686125376	5.5
56	0.30326004548901153	0.9097801364670204	0.37907505686125376	5.6
57	0.30326004548901153	0.8718726307808993	0.37907505686125376	5.7
58	0.30326004548901153	0.7960576194086428	0.34116755117513264	5.8
59	0.30326004548901153	0.7960576194086428	0.34116755117513264	5.9
60	0.30326004548901153	0.7960576194086428	0.34116755117513264	6.0
61	0.30326004548901153	0.7960576194086428	0.34116755117513264	6.1
62	0.30326004548901153	0.7960576194086428	0.34116755117513264	6.2
63	0.30326004548901153	0.7202426080363864	0.34116755117513264	6.3
64	0.2274450341167551	0.7202426080363864	0.34116755117513264	6.4
65	0.2274450341167551	0.7202426080363864	0.34116755117513264	6.5
66	0.2274450341167551	0.7202426080363864	0.34116755117513264	6.6
67	0.2274450341167551	0.6823351023502653	0.34116755117513264	6.7
68	0.18953752843063398	0.6823351023502653	0.34116755117513264	6.8
69	0.18953752843063398	0.6823351023502653	0.34116755117513264	6.9
70	0.18953752843063398	0.6823351023502653	0.34116755117513264	7.0
71	0.15163002274449866	0.6823351023502653	0.30326004548901153	7.1
72	0.15163002274449866	0.6823351023502653	0.30326004548901153	7.2
73	0.15163002274449866	0.6823351023502653	0.30326004548901153	7.3
74	0.15163002274449866	0.6823351023502653	0.30326004548901153	7.4
75	0.15163002274449866	0.6823351023502653	0.30326004548901153	7.5
76	0.15163002274449866	0.6823351023502653	0.30326004548901153	7.6
77	0.15163002274449866	0.6823351023502653	0.30326004548901153	7.7
78	0.15163002274449866	0.6823351023502653	0.30326004548901153	7.8
79	0.11372251705837755	0.6823351023502653	0.2274450341167551	7.9
80	0.11372251705837755	0.6065200909780089	0.18953752843063398	8.0
81	0.11372251705837755	0.5686125852918877	0.18953752843063398	8.1
82	0.11372251705837755	0.5686125852918877	0.15163002274449866	8.2
83	0.11372251705837755	0.5307050796057666	0.15163002274449866	8.3
84	0.11372251705837755	0.5307050796057666	0.15163002274449866	8.4
85	0.11372251705837755	0.5307050796057666	0.15163002274449866	8.5
86	0.11372251705837755	0.4927975739196313	0.15163002274449866	8.6
87	0.11372251705837755	0.4927975739196313	0.15163002274449866	8.7
88	0.11372251705837755	0.4548900682335102	0.11372251705837755	8.8
89	0.11372251705837755	0.4548900682335102	0.11372251705837755	8.9
90	0.11372251705837755	0.4548900682335102	0.11372251705837755	9.0
91	0.11372251705837755	0.4548900682335102	0.11372251705837755	9.1
92	0.11372251705837755	0.4548900682335102	0.11372251705837755	9.2
93	0.11372251705837755	0.4548900682335102	0.11372251705837755	9.3
94	0.11372251705837755	0.4548900682335102	0.11372251705837755	9.4
95	0.11372251705837755	0.4548900682335102	0.11372251705837755	9.5
96	0.07581501137225644	0.4548900682335102	0.11372251705837755	9.6
97	0.07581501137225644	0.4548900682335102	0.11372251705837755	9.7
98	0.07581501137225644	0.4548900682335102	0.11372251705837755	9.8
99	0.07581501137225644	0.4548900682335102	0.11372251705837755	9.9
