## Supplementary Tables S4 for "Structure-based learning to model complex protein-DNA interactions and transcription-factor co-operativity in *cis*-regulatory elements": Homeodomain.error.csv

	error_rank_EV_mean	error_rank_pV_mean	error_rank_qV_mean	threshold
0	3.6051033092619065	85.9363153904473	85.9363153904473	0.0
1	3.518793618511154	55.68332124032635	46.0748089696939	0.1
2	3.4359218399706037	50.05600178047664	22.15426816800897	0.2
3	3.3548594889091135	46.225081921829116	20.71839699200777	0.3
4	3.2802206053982417	43.18271055855217	19.395162676577513	0.4
5	3.2032294661646006	40.57749687421403	18.202388082386847	0.5
6	3.126871626548649	38.294542223894936	17.082985772471744	0.6
7	3.05775149684888	36.28544442253027	16.08173907693866	0.7
8	2.9860981686784385	34.496011117122436	15.131065879445089	0.8
9	2.922406321415849	32.851965309656364	14.248517626537776	0.9
10	2.8558193901867526	31.348873902808407	13.446850781944079	1.0
11	2.789956229949297	29.954167201955627	12.706342586142313	1.1
12	2.726716739556437	28.68060167082534	12.038663846372373	1.2
13	2.6630248922938335	27.459509536587532	11.433319883255734	1.3
14	2.6014138866321304	26.33413611599154	10.849598578513778	1.4
15	2.5432407931806296	25.264221647628474	10.336897302324573	1.5
16	2.4888674974351517	24.25202791584715	9.843375957413329	1.6
17	2.4313277036012977	23.297554920647556	9.409475247936797	1.7
18	2.3752354517507115	22.397726635315323	8.981002820897444	1.8
19	2.32122404150104	21.54295309421147	8.588809414813056	1.9
20	2.2711933717052517	20.73332476870992	8.24058509646963	2.0
21	2.222881658014586	19.971917685525128	7.896341518580101	2.1
22	2.1725795740969573	19.23032383323593	7.579691709746115	2.2
23	2.120920419570041	18.511890652678574	7.261413416180986	2.3
24	2.0740562478626146	17.858054033123366	6.979504614944787	2.4
25	2.025654062797983	17.20693155478675	6.717499515978147	2.5
26	1.9816849750570498	16.592992811144626	6.4711459647053005	2.6
27	1.9387110724295695	16.00755255029756	6.2370965202900095	2.7
28	1.894561041940733	15.439211379127528	6.017974852576884	2.8
29	1.8529442099225406	14.902263774719046	5.800391198220964	2.9
30	1.813136805383408	14.402861790500864	5.600811347281592	3.0
31	1.774053171835888	13.916306741383963	5.4191448283848445	3.1
32	1.7403978207255477	13.445493711334791	5.23141672743327	3.2
33	1.7005904161864152	12.990694114475247	5.076529735226472	3.3
34	1.6646732807272429	12.567649969873017	4.920376143784338	3.4
35	1.6291180307638768	12.162428685939489	4.760513226010161	3.5
36	1.597453049880471	11.767521138636525	4.613678186085139	3.6
37	1.5619882712910709	11.395140963447744	4.476885468668868	3.7
38	1.5248950079705281	11.044835803503403	4.3409974649921	3.8
39	1.4929586129652819	10.696701956533929	4.211713871613895	3.9
40	1.4599365614725741	10.356620061846229	4.080711322130568	4.0
41	1.4277287523454731	10.03209924347837	3.9433757764705604	4.1
42	1.3982350844369336	9.72151101669921	3.8339054139879636	4.2
43	1.3680176455367814	9.420512755559017	3.7266968358541703	4.3
44	1.3340908803045721	9.138061126079094	3.612883847421841	4.4
45	1.3053209833876451	8.860494950792628	3.508932238750333	4.5
46	1.2767320292186213	8.593332983510678	3.4123992827429532	4.6
47	1.2485049605454321	8.342998691783933	3.3148711416220777	4.7
48	1.224439575074058	8.09926881035571	3.2159859298919145	4.8
49	1.1969362773924814	7.868204921280864	3.123524185712398	4.9
50	1.1718757068076116	7.637955274571567	3.0338670541253947	5.0
51	1.1465437221009012	7.4244428320435105	2.9486430198620894	5.1
52	1.1196737240369714	7.21572537233493	2.861880972241565	5.2
53	1.0975082374185945	7.011621952697951	2.7753903387429233	5.3
54	1.0709096534765479	6.820908296405932	2.6961374151604787	5.4
55	1.0473870962488832	6.63661810766456	2.6172463770738403	5.5
56	1.0206075695589192	6.454408760524089	2.548397661495926	5.6
57	0.9975373692010123	6.282875035510003	2.477739518438966	5.7
58	0.9724767986161424	6.106546327676455	2.4097050452266444	5.8
59	0.9535682814600648	5.940621827847465	2.3390469021696845	5.9
60	0.9310409093458816	5.781754095186756	2.2671221598773883	6.0
61	0.9103229647107298	5.627862288093425	2.2044254977282662	6.1
62	0.8889717204579313	5.480484419924693	2.1444429767977056	6.2
63	0.8665348197176996	5.339801433428434	2.0903410951740824	6.3
64	0.8478072453095109	5.205360971734933	2.028730089512379	6.4
65	0.8268178865525186	5.073906065381848	1.973904436897115	6.5
66	0.8101711537452445	4.938470418574866	1.9265879083199167	6.6
67	0.7922578217026341	4.810091538936163	1.8823474064571286	6.7
68	0.772987419050736	4.688950369213686	1.8339452213924972	6.8
69	0.7553455011299803	4.572332768188815	1.7823765382395322	6.9
70	0.7377940545831905	4.4673859744038396	1.7327077539395788	7.0
71	0.7214187358977853	4.349320831395744	1.6899147940600159	7.1
72	0.7038672893509812	4.240393297156842	1.6482979620418234	7.2
73	0.6875824420395134	4.137798759094622	1.602519446821816	7.3
74	0.668131096639712	4.0394563756081965	1.561807328543182	7.4
75	0.6547413332947372	3.9481707592900506	1.5204619106468442	7.5
76	0.6394516710967508	3.8554376009886795	1.4837305328220936	7.6
77	0.6242524802727303	3.763156799557052	1.443561242787169	7.7
78	0.6105008314319491	3.6768471088062995	1.406467979466612	7.8
79	0.5953016406078859	3.5865566776016493	1.370008015763716	7.9
80	0.5820928200108284	3.501242171964364	1.3349955940440736	8.0
81	0.5682506997960814	3.4173752083103466	1.2993498727067845	8.1
82	0.554046694085514	3.335046258013506	1.2648802792308373	8.2
83	0.5414711731061033	3.263031044347244	1.2292345578935482	8.3
84	0.5288956521267068	3.1879398039666142	1.1958506209050341	8.4
85	0.5188533296179827	3.1089582945060243	1.1659045961267367	8.5
86	0.5079062933697287	3.0439998480080988	1.1301684034154817	8.6
87	0.495964072007979	2.9718941629678994	1.1003128500111217	8.7
88	0.4846551502639187	2.905940531356478	1.0690097546235506	8.8
89	0.4736176426416989	2.8408916134845725	1.0402398577066236	8.9
90	0.4631229632632028	2.7751189246210686	1.0138222165124802	9.0
91	0.45262828388469245	2.713417447585414	0.9832428921165075	9.1
92	0.4415907762624869	2.6490923007051492	0.9593584493930365	9.2
93	0.43172939650163755	2.58829553740901	0.935112121173745	9.3
94	0.422048959488734	2.531027157697025	0.9095087223451657	9.4
95	0.41535407781623235	2.474482548976681	0.8828196670291533	9.5
96	0.4056736408033146	2.419656896361417	0.857216268200574	9.6
97	0.3974407457736362	2.3641979441284917	0.8318842834938494	9.7
98	0.3898411503616046	2.3113626617402048	0.8084521976401504	9.8
99	0.38088448434031363	2.2603368068309493	0.7824869133157506	9.9
