## Supplementary Tables S4 for "Structure-based learning to model complex protein-DNA interactions and transcription-factor co-operativity in *cis*-regulatory elements": Homeodomain_Paired_box.error.csv

	error_rank_EV_mean	error_rank_pV_mean	error_rank_qV_mean	threshold
0	3.9850265352539793	85.9363153904473	85.9363153904473	0.0
1	3.918688400303253	56.10310841546626	45.564821834723276	0.1
2	3.838134950720246	50.217968157695225	22.04795299469295	0.2
3	3.7244124336618682	46.280326004548904	19.773502653525398	0.3
4	3.6343821076573164	43.09135708870356	18.50833965125095	0.4
5	3.553828658074295	40.61315390447309	17.044162244124337	0.5
6	3.4780136467020526	38.618271417740715	15.698445792266867	0.6
7	3.397460197119031	36.66603487490523	14.528051554207735	0.7
8	3.3263836239575397	34.72801364670205	13.731993934799092	0.8
9	3.269522365428358	32.97005307050796	13.021228203184236	0.9
10	3.1937073540561016	31.548521607278246	12.405231235784683	1.0
11	3.117892342683845	30.122251705837755	11.855572403335856	1.1
12	3.042077331311603	28.729150871872633	11.40542077331311	1.2
13	2.9946929492039374	27.52558756633813	10.907884761182714	1.3
14	2.88097043214556	26.449962092494317	10.53828658074299	1.4
15	2.814632297194848	25.289044730856716	10.201857467778623	1.5
16	2.7435557240333566	24.29397270659591	9.761182714177409	1.6
17	2.6677407126611	23.322592873388928	9.38684609552692	1.7
18	2.6108794541319185	22.336997725549665	9.12149355572403	1.8
19	2.5445413191811923	21.43195602729341	8.822971948445797	1.9
20	2.4876800606520106	20.51269901440486	8.44389689158453	2.0
21	2.407126611068989	19.69768764215314	8.183282789992418	2.1
22	2.364480667172103	18.906368460955264	7.908453373768012	2.2
23	2.302880970432142	18.138741470811226	7.572024260803644	2.3
24	2.274450341167551	17.43271417740712	7.339840788476124	2.4
25	2.184420015162999	16.740902198635325	7.221379833206981	2.5
26	2.108605003790757	16.11068991660349	6.960765731614856	2.6
27	2.056482183472326	15.556292645943898	6.766489764973471	2.7
28	1.9806671721000697	14.992418498862776	6.600644427596663	2.8
29	1.9095905989385926	14.452236542835479	6.392153146322968	2.9
30	1.862206216830927	13.935746777862022	6.207354056103114	3.0
31	1.829037149355571	13.495072024260807	5.994124336618654	3.1
32	1.7721758908263894	13.011751326762706	5.866186504927981	3.2
33	1.734268385140254	12.52843062926459	5.667172100075817	3.3
34	1.6868840030326027	12.10670962850645	5.520280515542083	3.4
35	1.639499620924937	11.746588324488243	5.354435178165275	3.5
36	1.6158074298711114	11.348559514783929	5.217020470053072	3.6
37	1.5826383623957554	11.021607278241092	5.1127748294162245	3.7
38	1.5305155420773247	10.69939347990902	4.942191053828651	3.8
39	1.5020849128127338	10.358225928733887	4.823730098559508	3.9
40	1.440485216072787	10.07391963608795	4.710007581501131	4.0
41	1.3836239575435911	9.751705837755878	4.5678544351781625	4.1
42	1.3409780136467049	9.434230477634571	4.416224412433664	4.2
43	1.2888551933282741	9.083586050037908	4.326194086429112	4.3
44	1.2604245640636833	8.827710386656562	4.146133434420008	4.4
45	1.2319939347990925	8.586050037907512	4.04662623199394	4.5
46	1.1988248673237365	8.353866565579992	3.8997346474601926	4.6
47	1.156178923426836	8.107467778620162	3.79075056861258	4.7
48	1.1372251705837755	7.856330553449581	3.6628127369219072	4.8
49	1.1040561031084195	7.652577710386652	3.5775208491281205	4.9
50	1.0945792266868892	7.4488248673237365	3.4685367702805223	5.0
51	1.0756254738438145	7.330363912054594	3.3500758150113654	5.1
52	1.0424564063684585	7.098180439727059	3.274260803639123	5.2
53	0.9950720242608071	6.941811978771796	3.1463229719484502	5.3
54	0.9761182714177465	6.818612585291888	3.0278620166793075	5.4
55	0.9571645185746718	6.6480288097043285	2.9046626231993997	5.5
56	0.9382107657316112	6.501137225170581	2.8383244882486736	5.6
57	0.9239954510993158	6.283169067475356	2.7151250947687657	5.7
58	0.9145185746777855	6.174184988627744	2.591925701288858	5.8
59	0.8813495072024295	6.060462471569366	2.530326004548897	5.9
60	0.8434420015162942	5.932524639878693	2.4829416224412455	6.0
61	0.8150113722517034	5.771417740712664	2.3786959818043982	6.1
62	0.8055344958301731	5.671910538286582	2.269711902956786	6.2
63	0.7913191811978777	5.553449583017439	2.21285064442759	6.3
64	0.7628885519332869	5.425511751326766	2.108605003790757	6.4
65	0.7344579226686818	5.363912054586805	2.0043593631539096	6.5
66	0.7202426080363864	5.259666413949958	1.9759287338893046	6.6
67	0.706027293404091	5.169636087945406	1.885898407884767	6.7
68	0.6870735405610304	5.060652009097808	1.829037149355571	6.8
69	0.6633813495072047	4.961144806671726	1.795868081880215	6.9
70	0.6539044730856745	4.875852918877939	1.729529946929489	7.0
71	0.6349507202426139	4.743176648976501	1.6537149355572467	7.1
72	0.611258529188774	4.648407884761184	1.5778999241849903	7.2
73	0.578089461713418	4.553639120545867	1.4926080363912035	7.3
74	0.5638741470811226	4.454131918119785	1.4499620924943173	7.4
75	0.5401819560272969	4.3451478392721725	1.4310083396512567	7.5
76	0.5117513267627061	4.255117513267621	1.378885519332826	7.6
77	0.48805913570886617	4.117702805155417	1.34571645185747	7.7
78	0.4785822592873359	4.027672479150866	1.3267626990144095	7.8
79	0.45962850644427533	3.9565959059893885	1.284116755117509	7.9
80	0.42645943896891936	3.8902577710386623	1.2367323730098576	8.0
81	0.4217210007581542	3.809704321455655	1.2035633055345016	8.1
82	0.4075056861258588	3.7007202426080426	1.1467020470053058	8.2
83	0.3932903714935492	3.6106899166034907	1.0945792266868892	8.3
84	0.3932903714935492	3.553828658074295	1.085102350265359	8.4
85	0.37907505686125376	3.463798332069743	1.0471948445792236	8.5
86	0.36485974222895834	3.35955269143291	1.0329795299469282	8.6
87	0.3459059893858978	3.3169067475360094	1.0092873388931025	8.7
88	0.33169067475360237	3.236353297952988	0.9334723275208461	8.8
89	0.30326004548901153	3.170015163002276	0.8908263836239598	8.9
90	0.29378316906748125	3.1036770280515498	0.8434420015162942	9.0
91	0.284306292645951	3.0089082638362328	0.833965125094764	9.1
92	0.27009097801364135	2.975739196360877	0.8244882486732337	9.2
93	0.26061410159211107	2.8714935557240295	0.7913191811978777	9.3
94	0.24639878695981565	2.8051554207733176	0.7391963608794612	9.4
95	0.2274450341167551	2.719863532979531	0.7107657316148561	9.5
96	0.21796815769522482	2.6487869598180396	0.6965504169825607	9.6
97	0.21796815769522482	2.596664139499623	0.6586429112964396	9.7
98	0.2037528430629294	2.535064442759662	0.6207354056103043	9.8
99	0.18953752843063398	2.46872630780895	0.6065200909780089	9.9
