## Supplementary Tables S4 for "Structure-based learning to model complex protein-DNA interactions and transcription-factor co-operativity in *cis*-regulatory elements": Homeodomain_POU.error.csv

	error_rank_EV_mean	error_rank_pV_mean	error_rank_qV_mean	threshold
0	3.5492657175750395	85.9363153904473	85.9363153904473	0.0
1	3.4425631089770548	52.250582652402215	65.19529385336816	0.1
2	3.361132170836484	46.61780810378233	23.94771572178699	0.2
3	3.2572375256226707	42.76668632241035	22.658860528458717	0.3
4	3.172998624097957	40.09912110746076	21.4317805295819	0.4
5	3.0733159239603367	37.93979726504366	20.180832841939747	0.5
6	2.9975009125880945	35.88015612276416	19.085727122118314	0.6
7	2.918877937831695	34.2276696711875	17.91340240923259	0.7
8	2.84165894476736	32.73664111419987	16.97694662061606	0.8
9	2.7756718052396536	31.45480582933199	16.172465111054947	0.9
10	2.698452812175333	30.230533793839328	15.346923876112655	1.0
11	2.6296577092634834	29.14806390924663	14.557886165164405	1.1
12	2.5650745514278412	28.066998006345997	13.913458568500275	1.2
13	2.4780276865189705	27.064555078201778	13.305534495830173	1.3
14	2.4036166568387927	26.034032516215987	12.7032263499284	1.4
15	2.3432454440794146	25.09055681913908	12.140229691404812	1.5
16	2.2758543228596295	24.168140847443354	11.587060904725803	1.6
17	2.2140791284081587	23.327155813888197	11.060567770196272	1.7
18	2.1579198607250305	22.494594670485498	10.677280768258782	1.8
19	2.089124757813167	21.67326538061944	10.212562828180722	1.9
20	2.0231376182854603	20.927751102125626	9.766096650099684	2.0
21	1.9782102041389322	20.186448768708047	9.410889282003751	2.1
22	1.89256732092214	19.478841995900368	9.021986353297947	2.2
23	1.835004071546905	18.83160643585208	8.596579900598101	2.3
24	1.8055204560132552	18.187178839187936	8.270856148035833	2.4
25	1.7549771150984128	17.572234858057456	7.9058209080953645	2.5
26	1.7072417375677418	16.94746300508241	7.532361778002397	2.6
27	1.6510824698845994	16.416757925476645	7.236121640973792	2.7
28	1.620194872658871	15.893072754331271	6.879510291185795	2.8
29	1.5696515317440287	15.384831381798776	6.504647179400791	2.9
30	1.5219161542133577	14.910285569876166	6.278606126976101	3.0
31	1.4840086485272366	14.40766012411197	6.0034257153286745	3.1
32	1.4390812343807085	13.973829781259653	5.760536882599055	3.2
33	1.4039816920787302	13.556847218712264	5.495184342796165	3.3
34	1.3520343694718235	13.141268637856953	5.232639766377446	3.4
35	1.2972790834807455	12.697610423160086	5.017830567489412	3.5
36	1.2663914862550172	12.30589953107011	4.829697020750842	3.6
37	1.2200600904164247	11.915592620672228	4.61909976693903	3.7
38	1.183556566422368	11.567405161036703	4.453429927273731	3.8
39	1.1512649875045753	11.210793811248706	4.279336197455976	3.9
40	1.11335748181844	10.873838205149795	4.1080504310223915	4.0
41	1.090893774745183	10.546710470895462	3.980288097043214	4.1
42	1.0642181225956762	10.215370791564865	3.8356779827591083	4.2
43	1.023502653525398	9.87560722208184	3.6770280515542026	4.3
44	0.9898070929155125	9.604638755510635	3.5548816443433537	4.4
45	0.95891949568977	9.339286215707759	3.3934237497543194	4.5
46	0.9252239350798845	9.065509785752397	3.2572375256226707	4.6
47	0.9027602280066276	8.802965209333664	3.140707045180122	4.7
48	0.881700502625435	8.533400724454552	3.0045208210484873	4.8
49	0.859236795552178	8.276472074804147	2.8683345969168528	4.9
50	0.8241372532502282	8.06025889422402	2.7798837503159035	5.0
51	0.8058854912531785	7.80473422626568	2.666161233257526	5.1
52	0.7735939123353859	7.596944935838039	2.5636705697357627	5.2
53	0.7525341869541933	7.377923791873755	2.4681998146744206	5.3
54	0.7076067728076794	7.177154409906493	2.3755370229972215	5.4
55	0.6851430657344082	6.958133265942209	2.2814702496279438	5.5
56	0.6626793586611512	6.7966753713531745	2.1789795861061805	5.6
57	0.6374076882037514	6.604329879538369	2.0919327211973098	5.7
58	0.6317917614354229	6.413388369415657	2.0259455816696175	5.8
59	0.6065200909780089	6.249122511442451	1.9417066801448897	5.9
60	0.599500182517616	6.058181001319753	1.8434279616993763	6.0
61	0.5700165669839663	5.895319125038625	1.7830567489399982	6.1
62	0.5503608232948665	5.718417431836684	1.735321371409313	6.2
63	0.5335130429899237	5.562575464015964	1.690393957262799	6.3
64	0.5236851711453596	5.401117569426887	1.6061550557380855	6.4
65	0.5082413725324955	5.252295510066546	1.548591806362836	6.5
66	0.4970095189958812	5.100665487322047	1.4896245752955224	6.6
67	0.4885856288433956	4.9602673181141625	1.4390812343807085	6.7
68	0.4689298851542958	4.826889057366699	1.385729930081709	6.8
69	0.45629404992558875	4.6752590346221865	1.3365905708589452	6.9
70	0.43242636116025324	4.546092718950959	1.293067138404524	7.0
71	0.4254064526998462	4.40990649481931	1.2397158341055388	7.1
72	0.4057507090107606	4.282144160840147	1.2102322185718748	7.2
73	0.39732681885827503	4.174037570550084	1.1596888776570324	7.3
74	0.38328700193750365	4.054699126723392	1.1049335916659686	7.4
75	0.3678432033246395	3.924128829360072	1.0529862690590477	7.5
76	0.35520736809591824	3.8160222390699943	1.0066548732204552	7.6
77	0.3495914413275898	3.712127593856181	0.9617274590739413	7.7
78	0.34397551455928976	3.615252857102746	0.9139920815432561	7.8
79	0.3285317159464114	3.5197821020413897	0.876084575857135	7.9
80	0.3187038441018757	3.4271193103641906	0.8437929969393139	8.0
81	0.3046640271810901	3.3414764271473985	0.8171173447898212	8.1
82	0.2948361553365402	3.243197708701885	0.7932496560244999	8.2
83	0.28500828349199026	3.150534917024686	0.769381967259136	8.3
84	0.27377642995534757	3.063488052115801	0.7314744615730149	8.4
85	0.2653525398028762	2.9750372055148233	0.7005868643472724	8.5
86	0.26114059472664053	2.9020301575267524	0.6556594502007584	8.6
87	0.2485047594979335	2.833235054614903	0.6247718529750301	8.7
88	0.24008086934547634	2.7644399517030394	0.6037121275938517	8.8
89	0.2344649425771621	2.6844129952545472	0.5686125852918877	8.9
90	0.22463707073259798	2.6128099289585407	0.5349170246820023	9.0
91	0.2134052171959695	2.5383988992783486	0.5110493359166526	9.1
92	0.2063853087355767	2.461179906214028	0.48437368376717416	9.2
93	0.20357734535140537	2.3965967483784	0.4717378485384529	9.3
94	0.19655743689102678	2.3334175722348647	0.4548900682335102	9.4
95	0.19094151012271254	2.2632184876309367	0.4408502513127246	9.5
96	0.18672956504646265	2.2084632016398444	0.42119450762362476	9.6
97	0.18392160166230553	2.1438800438042307	0.41136663577906063	9.7
98	0.18111363827816263	2.077892904276524	0.4029427456266035	9.8
99	0.1783056748940055	2.0133097464409104	0.3818830202454251	9.9
