## Supplementary Tables S4 for "Structure-based learning to model complex protein-DNA interactions and transcription-factor co-operativity in *cis*-regulatory elements": HSF.error.csv

	error_rank_EV_mean	error_rank_pV_mean	error_rank_qV_mean	threshold
0	0.24122958163899	85.9363153904473	85.9363153904473	0.0
1	0.22399889723621413	56.22716934316631	4.1973947205182895	0.1
2	0.22055276035564475	49.94830794679165	3.0463850024122934	0.2
3	0.20332207595285468	45.161623819698114	2.184850782273074	0.3
4	0.20332207595285468	41.68102557033565	1.6575918395478624	0.4
5	0.18953752843063398	38.62085602040114	1.3853470259838616	0.5
6	0.18264525466950943	35.777793093941696	1.0683024329726294	0.6
7	0.17575298090839908	33.39306637259632	0.8615342201392195	0.7
8	0.1723068440278439	30.963539871803718	0.6513198704252403	0.8
9	0.1723068440278439	28.93031911227513	0.5307050796057666	0.9
10	0.16541457026673356	26.84885243641878	0.4927975739196313	1.0
11	0.15852229650562322	25.21882969191536	0.44799779447239985	1.1
12	0.15852229650562322	23.48542284099524	0.3583982355779085	1.2
13	0.15852229650562322	21.976014887311337	0.3170445930112322	1.3
14	0.15852229650562322	20.45282238610517	0.296367771727887	1.4
15	0.15852229650562322	18.97442966434626	0.27224481356400076	1.5
16	0.15163002274449866	17.602867185884634	0.2653525398028762	1.6
17	0.1481838858639577	16.376042456406367	0.24812185540010034	1.7
18	0.14473774898338831	15.169894548211445	0.23778344475843483	1.8
19	0.14473774898338831	13.936177544972082	0.22055276035564475	1.9
20	0.13784547522227797	12.809290785029987	0.20332207595285468	2.0
21	0.12750706458061245	11.882279964160176	0.19298366531117495	2.1
22	0.12406092770005728	10.993176648976501	0.1860913915500788	2.2
23	0.12406092770005728	10.197119029567858	0.16886070714728874	2.3
24	0.11716865393891851	9.576814391067614	0.16541457026673356	2.4
25	0.11716865393891851	8.70838789716727	0.15852229650562322	2.5
26	0.11372251705837755	8.077744848025361	0.15507615962505383	2.6
27	0.11372251705837755	7.364394513750085	0.15163002274449866	2.7
28	0.11372251705837755	6.916396719277699	0.1481838858639577	2.8
29	0.11372251705837755	6.354676407746908	0.14473774898338831	2.9
30	0.11027638017783659	5.906678613274522	0.14129161210281893	3.0
31	0.1068302432972672	5.369081259907645	0.14129161210281893	3.1
32	0.09993796953614265	4.91763732855469	0.14129161210281893	3.2
33	0.09993796953614265	4.5041009028878705	0.1343993383417228	3.3
34	0.09993796953614265	4.180164036115514	0.12750706458061245	3.4
35	0.09993796953614265	3.8837962643876267	0.12750706458061245	3.5
36	0.09993796953614265	3.597766903301391	0.1206147908194879	3.6
37	0.09649183265560168	3.301399131573504	0.11716865393891851	3.7
38	0.09649183265560168	3.0636156868150834	0.1068302432972672	3.8
39	0.09649183265560168	2.8396167895788835	0.1068302432972672	3.9
40	0.09649183265560168	2.6156178923426836	0.1068302432972672	4.0
41	0.09649183265560168	2.4570955958370746	0.1068302432972672	4.1
42	0.09649183265560168	2.2675580674064406	0.1068302432972672	4.2
43	0.09649183265560168	2.1228203184230523	0.1068302432972672	4.3
44	0.0930456957750323	1.9642980219174433	0.10338410641669782	4.4
45	0.0930456957750323	1.8161141360534856	0.09993796953614265	4.5
46	0.0930456957750323	1.6713763870700973	0.09993796953614265	4.6
47	0.0930456957750323	1.5611000068922607	0.09993796953614265	4.7
48	0.0930456957750323	1.4370390791922176	0.09993796953614265	4.8
49	0.08959955889447713	1.3405472465366302	0.0930456957750323	4.9
50	0.08959955889447713	1.271624508925484	0.0930456957750323	5.0
51	0.08959955889447713	1.182024950031007	0.0930456957750323	5.1
52	0.08615342201393617	1.1199944861809854	0.0930456957750323	5.2
53	0.08615342201393617	1.023502653525398	0.0930456957750323	5.3
54	0.08615342201393617	0.9407953683920454	0.0930456957750323	5.4
55	0.08615342201393617	0.88565717830312	0.0930456957750323	5.5
56	0.08270728513336678	0.8270728513336678	0.08959955889447713	5.6
57	0.08270728513336678	0.7581501137225217	0.08615342201393617	5.7
58	0.0792611482527974	0.6995657867530554	0.08615342201393617	5.8
59	0.0792611482527974	0.6582121441863649	0.08615342201393617	5.9
60	0.07581501137225644	0.6375353229030338	0.08615342201393617	6.0
61	0.07581501137225644	0.6065200909780089	0.08615342201393617	6.1
62	0.07581501137225644	0.5789509959335675	0.08615342201393617	6.2
63	0.07236887449170126	0.5513819008891119	0.08270728513336678	6.3
64	0.07236887449170126	0.5100282583224214	0.08270728513336678	6.4
65	0.0654766007305625	0.48590530015852096	0.08270728513336678	6.5
66	0.0654766007305625	0.4686746157557451	0.08270728513336678	6.6
67	0.0654766007305625	0.4411055207112753	0.0792611482527974	6.7
68	0.0654766007305625	0.4031980150251542	0.0792611482527974	6.8
69	0.0654766007305625	0.3894134675029477	0.07236887449170126	6.9
70	0.06203046385002153	0.36529050933903306	0.07236887449170126	7.0
71	0.06203046385002153	0.348059824936243	0.07236887449170126	7.1
72	0.06203046385002153	0.3308291405334529	0.06892273761113188	7.2
73	0.06203046385002153	0.30326004548901153	0.06892273761113188	7.3
74	0.06203046385002153	0.29981390860845636	0.0654766007305625	7.4
75	0.06203046385002153	0.2791370873251111	0.0654766007305625	7.5
76	0.05858432696946636	0.2687986766834314	0.06203046385002153	7.6
77	0.05513819008891119	0.2653525398028762	0.06203046385002153	7.7
78	0.05513819008891119	0.24467571851953096	0.06203046385002153	7.8
79	0.05513819008891119	0.24122958163899	0.06203046385002153	7.9
80	0.05513819008891119	0.22399889723621413	0.06203046385002153	8.0
81	0.051692053208356015	0.2136604865945202	0.06203046385002153	8.1
82	0.051692053208356015	0.20332207595285468	0.06203046385002153	8.2
83	0.04824591632781505	0.20332207595285468	0.06203046385002153	8.3
84	0.04824591632781505	0.18953752843063398	0.06203046385002153	8.4
85	0.04824591632781505	0.18264525466950943	0.06203046385002153	8.5
86	0.04824591632781505	0.1723068440278439	0.06203046385002153	8.6
87	0.04824591632781505	0.1723068440278439	0.05513819008891119	8.7
88	0.04824591632781505	0.1723068440278439	0.05513819008891119	8.8
89	0.04824591632781505	0.16541457026673356	0.05513819008891119	8.9
90	0.04824591632781505	0.15852229650562322	0.04824591632781505	9.0
91	0.041353642566676285	0.15852229650562322	0.04824591632781505	9.1
92	0.041353642566676285	0.15852229650562322	0.04824591632781505	9.2
93	0.041353642566676285	0.15852229650562322	0.04824591632781505	9.3
94	0.041353642566676285	0.15852229650562322	0.04824591632781505	9.4
95	0.041353642566676285	0.1481838858639577	0.04824591632781505	9.5
96	0.041353642566676285	0.1481838858639577	0.04824591632781505	9.6
97	0.041353642566676285	0.14473774898338831	0.04824591632781505	9.7
98	0.041353642566676285	0.14473774898338831	0.04479977944724567	9.8
99	0.041353642566676285	0.1343993383417228	0.04479977944724567	9.9
