## Supplementary Tables S4 for "Structure-based learning to model complex protein-DNA interactions and transcription-factor co-operativity in *cis*-regulatory elements": IBD.error.csv

	error_rank_EV_mean	error_rank_pV_mean	error_rank_qV_mean	threshold
0	0.3158958807177328	85.9363153904473	85.9363153904473	0.0
1	0.3158958807177328	58.175385392974476	7.834217841799344	0.1
2	0.3158958807177328	52.27445034116755	6.583270154157191	0.2
3	0.30326004548901153	47.62446297700277	5.7113975233762915	0.3
4	0.2653525398028762	44.136972453879196	4.927975739196356	0.4
5	0.24008086934547634	40.86429112964367	3.967652261814507	0.5
6	0.24008086934547634	38.02122820318423	3.285317159464242	0.6
7	0.2274450341167551	35.55724033358605	3.070507960576194	0.7
8	0.21480919888803385	33.017437452615624	2.6282537275713906	0.8
9	0.21480919888803385	30.7935304523629	2.4260803639120496	0.9
10	0.21480919888803385	28.77179681576952	1.9206469547637113	1.0
11	0.21480919888803385	26.825878190548394	1.6300227445034068	1.1
12	0.20217336365935523	24.85468789486984	1.5289360626737505	1.2
13	0.20217336365935523	23.21202931513774	1.3393985342431165	1.3
14	0.18953752843063398	21.67045741723527	1.010866818296691	1.4
15	0.18953752843063398	20.331058882992167	0.9476876421531415	1.5
16	0.18953752843063398	18.865301996461966	0.859236795552178	1.6
17	0.17690169320191274	17.803891837250433	0.6065200909780089	1.7
18	0.17690169320191274	16.46449330300733	0.4548900682335102	1.8
19	0.17690169320191274	15.03664392216325	0.40434672731866783	1.9
20	0.17690169320191274	14.076320444781402	0.3285317159464114	2.0
21	0.17690169320191274	13.305534495830173	0.27798837503159746	2.1
22	0.1642658579732199	12.256760171847361	0.27798837503159746	2.2
23	0.15163002274449866	11.511245893353546	0.2653525398028762	2.3
24	0.15163002274449866	10.677280768258782	0.25271670457415496	2.4
25	0.15163002274449866	9.855951478392726	0.25271670457415496	2.5
26	0.15163002274449866	9.312610563558252	0.25271670457415496	2.6
27	0.15163002274449866	8.642911296436694	0.24008086934547634	2.7
28	0.1263583522870988	8.049027040687392	0.17690169320191274	2.8
29	0.1263583522870988	7.568865301996453	0.17690169320191274	2.9
30	0.1263583522870988	7.10133939853425	0.17690169320191274	3.0
31	0.11372251705837755	6.709628506444275	0.17690169320191274	3.1
32	0.11372251705837755	6.229466767753351	0.17690169320191274	3.2
33	0.1010866818296563	5.774576699519841	0.1642658579732199	3.3
34	0.1010866818296563	5.370229972201159	0.1642658579732199	3.4
35	0.1010866818296563	5.0543340914834545	0.1642658579732199	3.5
36	0.08845084660097768	4.6878948698508935	0.1642658579732199	3.6
37	0.08845084660097768	4.40990649481931	0.1642658579732199	3.7
38	0.07581501137225644	4.169825625473848	0.1642658579732199	3.8
39	0.07581501137225644	4.018195602729335	0.1642658579732199	3.9
40	0.07581501137225644	3.778114733383873	0.1263583522870988	4.0
41	0.07581501137225644	3.4748546878948616	0.1263583522870988	4.1
42	0.06317917614353519	3.260045489006828	0.1263583522870988	4.2
43	0.05054334091484236	3.083143795804901	0.1263583522870988	4.3
44	0.05054334091484236	2.7798837503159035	0.11372251705837755	4.4
45	0.05054334091484236	2.6282537275713906	0.11372251705837755	4.5
46	0.03790750568612111	2.489259540055599	0.1010866818296563	4.6
47	0.03790750568612111	2.337629517311086	0.08845084660097768	4.7
48	0.025271670457399864	2.23654283548143	0.08845084660097768	4.8
49	0.025271670457399864	2.059641142279503	0.08845084660097768	4.9
50	0.025271670457399864	1.9206469547637113	0.08845084660097768	5.0
51	0.025271670457399864	1.8574677786201619	0.07581501137225644	5.1
52	0.025271670457399864	1.7058377558756632	0.07581501137225644	5.2
53	0.025271670457399864	1.5921152388172857	0.025271670457399864	5.3
54	0.025271670457399864	1.5036643922163222	0.025271670457399864	5.4
55	0.025271670457399864	1.4025777103866517	0.025271670457399864	5.5
56	0.025271670457399864	1.3646702047005306	0.025271670457399864	5.6
57	0.025271670457399864	1.2888551933282741	0.025271670457399864	5.7
58	0.025271670457399864	1.213040181956032	0.025271670457399864	5.8
59	0.025271670457399864	1.1624968410411896	0.025271670457399864	5.9
60	0.025271670457399864	1.048774323982812	0.025271670457399864	6.0
61	0.025271670457399864	0.9476876421531415	0.025271670457399864	6.1
62	0.025271670457399864	0.8718726307808993	0.025271670457399864	6.2
63	0.025271670457399864	0.8086934546373499	0.025271670457399864	6.3
64	0.025271670457399864	0.7455142784938005	0.025271670457399864	6.4
65	0.025271670457399864	0.6823351023502653	0.025271670457399864	6.5
66	0.025271670457399864	0.6191559262067301	0.025271670457399864	6.6
67	0.025271670457399864	0.5938842557492876	0.025271670457399864	6.7
68	0.025271670457399864	0.5559767500631665	0.025271670457399864	6.8
69	0.025271670457399864	0.5054334091483526	0.025271670457399864	6.9
70	0.012635835228721248	0.46752590346223144	0.012635835228721248	7.0
71	0.012635835228721248	0.44225423300478894	0.012635835228721248	7.1
72	0.012635835228721248	0.4169825625473891	0.012635835228721248	7.2
73	0.0	0.391710892089975	0.0	7.3
74	0.0	0.391710892089975	0.0	7.4
75	0.0	0.391710892089975	0.0	7.5
76	0.0	0.37907505686125376	0.0	7.6
77	0.0	0.34116755117513264	0.0	7.7
78	0.0	0.3158958807177328	0.0	7.8
79	0.0	0.3158958807177328	0.0	7.9
80	0.0	0.3158958807177328	0.0	8.0
81	0.0	0.30326004548901153	0.0	8.1
82	0.0	0.2906242102602903	0.0	8.2
83	0.0	0.2653525398028762	0.0	8.3
84	0.0	0.24008086934547634	0.0	8.4
85	0.0	0.24008086934547634	0.0	8.5
86	0.0	0.2274450341167551	0.0	8.6
87	0.0	0.21480919888803385	0.0	8.7
88	0.0	0.21480919888803385	0.0	8.8
89	0.0	0.21480919888803385	0.0	8.9
90	0.0	0.21480919888803385	0.0	9.0
91	0.0	0.20217336365935523	0.0	9.1
92	0.0	0.18953752843063398	0.0	9.2
93	0.0	0.18953752843063398	0.0	9.3
94	0.0	0.18953752843063398	0.0	9.4
95	0.0	0.18953752843063398	0.0	9.5
96	0.0	0.17690169320191274	0.0	9.6
97	0.0	0.17690169320191274	0.0	9.7
98	0.0	0.17690169320191274	0.0	9.8
99	0.0	0.17690169320191274	0.0	9.9
