## Supplementary Tables S4 for "Structure-based learning to model complex protein-DNA interactions and transcription-factor co-operativity in *cis*-regulatory elements": IRF.error.csv

	error_rank_EV_mean	error_rank_pV_mean	error_rank_qV_mean	threshold
0	0.49821293187480364	85.9363153904473	85.9363153904473	0.0
1	0.4927975739196313	58.10137550092061	6.790858875771704	0.1
2	0.4792591790317431	53.140907613993285	5.1770822051337575	0.2
3	0.46572078414382645	49.18769630672588	4.072349182280959	0.3
4	0.45218238925593823	46.019711902956786	3.3141990685584375	0.4
5	0.44405935232319393	42.97357305317881	2.5533412758583296	0.5
6	0.4223979205025614	40.523123578468535	2.2175890826383693	0.6
7	0.41969024152496104	38.21888876854761	1.8737138524856505	0.7
8	0.4142748835698171	35.898407884761184	1.6056536337051739	0.8
9	0.4061518466370728	33.789125961226034	1.4296545001624708	0.9
10	0.3980288097043285	31.84772013430087	1.2076248240008596	1.0
11	0.3926134517491562	30.147297736380366	1.093902306942482	1.1
12	0.3844904148164261	28.387306400953108	0.9747644319289606	1.2
13	0.37907505686125376	26.827683309866785	0.7987652983862148	1.3
14	0.37907505686125376	25.335752193219975	0.7310733239467027	1.4
15	0.37095201992850946	23.85465179248348	0.6850427813278372	1.5
16	0.36553666197336554	22.42499729232101	0.6525506335968885	1.6
17	0.3601213040181932	21.1848803205892	0.6281815227986556	1.7
18	0.35470594606302086	19.91768655908156	0.5740279432470601	1.8
19	0.35470594606302086	18.62070832882054	0.5523665114263991	1.9
20	0.3519982670854489	17.421206541752397	0.5442434744936548	2.0
21	0.346582909130305	16.46268818368894	0.5171666847178642	2.1
22	0.3357521932199603	15.287555507419043	0.49008989494205935	2.2
23	0.3303368352648164	14.277591248781548	0.4684284631213984	2.3
24	0.31679844037689975	13.343442001516294	0.45759774721108215	2.4
25	0.3140907613993278	12.409292754251041	0.44405935232319393	2.5
26	0.3140907613993278	11.469728149030644	0.4386439943680216	2.6
27	0.31138308242175583	10.646593739846196	0.41156720459221674	2.7
28	0.31138308242175583	9.929058810787396	0.40344416765948665	2.8
29	0.30326004548901153	9.211523881728581	0.39532113072674235	2.9
30	0.30326004548901153	8.488573594714623	0.3926134517491562	3.0
31	0.3005523665114396	7.919961009422735	0.38719809379399805	3.1
32	0.2924293295786953	7.215964475251809	0.3763673778836818	3.2
33	0.2897216506011091	6.622982779161703	0.36553666197336554	3.3
34	0.284306292645951	6.154554316040276	0.3601213040181932	3.4
35	0.27618325571319247	5.789017654066939	0.3601213040181932	3.5
36	0.27076789775804855	5.228528105707795	0.34929058810787694	3.6
37	0.26806021878044817	4.844037690891369	0.34929058810787694	3.7
38	0.26264486082530425	4.540777645402358	0.3384598721975607	3.8
39	0.25993718184770387	4.210440810137541	0.3303368352648164	3.9
40	0.2572295028701319	3.915303801581288	0.3303368352648164	4.0
41	0.2572295028701319	3.6418282248456535	0.30867540344418387	4.1
42	0.2572295028701319	3.3439835373118143	0.29513700855626723	4.2
43	0.2572295028701319	3.0948770713744267	0.29513700855626723	4.3
44	0.25452182389255995	2.921585616809267	0.29513700855626723	4.4
45	0.25452182389255995	2.7022636196252563	0.29513700855626723	4.5
46	0.251814144914988	2.4585725116430126	0.2897216506011091	4.6
47	0.24639878695981565	2.287988736055439	0.28701397162352293	4.7
48	0.24639878695981565	2.0740820968266007	0.284306292645951	4.8
49	0.2436911079822437	1.9468211848803065	0.27889093469077864	4.9
50	0.2436911079822437	1.8385140257771013	0.2734755767356205	5.0
51	0.2436911079822437	1.7302068666738961	0.26806021878044817	5.1
52	0.23827575002707135	1.602945954727602	0.2653525398028762	5.2
53	0.23015271309432705	1.4919311166467963	0.25993718184770387	5.3
54	0.22202967616158276	1.407993068341824	0.2572295028701319	5.4
55	0.2193219971840108	1.3321780569695818	0.2572295028701319	5.5
56	0.2193219971840108	1.250947687642153	0.25452182389255995	5.6
57	0.2193219971840108	1.1778403552474686	0.251814144914988	5.7
58	0.21661431820643884	1.088486948987338	0.2491064659373876	5.8
59	0.21661431820643884	1.058702480233947	0.2491064659373876	5.9
60	0.21661431820643884	1.0045489006823374	0.2491064659373876	6.0
61	0.21661431820643884	0.9558106790858858	0.24639878695981565	6.1
62	0.21390663922886688	0.8989494205567041	0.2409834290046433	6.2
63	0.21390663922886688	0.8799956677136436	0.2409834290046433	6.3
64	0.21390663922886688	0.8258420881620196	0.2409834290046433	6.4
65	0.21390663922886688	0.7852269034983266	0.2409834290046433	6.5
66	0.2111989602512665	0.7391963608794612	0.23827575002707135	6.6
67	0.20849128127369454	0.7121195711036421	0.23015271309432705	6.7
68	0.2030759233185222	0.674212065417521	0.22473735513918314	6.8
69	0.20036824434095024	0.6606736705296328	0.22473735513918314	6.9
70	0.19495288638580632	0.6308892017762417	0.22202967616158276	7.0
71	0.18682984945306202	0.6119354489331812	0.2193219971840108	7.1
72	0.18682984945306202	0.5983970540452646	0.2193219971840108	7.2
73	0.18682984945306202	0.5875663381349483	0.21390663922886688	7.3
74	0.18682984945306202	0.5686125852918877	0.21390663922886688	7.4
75	0.18141449149788968	0.5550741904039995	0.21390663922886688	7.5
76	0.17870681252031773	0.5442434744936548	0.21390663922886688	7.6
77	0.17870681252031773	0.5307050796057666	0.21390663922886688	7.7
78	0.17599913354273156	0.514459005740278	0.2111989602512665	7.8
79	0.17058377558757343	0.49821293187480364	0.2030759233185222	7.9
80	0.16787609660998726	0.4927975739196313	0.2030759233185222	8.0
81	0.1651684176324011	0.4792591790317431	0.20036824434095024	8.1
82	0.1651684176324011	0.4630131051662545	0.20036824434095024	8.2
83	0.15975305967724296	0.45218238925593823	0.19495288638580632	8.3
84	0.15975305967724296	0.44405935232319393	0.19224520740820594	8.4
85	0.15163002274449866	0.4223979205025614	0.19224520740820594	8.5
86	0.14621466478932632	0.4142748835698171	0.19224520740820594	8.6
87	0.13809162785661044	0.41156720459221674	0.18412217047546164	8.7
88	0.13809162785661044	0.4061518466370728	0.17870681252031773	8.8
89	0.13538394887901006	0.3980288097043285	0.17870681252031773	8.9
90	0.1326762699014381	0.38990577277157	0.17599913354273156	9.0
91	0.12726091194626576	0.3844904148164261	0.1732914545651454	9.1
92	0.12726091194626576	0.37907505686125376	0.16246073865481492	9.2
93	0.1245532329686938	0.37907505686125376	0.15975305967724296	9.3
94	0.1245532329686938	0.37095201992850946	0.157045380699671	9.4
95	0.12184555399112185	0.36282898299576516	0.15433770172207062	9.5
96	0.12184555399112185	0.3601213040181932	0.15433770172207062	9.6
97	0.11643019603594951	0.35470594606302086	0.15163002274449866	9.7
98	0.11643019603594951	0.35470594606302086	0.13538394887901006	9.8
99	0.11643019603594951	0.34929058810787694	0.13538394887901006	9.9
