## Supplementary Tables S4 for "Structure-based learning to model complex protein-DNA interactions and transcription-factor co-operativity in *cis*-regulatory elements": LOB.error.csv

	error_rank_EV_mean	error_rank_pV_mean	error_rank_qV_mean	threshold
0	1.118271417740715	85.9363153904473	85.9363153904473	0.0
1	1.089840788476124	58.67134192570129	18.51781652767248	0.1
2	1.0045489006823374	52.947308567096286	16.69825625473844	0.2
3	0.9761182714177465	49.04283548142532	14.708112206216825	0.3
4	0.9097801364670204	45.602729340409404	13.438210765731611	0.4
5	0.8718726307808993	42.5606520090978	11.751326762699009	0.5
6	0.7960576194086428	40.20090978013647	10.822592873388928	0.6
7	0.7486732373009914	37.55686125852919	9.979150871872633	0.7
8	0.6254738438210836	35.490902198635325	9.268385140257777	0.8
9	0.578089461713418	33.661865049279754	8.377558756633817	0.9
10	0.5591357088703575	31.61485974222896	7.6478392721758865	1.0
11	0.5117513267627061	29.757391963608796	7.2592873388931025	1.1
12	0.47384382107657075	28.27899924184989	6.567475360121307	1.2
13	0.47384382107657075	26.554207733131165	6.169446550416978	1.3
14	0.46436694465504047	25.322213798332072	5.8188021228203155	1.4
15	0.4454131918119799	23.7964366944655	5.307050796057624	1.5
16	0.43593631539044964	22.56444275966642	4.909021986353295	1.6
17	0.4169825625473891	21.40826383623957	4.387793783169073	1.7
18	0.4075056861258588	20.441622441243368	3.9897649734647445	1.8
19	0.38855193328278403	19.503411675511757	3.7338893100833985	1.9
20	0.33169067475360237	18.442001516300223	3.59173616376043	2.0
21	0.3127369219105418	17.503790750568612	3.364291129643675	2.1
22	0.29378316906748125	16.631918119787713	3.2789992418498883	2.2
23	0.29378316906748125	15.987490523123583	2.9378316906747557	2.3
24	0.2748294162244065	15.19143290371494	2.6535253980288047	2.4
25	0.2653525398028762	14.556482183472326	2.43555724033358	2.5
26	0.25587566338134593	14.063684609552695	2.2839272175890812	2.6
27	0.24639878695981565	13.41925701288855	2.113343442001522	2.7
28	0.24639878695981565	12.92645943896892	1.8953752843062972	2.8
29	0.2274450341167551	12.49052312357847	1.79112964366945	2.9
30	0.20849128127369454	11.950341167551173	1.6774071266110724	3.0
31	0.19901440485216426	11.296436694465498	1.5731614859742251	3.1
32	0.18953752843063398	10.794162244124337	1.440485216072787	3.2
33	0.18953752843063398	10.386656557998478	1.412054586808182	3.3
34	0.17058377558757343	9.979150871872633	1.1277482941622452	3.4
35	0.16110689916602894	9.382107657316155	1.0424564063684585	3.5
36	0.15163002274449866	8.984078847611826	0.9476876421531415	3.6
37	0.1326762699014381	8.595526914329042	0.7297194844579167	3.7
38	0.12319939347990783	8.26383623957544	0.5970432145564786	3.8
39	0.12319939347990783	7.951099317664898	0.4075056861258588	3.9
40	0.12319939347990783	7.562547384382114	0.38855193328278403	4.0
41	0.11372251705837755	7.202426080363907	0.38855193328278403	4.1
42	0.10424564063684727	6.956027293404091	0.3695981804397235	4.2
43	0.09476876421531699	6.690674753601215	0.3506444275966629	4.3
44	0.09476876421531699	6.330553449583022	0.25587566338134593	4.4
45	0.09476876421531699	6.1031084154662665	0.25587566338134593	4.5
46	0.09476876421531699	5.714556482183468	0.23692191053828537	4.6
47	0.09476876421531699	5.439727065959062	0.1800606520091037	4.7
48	0.09476876421531699	5.155420773313111	0.15163002274449866	4.8
49	0.09476876421531699	4.94692949203943	0.1326762699014381	4.9
50	0.09476876421531699	4.653146322971949	0.12319939347990783	5.0
51	0.09476876421531699	4.4067475360121335	0.12319939347990783	5.1
52	0.09476876421531699	4.22668688400303	0.10424564063684727	5.2
53	0.09476876421531699	4.056103108415471	0.10424564063684727	5.3
54	0.09476876421531699	3.932903714935563	0.10424564063684727	5.4
55	0.07581501137225644	3.743366186504929	0.09476876421531699	5.5
56	0.07581501137225644	3.6770280515542026	0.09476876421531699	5.6
57	0.07581501137225644	3.4211523881728567	0.09476876421531699	5.7
58	0.06633813495072616	3.2789992418498883	0.09476876421531699	5.8
59	0.06633813495072616	3.0894617134192544	0.09476876421531699	5.9
60	0.05686125852919588	2.9567854435178162	0.09476876421531699	6.0
61	0.05686125852919588	2.814632297194848	0.09476876421531699	6.1
62	0.05686125852919588	2.6535253980288047	0.09476876421531699	6.2
63	0.05686125852919588	2.5113722517058363	0.09476876421531699	6.3
64	0.05686125852919588	2.3881728582259285	0.09476876421531699	6.4
65	0.05686125852919588	2.2839272175890812	0.07581501137225644	6.5
66	0.05686125852919588	2.1891584533737642	0.07581501137225644	6.6
67	0.04738438210765139	2.0943896891584473	0.05686125852919588	6.7
68	0.03790750568612111	1.9806671721000697	0.05686125852919588	6.8
69	0.03790750568612111	1.923805913570888	0.04738438210765139	6.9
70	0.028430629264590834	1.8385140257771013	0.04738438210765139	7.0
71	0.028430629264590834	1.7721758908263894	0.03790750568612111	7.1
72	0.028430629264590834	1.6489764973464816	0.03790750568612111	7.2
73	0.028430629264590834	1.601592115238816	0.03790750568612111	7.3
74	0.028430629264590834	1.4783927217589081	0.03790750568612111	7.4
75	0.028430629264590834	1.440485216072787	0.028430629264590834	7.5
76	0.028430629264590834	1.3931008339651214	0.028430629264590834	7.6
77	0.028430629264590834	1.2319939347990925	0.028430629264590834	7.7
78	0.028430629264590834	1.1656557998483663	0.028430629264590834	7.8
79	0.018953752843060556	1.0993176648976544	0.028430629264590834	7.9
80	0.018953752843060556	1.0519332827899888	0.028430629264590834	8.0
81	0.018953752843060556	1.0045489006823374	0.028430629264590834	8.1
82	0.018953752843060556	0.9761182714177465	0.028430629264590834	8.2
83	0.018953752843060556	0.9097801364670204	0.018953752843060556	8.3
84	0.018953752843060556	0.8244882486732337	0.018953752843060556	8.4
85	0.018953752843060556	0.767626990144052	0.018953752843060556	8.5
86	0.018953752843060556	0.7486732373009914	0.018953752843060556	8.6
87	0.018953752843060556	0.6159969673995391	0.018953752843060556	8.7
88	0.018953752843060556	0.578089461713418	0.018953752843060556	8.8
89	0.018953752843060556	0.5591357088703575	0.018953752843060556	8.9
90	0.018953752843060556	0.5117513267627061	0.018953752843060556	9.0
91	0.018953752843060556	0.47384382107657075	0.018953752843060556	9.1
92	0.018953752843060556	0.47384382107657075	0.018953752843060556	9.2
93	0.018953752843060556	0.4548900682335102	0.018953752843060556	9.3
94	0.018953752843060556	0.4454131918119799	0.018953752843060556	9.4
95	0.018953752843060556	0.43593631539044964	0.018953752843060556	9.5
96	0.018953752843060556	0.4169825625473891	0.018953752843060556	9.6
97	0.018953752843060556	0.4075056861258588	0.018953752843060556	9.7
98	0.018953752843060556	0.38855193328278403	0.018953752843060556	9.8
99	0.018953752843060556	0.33169067475360237	0.018953752843060556	9.9
