## Supplementary Tables S4 for "Structure-based learning to model complex protein-DNA interactions and transcription-factor co-operativity in *cis*-regulatory elements": MADF.error.csv

	error_rank_EV_mean	error_rank_pV_mean	error_rank_qV_mean	threshold
0	0.5266435611393945	85.9363153904473	85.9363153904473	0.0
1	0.49821293187480364	63.786147514350695	21.623524314957223	0.1
2	0.4697823026102128	58.2543593631539	18.264648543268706	0.2
3	0.4481208707895519	54.114318206433445	15.486569912271193	0.3
4	0.4372901548792356	50.73784252139067	13.285226903498327	0.4
5	0.41292104408101693	47.829795299469296	11.239575435936317	0.5
6	0.3939672912379564	45.30759233185314	9.788259503953213	0.6
7	0.38042889635003974	42.75560489548359	8.711957110364992	0.7
8	0.36418282248455114	40.565092602621036	7.578793458247603	0.8
9	0.35605978555183526	38.275750027076796	6.557998483699777	0.9
10	0.346582909130305	36.26259070724575	5.852648110040079	1.0
11	0.3384598721975607	34.24807754792592	5.204158994909562	1.1
12	0.32627531679843	32.51922452074082	4.370193869814798	1.2
13	0.31679844037689975	30.729448716560157	3.8665655799848366	1.3
14	0.30732156395536947	29.16305642802989	3.3832448824867356	1.4
15	0.2964908480450532	27.65623307700639	2.786201667930257	1.5
16	0.2897216506011091	26.20897866348966	2.43555724033358	1.6
17	0.2802447741795788	24.817231669013324	2.022636196252563	1.7
18	0.2653525398028762	23.392992526806026	1.7126069533196215	1.8
19	0.25993718184770387	22.170475468428478	1.506823351023499	1.9
20	0.24504494747102967	20.96961984187155	1.348424130835042	2.0
21	0.23421423156071342	19.813440918444712	1.2089786634896598	2.1
22	0.22879887360554108	18.68298494530488	1.1209790967182869	2.2
23	0.22202967616158276	17.667605328712227	0.9842413083504908	2.3
24	0.21661431820643884	16.737517599913346	0.8461496804938804	2.4
25	0.21390663922886688	15.760045489006828	0.7567962742337357	2.5
26	0.21255279974005248	14.90035741362503	0.6999350157045399	2.6
27	0.20578360229612258	14.010884869489857	0.6539044730856745	2.7
28	0.2030759233185222	13.306888335318959	0.582150980179776	2.8
29	0.19901440485216426	12.559568937506768	0.5577818693815715	2.9
30	0.19766056536337828	11.829849453048837	0.515812845229064	3.0
31	0.19224520740820594	11.194898732806237	0.4535362287447242	3.1
32	0.18953752843063398	10.572132567962754	0.4332286364128777	3.2
33	0.18276833098667566	9.984566229827806	0.41021336510343076	3.3
34	0.18141449149788968	9.392938373226471	0.3844904148164261	3.4
35	0.17870681252031773	8.89878695981804	0.346582909130305	3.5
36	0.17058377558757343	8.41817394129751	0.31679844037689975	3.6
37	0.1651684176324011	7.975468428463131	0.30732156395536947	3.7
38	0.1638145781436151	7.527347557673551	0.2883678111123089	3.8
39	0.157045380699671	7.0995342792158596	0.27618325571319247	3.9
40	0.15027618325571268	6.6514134084262935	0.2585833423589179	4.0
41	0.14621466478932632	6.303476659807217	0.24775262644860163	4.1
42	0.14621466478932632	5.868894183905553	0.2355680710494994	4.2
43	0.14350698581175436	5.483049929600355	0.23421423156071342	4.3
44	0.14215314632296838	5.163543810245855	0.2193219971840108	4.4
45	0.13944546734539642	4.833206974981053	0.20984512076248052	4.5
46	0.13538394887901006	4.540777645402358	0.2030759233185222	4.6
47	0.13538394887901006	4.274071266110695	0.19766056536337828	4.7
48	0.13132243041265212	4.008718726307805	0.19495288638580632	4.8
49	0.12590707245747979	3.752843062926459	0.19089136791941996	4.9
50	0.12184555399112185	3.4820751651684105	0.18276833098667566	5.0
51	0.11778403552473549	3.304722192136907	0.1800606520091037	5.1
52	0.11372251705837755	3.077277158020152	0.16652225712120128	5.2
53	0.10695331961441923	2.866078197768857	0.157045380699671	5.3
54	0.10424564063684727	2.6765406693382374	0.1489223437669267	5.4
55	0.10153796165927531	2.5154337701721943	0.1407993068341824	5.5
56	0.09883028268167493	2.3570345499837657	0.13809162785661044	5.6
57	0.09341492472653101	2.2216506011047272	0.13132243041265212	5.7
58	0.09206108523774503	2.0632513809162845	0.12861475143508017	5.8
59	0.09070724574895905	1.891313765839925	0.1245532329686938	5.9
60	0.0866457272825727	1.7505144590057427	0.12319939347990783	6.0
61	0.0866457272825727	1.6611610527455838	0.12184555399112185	6.1
62	0.08529188779378671	1.535253980288104	0.11236867756959157	6.2
63	0.08529188779378671	1.444546734539145	0.10830715910320521	6.3
64	0.08529188779378671	1.347070291346256	0.10289180114806129	6.4
65	0.08393804830500073	1.246886169175795	0.09883028268167493	6.5
66	0.08258420881621475	1.1778403552474686	0.09747644319288895	6.6
67	0.08123036932742878	1.1020253438752263	0.09747644319288895	6.7
68	0.08123036932742878	1.0302718509693563	0.09612260370410297	6.8
69	0.0785226903498284	0.9625798765298441	0.09206108523774503	6.9
70	0.0785226903498284	0.8935340626015318	0.08799956677135867	7.0
71	0.0785226903498284	0.8380266435611361	0.0866457272825727	7.1
72	0.07581501137225644	0.7784577060543683	0.08529188779378671	7.2
73	0.07581501137225644	0.7391963608794612	0.08393804830500073	7.3
74	0.07581501137225644	0.6985811762157539	0.08393804830500073	7.4
75	0.07310733239468448	0.6633813495072047	0.08393804830500073	7.5
76	0.07310733239468448	0.6363045597313999	0.08393804830500073	7.6
77	0.07175349290588429	0.5929816960901206	0.08258420881621475	7.7
78	0.07175349290588429	0.5455973139824692	0.08123036932742878	7.8
79	0.0703996534170841	0.5225820426730223	0.07987652983861437	7.9
80	0.06769197443951214	0.4927975739196313	0.0785226903498284	8.0
81	0.06498429546194018	0.46707462363261243	0.0785226903498284	8.1
82	0.06363045597313999	0.4467670313007659	0.07446117188347046	8.2
83	0.06092277699555382	0.4318747969240917	0.07446117188347046	8.3
84	0.06092277699555382	0.4075056861258588	0.07310733239468448	8.4
85	0.06092277699555382	0.3926134517491562	0.07175349290588429	8.5
86	0.06092277699555382	0.38042889635003974	0.06904581392829812	8.6
87	0.06092277699555382	0.3614751435069792	0.06904581392829812	8.7
88	0.06092277699555382	0.3533521065742349	0.06904581392829812	8.8
89	0.06092277699555382	0.3438752301527046	0.06769197443951214	8.9
90	0.05956893750676784	0.3343983537311743	0.06769197443951214	9.0
91	0.05821509801798186	0.32492147730964405	0.06498429546194018	9.1
92	0.05686125852919588	0.31679844037689975	0.06498429546194018	9.2
93	0.05686125852919588	0.30326004548901153	0.06498429546194018	9.3
94	0.05550741904039569	0.29378316906748125	0.06227661648435401	9.4
95	0.05415357955160971	0.2883678111123089	0.06227661648435401	9.5
96	0.05144590057402354	0.2748294162244065	0.05686125852919588	9.6
97	0.05144590057402354	0.26399870031409023	0.05686125852919588	9.7
98	0.05009206108523756	0.2572295028701319	0.05550741904039569	9.8
99	0.05009206108523756	0.2436911079822437	0.05550741904039569	9.9
