## Supplementary Tables S4 for "Structure-based learning to model complex protein-DNA interactions and transcription-factor co-operativity in *cis*-regulatory elements": MADS_box.error.csv

	error_rank_EV_mean	error_rank_pV_mean	error_rank_qV_mean	threshold
0	0.4548900682335102	85.9363153904473	85.9363153904473	0.0
1	0.4321455648218375	56.20166793025018	13.980288097043228	0.1
2	0.3942380591357022	50.17437452615618	12.858225928733873	0.2
3	0.3942380591357022	45.61789234268385	11.15238817285821	0.3
4	0.3563305534495811	42.2289613343442	10.18195602729341	0.4
5	0.31842304776346	39.23426838514026	8.680818802122815	0.5
6	0.27293404094010043	36.6262319939348	7.710386656558001	0.6
7	0.257771038665652	34.24564063684609	7.020470053070497	0.7
8	0.24260803639120354	32.228961334344206	6.444275966641399	0.8
9	0.2274450341167551	30.13646702047005	5.951478392721754	0.9
10	0.21986353297953087	28.423047763457163	5.511751326762706	1.0
11	0.20470053070508243	27.27065959059894	5.0492797573919574	1.1
12	0.18953752843063398	25.617892342683845	4.753601213040184	1.2
13	0.18195602729340976	23.965125094768766	4.389689158453379	1.3
14	0.18195602729340976	22.60803639120546	4.003032600454887	1.4
15	0.1667930250189471	21.576952236542823	3.4495830174374476	1.5
16	0.15163002274449866	20.227445034116755	3.2297194844579167	1.6
17	0.14404852160727444	19.097801364670218	2.789992418498869	1.7
18	0.12130401819560177	18.188021228203198	2.3957543593631385	1.8
19	0.12130401819560177	16.99772554965884	2.175890826383622	1.9
20	0.12130401819560177	16.22441243366187	1.796815769522368	2.0
21	0.12130401819560177	15.163002274450335	1.569370735405613	2.1
22	0.11372251705837755	14.19257012888552	1.4025777103866517	2.2
23	0.11372251705837755	13.525398028809718	1.1675511751326866	2.3
24	0.10614101592115333	12.653525398028819	0.9780136467020526	2.4
25	0.10614101592115333	12.00151630022745	0.8794541319181093	2.5
26	0.10614101592115333	11.319181197877185	0.7278241091736106	2.6
27	0.10614101592115333	10.674753601213041	0.6595905989385926	2.7
28	0.10614101592115333	10.128885519332812	0.6520090978013542	2.8
29	0.09097801364670488	9.658832448824882	0.5686125852918877	2.9
30	0.09097801364670488	9.075056861258531	0.40940106141016486	3.0
31	0.08339651250948066	8.635329795299484	0.3639120545868053	3.1
32	0.07581501137225644	8.112206216830927	0.34116755117513264	3.2
33	0.07581501137225644	7.657316148597417	0.3335860500379084	3.3
34	0.07581501137225644	7.2934040940106115	0.2880970432145631	3.4
35	0.07581501137225644	6.959818043972703	0.27293404094010043	3.5
36	0.07581501137225644	6.588324488248688	0.23502653525397932	3.6
37	0.07581501137225644	6.178923426838509	0.21228203184230665	3.7
38	0.07581501137225644	5.868081880212287	0.17437452615618554	3.8
39	0.07581501137225644	5.587566338134948	0.17437452615618554	3.9
40	0.07581501137225644	5.337376800606535	0.14404852160727444	4.0
41	0.07581501137225644	5.034116755117523	0.13646702047005022	4.1
42	0.07581501137225644	4.738438210765736	0.0985595147839291	4.2
43	0.06823351023503221	4.48066717210007	0.09097801364670488	4.3
44	0.06823351023503221	4.260803639120539	0.09097801364670488	4.4
45	0.05307050796056956	3.9954510993176626	0.09097801364670488	4.5
46	0.05307050796056956	3.752843062926459	0.08339651250948066	4.6
47	0.05307050796056956	3.586050037907512	0.08339651250948066	4.7
48	0.05307050796056956	3.366186504927981	0.08339651250948066	4.8
49	0.045489006823345335	3.1539044730856602	0.08339651250948066	4.9
50	0.045489006823345335	2.9340409401061436	0.08339651250948066	5.0
51	0.045489006823345335	2.8354814253222287	0.07581501137225644	5.1
52	0.03790750568612111	2.7065959059893885	0.07581501137225644	5.2
53	0.03790750568612111	2.5852918877937725	0.06065200909780799	5.3
54	0.03790750568612111	2.4260803639120496	0.06065200909780799	5.4
55	0.03790750568612111	2.2592873388931025	0.06065200909780799	5.5
56	0.03790750568612111	2.115238817285828	0.06065200909780799	5.6
57	0.03790750568612111	1.9636087945413294	0.06065200909780799	5.7
58	0.03790750568612111	1.8423047763457134	0.06065200909780799	5.8
59	0.03790750568612111	1.667930250189542	0.06065200909780799	5.9
60	0.022744503411672667	1.5921152388172857	0.06065200909780799	6.0
61	0.022744503411672667	1.448066717209997	0.06065200909780799	6.1
62	0.022744503411672667	1.379833206974979	0.06065200909780799	6.2
63	0.022744503411672667	1.3267626990144095	0.05307050796056956	6.3
64	0.022744503411672667	1.258529188779363	0.05307050796056956	6.4
65	0.022744503411672667	1.1827141774071208	0.05307050796056956	6.5
66	0.022744503411672667	1.1296436694465655	0.045489006823345335	6.6
67	0.022744503411672667	1.0083396512509495	0.03790750568612111	6.7
68	0.022744503411672667	0.9173616376042304	0.03790750568612111	6.8
69	0.015163002274448445	0.833965125094764	0.03790750568612111	6.9
70	0.015163002274448445	0.7808946171341944	0.03790750568612111	7.0
71	0.015163002274448445	0.7429871114480733	0.022744503411672667	7.1
72	0.015163002274448445	0.6899166034874753	0.022744503411672667	7.2
73	0.015163002274448445	0.6520090978013542	0.022744503411672667	7.3
74	0.015163002274448445	0.6292645943896957	0.015163002274448445	7.4
75	0.0075815011372242225	0.6065200909780089	0.015163002274448445	7.5
76	0.0075815011372242225	0.576194086429112	0.015163002274448445	7.6
77	0.0075815011372242225	0.5458680818802151	0.015163002274448445	7.7
78	0.0075815011372242225	0.4852160727824071	0.015163002274448445	7.8
79	0.0075815011372242225	0.4548900682335102	0.015163002274448445	7.9
80	0.0075815011372242225	0.4321455648218375	0.015163002274448445	8.0
81	0.0075815011372242225	0.3942380591357022	0.015163002274448445	8.1
82	0.0075815011372242225	0.386656557998478	0.015163002274448445	8.2
83	0.0075815011372242225	0.3563305534495811	0.0075815011372242225	8.3
84	0.0075815011372242225	0.30326004548901153	0.0075815011372242225	8.4
85	0.0075815011372242225	0.27293404094010043	0.0075815011372242225	8.5
86	0.0075815011372242225	0.257771038665652	0.0075815011372242225	8.6
87	0.0075815011372242225	0.2274450341167551	0.0075815011372242225	8.7
88	0.0075815011372242225	0.2274450341167551	0.0075815011372242225	8.8
89	0.0075815011372242225	0.20470053070508243	0.0075815011372242225	8.9
90	0.0075815011372242225	0.20470053070508243	0.0075815011372242225	9.0
91	0.0075815011372242225	0.18195602729340976	0.0075815011372242225	9.1
92	0.0075815011372242225	0.18195602729340976	0.0075815011372242225	9.2
93	0.0075815011372242225	0.18195602729340976	0.0075815011372242225	9.3
94	0.0075815011372242225	0.15921152388172288	0.0075815011372242225	9.4
95	0.0075815011372242225	0.15163002274449866	0.0075815011372242225	9.5
96	0.0075815011372242225	0.12130401819560177	0.0075815011372242225	9.6
97	0.0075815011372242225	0.12130401819560177	0.0075815011372242225	9.7
98	0.0075815011372242225	0.12130401819560177	0.0075815011372242225	9.8
99	0.0075815011372242225	0.12130401819560177	0.0075815011372242225	9.9
