## Supplementary Tables S4 for "Structure-based learning to model complex protein-DNA interactions and transcription-factor co-operativity in *cis*-regulatory elements": MBD.error.csv

	error_rank_EV_mean	error_rank_pV_mean	error_rank_qV_mean	threshold
0	1.061410159211519	85.9363153904473	85.9363153904473	0.0
1	0.8718726307808993	47.57391963608794	18.49886277482942	0.1
2	0.833965125094764	43.51781652767248	17.058377558756632	0.2
3	0.833965125094764	39.8786959818044	16.22441243366187	0.3
4	0.7960576194086428	37.86959818043973	15.428354814253225	0.4
5	0.7202426080363864	35.67096285064443	14.556482183472326	0.5
6	0.6823351023502653	33.39651250947688	13.57088703563305	0.6
7	0.6065200909780089	31.273692191053826	13.002274450341162	0.7
8	0.5686125852918877	30.060652009097808	12.244124336618654	0.8
9	0.5307050796057666	28.885519332827897	11.751326762699009	0.9
10	0.5307050796057666	27.558756633813502	10.955269143290366	1.0
11	0.4548900682335102	26.34571645185747	10.310841546626236	1.1
12	0.34116755117513264	25.246398786959816	9.855951478392726	1.2
13	0.34116755117513264	24.450341167551173	8.870356330553449	1.3
14	0.34116755117513264	23.23730098559514	8.225928733889305	1.4
15	0.30326004548901153	22.289613343442	7.467778620166797	1.5
16	0.30326004548901153	21.72100075815011	6.520090978013641	1.6
17	0.30326004548901153	20.849128127369212	6.141015921152388	1.7
18	0.2653525398028762	20.090978013646705	5.951478392721754	1.8
19	0.2653525398028762	19.370735405610304	5.382865807429866	1.9
20	0.2274450341167551	18.49886277482942	5.269143290371488	2.0
21	0.2274450341167551	17.816527672479154	5.0796057619408685	2.1
22	0.2274450341167551	17.13419257012889	4.131918119787713	2.2
23	0.2274450341167551	16.376042456406367	3.8286580742987155	2.3
24	0.2274450341167551	16.22441243366187	2.918877937831695	2.4
25	0.2274450341167551	15.65579984836998	2.23654283548143	2.5
26	0.2274450341167551	15.049279757391957	2.23654283548143	2.6
27	0.2274450341167551	14.556482183472326	1.9711902956785394	2.7
28	0.18953752843063398	13.87414708112206	1.5921152388172857	2.8
29	0.11372251705837755	13.57088703563305	0.833965125094764	2.9
30	0.11372251705837755	13.153904473085674	0.5686125852918877	3.0
31	0.07581501137225644	12.699014404852164	0.5307050796057666	3.1
32	0.07581501137225644	12.319939347990896	0.30326004548901153	3.2
33	0.07581501137225644	11.978771796815764	0.2653525398028762	3.3
34	0.07581501137225644	11.410159211523876	0.2653525398028762	3.4
35	0.07581501137225644	10.955269143290366	0.2274450341167551	3.5
36	0.07581501137225644	10.803639120545867	0.2274450341167551	3.6
37	0.07581501137225644	10.310841546626236	0.2274450341167551	3.7
38	0.07581501137225644	10.045489006823345	0.2274450341167551	3.8
39	0.07581501137225644	9.514783927217593	0.2274450341167551	3.9
40	0.07581501137225644	9.097801364670204	0.2274450341167551	4.0
41	0.07581501137225644	8.794541319181192	0.07581501137225644	4.1
42	0.03790750568612111	8.491281273692195	0.07581501137225644	4.2
43	0.03790750568612111	7.922668688400307	0.07581501137225644	4.3
44	0.03790750568612111	7.657316148597417	0.07581501137225644	4.4
45	0.03790750568612111	7.316148597422284	0.07581501137225644	4.5
46	0.03790750568612111	6.823351023502653	0.07581501137225644	4.6
47	0.03790750568612111	6.633813495072019	0.03790750568612111	4.7
48	0.03790750568612111	6.368460955269143	0.03790750568612111	4.8
49	0.03790750568612111	6.141015921152388	0.03790750568612111	4.9
50	0.0	6.1031084154662665	0.0	5.0
51	0.0	5.610310841546621	0.0	5.1
52	0.0	5.458680818802122	0.0	5.2
53	0.0	5.382865807429866	0.0	5.3
54	0.0	5.193328278999246	0.0	5.4
55	0.0	5.11751326762699	0.0	5.5
56	0.0	4.738438210765736	0.0	5.6
57	0.0	4.548900682335102	0.0	5.7
58	0.0	4.24564063684609	0.0	5.8
59	0.0	4.094010614101592	0.0	5.9
60	0.0	3.8665655799848366	0.0	6.0
61	0.0	3.79075056861258	0.0	6.1
62	0.0	3.487490523123583	0.0	6.2
63	0.0	3.33586050037907	0.0	6.3
64	0.0	2.9946929492039374	0.0	6.4
65	0.0	2.8430629264594387	0.0	6.5
66	0.0	2.6156178923426836	0.0	6.6
67	0.0	2.4260803639120496	0.0	6.7
68	0.0	2.23654283548143	0.0	6.8
69	0.0	2.23654283548143	0.0	6.9
70	0.0	2.047005307050796	0.0	7.0
71	0.0	1.9711902956785394	0.0	7.1
72	0.0	1.8195602729340408	0.0	7.2
73	0.0	1.7816527672479197	0.0	7.3
74	0.0	1.6300227445034068	0.0	7.4
75	0.0	1.5921152388172857	0.0	7.5
76	0.0	1.4783927217589081	0.0	7.6
77	0.0	1.3267626990144095	0.0	7.7
78	0.0	1.1751326762698966	0.0	7.8
79	0.0	0.8718726307808993	0.0	7.9
80	0.0	0.8718726307808993	0.0	8.0
81	0.0	0.833965125094764	0.0	8.1
82	0.0	0.833965125094764	0.0	8.2
83	0.0	0.7202426080363864	0.0	8.3
84	0.0	0.6823351023502653	0.0	8.4
85	0.0	0.6823351023502653	0.0	8.5
86	0.0	0.6065200909780089	0.0	8.6
87	0.0	0.5686125852918877	0.0	8.7
88	0.0	0.5307050796057666	0.0	8.8
89	0.0	0.5307050796057666	0.0	8.9
90	0.0	0.4548900682335102	0.0	9.0
91	0.0	0.34116755117513264	0.0	9.1
92	0.0	0.34116755117513264	0.0	9.2
93	0.0	0.30326004548901153	0.0	9.3
94	0.0	0.30326004548901153	0.0	9.4
95	0.0	0.30326004548901153	0.0	9.5
96	0.0	0.2653525398028762	0.0	9.6
97	0.0	0.2653525398028762	0.0	9.7
98	0.0	0.2653525398028762	0.0	9.8
99	0.0	0.2274450341167551	0.0	9.9
