## Supplementary Tables S4 for "Structure-based learning to model complex protein-DNA interactions and transcription-factor co-operativity in *cis*-regulatory elements": Myb_SANT.error.csv

	error_rank_EV_mean	error_rank_pV_mean	error_rank_qV_mean	threshold
0	0.8014729773638152	85.9363153904473	85.9363153904473	0.0
1	0.7722300444059442	61.78679735730532	11.451045164085343	0.1
2	0.741362504061513	55.82042673020687	9.81885627639987	0.2
3	0.7159103216722542	51.29779053395429	8.472327520849134	0.3
4	0.6945196577493675	47.539261345174914	7.44611718834615	0.4
5	0.6725874580309892	44.20610852377342	6.507364886819005	0.5
6	0.6444275966641442	41.196252572295016	5.7819776887252345	0.6
7	0.6227661648434974	38.46420448391638	5.167876096609987	0.7
8	0.6059785551825172	35.94064767681144	4.562709845120764	0.8
9	0.5845878912596021	33.66836347882595	4.069641503303359	0.9
10	0.5680710494963961	31.514404852160723	3.652117404960464	1.0
11	0.5464096176757351	29.522365428354817	3.2535470594606295	1.1
12	0.5326004548900727	27.65542077331311	2.9324163327195834	1.2
13	0.5163543810245841	25.94877071374418	2.680602187804624	1.3
14	0.5041698256254676	24.303043431170806	2.4228311491389434	1.4
15	0.4919852702263512	22.797573919636093	2.2211090653092214	1.5
16	0.4803422506227548	21.36277482941624	2.024802339434629	1.6
17	0.46788692732590675	20.04792591790317	1.860446225495508	1.7
18	0.45759774721108215	18.785605978555182	1.7231669013321778	1.8
19	0.44622549550527424	17.65433770172207	1.5959059893858978	1.9
20	0.4356655474927038	16.55150005415358	1.4854326871006123	2.0
21	0.4259179031734135	15.515812845229078	1.3895808512942693	2.1
22	0.4164410267518832	14.549442218130622	1.2969782302610184	2.2
23	0.40561031084155275	13.671612693599045	1.2070832882053537	2.3
24	0.3980288097043285	12.836293729015495	1.1293729015487912	2.4
25	0.39071807646486434	12.048900682335102	1.0741362504061556	2.5
26	0.38042889635003974	11.29237517599914	1.0096934907397355	2.6
27	0.37230585941729544	10.628452290696416	0.9382107657316112	2.7
28	0.3636412866890595	9.978609336077128	0.8778295245315775	2.8
29	0.35687208924510117	9.381024585725115	0.8282789992418458	2.9
30	0.34956135600562277	8.811599696739947	0.7852269034983266	3.0
31	0.33900140799305234	8.318531354922555	0.7389255929817011	3.1
32	0.33141990685585654	7.806509260262104	0.7018303909888317	3.2
33	0.32573378100293837	7.3491822809487815	0.6614859742228845	3.3
34	0.3192353514567259	6.907289071807654	0.616538503195045	3.4
35	0.3092169392396755	6.4957218672154085	0.5913570887035604	3.5
36	0.30326004548901153	6.128019062060005	0.5672587458031018	3.6
37	0.2956785443517873	5.7892884219646845	0.5380158128452166	3.7
38	0.2883678111123089	5.43620708328821	0.5087728798873599	3.8
39	0.28403552474819094	5.131593198310412	0.48873605545327337	3.9
40	0.2772663273042326	4.845120762482409	0.4705946063034787	4.0
41	0.2713094335535544	4.574894400519867	0.4470377991985117	4.1
42	0.2667063792916622	4.323621791400413	0.43160402902631745	4.2
43	0.2618325571320099	4.096176757283658	0.42185638470704134	4.3
44	0.25750027076789195	3.8814578143615392	0.40777645402360463	4.4
45	0.2542510559948141	3.6737788367810964	0.39369652334019634	4.5
46	0.24883569803964178	3.4864074515325427	0.3858442543052121	4.6
47	0.24396187587998952	3.307700639012225	0.37393046680385567	4.7
48	0.24071266110689749	3.14551066825517	0.36120437560923335	4.8
49	0.23665114264053955	2.987652983862233	0.35091519549440875	4.9
50	0.2320480883786331	2.8335860500379084	0.34468753384599893	5.0
51	0.22825733781004942	2.686559081555302	0.3362937290154804	5.1
52	0.22365428354814298	2.566338134950712	0.32708762049172435	5.2
53	0.22067583667279678	2.432578793458248	0.3135492256038219	5.3
54	0.21878046138851914	2.314794757933498	0.30786309975088955	5.4
55	0.21526047871765286	2.1986353297952945	0.30353081338675736	5.5
56	0.2133651034333468	2.090057402794315	0.2943247048629729	5.6
57	0.21065742445577484	1.9963717101700382	0.284306292645951	5.7
58	0.20713744178490856	1.8994368027726551	0.27753709520199266	5.8
59	0.20361745911404228	1.8211848803205868	0.27293404094010043	5.9
60	0.20118054803424457	1.740496046788678	0.2658940755983821	6.0
61	0.19820210115886994	1.6568287663814658	0.26237409292753	6.1
62	0.19495288638580632	1.5845337376800757	0.25614643127909176	6.2
63	0.1911621358171658	1.5135925484674573	0.25100184122169367	6.3
64	0.18764215314632793	1.4529405393696635	0.2474818585508558	6.4
65	0.18466370627098172	1.380103974872739	0.24179573269793764	6.5
66	0.18114372360012965	1.3229719484457974	0.23665114264053955	6.6
67	0.17870681252031773	1.2617784035524693	0.2334019278674191	6.7
68	0.17681143723599746	1.213040181956032	0.23096501678762138	6.8
69	0.17383299036066546	1.161052745586474	0.2274450341167551	6.9
70	0.17004223979206756	1.1063576302393585	0.22419581934366306	7.0
71	0.1667930250189471	1.064117838189091	0.2214881403660911	7.1
72	0.163002274450335	1.0188995992635057	0.21607278241091876	7.2
73	0.16029459547274882	0.9812628614751446	0.21282356763782673	7.3
74	0.15948229177949713	0.9506660890284877	0.20876204917144037	7.4
75	0.15812845229069694	0.9149247265244185	0.20470053070508243	7.5
76	0.15731614859741683	0.8854110256687875	0.20253438752303055	7.6
77	0.1556915412108708	0.8545434853243847	0.1979313332611241	7.7
78	0.15379616592657896	0.8225928733889134	0.194140582692512	7.8
79	0.15135925484675283	0.7938914762265767	0.1911621358171658	7.9
80	0.14919311166467253	0.766273150655266	0.18872522473733966	8.0
81	0.14783927217588655	0.7345933066175689	0.1830390988844357	8.1
82	0.14648543268710057	0.711036499512602	0.17978988411134367	8.2
83	0.1451315931983146	0.6888335318964494	0.17735297303151754	8.3
84	0.1429654500162627	0.6663597963825509	0.17383299036066546	8.4
85	0.14161161052747673	0.639824542402252	0.16950070399653328	8.5
86	0.13998700314088808	0.6203292537636713	0.1667930250189471	8.6
87	0.13836239575435627	0.6016462688183566	0.16435611393913518	8.7
88	0.1378208599588362	0.5799848369977241	0.16273150655257496	8.8
89	0.1361962525723044	0.5599480125636518	0.16110689916602894	8.9
90	0.13348857359473243	0.5434311708003889	0.15894075598396284	9.0
91	0.13213473410594645	0.5309758475035125	0.157045380699671	9.1
92	0.1296978230260919	0.514188237842518	0.1540669338243248	9.2
93	0.128885519332826	0.5025452182389216	0.1519007906422587	9.3
94	0.12753167984404	0.48873605545327337	0.15027618325571268	9.4
95	0.12590707245747979	0.4762807321563969	0.14756850427814072	9.5
96	0.12482400086643963	0.4659915520415723	0.1467562005848464	9.6
97	0.122928625582162	0.4548900682335102	0.14540236109606042	9.7
98	0.12157478609337602	0.44405935232319393	0.1443192895050487	9.8
99	0.12022094660456162	0.43241633271958335	0.1429654500162627	9.9
