## Supplementary Tables S4 for "Structure-based learning to model complex protein-DNA interactions and transcription-factor co-operativity in *cis*-regulatory elements": NAC_NAM.error.csv

	error_rank_EV_mean	error_rank_pV_mean	error_rank_qV_mean	threshold
0	0.9298488159479064	85.9363153904473	85.9363153904473	0.0
1	0.8874816037104836	62.16496454533292	16.381617089595494	0.1
2	0.8518039513000133	56.607055255764166	14.142844400838413	0.2
3	0.823930785354321	52.3212772599563	12.394639432725327	0.3
4	0.7871382063060253	48.69107612719084	10.7969495607189	0.4
5	0.7637247469116488	45.640636846095525	9.521473487044545	0.5
6	0.731391874414669	42.84440083842483	8.413236409044288	0.6
7	0.709093341658118	40.24996655220086	7.330642643714043	0.7
8	0.6845649556259161	37.74249654372741	6.335013156134323	0.8
9	0.6633813495072047	35.50483878160817	5.5724033358605	0.9
10	0.6421977433884791	33.25603175311065	5.013825090309055	1.0
11	0.6221290639076074	31.313829550015612	4.3905810997636365	1.1
12	0.614324577442801	29.466396111135893	3.9713686839405966	1.2
13	0.5964857512375659	27.771707621638498	3.5488114882040804	1.3
14	0.5697275119297132	26.18293716273469	3.2589305623690024	1.4
15	0.5518886857244638	24.68782054140837	2.9422913972260574	1.5
16	0.5396244927083842	23.39785042144227	2.688088123801464	1.6
17	0.5273602996922904	21.994157784417794	2.5052401551977823	1.7
18	0.5072916202113902	20.711992150916473	2.3034384337510687	1.8
19	0.5006020603844235	19.503411675511757	2.1484636310930654	1.9
20	0.48387816081701374	18.44757614948935	1.9700753690407282	2.0
21	0.4660393346117928	17.36721223743477	1.8440886589662284	2.1
22	0.4504303616822085	16.411720108816837	1.6924586362217298	2.2
23	0.4392810953039259	15.485216072782407	1.5687017794229092	2.3
24	0.4292467555634971	14.695848013200731	1.4181866833162502	2.4
25	0.42144226909869076	13.806136556214597	1.325647772376584	2.5
26	0.40583329616910646	13.097043214556479	1.192971502475146	2.6
27	0.39914373634215394	12.298755741872185	1.128305757481158	2.7
28	0.3879944699638713	11.581857913749275	1.0524907461089157	2.8
29	0.3801899834990934	10.949694510101239	0.9655264683583908	2.9
30	0.37350042367211245	10.319760959728853	0.8952860901752615	3.0
31	0.36346608393166946	9.76341256745306	0.8373099050082402	3.1
32	0.35677652410471694	9.224903001382515	0.7971725460464683	3.2
33	0.35120189091557563	8.748829327030293	0.7525754805333946	3.3
34	0.3433974044507693	8.23038844044062	0.7079784150202926	3.4
35	0.3378227712616564	7.803371538152803	0.678990322436789	3.5
36	0.33001828479685	7.369665076038004	0.6421977433884791	3.6
37	0.3222137983320721	6.954912366766266	0.6221290639076074	3.7
38	0.31552423850511957	6.591446282834596	0.6009454577888675	3.8
39	0.30883467867815284	6.2302100521785775	0.5686125852918877	3.9
40	0.2999152655755353	5.844445435490343	0.5451991258975113	4.0
41	0.2976854122998702	5.565713776033533	0.4994871337465838	4.1
42	0.2898809258350781	5.247959684252777	0.46938411452526907	4.2
43	0.27873165945680967	4.9848369977255516	0.4537751415956848	4.3
44	0.2709271729920175	4.726174017749628	0.4403960219417513	4.4
45	0.26646746644071584	4.509878250011155	0.42032734246086534	4.5
46	0.2631226865272396	4.276858582705259	0.4024885162556302	4.6
47	0.2597779066137349	4.054988181777645	0.391339249877376	4.7
48	0.25197342014895696	3.8888641127413734	0.38464969005039507	4.8
49	0.24751371359765528	3.712705703964673	0.37350042367211245	4.9
50	0.24193908040851397	3.5086741292422943	0.36123623065603283	5.0
51	0.23747937385719808	3.315791820898184	0.3489720376399106	5.1
52	0.23524952058153303	3.150782678499752	0.33670784462383097	5.2
53	0.23413459394370761	3.001382509030904	0.32667350488337377	5.3
54	0.22855996075458052	2.8475226330107404	0.3233287249698975	5.4
55	0.22410025420327884	2.733800115952363	0.32109887169423246	5.5
56	0.21964054765197716	2.6055835526022406	0.31440931186727994	5.6
57	0.21406591446283585	2.463987869598185	0.30883467867815284	5.7
58	0.2118360611871708	2.3235071132319547	0.2921107791107289	5.8
59	0.20960620791151996	2.2209338625518313	0.284306292645951	5.9
60	0.20514650136021828	2.1161307585960856	0.27873165945680967	6.0
61	0.2006867948089024	2.030281407483386	0.27315702626766836	6.1
62	0.19734201489541192	1.9388574231815454	0.26646746644071584	6.2
63	0.18953752843063398	1.8541229987066856	0.2597779066137349	6.3
64	0.1850778218793181	1.7816527672479197	0.25085849351113154	6.4
65	0.18396289524149267	1.7069526825134886	0.23747937385719808	6.5
66	0.18061811532801642	1.6344824510547227	0.22855996075458052	6.6
67	0.17838826205235137	1.5620122195959425	0.22633010747892968	6.7
68	0.1750434821388751	1.480622575034559	0.22410025420327884	6.8
69	0.17169870222539885	1.4114971234892693	0.21852562101413753	6.9
70	0.1694688489497338	1.3635552780627052	0.21072113454933117	7.0
71	0.1683539223119226	1.2921999732417504	0.20849128127369454	7.1
72	0.16723899567409717	1.2375685679882196	0.2073763546358549	7.2
73	0.16500914239843212	1.1628684832538028	0.20291664808455323	7.3
74	0.16500914239843212	1.1205012710163658	0.2006867948089024	7.4
75	0.16500914239843212	1.0881683985193717	0.19734201489541192	7.5
76	0.1638942157606209	1.0402265530928076	0.1951121616197753	7.6
77	0.16166436248495586	0.9978593408553706	0.1917673817062706	7.7
78	0.16054943584711623	0.9599518351692495	0.18953752843063398	7.8
79	0.16054943584711623	0.920929402845303	0.18953752843063398	7.9
80	0.16054943584711623	0.8752174106943755	0.18842260179279435	8.0
81	0.1594345092092908	0.8451143914730466	0.18730767515498314	8.1
82	0.15720465593363997	0.8172412255273542	0.18061811532801642	8.2
83	0.15608972929581455	0.7826784997547094	0.17838826205235137	8.3
84	0.15497480265797492	0.7559202604468567	0.17169870222539885	8.4
85	0.15163002274449866	0.7269321678633531	0.1694688489497338	8.5
86	0.15163002274449866	0.7046336351068021	0.1683539223119226	8.6
87	0.1482852428310224	0.678990322436789	0.16612406903625754	8.7
88	0.1482852428310224	0.656691789680238	0.1638942157606209	8.8
89	0.14717031619319698	0.6377380368371774	0.16166436248495586	8.9
90	0.14494046291754614	0.6198992106319423	0.16054943584711623	9.0
91	0.14382553627972072	0.6120947241671502	0.1594345092092908	9.1
92	0.14048075636623025	0.5875663381349483	0.15720465593363997	9.2
93	0.14048075636623025	0.5596931721892702	0.15720465593363997	9.3
94	0.1382509030905794	0.5485439058109876	0.15720465593363997	9.4
95	0.137135976452754	0.5373946394327191	0.15608972929581455	9.5
96	0.137135976452754	0.5262453730544507	0.15497480265797492	9.6
97	0.13602104981491436	0.5050617669357536	0.15163002274449866	9.7
98	0.13602104981491436	0.4972572804709472	0.15051509610667324	9.8
99	0.13379119653927773	0.48053338090352327	0.15051509610667324	9.9
