## Supplementary Tables S4 for "Structure-based learning to model complex protein-DNA interactions and transcription-factor co-operativity in *cis*-regulatory elements": Ndt80_PhoG.error.csv

	error_rank_EV_mean	error_rank_pV_mean	error_rank_qV_mean	threshold
0	0.34116755117513264	85.9363153904473	85.9363153904473	0.0
1	0.3335860500379084	56.019711902956786	7.884761182714172	0.1
2	0.31084154662623575	48.21834723275209	6.868840030325998	0.2
3	0.27293404094010043	42.49431387414708	5.549658832448827	0.3
4	0.27293404094010043	38.22592873388931	5.0492797573919574	0.4
5	0.257771038665652	34.3972706595906	4.5337376800606535	0.5
6	0.24260803639120354	31.22820318423048	4.086429112964382	0.6
7	0.23502653525397932	28.7338893100834	3.6467020470052915	0.7
8	0.21228203184230665	26.451857467778623	3.2752084912812762	0.8
9	0.20470053070508243	24.38968915845338	2.8051554207733176	0.9
10	0.20470053070508243	22.78999241849887	2.562547384382114	1.0
11	0.18953752843063398	21.425322213798324	2.37300985595148	1.1
12	0.17437452615618554	19.931766489764982	2.054586808188006	1.2
13	0.15163002274449866	18.627748294162245	1.9105382865807456	1.3
14	0.14404852160727444	17.384382107657316	1.6072782410917341	1.4
15	0.13646702047005022	16.406368460955278	1.220621683093242	1.5
16	0.13646702047005022	15.284306292645937	1.1448066717209855	1.6
17	0.13646702047005022	14.29871114480666	1.0007581501137253	1.7
18	0.12130401819560177	13.548142532221377	0.8036391205458528	1.8
19	0.11372251705837755	12.532221379833203	0.6444275966641442	1.9
20	0.10614101592115333	11.948445792266853	0.3563305534495811	2.0
21	0.0985595147839291	11.394996209249427	0.3563305534495811	2.1
22	0.0985595147839291	10.773313115996956	0.31842304776346	2.2
23	0.0985595147839291	10.318423047763446	0.2653525398028762	2.3
24	0.0985595147839291	9.651250947687643	0.24260803639120354	2.4
25	0.0985595147839291	9.17361637604246	0.23502653525397932	2.5
26	0.0985595147839291	8.680818802122815	0.20470053070508243	2.6
27	0.09097801364670488	8.294162244124351	0.12130401819560177	2.7
28	0.09097801364670488	7.9909021986353395	0.12130401819560177	2.8
29	0.08339651250948066	7.5511751326762635	0.11372251705837755	2.9
30	0.07581501137225644	7.111448066717216	0.11372251705837755	3.0
31	0.06065200909780799	6.656557998483706	0.11372251705837755	3.1
32	0.06065200909780799	6.330553449583022	0.11372251705837755	3.2
33	0.06065200909780799	6.050037907505683	0.0985595147839291	3.3
34	0.06065200909780799	5.693707354056087	0.0985595147839291	3.4
35	0.05307050796056956	5.367702805155417	0.0985595147839291	3.5
36	0.05307050796056956	5.102350265352541	0.0985595147839291	3.6
37	0.045489006823345335	4.685367702805152	0.09097801364670488	3.7
38	0.03032600454889689	4.435178165276724	0.09097801364670488	3.8
39	0.022744503411672667	4.230477634571642	0.09097801364670488	3.9
40	0.022744503411672667	4.0257771038665595	0.09097801364670488	4.0
41	0.022744503411672667	3.851402577710388	0.09097801364670488	4.1
42	0.022744503411672667	3.6770280515542026	0.05307050796056956	4.2
43	0.022744503411672667	3.464746019711896	0.045489006823345335	4.3
44	0.022744503411672667	3.2827899924185004	0.022744503411672667	4.4
45	0.022744503411672667	3.1539044730856602	0.022744503411672667	4.5
46	0.022744503411672667	3.0250189537528485	0.022744503411672667	4.6
47	0.022744503411672667	2.87338893100835	0.022744503411672667	4.7
48	0.015163002274448445	2.729340409401061	0.015163002274448445	4.8
49	0.015163002274448445	2.539802880970427	0.015163002274448445	4.9
50	0.015163002274448445	2.433661865049274	0.015163002274448445	5.0
51	0.015163002274448445	2.304776345716462	0.015163002274448445	5.1
52	0.015163002274448445	2.1531463229719634	0.015163002274448445	5.2
53	0.015163002274448445	2.0090978013646748	0.015163002274448445	5.3
54	0.015163002274448445	1.9029567854435072	0.015163002274448445	5.4
55	0.015163002274448445	1.7892342683851297	0.015163002274448445	5.5
56	0.015163002274448445	1.667930250189542	0.015163002274448445	5.6
57	0.015163002274448445	1.5617892342683746	0.015163002274448445	5.7
58	0.015163002274448445	1.4935557240333566	0.015163002274448445	5.8
59	0.015163002274448445	1.3874147081122032	0.015163002274448445	5.9
60	0.015163002274448445	1.258529188779363	0.015163002274448445	6.0
61	0.015163002274448445	1.1675511751326866	0.015163002274448445	6.1
62	0.015163002274448445	1.0917361637604301	0.015163002274448445	6.2
63	0.015163002274448445	0.9855951478392768	0.015163002274448445	6.3
64	0.015163002274448445	0.932524639878693	0.015163002274448445	6.4
65	0.015163002274448445	0.8718726307808993	0.015163002274448445	6.5
66	0.015163002274448445	0.7884761182714328	0.015163002274448445	6.6
67	0.015163002274448445	0.7581501137225217	0.015163002274448445	6.7
68	0.015163002274448445	0.6823351023502653	0.015163002274448445	6.8
69	0.015163002274448445	0.6292645943896957	0.015163002274448445	6.9
70	0.015163002274448445	0.576194086429112	0.015163002274448445	7.0
71	0.015163002274448445	0.5155420773313182	0.015163002274448445	7.1
72	0.015163002274448445	0.47005307050795864	0.015163002274448445	7.2
73	0.015163002274448445	0.4624715693707344	0.015163002274448445	7.3
74	0.015163002274448445	0.44730856709628597	0.015163002274448445	7.4
75	0.015163002274448445	0.4245640636846133	0.015163002274448445	7.5
76	0.015163002274448445	0.40940106141016486	0.015163002274448445	7.6
77	0.015163002274448445	0.37907505686125376	0.015163002274448445	7.7
78	0.015163002274448445	0.37149355572402953	0.015163002274448445	7.8
79	0.015163002274448445	0.34116755117513264	0.015163002274448445	7.9
80	0.015163002274448445	0.3260045489006842	0.015163002274448445	8.0
81	0.015163002274448445	0.30326004548901153	0.015163002274448445	8.1
82	0.015163002274448445	0.27293404094010043	0.015163002274448445	8.2
83	0.015163002274448445	0.257771038665652	0.015163002274448445	8.3
84	0.015163002274448445	0.257771038665652	0.015163002274448445	8.4
85	0.015163002274448445	0.24260803639120354	0.015163002274448445	8.5
86	0.015163002274448445	0.23502653525397932	0.015163002274448445	8.6
87	0.015163002274448445	0.21228203184230665	0.015163002274448445	8.7
88	0.015163002274448445	0.20470053070508243	0.015163002274448445	8.8
89	0.015163002274448445	0.20470053070508243	0.015163002274448445	8.9
90	0.015163002274448445	0.18953752843063398	0.015163002274448445	9.0
91	0.015163002274448445	0.17437452615618554	0.015163002274448445	9.1
92	0.015163002274448445	0.15163002274449866	0.015163002274448445	9.2
93	0.015163002274448445	0.14404852160727444	0.015163002274448445	9.3
94	0.015163002274448445	0.13646702047005022	0.015163002274448445	9.4
95	0.015163002274448445	0.13646702047005022	0.015163002274448445	9.5
96	0.015163002274448445	0.13646702047005022	0.015163002274448445	9.6
97	0.015163002274448445	0.12130401819560177	0.015163002274448445	9.7
98	0.015163002274448445	0.10614101592115333	0.015163002274448445	9.8
99	0.015163002274448445	0.10614101592115333	0.015163002274448445	9.9
