## Supplementary Tables S4 for "Structure-based learning to model complex protein-DNA interactions and transcription-factor co-operativity in *cis*-regulatory elements": NFX.error.csv

	error_rank_EV_mean	error_rank_pV_mean	error_rank_qV_mean	threshold
0	0.15163002274449866	85.9363153904473	85.9363153904473	0.0
1	0.15163002274449866	70.28051554207732	0.18953752843063398	0.1
2	0.15163002274449866	61.06899166034875	0.18953752843063398	0.2
3	0.15163002274449866	54.73843821076573	0.15163002274449866	0.3
4	0.15163002274449866	50.03790750568613	0.15163002274449866	0.4
5	0.15163002274449866	45.33737680060652	0.15163002274449866	0.5
6	0.15163002274449866	40.40940106141016	0.15163002274449866	0.6
7	0.07581501137225644	37.11144806671721	0.15163002274449866	0.7
8	0.03790750568612111	32.97952994692949	0.15163002274449866	0.8
9	0.03790750568612111	29.567854435178162	0.15163002274449866	0.9
10	0.03790750568612111	27.445034116755124	0.15163002274449866	1.0
11	0.03790750568612111	24.98104624715694	0.15163002274449866	1.1
12	0.03790750568612111	22.441243366186498	0.15163002274449866	1.2
13	0.03790750568612111	20.81122062168309	0.15163002274449866	1.3
14	0.03790750568612111	18.99166034874905	0.15163002274449866	1.4
15	0.03790750568612111	17.5890826383624	0.15163002274449866	1.5
16	0.03790750568612111	15.466262319939347	0.15163002274449866	1.6
17	0.03790750568612111	13.684609552691427	0.03790750568612111	1.7
18	0.03790750568612111	12.812736921910542	0.03790750568612111	1.8
19	0.03790750568612111	11.865049279757386	0.03790750568612111	1.9
20	0.03790750568612111	11.106899166034879	0.03790750568612111	2.0
21	0.03790750568612111	9.969673995451103	0.03790750568612111	2.1
22	0.03790750568612111	9.135708870356325	0.03790750568612111	2.2
23	0.03790750568612111	8.491281273692195	0.03790750568612111	2.3
24	0.03790750568612111	7.9984836997725495	0.03790750568612111	2.4
25	0.03790750568612111	7.391963608794541	0.03790750568612111	2.5
26	0.03790750568612111	6.595905989385898	0.03790750568612111	2.6
27	0.03790750568612111	6.02729340409401	0.03790750568612111	2.7
28	0.03790750568612111	5.686125852918877	0.03790750568612111	2.8
29	0.03790750568612111	5.382865807429866	0.03790750568612111	2.9
30	0.03790750568612111	5.003790750568612	0.03790750568612111	3.0
31	0.03790750568612111	4.397270659590603	0.03790750568612111	3.1
32	0.03790750568612111	3.980288097043214	0.03790750568612111	3.2
33	0.03790750568612111	3.6012130401819604	0.03790750568612111	3.3
34	0.03790750568612111	3.4116755117513264	0.03790750568612111	3.4
35	0.03790750568612111	3.297952994692949	0.03790750568612111	3.5
36	0.03790750568612111	3.2221379833206925	0.03790750568612111	3.6
37	0.03790750568612111	3.1463229719484502	0.03790750568612111	3.7
38	0.03790750568612111	2.9946929492039374	0.03790750568612111	3.8
39	0.03790750568612111	2.729340409401061	0.03790750568612111	3.9
40	0.03790750568612111	2.539802880970427	0.03790750568612111	4.0
41	0.03790750568612111	2.1607278241091734	0.03790750568612111	4.1
42	0.03790750568612111	2.047005307050796	0.03790750568612111	4.2
43	0.03790750568612111	1.7816527672479197	0.03790750568612111	4.3
44	0.03790750568612111	1.7058377558756632	0.03790750568612111	4.4
45	0.03790750568612111	1.3267626990144095	0.03790750568612111	4.5
46	0.03790750568612111	1.1372251705837755	0.03790750568612111	4.6
47	0.03790750568612111	1.061410159211519	0.03790750568612111	4.7
48	0.03790750568612111	0.9476876421531415	0.03790750568612111	4.8
49	0.03790750568612111	0.9097801364670204	0.03790750568612111	4.9
50	0.03790750568612111	0.833965125094764	0.03790750568612111	5.0
51	0.03790750568612111	0.7960576194086428	0.03790750568612111	5.1
52	0.03790750568612111	0.7960576194086428	0.03790750568612111	5.2
53	0.03790750568612111	0.7202426080363864	0.03790750568612111	5.3
54	0.03790750568612111	0.6444275966641442	0.03790750568612111	5.4
55	0.03790750568612111	0.5307050796057666	0.03790750568612111	5.5
56	0.03790750568612111	0.5307050796057666	0.03790750568612111	5.6
57	0.03790750568612111	0.4548900682335102	0.03790750568612111	5.7
58	0.0	0.34116755117513264	0.0	5.8
59	0.0	0.34116755117513264	0.0	5.9
60	0.0	0.2653525398028762	0.0	6.0
61	0.0	0.2653525398028762	0.0	6.1
62	0.0	0.2653525398028762	0.0	6.2
63	0.0	0.2274450341167551	0.0	6.3
64	0.0	0.18953752843063398	0.0	6.4
65	0.0	0.18953752843063398	0.0	6.5
66	0.0	0.18953752843063398	0.0	6.6
67	0.0	0.18953752843063398	0.0	6.7
68	0.0	0.18953752843063398	0.0	6.8
69	0.0	0.18953752843063398	0.0	6.9
70	0.0	0.18953752843063398	0.0	7.0
71	0.0	0.15163002274449866	0.0	7.1
72	0.0	0.15163002274449866	0.0	7.2
73	0.0	0.15163002274449866	0.0	7.3
74	0.0	0.15163002274449866	0.0	7.4
75	0.0	0.15163002274449866	0.0	7.5
76	0.0	0.15163002274449866	0.0	7.6
77	0.0	0.15163002274449866	0.0	7.7
78	0.0	0.15163002274449866	0.0	7.8
79	0.0	0.15163002274449866	0.0	7.9
80	0.0	0.15163002274449866	0.0	8.0
81	0.0	0.15163002274449866	0.0	8.1
82	0.0	0.15163002274449866	0.0	8.2
83	0.0	0.15163002274449866	0.0	8.3
84	0.0	0.15163002274449866	0.0	8.4
85	0.0	0.15163002274449866	0.0	8.5
86	0.0	0.03790750568612111	0.0	8.6
87	0.0	0.03790750568612111	0.0	8.7
88	0.0	0.03790750568612111	0.0	8.8
89	0.0	0.03790750568612111	0.0	8.9
90	0.0	0.03790750568612111	0.0	9.0
91	0.0	0.03790750568612111	0.0	9.1
92	0.0	0.03790750568612111	0.0	9.2
93	0.0	0.03790750568612111	0.0	9.3
94	0.0	0.03790750568612111	0.0	9.4
95	0.0	0.03790750568612111	0.0	9.5
96	0.0	0.03790750568612111	0.0	9.6
97	0.0	0.03790750568612111	0.0	9.7
98	0.0	0.03790750568612111	0.0	9.8
99	0.0	0.03790750568612111	0.0	9.9
