## Supplementary Tables S4 for "Structure-based learning to model complex protein-DNA interactions and transcription-factor co-operativity in *cis*-regulatory elements": Nuclear_receptor.error.csv

	error_rank_EV_mean	error_rank_pV_mean	error_rank_qV_mean	threshold
0	0.9851328611845673	85.9363153904473	85.9363153904473	0.0
1	0.9449139222248846	65.6618095748812	9.748700974500267	0.1
2	0.9107047097764394	59.03215665970155	8.742302927199091	0.2
3	0.8732594907450277	53.81062889476507	7.906950942140199	0.3
4	0.8381257049871351	49.28530483182012	7.136319088740549	0.4
5	0.8136245122875749	45.16170787181716	6.349969489080792	0.5
6	0.7863495996597578	41.54246565210156	5.727731651842674	0.6
7	0.7660089868525546	38.37302834741766	5.235396364577738	0.7
8	0.7452060873906561	35.455537269550106	4.794374895985499	0.8
9	0.7156197414893057	32.86442056990698	4.427781578801387	0.9
10	0.7008265685386164	30.45128423232677	4.086614027626254	1.0
11	0.6786368091125894	28.3108970210248	3.797222581778499	1.1
12	0.6582961963054146	26.429852623014483	3.487490523123583	1.2
13	0.6388801568076445	24.719392000591725	3.202259657168213	1.3
14	0.6222378372381172	23.15547624771169	2.9378316906747557	1.4
15	0.6060578043233136	21.672922946060396	2.7228683962351425	1.5
16	0.5898777714084815	20.30316758815806	2.5171508348896907	1.6
17	0.5760091717672395	19.094287986094415	2.3414819061003413	1.7
18	0.5635274320900976	17.922391316407484	2.1722849904768964	1.8
19	0.5533571256865031	16.906747536012134	1.9744263022615058	1.9
20	0.5344033728434283	15.89896262874683	1.8394385990865203	2.0
21	0.5214593465116053	14.972540172710296	1.7132343423510008	2.1
22	0.5103644667985776	14.141348767543775	1.5967381053643663	2.2
23	0.49880730043084043	13.335120841731552	1.4770058617947797	2.3
24	0.48817470737255064	12.613953660385732	1.3743782244494156	2.4
25	0.47338153442187547	11.874295012851562	1.2934780598753548	2.5
26	0.46321122801825254	11.241886869209864	1.21997448177666	2.6
27	0.45211634830525327	10.627507905101808	1.1510937702250459	2.7
28	0.44240832855636825	10.023761534052028	1.0859113519110792	2.8
29	0.4299265888792405	9.500453040921613	1.020728933597141	2.9
30	0.41836942251150333	8.98130512768357	0.9708019748885732	3.0
31	0.41051054938145626	8.534736219234816	0.9120915697405678	3.1
32	0.40034024297786175	8.078921577691887	0.8607777510678716	3.2
33	0.3961796630854906	7.650844135431512	0.8131622256328654	3.3
34	0.3892453632648625	7.259749625547812	0.7734055733279064	3.4
35	0.37999963017067273	6.885297435233625	0.7405832208435754	3.5
36	0.3712161837312209	6.545054457367911	0.7100723016327919	3.6
37	0.3661310305294023	6.228388098892367	0.6777122358031846	3.7
38	0.35873444405407895	5.92142976016568	0.6499750365206438	3.8
39	0.35133785757872715	5.638972614138581	0.6236246972022457	3.9
40	0.34486584441280854	5.366223487860353	0.6037463710497519	4.0
41	0.3383938312468757	5.1115035411157805	0.5801697516596107	4.1
42	0.33007267146211916	4.864180180846546	0.5505834057582462	4.2
43	0.32406294495091004	4.635348286765662	0.5339410861887188	4.3
44	0.31712864513028194	4.418535845707211	0.5200724865474342	4.4
45	0.31019434530963963	4.20680855785055	0.5136004733815298	4.5
46	0.3014108988701736	4.008949869635174	0.50296788032324	4.6
47	0.2935520257400981	3.826346641025168	0.48401412748017947	4.7
48	0.28800458588361266	3.6700937517335888	0.4696832411841996	4.8
49	0.282457146027113	3.497198542872468	0.45673921485234814	4.9
50	0.27829656613474185	3.338634220307327	0.4437951885204967	5.0
51	0.2695131196952474	3.1842304776345713	0.4299265888792405	5.1
52	0.2658148264575857	3.038610181401282	0.41559570258327483	5.2
53	0.26026738660108606	2.8948390317868444	0.4012648162872807	5.3
54	0.2551822333992817	2.7751067882172293	0.3920190831931194	5.4
55	0.25009708019749155	2.665082564396542	0.38323563675362493	5.5
56	0.2445496403409777	2.541652027589265	0.37537676362359207	5.6
57	0.23900220048447807	2.4260803639120496	0.3638195972558691	5.7
58	0.23530390724680217	2.316056140091348	0.35873444405407895	5.8
59	0.22790732077145037	2.2231365224948547	0.35041328426929397	5.9
60	0.22189759426024125	2.1218957451136333	0.3467149910316465	6.0
61	0.21542558109432264	2.028513840862445	0.3393184045562947	6.1
62	0.20941585458311351	1.9429908097413033	0.3286858114979907	6.2
63	0.20433070138132337	1.8620906451672425	0.3217515116773768	6.3
64	0.2001701214889522	1.7747184674272916	0.31389263854732974	6.4
65	0.19832097487008582	1.6947428761626497	0.30973205865493014	6.5
66	0.19508496828713362	1.622163871373374	0.3018731855248973	6.6
67	0.1923112483588909	1.5491225799293744	0.29586345901365974	6.7
68	0.18768838181179603	1.4751567151759417	0.29124059246656486	6.8
69	0.18306551526470116	1.4173708833373553	0.28846687253830794	6.9
70	0.1784426487176063	1.3716045045211587	0.2829194326818225	7.0
71	0.17613121544407306	1.3207529725032003	0.272749126278228	7.1
72	0.17197063555168768	1.2671277205569567	0.26766397307640943	7.2
73	0.16965920227815445	1.2222859150501932	0.25703138001813386	7.3
74	0.16734776900460702	1.1751326762698966	0.2514839401616058	7.4
75	0.1645740490763643	1.133989164000809	0.2450119269957014	7.5
76	0.1613380424934121	1.0896096451487551	0.23992677379389704	7.6
77	0.15948889587454573	1.0526267127720672	0.23576619390149745	7.7
78	0.1571774626010125	1.012870060467094	0.23253018731854525	7.8
79	0.1567151759462888	0.9763494147451013	0.22605817415264085	7.9
80	0.15440374267275558	0.9412156289872229	0.21588786774903213	8.0
81	0.14839401616154646	0.9019212633369733	0.2071044213095803	8.1
82	0.1437711496144658	0.8654006176149807	0.20248155476248542	8.2
83	0.14053514303148518	0.833965125094764	0.19785868821537633	8.3
84	0.13868599641264723	0.8076147857763658	0.1923112483588909	8.4
85	0.13406312986555236	0.7817267331126629	0.18630152184768178	8.5
86	0.13175169659201913	0.7595369736866502	0.18352780191942486	8.6
87	0.12990254997318118	0.7382717875700422	0.18121636864589163	8.7
88	0.1262042567355195	0.7133083082157725	0.17705578875349204	8.8
89	0.12481739677139103	0.6962037019915357	0.17289520886110665	8.9
90	0.12111910353372934	0.6740139425655087	0.16734776900460702	9.0
91	0.1188076702601677	0.6541356164130292	0.1645740490763643	9.1
92	0.11649623698663447	0.6356441502246781	0.16180032914810738	9.2
93	0.11603395033191077	0.6166903973816176	0.15902660921985046	9.3
94	0.11279794374895857	0.6028217977403472	0.15579060263686983	9.4
95	0.10956193716600637	0.5866417648255293	0.15209230939920815	9.5
96	0.10725050389244473	0.5732354518389826	0.1502431627803844	9.6
97	0.10447678396421622	0.5593668521977264	0.14839401616154646	9.7
98	0.1012407773812356	0.547347399175294	0.1465448695427085	9.8
99	0.09754248414357392	0.5288559329869287	0.14238428965033734	9.9
