## Supplementary Tables S4 for "Structure-based learning to model complex protein-DNA interactions and transcription-factor co-operativity in *cis*-regulatory elements": Paired_box.error.csv

	error_rank_EV_mean	error_rank_pV_mean	error_rank_qV_mean	threshold
0	0.4061518466370728	85.9363153904473	85.9363153904473	0.0
1	0.38990577277157	61.8921260695332	12.617784035524735	0.1
2	0.3736596989060814	56.00563197227336	10.776562330770062	0.2
3	0.34116755117513264	51.68959168201019	8.859525614643132	0.3
4	0.3303368352648164	47.69305751110148	7.462363262211625	0.4
5	0.30326004548901153	44.21098234593306	6.406368460955264	0.5
6	0.28701397162352293	41.102566879670746	5.610310841546621	0.6
7	0.25993718184770387	38.61691757825193	5.014621466478928	0.7
8	0.2491064659373876	36.22332936207083	4.494747102783492	0.8
9	0.23827575002707135	33.927217589082645	3.779919852702264	0.9
10	0.2111989602512665	31.86938156612152	3.487490523123583	1.0
11	0.19495288638580632	29.909021986353295	3.0488465287555613	1.1
12	0.16246073865481492	28.181522798657	2.815986136683634	1.2
13	0.16246073865481492	26.567746128019067	2.4694032275533573	1.3
14	0.157045380699671	25.013538394887902	2.204050687750467	1.4
15	0.15163002274449866	23.45391530380158	1.987436369544028	1.5
16	0.14621466478932632	22.045922235459756	1.7545759774721148	1.6
17	0.12996859092386615	20.697498104624714	1.5271309433553597	1.7
18	0.12996859092386615	19.56027293404094	1.0993176648976544	1.8
19	0.11913787501354989	18.50427813278459	0.9531030001083138	1.9
20	0.11913787501354989	17.404960467886937	0.8393804830499363	2.0
21	0.11372251705837755	16.36521174049605	0.6985811762157539	2.1
22	0.10830715910320521	15.439185530163542	0.6011047330228365	2.2
23	0.09747644319288895	14.366944655041692	0.5036282898299476	2.3
24	0.0866457272825727	13.55464096176756	0.4548900682335102	2.4
25	0.0866457272825727	12.796490848045053	0.42781327845770534	2.5
26	0.08123036932742878	12.022094660457071	0.30326004548901153	2.6
27	0.08123036932742878	11.155637387631316	0.20036824434095024	2.7
28	0.08123036932742878	10.516625148922344	0.20036824434095024	2.8
29	0.08123036932742878	9.910105057944335	0.18412217047546164	2.9
30	0.08123036932742878	9.29275425105601	0.18412217047546164	3.0
31	0.07581501137225644	8.778295245315704	0.1732914545651454	3.1
32	0.07581501137225644	8.312574461171877	0.1732914545651454	3.2
33	0.0703996534170841	7.873930466803856	0.12996859092386615	3.3
34	0.05956893750676784	7.391963608794541	0.12996859092386615	3.4
35	0.05956893750676784	6.926242824650714	0.12996859092386615	3.5
36	0.04873822159643737	6.54716776778946	0.11913787501354989	3.6
37	0.04873822159643737	6.151846637062704	0.10289180114806129	3.7
38	0.04873822159643737	5.8215098017978875	0.0866457272825727	3.8
39	0.04873822159643737	5.43701938698149	0.07581501137225644	3.9
40	0.04332286364129345	5.128343983537306	0.06498429546194018	4.0
41	0.03790750568612111	4.86299144373443	0.06498429546194018	4.1
42	0.027076789775804855	4.5651467562005905	0.06498429546194018	4.2
43	0.027076789775804855	4.326871006173519	0.06498429546194018	4.3
44	0.027076789775804855	4.094010614101592	0.06498429546194018	4.4
45	0.021661431820632515	3.823242716343543	0.05415357955160971	4.5
46	0.021661431820632515	3.595797682226788	0.05415357955160971	4.6
47	0.021661431820632515	3.390014079930694	0.04332286364129345	4.7
48	0.021661431820632515	3.1300768980829616	0.03790750568612111	4.8
49	0.021661431820632515	2.9405393696523277	0.03790750568612111	4.9
50	0.021661431820632515	2.783493988952671	0.021661431820632515	5.0
51	0.021661431820632515	2.6156178923426836	0.021661431820632515	5.1
52	0.021661431820632515	2.442326437777538	0.021661431820632515	5.2
53	0.021661431820632515	2.2798656991227233	0.021661431820632515	5.3
54	0.021661431820632515	2.1011588866024056	0.021661431820632515	5.4
55	0.016246073865488597	1.9332827899924183	0.021661431820632515	5.5
56	0.010830715910316258	1.8033141990685522	0.016246073865488597	5.6
57	0.010830715910316258	1.6787609660998584	0.016246073865488597	5.7
58	0.010830715910316258	1.602945954727602	0.016246073865488597	5.8
59	0.010830715910316258	1.510884869489857	0.016246073865488597	5.9
60	0.010830715910316258	1.4025777103866517	0.010830715910316258	6.0
61	0.010830715910316258	1.2726091194627855	0.010830715910316258	6.1
62	0.010830715910316258	1.2022094660457157	0.010830715910316258	6.2
63	0.010830715910316258	1.1480558864940917	0.010830715910316258	6.3
64	0.010830715910316258	1.0722408751218353	0.010830715910316258	6.4
65	0.010830715910316258	1.0018412217047654	0.010830715910316258	6.5
66	0.010830715910316258	0.9422722841979692	0.010830715910316258	6.6
67	0.010830715910316258	0.8772879887360716	0.010830715910316258	6.7
68	0.010830715910316258	0.8393804830499363	0.010830715910316258	6.8
69	0.010830715910316258	0.8014729773638152	0.010830715910316258	6.9
70	0.010830715910316258	0.7798115455431542	0.010830715910316258	7.0
71	0.010830715910316258	0.7256579659915587	0.010830715910316258	7.1
72	0.010830715910316258	0.6606736705296328	0.010830715910316258	7.2
73	0.010830715910316258	0.6065200909780089	0.010830715910316258	7.3
74	0.010830715910316258	0.6011047330228365	0.010830715910316258	7.4
75	0.010830715910316258	0.5577818693815715	0.010830715910316258	7.5
76	0.010830715910316258	0.5036282898299476	0.010830715910316258	7.6
77	0.010830715910316258	0.46572078414382645	0.010830715910316258	7.7
78	0.00541535795517234	0.4223979205025614	0.00541535795517234	7.8
79	0.00541535795517234	0.4007364886819005	0.00541535795517234	7.9
80	0.00541535795517234	0.38990577277157	0.00541535795517234	8.0
81	0.00541535795517234	0.36282898299576516	0.00541535795517234	8.1
82	0.00541535795517234	0.34116755117513264	0.00541535795517234	8.2
83	0.00541535795517234	0.32492147730964405	0.00541535795517234	8.3
84	0.00541535795517234	0.2978446875338392	0.00541535795517234	8.4
85	0.00541535795517234	0.28701397162352293	0.00541535795517234	8.5
86	0.00541535795517234	0.25993718184770387	0.00541535795517234	8.6
87	0.00541535795517234	0.2436911079822437	0.00541535795517234	8.7
88	0.00541535795517234	0.21661431820643884	0.00541535795517234	8.8
89	0.00541535795517234	0.20578360229612258	0.00541535795517234	8.9
90	0.00541535795517234	0.19495288638580632	0.00541535795517234	9.0
91	0.00541535795517234	0.16246073865481492	0.00541535795517234	9.1
92	0.00541535795517234	0.157045380699671	0.00541535795517234	9.2
93	0.00541535795517234	0.157045380699671	0.00541535795517234	9.3
94	0.00541535795517234	0.15163002274449866	0.00541535795517234	9.4
95	0.00541535795517234	0.14621466478932632	0.00541535795517234	9.5
96	0.00541535795517234	0.12996859092386615	0.00541535795517234	9.6
97	0.00541535795517234	0.12996859092386615	0.00541535795517234	9.7
98	0.00541535795517234	0.11913787501354989	0.00541535795517234	9.8
99	0.00541535795517234	0.11372251705837755	0.00541535795517234	9.9
