## Supplementary Tables S4 for "Structure-based learning to model complex protein-DNA interactions and transcription-factor co-operativity in *cis*-regulatory elements": Pipsqueak.error.csv

	error_rank_EV_mean	error_rank_pV_mean	error_rank_qV_mean	threshold
0	0.31679844037689975	85.9363153904473	85.9363153904473	0.0
1	0.30867540344418387	55.97043214556482	9.333369435719703	0.1
2	0.29513700855626723	50.12996859092385	8.2827899924185	0.2
3	0.2897216506011091	46.03325029784469	7.140149463879553	0.3
4	0.28701397162352293	42.5890826383624	6.178923426838509	0.4
5	0.27889093469077864	39.61875879995667	5.106682551716673	0.5
6	0.27076789775804855	36.954402686017545	4.37290154879237	0.6
7	0.25993718184770387	34.51207624824002	3.8259503953211436	0.7
8	0.2491064659373876	32.44611718834615	3.257337810029256	0.8
9	0.2409834290046433	30.39640420231777	2.661648434961549	0.9
10	0.23827575002707135	28.60121304018196	2.1661431820643458	1.0
11	0.23015271309432705	26.906206000216613	1.765406693382431	1.1
12	0.23015271309432705	25.522582042673022	1.4892234376692244	1.2
13	0.2274450341167551	24.111881295353612	1.0316256904581422	1.3
14	0.22202967616158276	22.831149138958082	0.833965125094764	1.4
15	0.21661431820643884	21.43398678652659	0.7039965341708978	1.5
16	0.21390663922886688	20.207408209682654	0.6471352756417161	1.6
17	0.2111989602512665	19.067475360121307	0.5875663381349483	1.7
18	0.2030759233185222	17.94649626340302	0.5388281165385109	1.8
19	0.19495288638580632	16.858009314415682	0.42781327845770534	1.9
20	0.18953752843063398	15.818260587024795	0.41156720459221674	2.0
21	0.18682984945306202	14.805588649409714	0.3980288097043285	2.1
22	0.18141449149788968	13.887685476009949	0.3844904148164261	2.2
23	0.17599913354273156	13.075381782735846	0.3763673778836818	2.3
24	0.17058377558757343	12.325354705946069	0.3384598721975607	2.4
25	0.16787609660998726	11.407451532546304	0.3276291562872444	2.5
26	0.16246073865481492	10.673670529622001	0.30867540344418387	2.6
27	0.15975305967724296	9.907397378966735	0.2572295028701319	2.7
28	0.15975305967724296	9.27109281923535	0.2491064659373876	2.8
29	0.15975305967724296	8.661865049279754	0.23286039207192744	2.9
30	0.15975305967724296	8.177190512292867	0.21661431820643884	3.0
31	0.15975305967724296	7.603162569045807	0.2111989602512665	3.1
32	0.15975305967724296	7.0697498104624685	0.20849128127369454	3.2
33	0.15975305967724296	6.666305642802982	0.20849128127369454	3.3
34	0.157045380699671	6.249323080255593	0.2030759233185222	3.4
35	0.15433770172207062	5.862124986461609	0.18682984945306202	3.5
36	0.15433770172207062	5.4938806455106715	0.17058377558757343	3.6
37	0.15163002274449866	5.1743745261561855	0.1651684176324011	3.7
38	0.15163002274449866	4.860283764756858	0.1651684176324011	3.8
39	0.15163002274449866	4.454131918119785	0.16246073865481492	3.9
40	0.1489223437669267	4.188779378316909	0.15975305967724296	4.0
41	0.1489223437669267	3.874688616917581	0.15975305967724296	4.1
42	0.1489223437669267	3.6012130401819604	0.15975305967724296	4.2
43	0.14621466478932632	3.33586050037907	0.15975305967724296	4.3
44	0.14350698581175436	3.138199935015706	0.15975305967724296	4.4
45	0.14350698581175436	2.916170258854123	0.157045380699671	4.5
46	0.14350698581175436	2.7699555940647684	0.157045380699671	4.6
47	0.1407993068341824	2.5750027076789905	0.157045380699671	4.7
48	0.13809162785661044	2.4017112531138167	0.157045380699671	4.8
49	0.13809162785661044	2.2202967616159413	0.157045380699671	4.9
50	0.13809162785661044	2.087620491714489	0.157045380699671	5.0
51	0.13538394887901006	1.9414058269251626	0.1489223437669267	5.1
52	0.13538394887901006	1.8358063467995294	0.14621466478932632	5.2
53	0.13538394887901006	1.6895916820101746	0.14350698581175436	5.3
54	0.13538394887901006	1.5569154121087365	0.14350698581175436	5.4
55	0.1326762699014381	1.4540236109606752	0.14350698581175436	5.5
56	0.1326762699014381	1.3755009206108468	0.14350698581175436	5.6
57	0.1326762699014381	1.2807321563955298	0.14350698581175436	5.7
58	0.1326762699014381	1.1913787501353852	0.1407993068341824	5.8
59	0.1326762699014381	1.1047330228528267	0.1407993068341824	5.9
60	0.1326762699014381	1.0343333694357142	0.13809162785661044	6.0
61	0.1326762699014381	0.9747644319289606	0.13809162785661044	6.1
62	0.1326762699014381	0.8718726307808993	0.13809162785661044	6.2
63	0.1326762699014381	0.8150113722517034	0.13809162785661044	6.3
64	0.12996859092386615	0.7852269034983266	0.13809162785661044	6.4
65	0.12726091194626576	0.7419040398570331	0.13538394887901006	6.5
66	0.12726091194626576	0.671504386439949	0.1326762699014381	6.6
67	0.12726091194626576	0.6227661648434974	0.1326762699014381	6.7
68	0.12726091194626576	0.5740279432470601	0.1326762699014381	6.8
69	0.12726091194626576	0.536120437560939	0.1326762699014381	6.9
70	0.12726091194626576	0.5090436477851199	0.1326762699014381	7.0
71	0.1245532329686938	0.484674536986887	0.1326762699014381	7.1
72	0.12184555399112185	0.47384382107657075	0.1326762699014381	7.2
73	0.12184555399112185	0.4332286364128777	0.1326762699014381	7.3
74	0.11913787501354989	0.3980288097043285	0.1326762699014381	7.4
75	0.11913787501354989	0.3736596989060814	0.1326762699014381	7.5
76	0.11643019603594951	0.3519982670854489	0.1326762699014381	7.6
77	0.11643019603594951	0.33304451424238835	0.1326762699014381	7.7
78	0.11643019603594951	0.3222137983320721	0.12996859092386615	7.8
79	0.11643019603594951	0.31679844037689975	0.12726091194626576	7.9
80	0.11372251705837755	0.30326004548901153	0.12726091194626576	8.0
81	0.11372251705837755	0.2924293295786953	0.12726091194626576	8.1
82	0.11372251705837755	0.28701397162352293	0.12726091194626576	8.2
83	0.11372251705837755	0.28701397162352293	0.12184555399112185	8.3
84	0.11372251705837755	0.27889093469077864	0.12184555399112185	8.4
85	0.11101483808080559	0.26806021878044817	0.11913787501354989	8.5
86	0.10830715910320521	0.25452182389255995	0.11913787501354989	8.6
87	0.10830715910320521	0.2436911079822437	0.11643019603594951	8.7
88	0.10559948012563325	0.2409834290046433	0.11643019603594951	8.8
89	0.10559948012563325	0.23286039207192744	0.11643019603594951	8.9
90	0.10559948012563325	0.23015271309432705	0.11372251705837755	9.0
91	0.10559948012563325	0.2274450341167551	0.11372251705837755	9.1
92	0.10559948012563325	0.2274450341167551	0.11372251705837755	9.2
93	0.10559948012563325	0.22202967616158276	0.11372251705837755	9.3
94	0.10289180114806129	0.21661431820643884	0.11372251705837755	9.4
95	0.10018412217048933	0.2111989602512665	0.11372251705837755	9.5
96	0.10018412217048933	0.2111989602512665	0.11101483808080559	9.6
97	0.10018412217048933	0.2030759233185222	0.11101483808080559	9.7
98	0.10018412217048933	0.19495288638580632	0.11101483808080559	9.8
99	0.10018412217048933	0.18953752843063398	0.11101483808080559	9.9
