## Supplementary Tables S4 for "Structure-based learning to model complex protein-DNA interactions and transcription-factor co-operativity in *cis*-regulatory elements": POU.error.csv

	error_rank_EV_mean	error_rank_pV_mean	error_rank_qV_mean	threshold
0	1.3267626990144095	85.9363153904473	85.9363153904473	0.0
1	1.2888551933282741	52.69143290371493	20.92494313874147	0.1
2	1.2888551933282741	46.39878695981805	19.673995451099316	0.2
3	1.2888551933282741	41.66034874905231	18.53677028051554	0.3
4	1.213040181956032	38.43821076573162	17.437452615617886	0.4
5	1.213040181956032	35.936315390447305	16.67930250189538	0.5
6	1.1751326762698966	33.434420015163	15.769522365428358	0.6
7	1.023502653525398	31.76648976497347	14.859742228961338	0.7
8	0.9855951478392768	30.40181956027294	14.48066717210007	0.8
9	0.9476876421531415	29.03714935557241	13.684609552691427	0.9
10	0.9476876421531415	27.634571645185744	13.11599696739954	1.0
11	0.9476876421531415	26.64897649734648	12.547384382107651	1.1
12	0.9097801364670204	25.549658832448827	11.940864291129643	1.2
13	0.833965125094764	24.52615617892343	11.144806671721	1.3
14	0.7960576194086428	23.843821076573164	9.704321455648213	1.4
15	0.7960576194086428	22.971948445792265	8.870356330553449	1.5
16	0.7960576194086428	22.403335860500377	7.80894617134193	1.6
17	0.7581501137225217	21.645185746777855	6.444275966641399	1.7
18	0.6823351023502653	20.583775587566336	6.178923426838509	1.8
19	0.6444275966641442	19.939347990902192	5.231235784685367	1.9
20	0.6444275966641442	19.522365428354817	4.6626231993934795	2.0
21	0.5307050796057666	18.915845337376794	4.131918119787713	2.1
22	0.4927975739196313	18.04397270659591	3.8286580742987155	2.2
23	0.4927975739196313	17.437452615617886	3.6391205458680815	2.3
24	0.4927975739196313	16.982562547384376	3.4495830174374476	2.4
25	0.4548900682335102	16.451857467778623	3.2221379833206925	2.5
26	0.4548900682335102	15.80742987111448	2.9946929492039374	2.6
27	0.4548900682335102	15.276724791508713	2.501895375284306	2.7
28	0.4169825625473891	14.93555724033358	2.23654283548143	2.8
29	0.37907505686125376	14.518574677786205	2.1986353297952945	2.9
30	0.30326004548901153	14.139499620924937	1.5163002274450292	3.0
31	0.30326004548901153	13.684609552691427	1.3267626990144095	3.1
32	0.2653525398028762	13.343442001516294	1.2888551933282741	3.2
33	0.2653525398028762	13.11599696739954	1.2888551933282741	3.3
34	0.2274450341167551	12.812736921910542	1.2888551933282741	3.4
35	0.2274450341167551	12.50947687642153	1.213040181956032	3.5
36	0.2274450341167551	11.978771796815764	1.1751326762698966	3.6
37	0.2274450341167551	11.675511751326766	0.9476876421531415	3.7
38	0.2274450341167551	11.144806671721	0.9476876421531415	3.8
39	0.2274450341167551	10.72782410917361	0.9476876421531415	3.9
40	0.2274450341167551	10.045489006823345	0.833965125094764	4.0
41	0.2274450341167551	9.704321455648213	0.7960576194086428	4.1
42	0.2274450341167551	9.325246398786959	0.7960576194086428	4.2
43	0.18953752843063398	8.946171341925705	0.7581501137225217	4.3
44	0.18953752843063398	8.642911296436694	0.6823351023502653	4.4
45	0.15163002274449866	8.112206216830927	0.6444275966641442	4.5
46	0.15163002274449866	7.695223654283552	0.4548900682335102	4.6
47	0.15163002274449866	7.316148597422284	0.4548900682335102	4.7
48	0.15163002274449866	6.785443517816532	0.4548900682335102	4.8
49	0.15163002274449866	6.444275966641399	0.30326004548901153	4.9
50	0.15163002274449866	6.292645943896886	0.2653525398028762	5.0
51	0.15163002274449866	5.9135708870356325	0.2274450341167551	5.1
52	0.15163002274449866	5.534495830174379	0.2274450341167551	5.2
53	0.15163002274449866	5.231235784685367	0.2274450341167551	5.3
54	0.15163002274449866	4.927975739196356	0.2274450341167551	5.4
55	0.15163002274449866	4.700530705079601	0.2274450341167551	5.5
56	0.15163002274449866	4.548900682335102	0.2274450341167551	5.6
57	0.15163002274449866	4.359363153904468	0.2274450341167551	5.7
58	0.15163002274449866	4.094010614101592	0.18953752843063398	5.8
59	0.15163002274449866	3.980288097043214	0.15163002274449866	5.9
60	0.15163002274449866	3.8286580742987155	0.15163002274449866	6.0
61	0.15163002274449866	3.6391205458680815	0.15163002274449866	6.1
62	0.15163002274449866	3.4495830174374476	0.15163002274449866	6.2
63	0.15163002274449866	3.297952994692949	0.15163002274449866	6.3
64	0.15163002274449866	3.2221379833206925	0.15163002274449866	6.4
65	0.15163002274449866	3.1463229719484502	0.15163002274449866	6.5
66	0.15163002274449866	2.9946929492039374	0.15163002274449866	6.6
67	0.15163002274449866	2.69143290371494	0.15163002274449866	6.7
68	0.15163002274449866	2.5777103866565625	0.15163002274449866	6.8
69	0.15163002274449866	2.3881728582259285	0.15163002274449866	6.9
70	0.15163002274449866	2.312357846853672	0.15163002274449866	7.0
71	0.15163002274449866	2.23654283548143	0.15163002274449866	7.1
72	0.15163002274449866	2.1986353297952945	0.15163002274449866	7.2
73	0.15163002274449866	1.9711902956785394	0.15163002274449866	7.3
74	0.15163002274449866	1.8574677786201619	0.15163002274449866	7.4
75	0.15163002274449866	1.6300227445034068	0.15163002274449866	7.5
76	0.15163002274449866	1.5163002274450292	0.15163002274449866	7.6
77	0.15163002274449866	1.440485216072787	0.15163002274449866	7.7
78	0.15163002274449866	1.3267626990144095	0.15163002274449866	7.8
79	0.15163002274449866	1.2888551933282741	0.15163002274449866	7.9
80	0.15163002274449866	1.2888551933282741	0.15163002274449866	8.0
81	0.15163002274449866	1.2888551933282741	0.15163002274449866	8.1
82	0.15163002274449866	1.2888551933282741	0.15163002274449866	8.2
83	0.15163002274449866	1.213040181956032	0.15163002274449866	8.3
84	0.15163002274449866	1.213040181956032	0.15163002274449866	8.4
85	0.15163002274449866	1.1751326762698966	0.15163002274449866	8.5
86	0.15163002274449866	1.023502653525398	0.15163002274449866	8.6
87	0.15163002274449866	0.9476876421531415	0.15163002274449866	8.7
88	0.15163002274449866	0.9476876421531415	0.15163002274449866	8.8
89	0.15163002274449866	0.9476876421531415	0.15163002274449866	8.9
90	0.15163002274449866	0.9476876421531415	0.15163002274449866	9.0
91	0.15163002274449866	0.9097801364670204	0.15163002274449866	9.1
92	0.15163002274449866	0.833965125094764	0.15163002274449866	9.2
93	0.15163002274449866	0.7960576194086428	0.15163002274449866	9.3
94	0.15163002274449866	0.7960576194086428	0.15163002274449866	9.4
95	0.15163002274449866	0.7581501137225217	0.15163002274449866	9.5
96	0.15163002274449866	0.7581501137225217	0.15163002274449866	9.6
97	0.15163002274449866	0.6823351023502653	0.15163002274449866	9.7
98	0.15163002274449866	0.6444275966641442	0.15163002274449866	9.8
99	0.15163002274449866	0.6444275966641442	0.15163002274449866	9.9
