## Supplementary Tables S4 for "Structure-based learning to model complex protein-DNA interactions and transcription-factor co-operativity in *cis*-regulatory elements": Prospero.error.csv

	error_rank_EV_mean	error_rank_pV_mean	error_rank_qV_mean	threshold
0	0.30326004548901153	85.9363153904473	85.9363153904473	0.0
1	0.2653525398028762	51.55420773313116	21.68309325246399	0.1
2	0.2274450341167551	46.43669446550417	20.280515542077325	0.2
3	0.18953752843063398	43.214556482183475	18.764215314632295	0.3
4	0.15163002274449866	40.902198635329796	17.361637604245644	0.4
5	0.07581501137225644	37.94541319181198	15.883244882486736	0.5
6	0.07581501137225644	36.315390447308566	14.215314632297193	0.6
7	0.07581501137225644	34.571645185746775	12.168309325246398	0.7
8	0.03790750568612111	33.055344958301745	9.969673995451103	0.8
9	0.03790750568612111	31.76648976497347	8.756633813495071	0.9
10	0.0	30.326004548900684	7.581501137225175	1.0
11	0.0	28.999241849886275	6.93707354056103	1.1
12	0.0	27.8620166793025	6.595905989385898	1.2
13	0.0	26.421531463229726	5.761940864291134	1.3
14	0.0	25.58756633813495	4.624715693707358	1.4
15	0.0	24.488248673237294	3.980288097043214	1.5
16	0.0	23.35102350265352	3.4116755117513264	1.6
17	0.0	22.668688400303253	2.3881728582259285	1.7
18	0.0	21.68309325246399	2.047005307050796	1.8
19	0.0	21.000758150113725	1.2888551933282741	1.9
20	0.0	20.280515542077325	0.0	2.0
21	0.0	19.44655041698256	0.0	2.1
22	0.0	18.764215314632295	0.0	2.2
23	0.0	17.740712661106897	0.0	2.3
24	0.0	17.361637604245644	0.0	2.4
25	0.0	16.830932524639877	0.0	2.5
26	0.0	15.883244882486736	0.0	2.6
27	0.0	15.39044730856709	0.0	2.7
28	0.0	14.518574677786205	0.0	2.8
29	0.0	13.57088703563305	0.0	2.9
30	0.0	12.888551933282784	0.0	3.0
31	0.0	12.016679302501899	0.0	3.1
32	0.0	11.485974222896132	0.0	3.2
33	0.0	10.765731614859746	0.0	3.3
34	0.0	10.08339651250948	0.0	3.4
35	0.0	9.666413949962092	0.0	3.5
36	0.0	9.249431387414702	0.0	3.6
37	0.0	8.756633813495071	0.0	3.7
38	0.0	8.112206216830927	0.0	3.8
39	0.0	7.733131159969673	0.0	3.9
40	0.0	7.391963608794541	0.0	4.0
41	0.0	6.9749810462471515	0.0	4.1
42	0.0	6.899166034874909	0.0	4.2
43	0.0	6.709628506444275	0.0	4.3
44	0.0	6.444275966641399	0.0	4.4
45	0.0	6.141015921152388	0.0	4.5
46	0.0	5.648218347232756	0.0	4.6
47	0.0	5.307050796057624	0.0	4.7
48	0.0	4.927975739196356	0.0	4.8
49	0.0	4.700530705079601	0.0	4.9
50	0.0	4.397270659590603	0.0	5.0
51	0.0	4.131918119787713	0.0	5.1
52	0.0	3.9044730856709577	0.0	5.2
53	0.0	3.6391205458680815	0.0	5.3
54	0.0	3.4495830174374476	0.0	5.4
55	0.0	3.1842304776345713	0.0	5.5
56	0.0	2.9946929492039374	0.0	5.6
57	0.0	2.69143290371494	0.0	5.7
58	0.0	2.463987869598185	0.0	5.8
59	0.0	2.3502653525398074	0.0	5.9
60	0.0	2.23654283548143	0.0	6.0
61	0.0	2.047005307050796	0.0	6.1
62	0.0	1.8574677786201619	0.0	6.2
63	0.0	1.7058377558756632	0.0	6.3
64	0.0	1.5163002274450292	0.0	6.4
65	0.0	1.3646702047005306	0.0	6.5
66	0.0	1.2888551933282741	0.0	6.6
67	0.0	1.1751326762698966	0.0	6.7
68	0.0	1.1372251705837755	0.0	6.8
69	0.0	0.9097801364670204	0.0	6.9
70	0.0	0.7960576194086428	0.0	7.0
71	0.0	0.6823351023502653	0.0	7.1
72	0.0	0.6444275966641442	0.0	7.2
73	0.0	0.5686125852918877	0.0	7.3
74	0.0	0.4927975739196313	0.0	7.4
75	0.0	0.4169825625473891	0.0	7.5
76	0.0	0.4169825625473891	0.0	7.6
77	0.0	0.34116755117513264	0.0	7.7
78	0.0	0.30326004548901153	0.0	7.8
79	0.0	0.2653525398028762	0.0	7.9
80	0.0	0.2653525398028762	0.0	8.0
81	0.0	0.2274450341167551	0.0	8.1
82	0.0	0.18953752843063398	0.0	8.2
83	0.0	0.11372251705837755	0.0	8.3
84	0.0	0.07581501137225644	0.0	8.4
85	0.0	0.07581501137225644	0.0	8.5
86	0.0	0.07581501137225644	0.0	8.6
87	0.0	0.03790750568612111	0.0	8.7
88	0.0	0.03790750568612111	0.0	8.8
89	0.0	0.0	0.0	8.9
90	0.0	0.0	0.0	9.0
91	0.0	0.0	0.0	9.1
92	0.0	0.0	0.0	9.2
93	0.0	0.0	0.0	9.3
94	0.0	0.0	0.0	9.4
95	0.0	0.0	0.0	9.5
96	0.0	0.0	0.0	9.6
97	0.0	0.0	0.0	9.7
98	0.0	0.0	0.0	9.8
99	0.0	0.0	0.0	9.9
