## Supplementary Tables S4 for "Structure-based learning to model complex protein-DNA interactions and transcription-factor co-operativity in *cis*-regulatory elements": Rap1.error.csv

	error_rank_EV_mean	error_rank_pV_mean	error_rank_qV_mean	threshold
0	0.17058377558757343	85.9363153904473	85.9363153904473	0.0
1	0.17058377558757343	67.91129643669447	0.47384382107657075	0.1
2	0.15163002274449866	61.50492797573919	0.4548900682335102	0.2
3	0.15163002274449866	55.363912054586805	0.3980288097043285	0.3
4	0.15163002274449866	50.43593631539045	0.3980288097043285	0.4
5	0.15163002274449866	46.30401819560273	0.3980288097043285	0.5
6	0.15163002274449866	41.31918119787718	0.3980288097043285	0.6
7	0.1326762699014381	37.4715693707354	0.34116755117513264	0.7
8	0.11372251705837755	33.984078847611826	0.3222137983320721	0.8
9	0.09476876421531699	30.326004548900684	0.30326004548901153	0.9
10	0.03790750568612111	27.956785443517816	0.2653525398028762	1.0
11	0.03790750568612111	24.658832448824867	0.2653525398028762	1.1
12	0.03790750568612111	22.15693707354056	0.20849128127369454	1.2
13	0.03790750568612111	19.977255496588327	0.18953752843063398	1.3
14	0.03790750568612111	17.854435178165275	0.17058377558757343	1.4
15	0.03790750568612111	16.508718726307805	0.17058377558757343	1.5
16	0.03790750568612111	14.840788476118277	0.17058377558757343	1.6
17	0.03790750568612111	13.343442001516294	0.17058377558757343	1.7
18	0.03790750568612111	12.130401819560277	0.17058377558757343	1.8
19	0.03790750568612111	11.106899166034879	0.15163002274449866	1.9
20	0.03790750568612111	10.06444275966642	0.15163002274449866	2.0
21	0.03790750568612111	9.230477634571642	0.15163002274449866	2.1
22	0.03790750568612111	8.510235026535256	0.03790750568612111	2.2
23	0.018953752843060556	8.055344958301745	0.03790750568612111	2.3
24	0.018953752843060556	7.183472327520846	0.03790750568612111	2.4
25	0.018953752843060556	6.349507202426082	0.03790750568612111	2.5
26	0.018953752843060556	5.8188021228203155	0.03790750568612111	2.6
27	0.018953752843060556	5.515542077331318	0.018953752843060556	2.7
28	0.018953752843060556	5.098559514783929	0.018953752843060556	2.8
29	0.018953752843060556	4.68157695223654	0.018953752843060556	2.9
30	0.018953752843060556	4.302501895375286	0.018953752843060556	3.0
31	0.018953752843060556	3.9044730856709577	0.018953752843060556	3.1
32	0.018953752843060556	3.6770280515542026	0.018953752843060556	3.2
33	0.018953752843060556	3.430629264594387	0.018953752843060556	3.3
34	0.018953752843060556	3.2410917361637672	0.018953752843060556	3.4
35	0.018953752843060556	3.0894617134192544	0.018953752843060556	3.5
36	0.018953752843060556	2.786201667930257	0.018953752843060556	3.6
37	0.018953752843060556	2.6535253980288047	0.018953752843060556	3.7
38	0.018953752843060556	2.3881728582259285	0.018953752843060556	3.8
39	0.018953752843060556	2.312357846853672	0.018953752843060556	3.9
40	0.018953752843060556	2.1607278241091734	0.018953752843060556	4.0
41	0.018953752843060556	1.9522365428354789	0.018953752843060556	4.1
42	0.018953752843060556	1.762699014404859	0.018953752843060556	4.2
43	0.018953752843060556	1.5921152388172857	0.018953752843060556	4.3
44	0.0	1.4594389689158476	0.0	4.4
45	0.0	1.3646702047005306	0.0	4.5
46	0.0	1.307808946171349	0.0	4.6
47	0.0	1.1751326762698966	0.0	4.7
48	0.0	1.0993176648976544	0.0	4.8
49	0.0	0.8718726307808993	0.0	4.9
50	0.0	0.7960576194086428	0.0	5.0
51	0.0	0.7202426080363864	0.0	5.1
52	0.0	0.6444275966641442	0.0	5.2
53	0.0	0.5875663381349483	0.0	5.3
54	0.0	0.5686125852918877	0.0	5.4
55	0.0	0.5496588324488272	0.0	5.5
56	0.0	0.5117513267627061	0.0	5.6
57	0.0	0.47384382107657075	0.0	5.7
58	0.0	0.4548900682335102	0.0	5.8
59	0.0	0.4548900682335102	0.0	5.9
60	0.0	0.4548900682335102	0.0	6.0
61	0.0	0.3980288097043285	0.0	6.1
62	0.0	0.37907505686125376	0.0	6.2
63	0.0	0.3601213040181932	0.0	6.3
64	0.0	0.3601213040181932	0.0	6.4
65	0.0	0.34116755117513264	0.0	6.5
66	0.0	0.30326004548901153	0.0	6.6
67	0.0	0.30326004548901153	0.0	6.7
68	0.0	0.30326004548901153	0.0	6.8
69	0.0	0.284306292645951	0.0	6.9
70	0.0	0.24639878695981565	0.0	7.0
71	0.0	0.2274450341167551	0.0	7.1
72	0.0	0.2274450341167551	0.0	7.2
73	0.0	0.20849128127369454	0.0	7.3
74	0.0	0.20849128127369454	0.0	7.4
75	0.0	0.17058377558757343	0.0	7.5
76	0.0	0.17058377558757343	0.0	7.6
77	0.0	0.17058377558757343	0.0	7.7
78	0.0	0.17058377558757343	0.0	7.8
79	0.0	0.17058377558757343	0.0	7.9
80	0.0	0.17058377558757343	0.0	8.0
81	0.0	0.15163002274449866	0.0	8.1
82	0.0	0.15163002274449866	0.0	8.2
83	0.0	0.15163002274449866	0.0	8.3
84	0.0	0.15163002274449866	0.0	8.4
85	0.0	0.1326762699014381	0.0	8.5
86	0.0	0.1326762699014381	0.0	8.6
87	0.0	0.09476876421531699	0.0	8.7
88	0.0	0.07581501137225644	0.0	8.8
89	0.0	0.03790750568612111	0.0	8.9
90	0.0	0.03790750568612111	0.0	9.0
91	0.0	0.03790750568612111	0.0	9.1
92	0.0	0.03790750568612111	0.0	9.2
93	0.0	0.03790750568612111	0.0	9.3
94	0.0	0.03790750568612111	0.0	9.4
95	0.0	0.03790750568612111	0.0	9.5
96	0.0	0.03790750568612111	0.0	9.6
97	0.0	0.03790750568612111	0.0	9.7
98	0.0	0.03790750568612111	0.0	9.8
99	0.0	0.03790750568612111	0.0	9.9
