## Supplementary Tables S4 for "Structure-based learning to model complex protein-DNA interactions and transcription-factor co-operativity in *cis*-regulatory elements": Rel.error.csv

	error_rank_EV_mean	error_rank_pV_mean	error_rank_qV_mean	threshold
0	0.7865807429871126	85.9363153904473	85.9363153904473	0.0
1	0.7628885519332869	60.05022744503412	13.040181956027297	0.1
2	0.7439347990902263	54.852160727824106	11.642342683851396	0.2
3	0.7202426080363864	50.8150113722517	10.590409401061407	0.3
4	0.6823351023502653	47.384382107657316	9.486353297952988	0.4
5	0.6681197877179699	44.124336618650496	8.458112206216825	0.5
6	0.6444275966641442	41.28127369219106	7.619408642911296	0.6
7	0.6254738438210836	38.80780894617134	6.965504169825621	0.7
8	0.611258529188774	36.519143290371495	6.084154662623206	0.8
9	0.5875663381349483	34.44844579226687	5.392342683851396	0.9
10	0.5686125852918877	32.42987111448066	4.747915087187266	1.0
11	0.5307050796057666	30.657695223654287	4.2503790750568555	1.1
12	0.5212282031842363	28.76231993934799	3.8570887035633064	1.2
13	0.5117513267627061	27.17494313874147	3.5396133434419994	1.3
14	0.4927975739196313	25.815011372251703	3.174753601213041	1.4
15	0.4785822592873359	24.35083396512509	2.9236163760424603	1.5
16	0.4691053828658056	22.934040940106144	2.663002274450335	1.6
17	0.45962850644427533	21.668877937831695	2.440295678544345	1.7
18	0.45015163002274505	20.361068991660346	2.080174374526152	1.8
19	0.4406747536012148	19.304397270659592	1.7674374526156242	1.9
20	0.4311978771796845	18.171910538286582	1.56842304776346	2.0
21	0.4311978771796845	17.219484457922675	1.4262699014404916	2.1
22	0.41224412433662394	16.26231993934799	1.2083017437452668	2.2
23	0.3932903714935492	15.338324488248674	1.0377179681576933	2.3
24	0.37907505686125376	14.46171341925701	0.9287338893100809	2.4
25	0.3743366186504886	13.542456406368458	0.8860879454131947	2.5
26	0.3695981804397235	12.888551933282784	0.8434420015162942	2.6
27	0.35538286580742806	12.24886277482942	0.767626990144052	2.7
28	0.3506444275966629	11.60917361637604	0.7439347990902263	2.8
29	0.34116755117513264	10.978961334344206	0.7107657316148561	2.9
30	0.33169067475360237	10.339272175890827	0.6823351023502653	3.0
31	0.3269522365428372	9.713798332069743	0.6586429112964396	3.1
32	0.31747536012130695	9.268385140257777	0.6302122820318488	3.2
33	0.30799848369977667	8.747156937073541	0.6159969673995391	3.3
34	0.30799848369977667	8.25435936315391	0.5875663381349483	3.4
35	0.30326004548901153	7.913191811978777	0.5591357088703575	3.5
36	0.2890447308567161	7.500947687642153	0.5307050796057666	3.6
37	0.2890447308567161	7.1313495072024295	0.5212282031842363	3.7
38	0.2795678544351716	6.676459438968919	0.5022744503411616	3.8
39	0.2653525398028762	6.358984078847612	0.4927975739196313	3.9
40	0.26061410159211107	6.0415087187263055	0.4548900682335102	4.0
41	0.24639878695981565	5.709818043972703	0.43593631539044964	4.1
42	0.24639878695981565	5.482373009855948	0.42645943896891936	4.2
43	0.24639878695981565	5.193328278999246	0.3980288097043285	4.3
44	0.24639878695981565	4.899545109931765	0.3980288097043285	4.4
45	0.2416603487490505	4.657884761182714	0.3932903714935492	4.5
46	0.23692191053828537	4.359363153904468	0.37907505686125376	4.6
47	0.23218347232752024	4.169825625473848	0.3743366186504886	4.7
48	0.2274450341167551	3.9044730856709577	0.3601213040181932	4.8
49	0.22270659590598996	3.7291508718726334	0.3506444275966629	4.9
50	0.21796815769522482	3.520659590598939	0.34116755117513264	5.0
51	0.21796815769522482	3.3263836239575397	0.3269522365428372	5.1
52	0.21322971948445968	3.1463229719484502	0.31747536012130695	5.2
53	0.20849128127369454	2.9330932524639906	0.30799848369977667	5.3
54	0.20849128127369454	2.7340788476118263	0.2795678544351716	5.4
55	0.2037528430629294	2.6061410159211533	0.2795678544351716	5.5
56	0.19901440485216426	2.473464746019715	0.2748294162244065	5.6
57	0.19427596664139912	2.364480667172103	0.26061410159211107	5.7
58	0.1800606520091037	2.2318043972706647	0.26061410159211107	5.8
59	0.1800606520091037	2.1370356330553477	0.2511372251705808	5.9
60	0.17532221379833857	2.018574677786205	0.24639878695981565	6.0
61	0.17532221379833857	1.919067475360123	0.24639878695981565	6.1
62	0.17058377558757343	1.824298711144806	0.23218347232752024	6.2
63	0.17058377558757343	1.7484836997725495	0.23218347232752024	6.3
64	0.17058377558757343	1.6442380591357022	0.2274450341167551	6.4
65	0.16110689916602894	1.5494692949203994	0.2274450341167551	6.5
66	0.16110689916602894	1.4783927217589081	0.21796815769522482	6.6
67	0.15163002274449866	1.3931008339651214	0.19901440485216426	6.7
68	0.15163002274449866	1.3409780136467049	0.19901440485216426	6.8
69	0.14689158453373352	1.2651630022744484	0.19901440485216426	6.9
70	0.14689158453373352	1.2083017437452668	0.18953752843063398	7.0
71	0.14215314632296838	1.151440485216071	0.1800606520091037	7.1
72	0.14215314632296838	1.0945792266868892	0.1800606520091037	7.2
73	0.14215314632296838	1.0519332827899888	0.17532221379833857	7.3
74	0.13741470811220324	0.9808567096285117	0.17532221379833857	7.4
75	0.1326762699014381	0.9334723275208461	0.17532221379833857	7.5
76	0.12319939347990783	0.8766110689916644	0.17058377558757343	7.6
77	0.12319939347990783	0.8529188779378387	0.16584533737679408	7.7
78	0.11846095526914269	0.8102729340409383	0.1563684609552638	7.8
79	0.11846095526914269	0.7723654283548171	0.14689158453373352	7.9
80	0.11372251705837755	0.7628885519332869	0.1326762699014381	8.0
81	0.11372251705837755	0.7391963608794612	0.12793783169067297	8.1
82	0.11372251705837755	0.7107657316148561	0.12793783169067297	8.2
83	0.11372251705837755	0.6775966641395001	0.12793783169067297	8.3
84	0.11372251705837755	0.6586429112964396	0.12319939347990783	8.4
85	0.10898407884761241	0.639689158453379	0.11846095526914269	8.5
86	0.10898407884761241	0.6254738438210836	0.11846095526914269	8.6
87	0.10898407884761241	0.5970432145564786	0.11846095526914269	8.7
88	0.10898407884761241	0.5733510235026529	0.11846095526914269	8.8
89	0.10898407884761241	0.5591357088703575	0.11372251705837755	8.9
90	0.10898407884761241	0.5307050796057666	0.11372251705837755	9.0
91	0.10898407884761241	0.5164897649734712	0.11372251705837755	9.1
92	0.10898407884761241	0.5117513267627061	0.11372251705837755	9.2
93	0.10898407884761241	0.483320697498101	0.10898407884761241	9.3
94	0.10898407884761241	0.4785822592873359	0.10898407884761241	9.4
95	0.10898407884761241	0.4691053828658056	0.10898407884761241	9.5
96	0.10898407884761241	0.4548900682335102	0.10898407884761241	9.6
97	0.10898407884761241	0.4454131918119799	0.10898407884761241	9.7
98	0.10898407884761241	0.4406747536012148	0.10898407884761241	9.8
99	0.10898407884761241	0.4311978771796845	0.10898407884761241	9.9
