## Supplementary Tables S4 for "Structure-based learning to model complex protein-DNA interactions and transcription-factor co-operativity in *cis*-regulatory elements": RFX.error.csv

	error_rank_EV_mean	error_rank_pV_mean	error_rank_qV_mean	threshold
0	0.4574172352792658	85.9363153904473	85.9363153904473	0.0
1	0.4523629011877546	69.81804397270659	1.8903209502148144	0.1
2	0.4523629011877546	62.494313874147075	1.6199140763204412	0.2
3	0.4523629011877546	56.66161233257518	1.2180945160475005	0.3
4	0.4498357341420274	51.455648218347235	0.8996714682840405	0.4
5	0.44478140005053035	46.79807935304524	0.8011119535001257	0.5
6	0.44225423300478894	42.7318675764468	0.7379327773565763	0.6
7	0.43972706595906175	38.781905483952485	0.6469547637098714	0.7
8	0.43972706595906175	35.0998230983068	0.5635582512004049	0.8
9	0.43467273186757893	31.91811978771797	0.5585039171089079	0.9
10	0.43467273186757893	29.163507707859495	0.5408137477887323	1.0
11	0.43467273186757893	26.67424816780388	0.528177912560011	1.1
12	0.4321455648218375	24.40737932777357	0.5180692443770454	1.2
13	0.4245640636846133	22.23401566843569	0.4852160727824071	1.3
14	0.4245640636846133	20.283042709123066	0.47763457164518286	1.4
15	0.4245640636846133	18.605003790750587	0.47005307050795864	1.5
16	0.4245640636846133	17.15440990649482	0.46499873641649003	1.6
17	0.4220368966388577	15.585039171089207	0.4624715693707344	1.7
18	0.4169825625473891	14.179934293656814	0.4574172352792658	1.8
19	0.41445539550163346	13.10841546626233	0.4523629011877546	1.9
20	0.41445539550163346	11.824614607025524	0.4498357341420274	2.0
21	0.41445539550163346	10.783421784179936	0.4498357341420274	2.1
22	0.41445539550163346	9.76497346474602	0.44730856709628597	2.2
23	0.41445539550163346	8.888046499873639	0.44225423300478894	2.3
24	0.40687389436440924	8.071771544099064	0.44225423300478894	2.4
25	0.40687389436440924	7.394490775840282	0.43972706595906175	2.5
26	0.40687389436440924	6.714682840535758	0.43719989891330613	2.6
27	0.40687389436440924	6.151124589335367	0.43467273186757893	2.7
28	0.40687389436440924	5.57998483699771	0.4321455648218375	2.8
29	0.40181956027294063	5.165529441496091	0.4321455648218375	2.9
30	0.40181956027294063	4.733383876674253	0.42961839777611033	3.0
31	0.40181956027294063	4.361890320950209	0.42961839777611033	3.1
32	0.399292393227185	3.980288097043214	0.4270912307303547	3.2
33	0.399292393227185	3.5835228708617706	0.4220368966388577	3.3
34	0.399292393227185	3.2827899924185004	0.4220368966388577	3.4
35	0.3967652261814578	3.0351276219358	0.4220368966388577	3.5
36	0.3967652261814578	2.7445034116755096	0.4220368966388577	3.6
37	0.3967652261814578	2.5372757139247	0.4169825625473891	3.7
38	0.3942380591357022	2.3325751832196175	0.40940106141016486	3.8
39	0.3942380591357022	2.1506191559261936	0.40940106141016486	3.9
40	0.391710892089975	1.9433914581753982	0.40687389436440924	4.0
41	0.3891837250442336	1.8271417740712508	0.40434672731866783	4.1
42	0.3891837250442336	1.6957290876926834	0.40434672731866783	4.2
43	0.386656557998478	1.5845337376800757	0.40434672731866783	4.3
44	0.386656557998478	1.4556482183472355	0.40181956027294063	4.4
45	0.386656557998478	1.3545615365175507	0.40181956027294063	4.5
46	0.386656557998478	1.2534748546878944	0.40181956027294063	4.6
47	0.3816022239070094	1.1978771796815835	0.399292393227185	4.7
48	0.3816022239070094	1.1068991660348644	0.399292393227185	4.8
49	0.37907505686125376	1.0260298205711393	0.399292393227185	4.9
50	0.37654788981551235	0.9426333080616729	0.3967652261814578	5.0
51	0.37654788981551235	0.8743997978266265	0.3967652261814578	5.1
52	0.37654788981551235	0.8415466262319882	0.3967652261814578	5.2
53	0.37654788981551235	0.7985847864543842	0.3967652261814578	5.3
54	0.37149355572402953	0.7682587819054874	0.3967652261814578	5.4
55	0.37149355572402953	0.7404599444023319	0.3942380591357022	5.5
56	0.3689663886782881	0.6924437705332451	0.3942380591357022	5.6
57	0.3664392216325325	0.662117765984334	0.391710892089975	5.7
58	0.3664392216325325	0.6545362648471098	0.3891837250442336	5.8
59	0.3664392216325325	0.6343189284811643	0.3891837250442336	5.9
60	0.3613848875410639	0.6166287591609887	0.386656557998478	6.0
61	0.3613848875410639	0.6090472580237645	0.3816022239070094	6.1
62	0.3613848875410639	0.5837755875663362	0.3816022239070094	6.2
63	0.3613848875410639	0.5787212534748676	0.3816022239070094	6.3
64	0.3588577204953367	0.5610310841546635	0.37907505686125376	6.4
65	0.3588577204953367	0.5559767500631665	0.37907505686125376	6.5
66	0.3563305534495811	0.5357594136972352	0.37654788981551235	6.6
67	0.3563305534495811	0.528177912560011	0.37402072276978515	6.7
68	0.3563305534495811	0.5155420773313182	0.37402072276978515	6.8
69	0.3538033864038539	0.5029062421026111	0.37149355572402953	6.9
70	0.3512762193581125	0.4953247409653869	0.37149355572402953	7.0
71	0.3512762193581125	0.4927975739196313	0.37149355572402953	7.1
72	0.34622188526661546	0.4826889057366657	0.3664392216325325	7.2
73	0.34622188526661546	0.48016173869091006	0.3664392216325325	7.3
74	0.34622188526661546	0.47763457164518286	0.3639120545868053	7.4
75	0.34116755117513264	0.46499873641649003	0.3639120545868053	7.5
76	0.33611321708364983	0.46499873641649003	0.3639120545868053	7.6
77	0.3335860500379084	0.46499873641649003	0.3613848875410639	7.7
78	0.3335860500379084	0.4624715693707344	0.3588577204953367	7.8
79	0.3335860500379084	0.4548900682335102	0.3563305534495811	7.9
80	0.3335860500379084	0.4523629011877546	0.3538033864038539	8.0
81	0.3285317159464114	0.4523629011877546	0.3538033864038539	8.1
82	0.3260045489006842	0.4523629011877546	0.3538033864038539	8.2
83	0.3209502148092014	0.4498357341420274	0.3538033864038539	8.3
84	0.31842304776346	0.44478140005053035	0.3538033864038539	8.4
85	0.3158958807177328	0.44225423300478894	0.3512762193581125	8.5
86	0.3158958807177328	0.43972706595906175	0.3512762193581125	8.6
87	0.3158958807177328	0.43972706595906175	0.34874905231235687	8.7
88	0.3158958807177328	0.43467273186757893	0.34369471822088826	8.8
89	0.31336871367197716	0.43467273186757893	0.34369471822088826	8.9
90	0.31084154662623575	0.43467273186757893	0.34369471822088826	9.0
91	0.30831437958048014	0.4321455648218375	0.34116755117513264	9.1
92	0.30578721253475294	0.4245640636846133	0.338640384129377	9.2
93	0.30326004548901153	0.4245640636846133	0.3335860500379084	9.3
94	0.30326004548901153	0.4245640636846133	0.3310588829921528	9.4
95	0.3007328784432559	0.4245640636846133	0.3285317159464114	9.5
96	0.2982057113975287	0.4220368966388577	0.3285317159464114	9.6
97	0.2982057113975287	0.4169825625473891	0.3260045489006842	9.7
98	0.2982057113975287	0.41445539550163346	0.3260045489006842	9.8
99	0.2982057113975287	0.41445539550163346	0.3260045489006842	9.9
