## Supplementary Tables S4 for "Structure-based learning to model complex protein-DNA interactions and transcription-factor co-operativity in *cis*-regulatory elements": RRM.error.csv

	error_rank_EV_mean	error_rank_pV_mean	error_rank_qV_mean	threshold
0	0.2653525398028762	85.9363153904473	85.9363153904473	0.0
1	0.2274450341167551	54.5489006823351	10.007581501137224	0.1
2	0.2274450341167551	46.66413949962092	8.794541319181192	0.2
3	0.2274450341167551	40.82638362395755	7.316148597422284	0.3
4	0.2274450341167551	36.429112964366944	5.951478392721754	0.4
5	0.18953752843063398	31.76648976497347	4.927975739196356	0.5
6	0.18953752843063398	28.885519332827897	3.1463229719484502	0.6
7	0.18953752843063398	25.701288855193326	2.6156178923426836	0.7
8	0.18953752843063398	23.313115996967397	2.047005307050796	0.8
9	0.18953752843063398	21.986353297952988	1.9711902956785394	0.9
10	0.18953752843063398	21.4177407126611	0.833965125094764	1.0
11	0.15163002274449866	19.749810462471572	0.6065200909780089	1.1
12	0.15163002274449866	18.53677028051554	0.6065200909780089	1.2
13	0.15163002274449866	17.77862016679302	0.6065200909780089	1.3
14	0.07581501137225644	16.413949962092488	0.4927975739196313	1.4
15	0.07581501137225644	15.65579984836998	0.2653525398028762	1.5
16	0.07581501137225644	15.20090978013647	0.2274450341167551	1.6
17	0.07581501137225644	14.74601971190296	0.2274450341167551	1.7
18	0.07581501137225644	14.101592115238816	0.2274450341167551	1.8
19	0.07581501137225644	13.57088703563305	0.18953752843063398	1.9
20	0.07581501137225644	13.002274450341162	0.18953752843063398	2.0
21	0.07581501137225644	12.50947687642153	0.18953752843063398	2.1
22	0.07581501137225644	11.940864291129643	0.18953752843063398	2.2
23	0.07581501137225644	11.523881728582253	0.18953752843063398	2.3
24	0.07581501137225644	11.031084154662622	0.15163002274449866	2.4
25	0.07581501137225644	10.576194086429112	0.07581501137225644	2.5
26	0.07581501137225644	10.045489006823345	0.07581501137225644	2.6
27	0.03790750568612111	9.62850644427597	0.07581501137225644	2.7
28	0.03790750568612111	9.17361637604246	0.07581501137225644	2.8
29	0.03790750568612111	8.567096285064437	0.07581501137225644	2.9
30	0.03790750568612111	7.771038665655794	0.07581501137225644	3.0
31	0.03790750568612111	7.467778620166797	0.07581501137225644	3.1
32	0.03790750568612111	7.1645185746777855	0.07581501137225644	3.2
33	0.03790750568612111	6.785443517816532	0.07581501137225644	3.3
34	0.03790750568612111	6.216830932524644	0.03790750568612111	3.4
35	0.03790750568612111	5.951478392721754	0.03790750568612111	3.5
36	0.03790750568612111	5.458680818802122	0.03790750568612111	3.6
37	0.0	5.231235784685367	0.0	3.7
38	0.0	4.927975739196356	0.0	3.8
39	0.0	4.624715693707358	0.0	3.9
40	0.0	4.207733131159969	0.0	4.0
41	0.0	3.9044730856709577	0.0	4.1
42	0.0	3.563305534495825	0.0	4.2
43	0.0	3.3737680060652053	0.0	4.3
44	0.0	3.1842304776345713	0.0	4.4
45	0.0	3.070507960576194	0.0	4.5
46	0.0	2.7672479150871823	0.0	4.6
47	0.0	2.6535253980288047	0.0	4.7
48	0.0	2.5777103866565625	0.0	4.8
49	0.0	2.1607278241091734	0.0	4.9
50	0.0	2.084912812736917	0.0	5.0
51	0.0	2.047005307050796	0.0	5.1
52	0.0	1.9711902956785394	0.0	5.2
53	0.0	1.6300227445034068	0.0	5.3
54	0.0	1.440485216072787	0.0	5.4
55	0.0	1.440485216072787	0.0	5.5
56	0.0	1.4025777103866517	0.0	5.6
57	0.0	1.1751326762698966	0.0	5.7
58	0.0	1.0993176648976544	0.0	5.8
59	0.0	1.023502653525398	0.0	5.9
60	0.0	0.9097801364670204	0.0	6.0
61	0.0	0.8718726307808993	0.0	6.1
62	0.0	0.833965125094764	0.0	6.2
63	0.0	0.7581501137225217	0.0	6.3
64	0.0	0.7581501137225217	0.0	6.4
65	0.0	0.6444275966641442	0.0	6.5
66	0.0	0.6065200909780089	0.0	6.6
67	0.0	0.6065200909780089	0.0	6.7
68	0.0	0.6065200909780089	0.0	6.8
69	0.0	0.6065200909780089	0.0	6.9
70	0.0	0.6065200909780089	0.0	7.0
71	0.0	0.5307050796057666	0.0	7.1
72	0.0	0.4927975739196313	0.0	7.2
73	0.0	0.4927975739196313	0.0	7.3
74	0.0	0.34116755117513264	0.0	7.4
75	0.0	0.34116755117513264	0.0	7.5
76	0.0	0.30326004548901153	0.0	7.6
77	0.0	0.2653525398028762	0.0	7.7
78	0.0	0.2653525398028762	0.0	7.8
79	0.0	0.2653525398028762	0.0	7.9
80	0.0	0.2274450341167551	0.0	8.0
81	0.0	0.2274450341167551	0.0	8.1
82	0.0	0.2274450341167551	0.0	8.2
83	0.0	0.2274450341167551	0.0	8.3
84	0.0	0.18953752843063398	0.0	8.4
85	0.0	0.18953752843063398	0.0	8.5
86	0.0	0.18953752843063398	0.0	8.6
87	0.0	0.18953752843063398	0.0	8.7
88	0.0	0.18953752843063398	0.0	8.8
89	0.0	0.18953752843063398	0.0	8.9
90	0.0	0.15163002274449866	0.0	9.0
91	0.0	0.15163002274449866	0.0	9.1
92	0.0	0.15163002274449866	0.0	9.2
93	0.0	0.07581501137225644	0.0	9.3
94	0.0	0.07581501137225644	0.0	9.4
95	0.0	0.07581501137225644	0.0	9.5
96	0.0	0.07581501137225644	0.0	9.6
97	0.0	0.07581501137225644	0.0	9.7
98	0.0	0.07581501137225644	0.0	9.8
99	0.0	0.07581501137225644	0.0	9.9
