## Supplementary Tables S4 for "Structure-based learning to model complex protein-DNA interactions and transcription-factor co-operativity in *cis*-regulatory elements": Runt.error.csv

	error_rank_EV_mean	error_rank_pV_mean	error_rank_qV_mean	threshold
0	0.17058377558757343	85.9363153904473	85.9363153904473	0.0
1	0.17058377558757343	73.65428354814253	9.211523881728581	0.1
2	0.17058377558757343	68.65049279757392	4.49203942380592	0.2
3	0.17058377558757343	64.91660348749053	2.4450341167551244	0.3
4	0.17058377558757343	60.898407884761184	1.0803639120545938	0.4
5	0.17058377558757343	56.86125852918878	0.5307050796057666	0.5
6	0.17058377558757343	53.24109173616376	0.284306292645951	0.6
7	0.15163002274449866	49.88627748294162	0.284306292645951	0.7
8	0.09476876421531699	47.10007581501137	0.24639878695981565	0.8
9	0.09476876421531699	44.40864291129644	0.17058377558757343	0.9
10	0.09476876421531699	41.60348749052312	0.17058377558757343	1.0
11	0.09476876421531699	38.89310083396513	0.17058377558757343	1.1
12	0.09476876421531699	35.765731614859746	0.17058377558757343	1.2
13	0.09476876421531699	33.225928733889305	0.17058377558757343	1.3
14	0.09476876421531699	30.742987111448073	0.17058377558757343	1.4
15	0.09476876421531699	29.131918119787713	0.17058377558757343	1.5
16	0.09476876421531699	26.876421531463237	0.17058377558757343	1.6
17	0.09476876421531699	25.170583775587573	0.15163002274449866	1.7
18	0.09476876421531699	23.59742228961335	0.09476876421531699	1.8
19	0.07581501137225644	21.986353297952988	0.09476876421531699	1.9
20	0.05686125852919588	20.31842304776346	0.09476876421531699	2.0
21	0.05686125852919588	18.650492797573918	0.09476876421531699	2.1
22	0.05686125852919588	17.096285064442753	0.09476876421531699	2.2
23	0.05686125852919588	16.034874905231234	0.09476876421531699	2.3
24	0.05686125852919588	14.783927217589081	0.07581501137225644	2.4
25	0.03790750568612111	13.589840788476124	0.07581501137225644	2.5
26	0.03790750568612111	12.869598180439723	0.05686125852919588	2.6
27	0.03790750568612111	11.959818043972703	0.05686125852919588	2.7
28	0.03790750568612111	10.936315390447305	0.05686125852919588	2.8
29	0.03790750568612111	10.481425322213795	0.03790750568612111	2.9
30	0.03790750568612111	9.761182714177409	0.03790750568612111	3.0
31	0.03790750568612111	8.984078847611826	0.03790750568612111	3.1
32	0.03790750568612111	8.206974981046244	0.03790750568612111	3.2
33	0.03790750568612111	7.3540561031084195	0.03790750568612111	3.3
34	0.03790750568612111	6.842304776345713	0.03790750568612111	3.4
35	0.03790750568612111	6.273692191053826	0.03790750568612111	3.5
36	0.03790750568612111	5.932524639878693	0.03790750568612111	3.6
37	0.03790750568612111	5.288097043214563	0.03790750568612111	3.7
38	0.03790750568612111	4.8521607278241135	0.03790750568612111	3.8
39	0.03790750568612111	4.49203942380592	0.03790750568612111	3.9
40	0.03790750568612111	4.131918119787713	0.03790750568612111	4.0
41	0.03790750568612111	3.752843062926459	0.03790750568612111	4.1
42	0.03790750568612111	3.620166793025021	0.03790750568612111	4.2
43	0.03790750568612111	3.33586050037907	0.03790750568612111	4.3
44	0.03790750568612111	2.9946929492039374	0.03790750568612111	4.4
45	0.03790750568612111	2.786201667930257	0.03790750568612111	4.5
46	0.03790750568612111	2.407126611068989	0.03790750568612111	4.6
47	0.03790750568612111	2.179681576952234	0.03790750568612111	4.7
48	0.03790750568612111	1.9143290371493578	0.03790750568612111	4.8
49	0.03790750568612111	1.6868840030326027	0.03790750568612111	4.9
50	0.03790750568612111	1.5921152388172857	0.03790750568612111	5.0
51	0.03790750568612111	1.4594389689158476	0.03790750568612111	5.1
52	0.03790750568612111	1.4025777103866517	0.03790750568612111	5.2
53	0.03790750568612111	1.34571645185747	0.03790750568612111	5.3
54	0.03790750568612111	1.213040181956032	0.03790750568612111	5.4
55	0.03790750568612111	1.0993176648976544	0.03790750568612111	5.5
56	0.03790750568612111	0.8908263836239598	0.03790750568612111	5.6
57	0.03790750568612111	0.833965125094764	0.03790750568612111	5.7
58	0.03790750568612111	0.7012888551933258	0.03790750568612111	5.8
59	0.03790750568612111	0.6823351023502653	0.03790750568612111	5.9
60	0.03790750568612111	0.6254738438210836	0.03790750568612111	6.0
61	0.03790750568612111	0.5875663381349483	0.03790750568612111	6.1
62	0.03790750568612111	0.5686125852918877	0.03790750568612111	6.2
63	0.03790750568612111	0.5307050796057666	0.03790750568612111	6.3
64	0.03790750568612111	0.4548900682335102	0.03790750568612111	6.4
65	0.03790750568612111	0.4169825625473891	0.03790750568612111	6.5
66	0.03790750568612111	0.3980288097043285	0.03790750568612111	6.6
67	0.03790750568612111	0.37907505686125376	0.03790750568612111	6.7
68	0.03790750568612111	0.34116755117513264	0.03790750568612111	6.8
69	0.03790750568612111	0.3222137983320721	0.03790750568612111	6.9
70	0.03790750568612111	0.30326004548901153	0.03790750568612111	7.0
71	0.03790750568612111	0.2653525398028762	0.03790750568612111	7.1
72	0.03790750568612111	0.2274450341167551	0.03790750568612111	7.2
73	0.03790750568612111	0.2274450341167551	0.03790750568612111	7.3
74	0.03790750568612111	0.18953752843063398	0.03790750568612111	7.4
75	0.03790750568612111	0.18953752843063398	0.03790750568612111	7.5
76	0.03790750568612111	0.18953752843063398	0.03790750568612111	7.6
77	0.03790750568612111	0.17058377558757343	0.03790750568612111	7.7
78	0.03790750568612111	0.17058377558757343	0.03790750568612111	7.8
79	0.03790750568612111	0.17058377558757343	0.03790750568612111	7.9
80	0.03790750568612111	0.17058377558757343	0.03790750568612111	8.0
81	0.03790750568612111	0.17058377558757343	0.03790750568612111	8.1
82	0.03790750568612111	0.17058377558757343	0.03790750568612111	8.2
83	0.018953752843060556	0.17058377558757343	0.018953752843060556	8.3
84	0.018953752843060556	0.17058377558757343	0.018953752843060556	8.4
85	0.018953752843060556	0.17058377558757343	0.018953752843060556	8.5
86	0.018953752843060556	0.11372251705837755	0.018953752843060556	8.6
87	0.018953752843060556	0.09476876421531699	0.018953752843060556	8.7
88	0.018953752843060556	0.09476876421531699	0.018953752843060556	8.8
89	0.018953752843060556	0.09476876421531699	0.018953752843060556	8.9
90	0.018953752843060556	0.09476876421531699	0.018953752843060556	9.0
91	0.018953752843060556	0.09476876421531699	0.018953752843060556	9.1
92	0.018953752843060556	0.09476876421531699	0.018953752843060556	9.2
93	0.018953752843060556	0.09476876421531699	0.018953752843060556	9.3
94	0.018953752843060556	0.09476876421531699	0.018953752843060556	9.4
95	0.018953752843060556	0.09476876421531699	0.018953752843060556	9.5
96	0.018953752843060556	0.09476876421531699	0.018953752843060556	9.6
97	0.018953752843060556	0.09476876421531699	0.018953752843060556	9.7
98	0.018953752843060556	0.07581501137225644	0.018953752843060556	9.8
99	0.018953752843060556	0.05686125852919588	0.018953752843060556	9.9
