## Supplementary Tables S4 for "Structure-based learning to model complex protein-DNA interactions and transcription-factor co-operativity in *cis*-regulatory elements": SAND.error.csv

	error_rank_EV_mean	error_rank_pV_mean	error_rank_qV_mean	threshold
0	0.850549658832449	85.9363153904473	85.9363153904473	0.0
1	0.8126421531463279	57.80420773313116	19.780610310841553	0.1
2	0.7771038665655823	51.89537528430629	17.612774829416225	0.2
3	0.7510424564063669	47.538381349507205	15.620261561789235	0.3
4	0.7202426080363864	44.124336618650496	13.945223654283552	0.4
5	0.6989196360879504	41.31444275966641	12.187263078089458	0.5
6	0.6704890068233453	38.71540940106141	10.824962092494317	0.6
7	0.6491660348749093	36.16139120545868	9.540845337376794	0.7
8	0.6278430629264591	34.09306292645944	8.197498104624714	0.8
9	0.611258529188774	32.12898028809704	7.301933282789989	0.9
10	0.5804586808188077	30.363912054586805	6.297384382107651	1.0
11	0.5662433661864981	28.75284306292646	5.482373009855948	1.1
12	0.544920394238062	27.257865807429866	4.503885519332826	1.2
13	0.5235974222896118	25.769996209249427	4.041887793783175	1.3
14	0.5070128885519267	24.37215693707354	3.402198635329796	1.4
15	0.483320697498101	23.02644048521607	3.087092494313879	1.5
16	0.45962850644427533	21.8062926459439	2.7056482183472355	1.6
17	0.4454131918119799	20.688021228203183	2.5042645943896957	1.7
18	0.43356709628505996	19.676364670204705	2.24601971190296	1.8
19	0.41935178165276454	18.695507960576194	2.0730667172100112	1.9
20	0.40987490523123427	17.783358605003784	1.8835291887793773	2.0
21	0.40276724791509366	16.79776345716452	1.6774071266110724	2.1
22	0.3932903714935492	16.01118271417741	1.5731614859742251	2.2
23	0.3909211523881737	15.267247915087182	1.4262699014404916	2.3
24	0.38618271417740857	14.518574677786205	1.3243934799090198	2.4
25	0.3767058377558783	13.81491660348749	1.2556861258529182	2.5
26	0.3695981804397235	13.111258529188774	1.1751326762698966	2.6
27	0.3624905231235829	12.412338893100838	1.0945792266868892	2.7
28	0.34116755117513264	11.725265352539807	1.0329795299469282	2.8
29	0.32458301743744755	11.078468536770274	0.9713798332069814	2.9
30	0.31036770280515213	10.452994692949204	0.9287338893100809	3.0
31	0.30326004548901153	9.855951478392726	0.8766110689916644	3.1
32	0.2961523881728567	9.36552312357847	0.833965125094764	3.2
33	0.28667551175132644	8.92010993176649	0.7960576194086428	3.3
34	0.2819370735405613	8.45337376800606	0.7463040181956018	3.4
35	0.2795678544351716	8.034021986353295	0.706027293404091	3.5
36	0.27719863532979616	7.536485974222899	0.6704890068233453	3.6
37	0.2677217589082659	7.192949203942376	0.6231046247156939	3.7
38	0.2653525398028762	6.740428354814256	0.5662433661864981	3.8
39	0.25587566338134593	6.385045489006828	0.5496588324488272	3.9
40	0.2511372251705808	6.04861637604246	0.5070128885519267	4.0
41	0.24639878695981565	5.681387414708112	0.46673616376043014	4.1
42	0.2416603487490505	5.408927217589081	0.41935178165276454	4.2
43	0.2345526914329099	5.055913570887029	0.40987490523123427	4.3
44	0.23218347232752024	4.747915087187266	0.3838134950720189	4.4
45	0.22981425322214477	4.5015163002274505	0.37196739954511315	4.5
46	0.22270659590598996	4.221948445792265	0.36485974222895834	4.6
47	0.21559893858983514	3.942380591357093	0.32458301743744755	4.7
48	0.21086050037907	3.7125663381349483	0.3127369219105418	4.8
49	0.20612206216830486	3.4945981804397235	0.305629264594387	4.9
50	0.2037528430629294	3.3216451857467746	0.30089082638362186	5.0
51	0.19901440485216426	3.11315390447308	0.29378316906748125	5.1
52	0.19427596664139912	2.9449393479908963	0.27719863532979616	5.2
53	0.19190674753600945	2.7719863532979474	0.2748294162244065	5.3
54	0.19190674753600945	2.6156178923426836	0.272460197119031	5.4
55	0.19190674753600945	2.463987869598185	0.272460197119031	5.5
56	0.18953752843063398	2.3218347232752024	0.2582448824867356	5.6
57	0.18953752843063398	2.1891584533737642	0.2511372251705808	5.7
58	0.18479909021986884	2.068328278999246	0.23692191053828537	5.8
59	0.18479909021986884	1.9546057619408685	0.2345526914329099	5.9
60	0.18242987111447917	1.8764215314632366	0.2274450341167551	6.0
61	0.18242987111447917	1.8148218347232756	0.22507581501136542	6.1
62	0.18242987111447917	1.7034685367702735	0.22270659590598996	6.2
63	0.17769143290371403	1.6323919636087965	0.22270659590598996	6.3
64	0.17532221379833857	1.5518385140257749	0.21322971948445968	6.4
65	0.1729529946929489	1.473654283548143	0.21322971948445968	6.5
66	0.17058377558757343	1.4049469294920414	0.20612206216830486	6.6
67	0.17058377558757343	1.3362395754359397	0.2037528430629294	6.7
68	0.17058377558757343	1.295962850644429	0.20138362395753973	6.8
69	0.17058377558757343	1.2296247156937028	0.20138362395753973	6.9
70	0.17058377558757343	1.1917172100075817	0.18953752843063398	7.0
71	0.16584533737679408	1.156178923426836	0.1871683093252443	7.1
72	0.1634761182714186	1.0969484457922647	0.18242987111447917	7.2
73	0.16110689916602894	1.0495640636846133	0.1800606520091037	7.3
74	0.16110689916602894	1.0163949962092431	0.1800606520091037	7.4
75	0.15873768006065347	0.9832259287338871	0.17769143290371403	7.5
76	0.15873768006065347	0.9476876421531415	0.17532221379833857	7.6
77	0.15873768006065347	0.9145185746777855	0.17532221379833857	7.7
78	0.15873768006065347	0.8789802880970399	0.1729529946929489	7.8
79	0.15873768006065347	0.8434420015162942	0.1729529946929489	7.9
80	0.15873768006065347	0.8031652767247976	0.1729529946929489	8.0
81	0.15873768006065347	0.767626990144052	0.16821455648218375	8.1
82	0.15873768006065347	0.7391963608794612	0.16821455648218375	8.2
83	0.15873768006065347	0.7155041698256213	0.16584533737679408	8.3
84	0.15873768006065347	0.6989196360879504	0.16584533737679408	8.4
85	0.15873768006065347	0.6586429112964396	0.16584533737679408	8.5
86	0.15873768006065347	0.6467968157695196	0.16584533737679408	8.6
87	0.15873768006065347	0.6254738438210836	0.16110689916602894	8.7
88	0.15873768006065347	0.6088893100833985	0.16110689916602894	8.8
89	0.1563684609552638	0.5804586808188077	0.15873768006065347	8.9
90	0.1563684609552638	0.5615049279757329	0.15873768006065347	9.0
91	0.15399924184988834	0.5378127369219072	0.15873768006065347	9.1
92	0.15399924184988834	0.5235974222896118	0.15873768006065347	9.2
93	0.15163002274449866	0.495166793025021	0.15873768006065347	9.3
94	0.15163002274449866	0.4762130401819604	0.15873768006065347	9.4
95	0.15163002274449866	0.45962850644427533	0.15873768006065347	9.5
96	0.14689158453373352	0.4406747536012148	0.15873768006065347	9.6
97	0.14689158453373352	0.4311978771796845	0.15873768006065347	9.7
98	0.14689158453373352	0.41935178165276454	0.15873768006065347	9.8
99	0.14215314632296838	0.4075056861258588	0.15873768006065347	9.9
