## Supplementary Tables S4 for "Structure-based learning to model complex protein-DNA interactions and transcription-factor co-operativity in *cis*-regulatory elements": SBP.error.csv

	error_rank_EV_mean	error_rank_pV_mean	error_rank_qV_mean	threshold
0	0.5953708245997404	85.9363153904473	85.9363153904473	0.0
1	0.581991704945807	62.65887704589038	6.212371225973328	0.1
2	0.5686125852918877	56.45096552646836	5.3293493288141605	0.2
3	0.5552334656379685	51.9243633768898	4.595727601123841	0.3
4	0.5440841992596859	47.915087187263076	3.9958970699727985	0.4
5	0.5307050796057666	44.32056370690808	3.5343174419123216	0.5
6	0.519555813227484	41.015921152388174	3.1374035588458327	0.6
7	0.5128662534005315	37.98778040404941	2.860901752664674	0.7
8	0.5084065468492298	35.363243098604116	2.5152744949382395	0.8
9	0.4994871337465838	32.952771707621636	2.319047406680639	0.9
10	0.4994871337465838	30.606966061633145	2.13173973152567	1.0
11	0.49502742719528214	28.374882932703017	1.9711902956785394	1.1
12	0.48387816081701374	26.39477322392186	1.8017214467288056	1.2
13	0.477188600990047	24.62872942960354	1.6121839182981716	1.3
14	0.46826918788742944	22.998706685100117	1.5029211077910958	1.4
15	0.4660393346117928	21.422200419212416	1.4048075636623167	1.5
16	0.45934977478481187	19.905900191767387	1.29331489987959	1.6
17	0.4571199215091468	18.516701601034654	1.2018909155777493	1.7
18	0.4459706551308926	17.20554787494983	1.1372251705837755	1.8
19	0.4281318289256575	16.01480622575035	1.0257325068010488	1.9
20	0.4281318289256575	14.886500468269176	0.934308522499208	2.0
21	0.42590197565000665	13.796102216474154	0.7759889399277569	2.1
22	0.42590197565000665	12.866253400526247	0.6957142220041987	2.2
23	0.4236721223743416	11.98323150336708	0.6734156892476477	2.3
24	0.4080631494447715	11.046693127592206	0.6511171564910967	2.4
25	0.4036034428934556	10.288543013869699	0.6377380368371774	2.5
26	0.39468402979085226	9.561610846006332	0.6065200909780089	2.6
27	0.3902243232395364	8.861436917450831	0.5931409713240896	2.7
28	0.38353476341256965	8.239307853543238	0.5753021451188403	2.8
29	0.37907505686125376	7.525754805333804	0.5507737590866526	2.9
30	0.37684520358561713	7.039646791241125	0.5240155197788141	3.0
31	0.37238549703430124	6.520090978013641	0.5173259599518332	3.1
32	0.36346608393166946	6.085269589261017	0.5061766935735648	3.2
33	0.3590063773803678	5.66159746688669	0.4905677206439947	3.3
34	0.3545466708290519	5.22231637158275	0.4816483075413629	3.4
35	0.34116755117513264	4.869999554029349	0.4749587477144104	3.5
36	0.3344779913481801	4.539981269232484	0.46380948133612776	3.6
37	0.3277884315212134	4.180974891852131	0.4459706551308926	3.7
38	0.3166391651429308	3.8687954332604875	0.43482138875261	3.8
39	0.31440931186727994	3.607902600008913	0.4281318289256575	3.9
40	0.30326004548901153	3.3514694733086685	0.4236721223743416	4.0
41	0.30326004548901153	3.1530125317754027	0.4192124158230257	4.1
42	0.3010301922133607	2.9367167640369303	0.4169825625473891	4.2
43	0.2898809258350781	2.749409088881947	0.4125228559960732	4.3
44	0.28319136600811134	2.582170093207864	0.40583329616910646	4.4
45	0.2809615127324747	2.4104713909824653	0.3879944699638713	4.5
46	0.2742719529054938	2.252151808411014	0.3879944699638713	4.6
47	0.2720420996298287	2.129509878250005	0.3857646166882063	4.7
48	0.2698122463541921	1.9979485349863921	0.3746153503099521	4.8
49	0.25643312670025864	1.9020648441332497	0.3701556437586362	4.9
50	0.2497435668732919	1.8507782187932094	0.36792579048298535	5.0
51	0.2430540070463394	1.750434821388751	0.36123623065603283	5.1
52	0.2430540070463394	1.6545511305356086	0.34785711100208516	5.2
53	0.2430540070463394	1.5742764126120505	0.3344779913481801	5.3
54	0.23636444721937266	1.4895419881371907	0.32555857824554835	5.4
55	0.22967488739239172	1.4181866833162502	0.32109887169423246	5.5
56	0.22298532756545342	1.3512910850465971	0.3166391651429308	5.6
57	0.21852562101413753	1.2754760736743407	0.3010301922133607	5.7
58	0.21406591446283585	1.192971502475146	0.296570485662059	5.8
59	0.2118360611871708	1.1126967845515878	0.287651072559413	5.9
60	0.2073763546358549	1.0703295723141366	0.2809615127324747	6.0
61	0.20514650136021828	1.0301922133523647	0.2720420996298287	6.1
62	0.1962270882575865	0.9744458814609942	0.2698122463541921	6.2
63	0.1917673817062706	0.9320786692235572	0.2586629799759237	6.3
64	0.18730767515498314	0.9030905766400537	0.25643312670025864	6.4
65	0.1850778218793181	0.8651830709539325	0.24751371359765528	6.5
66	0.18284796860368147	0.8295054185434623	0.23636444721937266	6.6
67	0.18061811532801642	0.7982874726842937	0.23413459394370761	6.7
68	0.18061811532801642	0.7670695268251393	0.23190474066805677	6.8
69	0.17392855550103548	0.7425411407929232	0.22967488739239172	6.9
70	0.17169870222539885	0.7247023145877023	0.22075547428980258	7.0
71	0.1694688489497338	0.7024037818311513	0.21852562101413753	7.1
72	0.1694688489497338	0.6957142220041987	0.20514650136021828	7.2
73	0.1694688489497338	0.6734156892476477	0.2006867948089024	7.3
74	0.16500914239843212	0.6622664228693793	0.1962270882575865	7.4
75	0.16277928912278128	0.6511171564910967	0.19399723498193566	7.5
76	0.15831958257145118	0.6288186237345457	0.19399723498193566	7.6
77	0.15831958257145118	0.6176693573562915	0.19399723498193566	7.7
78	0.15831958257145118	0.6020603844267072	0.1917673817062706	7.8
79	0.1538598760201495	0.5931409713240896	0.18730767515498314	7.9
80	0.1538598760201495	0.5797618516701704	0.17838826205235137	8.0
81	0.15163002274449866	0.5596931721892702	0.17169870222539885	8.1
82	0.14940016946886203	0.5552334656379685	0.1694688489497338	8.2
83	0.14717031619319698	0.541854345984035	0.16723899567409717	8.3
84	0.1427106096418811	0.5307050796057666	0.16277928912278128	8.4
85	0.14048075636623025	0.5128662534005315	0.16277928912278128	8.5
86	0.1382509030905794	0.5128662534005315	0.16054943584711623	8.6
87	0.1382509030905794	0.5017169870222489	0.15608972929581455	8.7
88	0.1382509030905794	0.4994871337465838	0.15608972929581455	8.8
89	0.13379119653927773	0.4972572804709472	0.1538598760201495	8.9
90	0.13156134326361268	0.49502742719528214	0.1538598760201495	9.0
91	0.12933148998796185	0.48387816081701374	0.1538598760201495	9.1
92	0.12933148998796185	0.4749587477144104	0.1538598760201495	9.2
93	0.12487178343666017	0.4660393346117928	0.15163002274449866	9.3
94	0.12487178343666017	0.4660393346117928	0.15163002274449866	9.4
95	0.12041207688533007	0.45934977478481187	0.15163002274449866	9.5
96	0.12041207688533007	0.45266021495787356	0.14494046291754614	9.6
97	0.12041207688533007	0.44151094857959094	0.14494046291754614	9.7
98	0.12041207688533007	0.4281318289256575	0.14048075636623025	9.8
99	0.12041207688533007	0.42590197565000665	0.14048075636623025	9.9
