## Supplementary Tables S4 for "Structure-based learning to model complex protein-DNA interactions and transcription-factor co-operativity in *cis*-regulatory elements": SMAD.error.csv

	error_rank_EV_mean	error_rank_pV_mean	error_rank_qV_mean	threshold
0	0.018953752843060556	85.9363153904473	85.9363153904473	0.0
1	0.018953752843060556	65.78847611827142	0.018953752843060556	0.1
2	0.018953752843060556	59.15466262319939	0.018953752843060556	0.2
3	0.0	54.435178165276724	0.0	0.3
4	0.0	50.208491281273695	0.0	0.4
5	0.0	46.474601971190296	0.0	0.5
6	0.0	43.19560272934041	0.0	0.6
7	0.0	39.85974222896134	0.0	0.7
8	0.0	36.846095526914326	0.0	0.8
9	0.0	34.28733889310084	0.0	0.9
10	0.0	31.89916603487491	0.0	1.0
11	0.0	30.003790750568612	0.0	1.1
12	0.0	27.899924184988635	0.0	1.2
13	0.0	25.720242608036386	0.0	1.3
14	0.0	23.862774829416225	0.0	1.4
15	0.0	21.87263078089461	0.0	1.5
16	0.0	20.47005307050796	0.0	1.6
17	0.0	18.93479909021987	0.0	1.7
18	0.0	17.513267626990142	0.0	1.8
19	0.0	16.28127369219105	0.0	1.9
20	0.0	15.106141015921153	0.0	2.0
21	0.0	13.798332069749804	0.0	2.1
22	0.0	12.793783169067481	0.0	2.2
23	0.0	11.808188021228204	0.0	2.3
24	0.0	10.917361637604245	0.0	2.4
25	0.0	9.704321455648213	0.0	2.5
26	0.0	8.927217589082645	0.0	2.6
27	0.0	8.2827899924185	0.0	2.7
28	0.0	7.600454890068235	0.0	2.8
29	0.0	6.899166034874909	0.0	2.9
30	0.0	6.406368460955264	0.0	3.0
31	0.0	5.932524639878693	0.0	3.1
32	0.0	5.344958301743745	0.0	3.2
33	0.0	4.927975739196356	0.0	3.3
34	0.0	4.435178165276724	0.0	3.4
35	0.0	4.056103108415471	0.0	3.5
36	0.0	3.714935557240338	0.0	3.6
37	0.0	3.4495830174374476	0.0	3.7
38	0.0	3.203184230477632	0.0	3.8
39	0.0	2.8430629264594387	0.0	3.9
40	0.0	2.5208491281273666	0.0	4.0
41	0.0	2.2175890826383693	0.0	4.1
42	0.0	1.9711902956785394	0.0	4.2
43	0.0	1.8195602729340408	0.0	4.3
44	0.0	1.7058377558756632	0.0	4.4
45	0.0	1.5921152388172857	0.0	4.5
46	0.0	1.4594389689158476	0.0	4.6
47	0.0	1.2699014404852136	0.0	4.7
48	0.0	1.156178923426836	0.0	4.8
49	0.0	1.023502653525398	0.0	4.9
50	0.0	0.9287338893100809	0.0	5.0
51	0.0	0.7771038665655823	0.0	5.1
52	0.0	0.7012888551933258	0.0	5.2
53	0.0	0.6444275966641442	0.0	5.3
54	0.0	0.5875663381349483	0.0	5.4
55	0.0	0.5496588324488272	0.0	5.5
56	0.0	0.47384382107657075	0.0	5.6
57	0.0	0.43593631539044964	0.0	5.7
58	0.0	0.37907505686125376	0.0	5.8
59	0.0	0.34116755117513264	0.0	5.9
60	0.0	0.284306292645951	0.0	6.0
61	0.0	0.284306292645951	0.0	6.1
62	0.0	0.2274450341167551	0.0	6.2
63	0.0	0.20849128127369454	0.0	6.3
64	0.0	0.17058377558757343	0.0	6.4
65	0.0	0.15163002274449866	0.0	6.5
66	0.0	0.1326762699014381	0.0	6.6
67	0.0	0.11372251705837755	0.0	6.7
68	0.0	0.11372251705837755	0.0	6.8
69	0.0	0.09476876421531699	0.0	6.9
70	0.0	0.07581501137225644	0.0	7.0
71	0.0	0.07581501137225644	0.0	7.1
72	0.0	0.07581501137225644	0.0	7.2
73	0.0	0.05686125852919588	0.0	7.3
74	0.0	0.03790750568612111	0.0	7.4
75	0.0	0.03790750568612111	0.0	7.5
76	0.0	0.03790750568612111	0.0	7.6
77	0.0	0.018953752843060556	0.0	7.7
78	0.0	0.018953752843060556	0.0	7.8
79	0.0	0.018953752843060556	0.0	7.9
80	0.0	0.018953752843060556	0.0	8.0
81	0.0	0.018953752843060556	0.0	8.1
82	0.0	0.0	0.0	8.2
83	0.0	0.0	0.0	8.3
84	0.0	0.0	0.0	8.4
85	0.0	0.0	0.0	8.5
86	0.0	0.0	0.0	8.6
87	0.0	0.0	0.0	8.7
88	0.0	0.0	0.0	8.8
89	0.0	0.0	0.0	8.9
90	0.0	0.0	0.0	9.0
91	0.0	0.0	0.0	9.1
92	0.0	0.0	0.0	9.2
93	0.0	0.0	0.0	9.3
94	0.0	0.0	0.0	9.4
95	0.0	0.0	0.0	9.5
96	0.0	0.0	0.0	9.6
97	0.0	0.0	0.0	9.7
98	0.0	0.0	0.0	9.8
99	0.0	0.0	0.0	9.9
