## Supplementary Tables S4 for "Structure-based learning to model complex protein-DNA interactions and transcription-factor co-operativity in *cis*-regulatory elements": Sox.error.csv

	error_rank_EV_mean	error_rank_pV_mean	error_rank_qV_mean	threshold
0	0.7834217841799358	85.9363153904473	85.9363153904473	0.0
1	0.7518321961081682	56.45059388425575	15.316437416513239	0.1
2	0.7157298097404237	50.35109570742627	11.636701685981436	0.2
3	0.6832376620094607	46.20112639445467	9.95433048124481	0.3
4	0.6597711108704232	42.86887613271237	8.587855157225903	0.4
5	0.6299866421170464	40.13682804433374	7.295389725260833	0.5
6	0.6038124120004369	37.63041987075345	6.3179176143543	0.6
7	0.576735622224632	35.434492219935734	5.72764359724178	0.7
8	0.5523665114263991	33.44344561175494	5.096754395465538	0.8
9	0.5225820426730223	31.60222390700025	4.428860247662371	0.9
10	0.504530849489143	29.899093830102174	3.8963500487382134	1.0
11	0.4909924546012263	28.38459872197552	3.538936423697592	1.1
12	0.4693310227805938	26.939600707606772	3.2717787645763394	1.2
13	0.4548900682335102	25.657965991552047	3.040723491822817	1.3
14	0.44225423300478894	24.317664897649735	2.7528069605400987	1.4
15	0.4223979205025614	23.0631069713708	2.5055056139210876	1.5
16	0.4160800028881937	21.826600238275745	2.3385320769702815	1.6
17	0.40344416765948665	20.701108343261495	2.1968302104769037	1.7
18	0.39622369038592353	19.677605689736097	2.083107693418526	1.8
19	0.3862955341348169	18.60085201631827	1.9432109462435392	1.9
20	0.3745622585652768	17.60713383154625	1.8132423553196872	2.0
21	0.3664392216325325	16.666666666666657	1.6968121592837235	2.1
22	0.3619264233365982	15.767717246109967	1.5515000541535926	2.2
23	0.35019314776707233	14.878695981804398	1.4296545001624708	2.3
24	0.3375573125383653	13.99147983681722	1.313224304126507	2.4
25	0.33214195458319296	13.217986208888405	1.2175529802519947	2.5
26	0.3240189176504771	12.429149066753311	1.1444456478573244	2.6
27	0.31770100003609514	11.71793205530885	1.058702480233947	2.7
28	0.312285642080937	11.038304631936171	0.9756669915881417	2.8
29	0.3059677244665835	10.43539477959493	0.9224159716957274	2.9
30	0.3005523665114396	9.857756597711116	0.8682623921441177	3.0
31	0.2924293295786953	9.297267049351959	0.8059857756597637	3.1
32	0.2888190909419279	8.800859236795546	0.7762013069063727	3.2
33	0.2834037329867556	8.285497671396072	0.723852846673168	3.3
34	0.27618325571319247	7.826997364525781	0.6949709375789723	3.4
35	0.26896277843964356	7.379327773565834	0.6633813495072047	3.5
36	0.2653525398028762	6.953319614426519	0.613740568251572	3.6
37	0.2635474204844712	6.567024080291702	0.581248420520609	3.7
38	0.2590346221885369	6.1978771796815835	0.5622946676775484	3.8
39	0.25632694321095073	5.854904509188046	0.534315318242534	3.9
40	0.2509115852557926	5.5669879779053275	0.5027257301707664	4.0
41	0.24459366764141066	5.256507455142781	0.4792591790317431	4.1
42	0.2427885483230483	4.946026932380221	0.45850030687027754	4.2
43	0.23647063070869478	4.670746236326224	0.45127982959674284	4.3
44	0.234665511390304	4.406296256182529	0.4386439943680216	4.4
45	0.23195783241273205	4.185169139680127	0.40344416765948665	4.5
46	0.23015271309432705	3.9730676197696795	0.3835878551572307	4.6
47	0.22834759377595049	3.760063540200008	0.3619264233365982	4.7
48	0.2274450341167551	3.543449221993569	0.34207011083432803	4.8
49	0.22293223582077815	3.3593270515181075	0.32582403696883944	4.9
50	0.2202245568432062	3.1815227986569994	0.2978446875338392	5.0
51	0.21390663922886688	3.018159500342975	0.2815986136683648	5.1
52	0.2121015199104619	2.848478284414611	0.2653525398028762	5.2
53	0.20939384093288993	2.706776417921219	0.26444998014369503	5.3
54	0.20939384093288993	2.5479259179031715	0.25993718184770387	5.4
55	0.2030759233185222	2.4152496480017334	0.24549622730062026	5.5
56	0.2030759233185222	2.289793855373844	0.24549622730062026	5.6
57	0.20127080400014563	2.192317412180955	0.24459366764141066	5.7
58	0.19946568468175485	2.07227697750821	0.2418859886638387	5.8
59	0.19766056536337828	1.9594570201090278	0.23917830968626674	5.9
60	0.19495288638580632	1.8692010541896877	0.23015271309432705	6.0
61	0.19224520740820594	1.782555326907115	0.2265424744575597	6.1
62	0.18682984945306202	1.7022275172388817	0.2265424744575597	6.2
63	0.18321961081629468	1.6164843496155186	0.22383479547998775	6.3
64	0.18231705115707086	1.525325824036969	0.2211271165024158	6.4
65	0.18141449149788968	1.453121051301494	0.2202245568432062	6.5
66	0.1796093721794989	1.3809162785660192	0.21571175854724345	6.6
67	0.17509657388355038	1.3186396620816652	0.2130040795696715	6.7
68	0.1732914545651454	1.2590707245748973	0.2111989602512665	6.8
69	0.1714863352467546	1.1949889887721667	0.20939384093288993	6.9
70	0.1714863352467546	1.1480558864940917	0.20578360229612258	7.0
71	0.16968121592837804	1.0984151052384448	0.2039784829777176	7.1
72	0.1633632983140103	1.0523845626195936	0.20217336365935523	7.2
73	0.15975305967724296	1.0081591393191047	0.19856312502255946	7.3
74	0.157045380699671	0.9621285967002393	0.19766056536337828	7.4
75	0.157045380699671	0.926026210332509	0.1967580057041829	7.5
76	0.15343514206290365	0.8818007870320201	0.19044008808981516	7.6
77	0.1480197841077313	0.8456984006642898	0.1886349687714386	7.7
78	0.14621466478932632	0.8077908949781687	0.18592728979386663	7.8
79	0.14260442615257318	0.7771038665655823	0.18412217047546164	7.9
80	0.1407993068341824	0.7382938012202516	0.18231705115707086	8.0
81	0.13628650853820545	0.7112170114444609	0.17870681252031773	8.1
82	0.1335788295606335	0.6751146250767164	0.17599913354273156	8.2
83	0.1326762699014381	0.654355752915265	0.1732914545651454	8.3
84	0.1326762699014381	0.6200584858659113	0.1714863352467546	8.4
85	0.1308711505830331	0.5920791364309252	0.17058377558757343	8.5
86	0.1245532329686938	0.5704177046102927	0.16607097729158227	8.6
87	0.12184555399112185	0.5487562727896318	0.16065561933643835	8.7
88	0.12094299433192646	0.516264125058683	0.1561428210404756	8.8
89	0.12004043467271686	0.5009206108523756	0.155240261381266	8.9
90	0.12004043467271686	0.484674536986887	0.15253258240369405	9.0
91	0.1182353153543545	0.46481822448463106	0.14982490342609367	9.1
92	0.1173327556951449	0.45218238925593823	0.1471172244485217	9.2
93	0.11552763637678254	0.439546554027217	0.14531210513015935	9.3
94	0.11372251705837755	0.41969024152496104	0.1417018664933778	9.4
95	0.11191739773997256	0.4151774432289841	0.139896747174987	9.5
96	0.11191739773997256	0.40344416765948665	0.1389941875157774	9.6
97	0.10830715910320521	0.3944185710675612	0.13809162785661044	9.7
98	0.10740459944403824	0.38539297447559306	0.1335788295606335	9.8
99	0.10650203978482864	0.3736596989060814	0.1308711505830331	9.9
