## Supplementary Tables S4 for "Structure-based learning to model complex protein-DNA interactions and transcription-factor co-operativity in *cis*-regulatory elements": STE.error.csv

	error_rank_EV_mean	error_rank_pV_mean	error_rank_qV_mean	threshold
0	0.15163002274449866	85.9363153904473	85.9363153904473	0.0
1	0.15163002274449866	67.62699014404852	0.8718726307808993	0.1
2	0.15163002274449866	62.05458680818802	0.4548900682335102	0.2
3	0.15163002274449866	57.12661106899166	0.4169825625473891	0.3
4	0.15163002274449866	52.46398786959818	0.37907505686125376	0.4
5	0.15163002274449866	47.08112206216831	0.37907505686125376	0.5
6	0.15163002274449866	43.78316906747536	0.37907505686125376	0.6
7	0.15163002274449866	39.38589840788476	0.34116755117513264	0.7
8	0.15163002274449866	35.59514783927217	0.15163002274449866	0.8
9	0.15163002274449866	33.09325246398787	0.15163002274449866	0.9
10	0.15163002274449866	31.235784685367705	0.15163002274449866	1.0
11	0.15163002274449866	28.051554207733133	0.15163002274449866	1.1
12	0.15163002274449866	25.815011372251703	0.15163002274449866	1.2
13	0.15163002274449866	24.374526156178916	0.15163002274449866	1.3
14	0.15163002274449866	22.78241091736163	0.15163002274449866	1.4
15	0.15163002274449866	20.735405610310835	0.15163002274449866	1.5
16	0.15163002274449866	19.44655041698256	0.15163002274449866	1.6
17	0.15163002274449866	18.423047763457163	0.15163002274449866	1.7
18	0.15163002274449866	16.451857467778623	0.15163002274449866	1.8
19	0.11372251705837755	15.011372251705836	0.15163002274449866	1.9
20	0.11372251705837755	13.87414708112206	0.15163002274449866	2.0
21	0.07581501137225644	12.774829416224406	0.15163002274449866	2.1
22	0.03790750568612111	11.713419257012887	0.15163002274449866	2.2
23	0.03790750568612111	10.500379075056856	0.15163002274449866	2.3
24	0.03790750568612111	9.514783927217593	0.15163002274449866	2.4
25	0.03790750568612111	8.756633813495071	0.15163002274449866	2.5
26	0.0	8.036391205458685	0.15163002274449866	2.6
27	0.0	7.695223654283552	0.15163002274449866	2.7
28	0.0	7.3540561031084195	0.15163002274449866	2.8
29	0.0	6.861258529188774	0.15163002274449866	2.9
30	0.0	6.444275966641399	0.03790750568612111	3.0
31	0.0	5.837755875663376	0.0	3.1
32	0.0	5.458680818802122	0.0	3.2
33	0.0	4.927975739196356	0.0	3.3
34	0.0	4.510993176648981	0.0	3.4
35	0.0	4.094010614101592	0.0	3.5
36	0.0	3.752843062926459	0.0	3.6
37	0.0	3.6012130401819604	0.0	3.7
38	0.0	3.4495830174374476	0.0	3.8
39	0.0	3.297952994692949	0.0	3.9
40	0.0	3.108415466262315	0.0	4.0
41	0.0	2.88097043214556	0.0	4.1
42	0.0	2.6156178923426836	0.0	4.2
43	0.0	2.463987869598185	0.0	4.3
44	0.0	2.1228203184230523	0.0	4.4
45	0.0	2.1228203184230523	0.0	4.5
46	0.0	1.9332827899924183	0.0	4.6
47	0.0	1.6300227445034068	0.0	4.7
48	0.0	1.5163002274450292	0.0	4.8
49	0.0	1.3646702047005306	0.0	4.9
50	0.0	1.250947687642153	0.0	5.0
51	0.0	1.061410159211519	0.0	5.1
52	0.0	0.9476876421531415	0.0	5.2
53	0.0	0.8718726307808993	0.0	5.3
54	0.0	0.8718726307808993	0.0	5.4
55	0.0	0.7960576194086428	0.0	5.5
56	0.0	0.7581501137225217	0.0	5.6
57	0.0	0.6065200909780089	0.0	5.7
58	0.0	0.6065200909780089	0.0	5.8
59	0.0	0.5307050796057666	0.0	5.9
60	0.0	0.4927975739196313	0.0	6.0
61	0.0	0.4548900682335102	0.0	6.1
62	0.0	0.4169825625473891	0.0	6.2
63	0.0	0.4169825625473891	0.0	6.3
64	0.0	0.37907505686125376	0.0	6.4
65	0.0	0.37907505686125376	0.0	6.5
66	0.0	0.37907505686125376	0.0	6.6
67	0.0	0.37907505686125376	0.0	6.7
68	0.0	0.34116755117513264	0.0	6.8
69	0.0	0.30326004548901153	0.0	6.9
70	0.0	0.18953752843063398	0.0	7.0
71	0.0	0.18953752843063398	0.0	7.1
72	0.0	0.18953752843063398	0.0	7.2
73	0.0	0.15163002274449866	0.0	7.3
74	0.0	0.15163002274449866	0.0	7.4
75	0.0	0.15163002274449866	0.0	7.5
76	0.0	0.15163002274449866	0.0	7.6
77	0.0	0.15163002274449866	0.0	7.7
78	0.0	0.15163002274449866	0.0	7.8
79	0.0	0.15163002274449866	0.0	7.9
80	0.0	0.15163002274449866	0.0	8.0
81	0.0	0.15163002274449866	0.0	8.1
82	0.0	0.15163002274449866	0.0	8.2
83	0.0	0.15163002274449866	0.0	8.3
84	0.0	0.15163002274449866	0.0	8.4
85	0.0	0.15163002274449866	0.0	8.5
86	0.0	0.15163002274449866	0.0	8.6
87	0.0	0.15163002274449866	0.0	8.7
88	0.0	0.15163002274449866	0.0	8.8
89	0.0	0.15163002274449866	0.0	8.9
90	0.0	0.15163002274449866	0.0	9.0
91	0.0	0.15163002274449866	0.0	9.1
92	0.0	0.15163002274449866	0.0	9.2
93	0.0	0.15163002274449866	0.0	9.3
94	0.0	0.15163002274449866	0.0	9.4
95	0.0	0.15163002274449866	0.0	9.5
96	0.0	0.15163002274449866	0.0	9.6
97	0.0	0.15163002274449866	0.0	9.7
98	0.0	0.11372251705837755	0.0	9.8
99	0.0	0.07581501137225644	0.0	9.9
