## Supplementary Tables S4 for "Structure-based learning to model complex protein-DNA interactions and transcription-factor co-operativity in *cis*-regulatory elements": Storekeeper.error.csv

	error_rank_EV_mean	error_rank_pV_mean	error_rank_qV_mean	threshold
0	0.5622946676775484	85.9363153904473	85.9363153904473	0.0
1	0.5433409148344879	50.99823098306798	15.346221885266615	0.1
2	0.486479656305292	45.5900935051807	13.804649987364158	0.2
3	0.4548900682335102	41.69825625473844	12.496841041192823	0.3
4	0.44225423300478894	38.59615870609047	11.397523376295169	0.4
5	0.391710892089975	35.97422289613344	10.020217336365931	0.5
6	0.34116755117513264	33.77558756633813	8.832448824867328	0.6
7	0.3285317159464114	31.760171847359118	7.474096537781151	0.7
8	0.3222137983320721	29.896386151124588	6.747536012130396	0.8
9	0.30957796310335084	28.222137983320692	5.787212534748548	0.9
10	0.2969421278746722	26.611068991660346	4.84584281020976	1.0
11	0.27798837503159746	25.372757139246914	4.289866060146565	1.1
12	0.2653525398028762	24.05231235784686	3.095779631033608	1.2
13	0.2590346221885369	22.90245135203436	2.760929997472843	1.3
14	0.2211271165024158	21.84735911043721	2.489259540055599	1.4
15	0.20217336365935523	20.969168562041943	2.179681576952234	1.5
16	0.1958554460449733	19.951983826130913	2.0027798837503212	1.6
17	0.18953752843063398	18.97270659590599	1.8195602729340408	1.7
18	0.18321961081629468	18.02501895375285	1.5668435683598716	1.8
19	0.17690169320191274	17.127874652514535	1.3014910285569954	1.9
20	0.17058377558757343	16.26231993934799	1.1877685114986178	2.0
21	0.14531210513015935	15.365175638109676	1.0929997472833008	2.1
22	0.1389941875157774	14.670204700530704	0.9160980540813739	2.2
23	0.12004043467271686	14.01945918625222	0.8023755370229964	2.3
24	0.1010866818296563	13.362395754359369	0.7455142784938005	2.4
25	0.09476876421531699	12.793783169067481	0.6949709375789723	2.5
26	0.09476876421531699	12.225170583775594	0.6065200909780089	2.6
27	0.08845084660097768	11.694465504169827	0.47384382107657075	2.7
28	0.08213292898659574	11.16376042456406	0.37907505686125376	2.8
29	0.08213292898659574	10.557240333586051	0.37275713924691445	2.9
30	0.08213292898659574	10.058124842052067	0.24008086934547634	3.0
31	0.06949709375791713	9.571645185746775	0.24008086934547634	3.1
32	0.06949709375791713	9.11043719989891	0.2211271165024158	3.2
33	0.06317917614353519	8.630275461207987	0.20217336365935523	3.3
34	0.06317917614353519	8.232246651503658	0.17690169320191274	3.4
35	0.06317917614353519	7.859489512256758	0.14531210513015935	3.5
36	0.06317917614353519	7.499368208238565	0.14531210513015935	3.6
37	0.06317917614353519	7.031842304776347	0.1389941875157774	3.7
38	0.05686125852919588	6.690674753601215	0.11372251705837755	3.8
39	0.05054334091484236	6.3179176143543	0.09476876421531699	3.9
40	0.04422542330046042	5.976750063179168	0.09476876421531699	4.0
41	0.04422542330046042	5.641900429618403	0.08845084660097768	4.1
42	0.03790750568612111	5.344958301743745	0.08213292898659574	4.2
43	0.03790750568612111	5.104877432398283	0.08213292898659574	4.3
44	0.03790750568612111	4.744756128380075	0.05686125852919588	4.4
45	0.031589588071781805	4.49835734142026	0.05054334091484236	4.5
46	0.031589588071781805	4.233004801617383	0.05054334091484236	4.6
47	0.031589588071781805	3.9992418498862747	0.05054334091484236	4.7
48	0.031589588071781805	3.8286580742987155	0.05054334091484236	4.8
49	0.031589588071781805	3.6770280515542026	0.04422542330046042	4.9
50	0.031589588071781805	3.4243113469800335	0.04422542330046042	5.0
51	0.031589588071781805	3.1968663128632784	0.04422542330046042	5.1
52	0.031589588071781805	2.9504675259034627	0.04422542330046042	5.2
53	0.031589588071781805	2.7546120798584752	0.04422542330046042	5.3
54	0.031589588071781805	2.5461207985847807	0.03790750568612111	5.4
55	0.031589588071781805	2.3565832701541467	0.03790750568612111	5.5
56	0.031589588071781805	2.167045741723527	0.031589588071781805	5.6
57	0.031589588071781805	2.047005307050796	0.031589588071781805	5.7
58	0.031589588071781805	1.9522365428354789	0.031589588071781805	5.8
59	0.031589588071781805	1.8448319433914548	0.031589588071781805	5.9
60	0.031589588071781805	1.7058377558756632	0.031589588071781805	6.0
61	0.031589588071781805	1.6237048268890675	0.031589588071781805	6.1
62	0.031589588071781805	1.5289360626737505	0.031589588071781805	6.2
63	0.031589588071781805	1.4278493808440658	0.031589588071781805	6.3
64	0.031589588071781805	1.3393985342431165	0.031589588071781805	6.4
65	0.031589588071781805	1.225676017184739	0.031589588071781805	6.5
66	0.031589588071781805	1.1751326762698966	0.031589588071781805	6.6
67	0.031589588071781805	1.1119535001263614	0.031589588071781805	6.7
68	0.031589588071781805	1.0740459944402403	0.031589588071781805	6.8
69	0.031589588071781805	1.010866818296691	0.031589588071781805	6.9
70	0.031589588071781805	0.9287338893100809	0.031589588071781805	7.0
71	0.031589588071781805	0.9097801364670204	0.031589588071781805	7.1
72	0.031589588071781805	0.8402830427091175	0.031589588071781805	7.2
73	0.031589588071781805	0.7707859489512288	0.031589588071781805	7.3
74	0.025271670457399864	0.7139246904220471	0.031589588071781805	7.4
75	0.018953752843060556	0.6760171847359118	0.031589588071781805	7.5
76	0.018953752843060556	0.6570634318928512	0.025271670457399864	7.6
77	0.018953752843060556	0.6254738438210836	0.025271670457399864	7.7
78	0.018953752843060556	0.6065200909780089	0.025271670457399864	7.8
79	0.018953752843060556	0.5559767500631665	0.025271670457399864	7.9
80	0.018953752843060556	0.5307050796057666	0.025271670457399864	8.0
81	0.018953752843060556	0.48016173869091006	0.025271670457399864	8.1
82	0.018953752843060556	0.4548900682335102	0.025271670457399864	8.2
83	0.018953752843060556	0.4233004801617284	0.025271670457399864	8.3
84	0.018953752843060556	0.3664392216325325	0.025271670457399864	8.4
85	0.018953752843060556	0.34116755117513264	0.018953752843060556	8.5
86	0.018953752843060556	0.3285317159464114	0.018953752843060556	8.6
87	0.018953752843060556	0.3222137983320721	0.018953752843060556	8.7
88	0.018953752843060556	0.30957796310335084	0.018953752843060556	8.8
89	0.018953752843060556	0.2969421278746722	0.018953752843060556	8.9
90	0.018953752843060556	0.27798837503159746	0.018953752843060556	9.0
91	0.012635835228721248	0.2653525398028762	0.018953752843060556	9.1
92	0.012635835228721248	0.2590346221885369	0.018953752843060556	9.2
93	0.012635835228721248	0.21480919888803385	0.018953752843060556	9.3
94	0.012635835228721248	0.20217336365935523	0.018953752843060556	9.4
95	0.012635835228721248	0.1958554460449733	0.018953752843060556	9.5
96	0.012635835228721248	0.18953752843063398	0.018953752843060556	9.6
97	0.012635835228721248	0.18321961081629468	0.018953752843060556	9.7
98	0.012635835228721248	0.17058377558757343	0.012635835228721248	9.8
99	0.012635835228721248	0.17058377558757343	0.012635835228721248	9.9
