## Supplementary Tables S4 for "Structure-based learning to model complex protein-DNA interactions and transcription-factor co-operativity in *cis*-regulatory elements": T-box.error.csv

	error_rank_EV_mean	error_rank_pV_mean	error_rank_qV_mean	threshold
0	0.6498429546193165	85.9363153904473	85.9363153904473	0.0
1	0.6281815227986556	67.46272428607531	7.038160222390701	0.1
2	0.6191559262067301	60.73684970576554	5.994801256363061	0.2
3	0.5920791364309252	55.32510198924149	4.861186324416039	0.3
4	0.581248420520609	50.78522690349833	3.940575472038688	0.4
5	0.5613921080183388	46.837430954186075	3.3864038412939124	0.5
6	0.5523665114263991	43.18025921513412	2.9874724719304027	0.6
7	0.5433409148344879	39.985198021589234	2.7130943355355726	0.7
8	0.5307050796057666	37.091591754214946	2.411639409364966	0.8
9	0.5198743636954504	34.382107657316155	2.0560309036427356	0.9
10	0.5090436477851199	31.80620238997797	1.8737138524856505	1.0
11	0.5036282898299476	29.596736344272358	1.6932019206469562	1.1
12	0.49640781255639865	27.511823531535427	1.550597494494383	1.2
13	0.4909924546012263	25.509946207444315	1.4765876024405173	1.3
14	0.4837719773277058	23.721072962922847	1.3375934149247257	1.4
15	0.47294126141737536	22.150619155926208	1.2473374490053715	1.5
16	0.46752590346223144	20.62529333188924	1.1643019603595803	1.6
17	0.4621105455070591	19.179392757861294	1.061410159211519	1.7
18	0.45850030687027754	17.796671359976884	0.9693490739737882	1.8
19	0.45127982959674284	16.630564280298927	0.9079750171486296	1.9
20	0.44405935232319393	15.527636376764505	0.8646521535073504	2.0
21	0.4386439943680216	14.471641575508144	0.8068883353189591	2.1
22	0.4314235170944727	13.457164518574672	0.7653705909960564	2.2
23	0.424203039820938	12.621394274161517	0.7310733239467027	2.3
24	0.42059280118415643	11.731470450196753	0.6859453409870468	2.4
25	0.41156720459221674	10.823495433048137	0.6642839091664001	2.5
26	0.41156720459221674	10.09964258637497	0.6372071193905953	2.6
27	0.4025416080003055	9.355933427199545	0.6047149716596039	2.7
28	0.3989313693635097	8.743997978266364	0.5938842557492876	2.8
29	0.39532113072674235	8.155529080472235	0.5631972273367154	2.9
30	0.38990577277157	7.626629120184845	0.5505613921080226	3.0
31	0.3862955341348169	7.132026426946837	0.5397306761976921	3.1
32	0.3844904148164261	6.693382432578787	0.5288999602873616	3.2
33	0.3754648182244864	6.2457128416188255	0.5000180511931944	3.3
34	0.3736596989060814	5.8034586086140365	0.48738221596445896	3.4
35	0.3664392216325325	5.464096176757295	0.48016173869091006	3.5
36	0.36282898299576516	5.112097909671817	0.47474638073576614	3.6
37	0.3592187443589978	4.76370988122315	0.4693310227805938	3.7
38	0.3592187443589978	4.458644716415762	0.45127982959674284	3.8
39	0.3519982670854489	4.171630744792239	0.4476695909599613	3.9
40	0.35019314776707233	3.915303801581288	0.43503375573125425	4.0
41	0.35019314776707233	3.6643922163254956	0.424203039820938	4.1
42	0.34297267049353763	3.433336943571959	0.4223979205025614	4.2
43	0.33936243185672765	3.227553341275865	0.4169825625473891	4.3
44	0.33394707390158374	3.009133903751035	0.41337232391062173	4.4
45	0.3303368352648164	2.821401494638806	0.40976208527382596	4.5
46	0.32672659662804904	2.6246434889346233	0.4007364886819005	4.6
47	0.32492147730964405	2.4874544207372082	0.39351601140833736	4.7
48	0.31950611935450013	2.3358243979927096	0.38990577277157	4.8
49	0.3158958807177328	2.202245568432076	0.3844904148164261	4.9
50	0.312285642080937	2.0885230513736985	0.3844904148164261	5.0
51	0.3068702841257789	1.9802158922704791	0.38088017617965875	5.1
52	0.2996498068522442	1.8592728979385669	0.3736596989060814	5.2
53	0.2960395682154484	1.7672118127008218	0.3682443409509375	5.3
54	0.2906242102602903	1.6715404888263095	0.36282898299576516	5.4
55	0.2906242102602903	1.5560128524495553	0.35741362504062124	5.5
56	0.2815986136683648	1.4675620058485919	0.35741362504062124	5.6
57	0.2797934943499598	1.4097981876602006	0.3538033864038539	5.7
58	0.27798837503159746	1.343008772879898	0.346582909130305	5.8
59	0.2743781363948159	1.26358352287086	0.3447777898119	5.9
60	0.27257301707643933	1.2220657785479574	0.34297267049353763	6.0
61	0.27076789775804855	1.1751326762698966	0.3357521932199603	6.1
62	0.2653525398028762	1.1263944546734592	0.3303368352648164	6.2
63	0.2635474204844712	1.0866818296689331	0.3303368352648164	6.3
64	0.25993718184770387	1.036138488754105	0.3303368352648164	6.4
65	0.25993718184770387	0.9982309830679839	0.31770100003609514	6.5
66	0.2581320625293273	0.9729593126105556	0.3140907613993278	6.6
67	0.25271670457415496	0.926026210332509	0.30326004548901153	6.7
68	0.2491064659373876	0.8899238239647502	0.30145492617060654	6.8
69	0.24730134661901104	0.8628470341889596	0.2996498068522442	6.9
70	0.24730134661901104	0.8375753637315455	0.2924293295786953	7.0
71	0.23827575002707135	0.7978627387270336	0.2888190909419279	7.1
72	0.23647063070869478	0.7798115455431542	0.2815986136683648	7.2
73	0.234665511390304	0.7653705909960564	0.2797934943499598	7.3
74	0.23105527275352244	0.7400989205386566	0.27618325571319247	7.4
75	0.2274450341167551	0.7202426080363864	0.2743781363948159	7.5
76	0.22202967616158276	0.7058016534893028	0.27076789775804855	7.6
77	0.22202967616158276	0.6787248637134837	0.26896277843964356	7.7
78	0.2184194375248154	0.6696992671215583	0.26896277843964356	7.8
79	0.21661431820643884	0.6480378353009115	0.2653525398028762	7.9
80	0.21480919888803385	0.6227661648434974	0.26174230116610886	8.0
81	0.20939384093288993	0.6101303296147762	0.25993718184770387	8.1
82	0.20578360229612258	0.5866637784757529	0.25632694321095073	8.2
83	0.2039784829777176	0.579443301202204	0.25271670457415496	8.3
84	0.20217336365935523	0.559586988699948	0.24730134661901104	8.4
85	0.20217336365935523	0.5451460341528502	0.23827575002707135	8.5
86	0.19856312502255946	0.5397306761976921	0.23827575002707135	8.6
87	0.19314776706740133	0.5252897216505943	0.23286039207192744	8.7
88	0.19134264774903897	0.5180692443770454	0.2274450341167551	8.8
89	0.19134264774903897	0.5090436477851199	0.2256399147983501	8.9
90	0.19134264774903897	0.501823170511571	0.2256399147983501	9.0
91	0.18953752843063398	0.49640781255639865	0.22383479547998775	9.1
92	0.187732409112229	0.48918733528286396	0.2202245568432062	9.2
93	0.18592728979386663	0.48196685800931505	0.2184194375248154	9.3
94	0.1805119318386943	0.47294126141737536	0.21661431820643884	9.4
95	0.17870681252031773	0.4639156648254499	0.21661431820643884	9.5
96	0.17690169320191274	0.45850030687027754	0.2130040795696715	9.6
97	0.16968121592837804	0.45850030687027754	0.2111989602512665	9.7
98	0.1642658579732199	0.44947471027833785	0.20578360229612258	9.8
99	0.16065561933643835	0.44225423300478894	0.20217336365935523	9.9
