## Supplementary Tables S4 for "Structure-based learning to model complex protein-DNA interactions and transcription-factor co-operativity in *cis*-regulatory elements": TBP.error.csv

	error_rank_EV_mean	error_rank_pV_mean	error_rank_qV_mean	threshold
0	0.5117513267627061	85.9363153904473	85.9363153904473	0.0
1	0.5117513267627061	53.392721758908266	8.434420015162999	0.1
2	0.4927975739196313	46.20924943138741	7.979529946929489	0.2
3	0.4548900682335102	41.18650492797574	6.520090978013641	0.3
4	0.3980288097043285	38.13495072024261	6.02729340409401	0.4
5	0.37907505686125376	34.9696739954511	5.477634571645183	0.5
6	0.3222137983320721	32.50568612585292	4.378316906747543	0.6
7	0.3222137983320721	30.344958301743745	3.487490523123583	0.7
8	0.2653525398028762	28.77179681576952	3.013646702047012	0.8
9	0.24639878695981565	27.350265352539807	2.0090978013646748	0.9
10	0.20849128127369454	25.58756633813495	1.8385140257771013	1.0
11	0.1326762699014381	24.355572403335856	1.667930250189542	1.1
12	0.1326762699014381	23.275208491281276	1.6300227445034068	1.2
13	0.1326762699014381	22.081122062168305	1.5542077331311646	1.3
14	0.1326762699014381	21.152388172858224	1.535253980288104	1.4
15	0.1326762699014381	20.242608036391204	1.4594389689158476	1.5
16	0.1326762699014381	18.97270659590599	1.156178923426836	1.6
17	0.11372251705837755	17.797573919636093	1.023502653525398	1.7
18	0.11372251705837755	16.73616376042456	0.9855951478392768	1.8
19	0.11372251705837755	16.072782410917355	0.833965125094764	1.9
20	0.11372251705837755	15.144048521607274	0.6444275966641442	2.0
21	0.11372251705837755	14.177407126611072	0.5875663381349483	2.1
22	0.09476876421531699	13.495072024260807	0.5875663381349483	2.2
23	0.09476876421531699	13.002274450341162	0.5686125852918877	2.3
24	0.09476876421531699	12.414708112206213	0.5307050796057666	2.4
25	0.09476876421531699	11.258529188779377	0.3601213040181932	2.5
26	0.09476876421531699	10.72782410917361	0.3601213040181932	2.6
27	0.09476876421531699	9.988627748294164	0.1326762699014381	2.7
28	0.09476876421531699	9.420015163002276	0.11372251705837755	2.8
29	0.09476876421531699	8.813495072024267	0.09476876421531699	2.9
30	0.09476876421531699	8.339651250947682	0.09476876421531699	3.0
31	0.09476876421531699	7.80894617134193	0.09476876421531699	3.1
32	0.07581501137225644	7.3540561031084195	0.09476876421531699	3.2
33	0.07581501137225644	7.107657316148604	0.09476876421531699	3.3
34	0.05686125852919588	6.785443517816532	0.09476876421531699	3.4
35	0.05686125852919588	6.235784685367705	0.09476876421531699	3.5
36	0.05686125852919588	5.705079605761938	0.09476876421531699	3.6
37	0.05686125852919588	5.250189537528428	0.09476876421531699	3.7
38	0.05686125852919588	4.833206974981053	0.07581501137225644	3.8
39	0.05686125852919588	4.605761940864298	0.05686125852919588	3.9
40	0.05686125852919588	4.378316906747543	0.05686125852919588	4.0
41	0.05686125852919588	4.131918119787713	0.05686125852919588	4.1
42	0.05686125852919588	3.9613343442001536	0.05686125852919588	4.2
43	0.05686125852919588	3.752843062926459	0.05686125852919588	4.3
44	0.05686125852919588	3.525398028809704	0.05686125852919588	4.4
45	0.05686125852919588	3.3169067475360094	0.05686125852919588	4.5
46	0.05686125852919588	3.0326004548900727	0.05686125852919588	4.6
47	0.05686125852919588	2.786201667930257	0.05686125852919588	4.7
48	0.03790750568612111	2.634571645185744	0.05686125852919588	4.8
49	0.03790750568612111	2.4450341167551244	0.05686125852919588	4.9
50	0.03790750568612111	2.3502653525398074	0.05686125852919588	5.0
51	0.03790750568612111	2.23654283548143	0.05686125852919588	5.1
52	0.03790750568612111	2.1038665655799917	0.03790750568612111	5.2
53	0.03790750568612111	2.047005307050796	0.03790750568612111	5.3
54	0.03790750568612111	1.9332827899924183	0.03790750568612111	5.4
55	0.03790750568612111	1.8385140257771013	0.03790750568612111	5.5
56	0.03790750568612111	1.7816527672479197	0.03790750568612111	5.6
57	0.03790750568612111	1.5921152388172857	0.03790750568612111	5.7
58	0.03790750568612111	1.5921152388172857	0.03790750568612111	5.8
59	0.03790750568612111	1.440485216072787	0.03790750568612111	5.9
60	0.03790750568612111	1.3646702047005306	0.03790750568612111	6.0
61	0.03790750568612111	1.2319939347990925	0.03790750568612111	6.1
62	0.03790750568612111	1.213040181956032	0.03790750568612111	6.2
63	0.03790750568612111	1.118271417740715	0.03790750568612111	6.3
64	0.03790750568612111	1.0803639120545938	0.03790750568612111	6.4
65	0.03790750568612111	1.023502653525398	0.03790750568612111	6.5
66	0.03790750568612111	1.023502653525398	0.03790750568612111	6.6
67	0.03790750568612111	0.9855951478392768	0.03790750568612111	6.7
68	0.03790750568612111	0.9097801364670204	0.03790750568612111	6.8
69	0.03790750568612111	0.8908263836239598	0.03790750568612111	6.9
70	0.03790750568612111	0.8529188779378387	0.03790750568612111	7.0
71	0.03790750568612111	0.8529188779378387	0.03790750568612111	7.1
72	0.03790750568612111	0.7581501137225217	0.03790750568612111	7.2
73	0.03790750568612111	0.7202426080363864	0.03790750568612111	7.3
74	0.03790750568612111	0.7012888551933258	0.03790750568612111	7.4
75	0.03790750568612111	0.6633813495072047	0.03790750568612111	7.5
76	0.03790750568612111	0.6254738438210836	0.03790750568612111	7.6
77	0.03790750568612111	0.6065200909780089	0.03790750568612111	7.7
78	0.03790750568612111	0.5117513267627061	0.03790750568612111	7.8
79	0.03790750568612111	0.5117513267627061	0.03790750568612111	7.9
80	0.03790750568612111	0.5117513267627061	0.03790750568612111	8.0
81	0.03790750568612111	0.4548900682335102	0.03790750568612111	8.1
82	0.03790750568612111	0.43593631539044964	0.03790750568612111	8.2
83	0.03790750568612111	0.3980288097043285	0.03790750568612111	8.3
84	0.03790750568612111	0.3601213040181932	0.03790750568612111	8.4
85	0.03790750568612111	0.3222137983320721	0.03790750568612111	8.5
86	0.03790750568612111	0.3222137983320721	0.03790750568612111	8.6
87	0.03790750568612111	0.2653525398028762	0.03790750568612111	8.7
88	0.03790750568612111	0.2274450341167551	0.03790750568612111	8.8
89	0.03790750568612111	0.20849128127369454	0.03790750568612111	8.9
90	0.018953752843060556	0.1326762699014381	0.03790750568612111	9.0
91	0.018953752843060556	0.1326762699014381	0.018953752843060556	9.1
92	0.018953752843060556	0.1326762699014381	0.018953752843060556	9.2
93	0.018953752843060556	0.1326762699014381	0.018953752843060556	9.3
94	0.018953752843060556	0.1326762699014381	0.018953752843060556	9.4
95	0.018953752843060556	0.1326762699014381	0.018953752843060556	9.5
96	0.018953752843060556	0.11372251705837755	0.018953752843060556	9.6
97	0.018953752843060556	0.11372251705837755	0.018953752843060556	9.7
98	0.018953752843060556	0.11372251705837755	0.018953752843060556	9.8
99	0.018953752843060556	0.11372251705837755	0.018953752843060556	9.9
