## Supplementary Tables S4 for "Structure-based learning to model complex protein-DNA interactions and transcription-factor co-operativity in *cis*-regulatory elements": TCP.error.csv

	error_rank_EV_mean	error_rank_pV_mean	error_rank_qV_mean	threshold
0	0.9855951478392768	85.9363153904473	85.9363153904473	0.0
1	0.9666413949962163	57.217826004548904	4.471901061410165	0.1
2	0.951241470811226	50.54847422289613	3.932903714935563	0.2
3	0.9358415466262358	45.680913570887036	3.526582638362399	0.3
4	0.9133339651250907	41.71010235026535	3.1486921910538257	0.4
5	0.895564821834725	38.298426838514025	2.9259855951478357	0.5
6	0.8742418498862747	35.30965693707354	2.7092020470053058	0.6
7	0.862395754359369	32.46304018195603	2.4817570128885507	0.7
8	0.8422573919636136	30.08079037149355	2.2815579984837058	0.8
9	0.8221190295678582	27.89044730856709	2.1097896133434375	0.9
10	0.7996114480667131	25.868318802122815	1.9522365428354789	1.0
11	0.7771038665655823	23.85566717210007	1.817191053828651	1.1
12	0.7605193328278972	22.000568612585298	1.7224222896133483	1.2
13	0.7415655799848366	20.419114859742223	1.6323919636087965	1.3
14	0.7237964366944709	18.863722517058378	1.5613153904473052	1.4
15	0.7072119029567858	17.393622062168305	1.4914234268385087	1.5
16	0.6965504169825607	16.08581311599697	1.428639120545867	1.6
17	0.684704321455655	14.982941622441245	1.3682240333586009	1.7
18	0.672858225928735	13.889547005307051	1.306624336618654	1.8
19	0.6621967399545099	12.902767247915094	1.2616091736163781	1.9
20	0.6574583017437448	11.978771796815764	1.234363153904468	2.0
21	0.6491660348749093	11.136514404852164	1.1988248673237365	2.1
22	0.6373199393479894	10.360595147839277	1.156178923426836	2.2
23	0.6219200151629991	9.633244882486736	1.1360405610310806	2.3
24	0.6100739196360934	8.979340409401061	1.112348369977255	2.4
25	0.6017816527672437	8.413097043214563	1.0874715693707344	2.5
26	0.5887509476876431	7.82434609552692	1.0649639878696036	2.6
27	0.5816432903714883	7.2983794541319185	1.0317949203942334	2.7
28	0.5686125852918877	6.817427975739193	0.9974412433661826	2.8
29	0.5579510993176626	6.377937831690673	0.9690106141015917	2.9
30	0.544920394238062	5.964509097801368	0.9536106899166015	3.0
31	0.5389973464746021	5.59372630780895	0.9263646702047055	3.1
32	0.5307050796057666	5.267958680818808	0.9038570887035604	3.2
33	0.522412812736917	4.954037149355571	0.8718726307808993	3.3
34	0.5129359363153867	4.633007960576194	0.8469958301743787	3.4
35	0.5022744503411616	4.360547763457163	0.8244882486732337	3.5
36	0.49398218347232614	4.107041319181192	0.8031652767247976	3.6
37	0.4916129643669507	3.8499810462471515	0.7723654283548171	3.7
38	0.48095147839272556	3.658074298711142	0.7545962850644372	3.8
39	0.4750284306292656	3.4460291887793773	0.728534874905236	3.9
40	0.47028999241850045	3.252937831690673	0.7131349507202458	4.0
41	0.4584438968915805	3.1013078089461743	0.7012888551933258	4.1
42	0.4548900682335102	2.9615238817285814	0.6811504927975705	4.2
43	0.4454131918119799	2.813447687642153	0.6681197877179699	4.3
44	0.44304397270659024	2.6772175890826446	0.6503506444275899	4.4
45	0.4347517058377548	2.568233510235032	0.6325815011372242	4.5
46	0.43238248673237933	2.46872630780895	0.6242892342683888	4.6
47	0.4288286580742948	2.3455269143290423	0.6053354814253282	4.7
48	0.4205363912054594	2.269711902956786	0.5923047763457134	4.8
49	0.4169825625473891	2.1725739196360934	0.5816432903714883	4.9
50	0.40987490523123427	2.0778051554207764	0.5697971948445826	5.0
51	0.4015826383623988	1.9865902198635297	0.5555818802122872	5.1
52	0.39210576194086855	1.9060367702805223	0.5520280515542026	5.2
53	0.38973654283547887	1.8361448066717259	0.5461050037907569	5.3
54	0.38262888551933827	1.7662528430629294	0.5354435178165318	5.4
55	0.37552122820318345	1.707022365428358	0.5259666413950015	5.5
56	0.3707827899924183	1.6655610310841524	0.5200435936315415	5.6
57	0.36485974222895834	1.6264689158453365	0.5093821076573164	5.7
58	0.35893669446549836	1.5731614859742251	0.4963514025777158	5.8
59	0.3530136467020526	1.5257771038665595	0.489243745261561	5.9
60	0.34827520849128746	1.4831311599696733	0.483320697498101	6.0
61	0.3470905989385926	1.4499620924943173	0.47384382107657075	6.1
62	0.3423521607278275	1.4061315390447362	0.46792077331311077	6.2
63	0.33524450341167267	1.3765163002274505	0.45962850644427533	6.3
64	0.3257676269901424	1.335054965883245	0.4513362395754399	6.4
65	0.32102918877937725	1.295962850644429	0.43593631539044964	6.5
66	0.3151061410159173	1.2699014404852136	0.43238248673237933	6.6
67	0.3127369219105418	1.2319939347990925	0.4240902198635297	6.7
68	0.30799848369977667	1.205932524639877	0.4110595147839291	6.8
69	0.2985216072782464	1.1763172858225914	0.4039518574677743	6.9
70	0.29378316906748125	1.1526250947687657	0.39565959059893885	7.0
71	0.29378316906748125	1.1419636087945406	0.3932903714935492	7.1
72	0.284306292645951	1.1194560272934098	0.38144427596664343	7.2
73	0.2819370735405613	1.0993176648976544	0.3802596664139486	7.3
74	0.26653714935557105	1.0862869598180396	0.3743366186504886	7.4
75	0.26298332069750074	1.0637793783169087	0.373152009097808	7.5
76	0.25942949203943044	1.0377179681576933	0.3695981804397235	7.6
77	0.25350644427597047	1.022318043972703	0.3624905231235829	7.7
78	0.2511372251705808	1.000995072024267	0.3565674753601229	7.8
79	0.24639878695981565	0.9832259287338871	0.3541982562547332	7.9
80	0.24521417740712081	0.9630875663381318	0.34116755117513264	8.0
81	0.24284495830174535	0.9500568612585312	0.3328752843062972	8.1
82	0.23573730098559054	0.9263646702047055	0.3293214556482127	8.2
83	0.2309988627748254	0.9097801364670204	0.3269522365428372	8.3
84	0.22507581501136542	0.8860879454131947	0.3198445792266824	8.4
85	0.22152198635329512	0.8742418498862747	0.31155231235784697	8.5
86	0.21441432903715452	0.856472706595909	0.30444465504169216	8.6
87	0.21322971948445968	0.8351497346474588	0.30089082638362186	8.7
88	0.20967589082638938	0.8150113722517034	0.29378316906748125	8.8
89	0.20256823351023456	0.794873009855948	0.29022934040939674	8.9
90	0.20256823351023456	0.773550037907512	0.2854909021986316	9.0
91	0.1966451857467746	0.755780894617132	0.278383244882491	9.1
92	0.18835291887793915	0.7391963608794612	0.272460197119031	9.2
93	0.183614480667174	0.7214272175890812	0.2641679302501956	9.3
94	0.1765068233510192	0.706027293404091	0.25942949203943044	9.4
95	0.17176838514025405	0.6929965883244904	0.25232183472327563	9.5
96	0.16702994692948891	0.6835197119029601	0.2475833965125105	9.6
97	0.16466072782411345	0.6716736163760402	0.2416603487490505	9.7
98	0.16229150871872378	0.6621967399545099	0.23218347232752024	9.8
99	0.1599222896133483	0.6562736921910499	0.22270659590598996	9.9
