## Supplementary Tables S4 for "Structure-based learning to model complex protein-DNA interactions and transcription-factor co-operativity in *cis*-regulatory elements": TCR_CxC.error.csv

	error_rank_EV_mean	error_rank_pV_mean	error_rank_qV_mean	threshold
0	0.542077331311603	85.9363153904473	85.9363153904473	0.0
1	0.5326004548900727	47.34457922668688	7.772934040940115	0.1
2	0.5155420773313182	41.775966641394994	6.757012888551927	0.2
3	0.5060652009097737	38.06103108415466	5.955269143290366	0.3
4	0.4927975739196313	35.090978013646705	5.193328278999246	0.4
5	0.483320697498101	32.74450341167551	4.6038665655799775	0.5
6	0.4795299469294889	30.621683093252457	3.936694465504175	0.6
7	0.47384382107657075	28.745261561789235	3.3225928733889276	0.7
8	0.46436694465504047	26.990144048521614	2.663002274450335	0.8
9	0.45299469294920414	25.147839272175887	2.348369977255487	0.9
10	0.4378316906747557	23.671341925701284	1.9787717968157637	1.0
11	0.4321455648218375	22.084912812736917	1.7608036391205388	1.1
12	0.4283548142532254	20.633055344958308	1.5712661106899048	1.2
13	0.4245640636846133	19.26080363912054	1.4139499620925022	1.3
14	0.415087187263083	18.030705079605767	1.2812736921910641	1.4
15	0.4112964366944709	16.849886277482938	1.190295678544345	1.5
16	0.4037149355572467	15.735405610310835	1.0784685367702735	1.6
17	0.3980288097043285	14.673995451099316	0.9931766489764868	1.7
18	0.3942380591357022	13.731993934799092	0.9021986353298104	1.8
19	0.3771796815769477	12.892342683851396	0.8320697498104579	1.9
20	0.3733889310083356	12.09818043972706	0.7562547384382015	2.0
21	0.3677028051554174	11.377937831690673	0.7240333586049985	2.1
22	0.3601213040181932	10.642532221379838	0.6861258529188774	2.2
23	0.34495830174374476	9.992418498862776	0.6501137225170623	2.3
24	0.34495830174374476	9.391584533737685	0.5970432145564786	2.4
25	0.3354814253222145	8.819181197877185	0.5837755875663362	2.5
26	0.3335860500379084	8.246777862016685	0.5724033358604999	2.6
27	0.3335860500379084	7.791887793783175	0.5572403335860514	2.7
28	0.32789992418499025	7.306671721000754	0.5344958301743787	2.8
29	0.32410917361637814	6.9275966641395	0.5269143290371545	2.9
30	0.32410917361637814	6.4916603487490505	0.5193328278999303	3.0
31	0.31842304776346	6.105003790750587	0.47384382107657075	3.1
32	0.3165276724791539	5.758150113722522	0.4681576952236526	3.2
33	0.3127369219105418	5.413191811978777	0.4586808188021223	3.3
34	0.30326004548901153	5.056861258529196	0.4454131918119799	3.4
35	0.3013646702047055	4.746019711902946	0.4340409401061436	3.5
36	0.2956785443517873	4.457922668688397	0.43025018953753147	3.6
37	0.2918877937831752	4.160348749052318	0.42645943896891936	3.7
38	0.2918877937831752	3.872251705837755	0.4207733131160012	3.8
39	0.2918877937831752	3.686504927975733	0.4037149355572467	3.9
40	0.284306292645951	3.4818043972706647	0.3980288097043285	4.0
41	0.2786201667930186	3.2543593631539096	0.386656557998478	4.1
42	0.27672479150871254	3.0193328278999303	0.37528430629264165	4.2
43	0.2691432903714883	2.8070507960576236	0.3677028051554174	4.3
44	0.2653525398028762	2.6213040181956018	0.3601213040181932	4.4
45	0.2615617892342641	2.4507202426080426	0.352539802880969	4.5
46	0.257771038665652	2.2934040940106115	0.34495830174374476	4.6
47	0.2539802880970399	2.1664139499620916	0.3335860500379084	4.7
48	0.2520849128127338	2.0034116755117566	0.33169067475360237	4.8
49	0.24639878695981565	1.8669446550416922	0.32789992418499025	4.9
50	0.24071266110689749	1.7835481425322257	0.32031842304776603	5.0
51	0.23502653525397932	1.6849886277482824	0.3127369219105418	5.1
52	0.2312357846853672	1.601592115238816	0.30326004548901153	5.2
53	0.22175890826383693	1.5049279757391787	0.2994692949203994	5.3
54	0.21607278241091876	1.440485216072787	0.29757391963609336	5.4
55	0.2141774071266127	1.3912054586808011	0.2956785443517873	5.5
56	0.20849128127369454	1.286959818043968	0.2956785443517873	5.6
57	0.20470053070508243	1.216830932524644	0.2956785443517873	5.7
58	0.19901440485216426	1.1504927975739179	0.28999241849886914	5.8
59	0.1971190295678582	1.089840788476124	0.284306292645951	5.9
60	0.1933282789992461	1.0367702805155403	0.27293404094010043	6.0
61	0.19143290371494004	0.9799090219863587	0.2691432903714883	6.1
62	0.18385140257771582	0.932524639878693	0.2691432903714883	6.2
63	0.18195602729340976	0.9021986353298104	0.2653525398028762	6.3
64	0.17247915087187948	0.8794541319181093	0.2615617892342641	6.4
65	0.16489764973464105	0.8472327520849063	0.24639878695981565	6.5
66	0.15921152388172288	0.8206974981046216	0.24639878695981565	6.6
67	0.15163002274449866	0.7827899924185004	0.24639878695981565	6.7
68	0.1497346474601926	0.7391963608794612	0.24071266110689749	6.8
69	0.14783927217588655	0.7278241091736106	0.22934040940106115	6.9
70	0.1459438968915805	0.7031842304776461	0.22554965883244904	7.0
71	0.13646702047005022	0.6842304776345856	0.21607278241091876	7.1
72	0.13457164518574416	0.6557998483699947	0.20849128127369454	7.2
73	0.13457164518574416	0.6330553449582936	0.20470053070508243	7.3
74	0.13078089461713205	0.6159969673995391	0.20090978013647032	7.4
75	0.12699014404851994	0.5913570887035604	0.19522365428355215	7.5
76	0.12509476876421388	0.5742987111448059	0.18953752843063398	7.6
77	0.12130401819560177	0.5724033358604999	0.18574677786202187	7.7
78	0.11940864291129571	0.5610310841546635	0.1800606520091037	7.8
79	0.11940864291129571	0.5401819560272969	0.17247915087187948	7.9
80	0.11372251705837755	0.5326004548900727	0.1667930250189471	8.0
81	0.10993176648976544	0.5117513267627061	0.163002274450335	8.1
82	0.10803639120545938	0.5060652009097737	0.15352539802880472	8.2
83	0.10803639120545938	0.49090219863532525	0.15163002274449866	8.3
84	0.10614101592115333	0.48142532221379497	0.14783927217588655	8.4
85	0.10235026535254121	0.47384382107657075	0.14404852160727444	8.5
86	0.0985595147839291	0.47384382107657075	0.14215314632296838	8.6
87	0.0985595147839291	0.46057619408642836	0.14025777103866233	8.7
88	0.09666413949962305	0.44730856709628597	0.1326762699014381	8.8
89	0.09666413949962305	0.4378316906747557	0.128885519332826	8.9
90	0.09666413949962305	0.4321455648218375	0.12699014404851994	9.0
91	0.09666413949962305	0.4283548142532254	0.12130401819560177	9.1
92	0.09476876421531699	0.4207733131160012	0.1156178923426836	9.2
93	0.09287338893101094	0.415087187263083	0.11182714177407149	9.3
94	0.09287338893101094	0.40940106141016486	0.10993176648976544	9.4
95	0.09287338893101094	0.3999241849886346	0.10424564063684727	9.5
96	0.09097801364670488	0.3980288097043285	0.10235026535254121	9.6
97	0.09097801364670488	0.3904473085670901	0.09476876421531699	9.7
98	0.08908263836239882	0.3771796815769477	0.09287338893101094	9.8
99	0.08908263836239882	0.37149355572402953	0.09287338893101094	9.9
