## Supplementary Tables S4 for "Structure-based learning to model complex protein-DNA interactions and transcription-factor co-operativity in *cis*-regulatory elements": TEA.error.csv

	error_rank_EV_mean	error_rank_pV_mean	error_rank_qV_mean	threshold
0	0.6823351023502653	85.9363153904473	85.9363153904473	0.0
1	0.6633813495072047	60.19711902956785	9.931766489764968	0.1
2	0.6444275966641442	54.416224412433664	9.021986353297947	0.2
3	0.5875663381349483	50.303260045489004	7.031842304776347	0.3
4	0.5686125852918877	46.986353297952995	5.439727065959062	0.4
5	0.5496588324488272	43.89689158453374	2.69143290371494	0.5
6	0.5496588324488272	41.52767247915087	2.5208491281273666	0.6
7	0.5496588324488272	39.063684609552695	2.274450341167551	0.7
8	0.5117513267627061	36.6565579984837	2.1038665655799917	0.8
9	0.4548900682335102	34.79909021986353	1.535253980288104	0.9
10	0.43593631539044964	32.752084912812734	1.4215314632297265	1.0
11	0.4169825625473891	30.85670962850645	1.307808946171349	1.1
12	0.4169825625473891	28.7338893100834	1.118271417740715	1.2
13	0.3980288097043285	26.554207733131165	1.0803639120545938	1.3
14	0.3980288097043285	24.8483699772555	1.061410159211519	1.4
15	0.3980288097043285	23.445792266868835	1.061410159211519	1.5
16	0.37907505686125376	21.68309325246399	1.0045489006823374	1.6
17	0.3601213040181932	20.147839272175887	0.9855951478392768	1.7
18	0.34116755117513264	18.57467778620166	0.9855951478392768	1.8
19	0.30326004548901153	17.285822592873387	0.8908263836239598	1.9
20	0.30326004548901153	16.622441243366183	0.8150113722517034	2.0
21	0.284306292645951	15.598938589840785	0.7960576194086428	2.1
22	0.2653525398028762	14.708112206216825	0.7581501137225217	2.2
23	0.24639878695981565	13.40030326004549	0.6823351023502653	2.3
24	0.24639878695981565	12.699014404852164	0.6633813495072047	2.4
25	0.20849128127369454	11.865049279757386	0.5875663381349483	2.5
26	0.18953752843063398	10.841546626231988	0.5686125852918877	2.6
27	0.18953752843063398	10.25398028809704	0.5496588324488272	2.7
28	0.18953752843063398	9.476876421531458	0.4927975739196313	2.8
29	0.18953752843063398	8.623957543593633	0.4927975739196313	2.9
30	0.18953752843063398	8.017437452615624	0.4169825625473891	3.0
31	0.18953752843063398	7.562547384382114	0.4169825625473891	3.1
32	0.18953752843063398	6.9749810462471515	0.3980288097043285	3.2
33	0.18953752843063398	6.557998483699777	0.3980288097043285	3.3
34	0.18953752843063398	5.856709628506451	0.3980288097043285	3.4
35	0.18953752843063398	5.344958301743745	0.34116755117513264	3.5
36	0.18953752843063398	5.022744503411673	0.30326004548901153	3.6
37	0.17058377558757343	4.6626231993934795	0.2653525398028762	3.7
38	0.15163002274449866	4.283548142532226	0.24639878695981565	3.8
39	0.1326762699014381	3.9992418498862747	0.18953752843063398	3.9
40	0.1326762699014381	3.6959818043972774	0.18953752843063398	4.0
41	0.11372251705837755	3.260045489006828	0.18953752843063398	4.1
42	0.09476876421531699	3.1273692191053897	0.18953752843063398	4.2
43	0.09476876421531699	2.975739196360877	0.18953752843063398	4.3
44	0.09476876421531699	2.8430629264594387	0.18953752843063398	4.4
45	0.07581501137225644	2.6724791508718795	0.18953752843063398	4.5
46	0.07581501137225644	2.596664139499623	0.18953752843063398	4.6
47	0.07581501137225644	2.4829416224412455	0.18953752843063398	4.7
48	0.07581501137225644	2.369219105382868	0.18953752843063398	4.8
49	0.07581501137225644	2.1607278241091734	0.11372251705837755	4.9
50	0.07581501137225644	2.0090978013646748	0.11372251705837755	5.0
51	0.07581501137225644	1.8574677786201619	0.11372251705837755	5.1
52	0.07581501137225644	1.8195602729340408	0.09476876421531699	5.2
53	0.07581501137225644	1.7058377558756632	0.09476876421531699	5.3
54	0.07581501137225644	1.6868840030326027	0.07581501137225644	5.4
55	0.07581501137225644	1.5731614859742251	0.07581501137225644	5.5
56	0.05686125852919588	1.5731614859742251	0.07581501137225644	5.6
57	0.05686125852919588	1.4594389689158476	0.07581501137225644	5.7
58	0.05686125852919588	1.3646702047005306	0.07581501137225644	5.8
59	0.05686125852919588	1.3267626990144095	0.07581501137225644	5.9
60	0.05686125852919588	1.250947687642153	0.07581501137225644	6.0
61	0.05686125852919588	1.1372251705837755	0.07581501137225644	6.1
62	0.05686125852919588	1.118271417740715	0.07581501137225644	6.2
63	0.03790750568612111	1.118271417740715	0.05686125852919588	6.3
64	0.03790750568612111	1.0803639120545938	0.05686125852919588	6.4
65	0.03790750568612111	1.061410159211519	0.05686125852919588	6.5
66	0.03790750568612111	1.061410159211519	0.05686125852919588	6.6
67	0.03790750568612111	1.0424564063684585	0.03790750568612111	6.7
68	0.03790750568612111	1.0424564063684585	0.03790750568612111	6.8
69	0.03790750568612111	1.0045489006823374	0.03790750568612111	6.9
70	0.03790750568612111	0.9287338893100809	0.03790750568612111	7.0
71	0.03790750568612111	0.9287338893100809	0.03790750568612111	7.1
72	0.03790750568612111	0.8529188779378387	0.03790750568612111	7.2
73	0.03790750568612111	0.8150113722517034	0.03790750568612111	7.3
74	0.03790750568612111	0.8150113722517034	0.03790750568612111	7.4
75	0.03790750568612111	0.7960576194086428	0.03790750568612111	7.5
76	0.03790750568612111	0.7581501137225217	0.03790750568612111	7.6
77	0.03790750568612111	0.7202426080363864	0.03790750568612111	7.7
78	0.03790750568612111	0.6823351023502653	0.03790750568612111	7.8
79	0.03790750568612111	0.6633813495072047	0.03790750568612111	7.9
80	0.03790750568612111	0.6633813495072047	0.03790750568612111	8.0
81	0.03790750568612111	0.6065200909780089	0.03790750568612111	8.1
82	0.03790750568612111	0.5875663381349483	0.03790750568612111	8.2
83	0.03790750568612111	0.5686125852918877	0.03790750568612111	8.3
84	0.03790750568612111	0.5496588324488272	0.03790750568612111	8.4
85	0.03790750568612111	0.5496588324488272	0.03790750568612111	8.5
86	0.03790750568612111	0.5496588324488272	0.03790750568612111	8.6
87	0.03790750568612111	0.47384382107657075	0.03790750568612111	8.7
88	0.03790750568612111	0.4548900682335102	0.03790750568612111	8.8
89	0.03790750568612111	0.43593631539044964	0.03790750568612111	8.9
90	0.03790750568612111	0.4169825625473891	0.03790750568612111	9.0
91	0.03790750568612111	0.4169825625473891	0.03790750568612111	9.1
92	0.03790750568612111	0.3980288097043285	0.03790750568612111	9.2
93	0.03790750568612111	0.3980288097043285	0.03790750568612111	9.3
94	0.03790750568612111	0.3980288097043285	0.03790750568612111	9.4
95	0.03790750568612111	0.37907505686125376	0.03790750568612111	9.5
96	0.03790750568612111	0.3601213040181932	0.03790750568612111	9.6
97	0.03790750568612111	0.34116755117513264	0.03790750568612111	9.7
98	0.03790750568612111	0.30326004548901153	0.03790750568612111	9.8
99	0.03790750568612111	0.30326004548901153	0.03790750568612111	9.9
