## Supplementary Tables S4 for "Structure-based learning to model complex protein-DNA interactions and transcription-factor co-operativity in *cis*-regulatory elements": THAP_finger.error.csv

	error_rank_EV_mean	error_rank_pV_mean	error_rank_qV_mean	threshold
0	0.3664392216325325	85.9363153904473	85.9363153904473	0.0
1	0.33484963356079334	52.70406873894364	14.796563052817788	0.1
2	0.2969421278746722	46.04498357341421	13.551933282789989	0.2
3	0.2716704574172155	41.71089208996714	12.168309325246398	0.3
4	0.2653525398028762	38.444528683345965	10.797321202931514	0.4
5	0.24639878695981565	35.84786454384634	9.249431387414702	0.5
6	0.21480919888803385	33.680818802122815	7.714177407126613	0.6
7	0.20849128127369454	31.722264341672982	6.172605509224169	0.7
8	0.18953752843063398	30.029062421026026	5.243871619914074	0.8
9	0.17058377558757343	28.32954258276473	4.839524892595392	0.9
10	0.1642658579732199	26.69951983826131	4.384634824361882	1.0
11	0.15794794035883797	25.13899418751579	3.8918372504422507	1.1
12	0.15163002274449866	23.881728582259285	3.512762193580997	1.2
13	0.14531210513015935	22.567601718473597	3.1589588071771573	1.3
14	0.12004043467271686	21.329289866060137	2.849380844073792	1.4
15	0.10740459944403824	20.312105130149106	2.1228203184230523	1.5
16	0.10740459944403824	19.2064695476371	1.6110689916603462	1.6
17	0.10740459944403824	18.37250442254232	1.453121051301494	1.7
18	0.1010866818296563	17.304776345716448	1.3773060399292376	1.8
19	0.08845084660097768	16.48344705585039	1.3267626990144095	1.9
20	0.07581501137225644	15.731614859742223	1.2572656052565065	2.0
21	0.06317917614353519	14.885013899418752	1.2004043467273107	2.1
22	0.06317917614353519	14.139499620924937	1.143543088198129	2.2
23	0.06317917614353519	13.412939095274197	1.118271417740715	2.3
24	0.06317917614353519	12.78114733383876	1.048774323982812	2.4
25	0.06317917614353519	12.048268890573667	0.9603234773818627	2.5
26	0.05054334091484236	11.384887541066462	0.8718726307808993	2.6
27	0.05054334091484236	10.759413697245392	0.7897397017942893	2.7
28	0.05054334091484236	10.203436947182212	0.7455142784938005	2.8
29	0.05054334091484236	9.483194339145811	0.6444275966641442	2.9
30	0.04422542330046042	8.996714682840533	0.42961839777611033	3.0
31	0.04422542330046042	8.642911296436694	0.40434672731866783	3.1
32	0.04422542330046042	8.194339145817537	0.30326004548901153	3.2
33	0.03790750568612111	7.834217841799344	0.25271670457415496	3.3
34	0.03790750568612111	7.3666919383371265	0.2337629517310944	3.4
35	0.031589588071781805	7.000252716704566	0.18321961081629468	3.5
36	0.031589588071781805	6.665403083143801	0.09476876421531699	3.6
37	0.031589588071781805	6.178923426838509	0.08213292898659574	3.7
38	0.031589588071781805	5.907252969421279	0.05686125852919588	3.8
39	0.025271670457399864	5.5724033358605	0.05686125852919588	3.9
40	0.025271670457399864	5.250189537528428	0.05686125852919588	4.0
41	0.025271670457399864	4.909021986353295	0.05686125852919588	4.1
42	0.025271670457399864	4.649987364164772	0.05054334091484236	4.2
43	0.025271670457399864	4.40990649481931	0.03790750568612111	4.3
44	0.025271670457399864	4.163507707859495	0.03790750568612111	4.4
45	0.025271670457399864	4.0308314379580565	0.025271670457399864	4.5
46	0.025271670457399864	3.8033864038413014	0.025271670457399864	4.6
47	0.025271670457399864	3.658074298711142	0.025271670457399864	4.7
48	0.025271670457399864	3.4116755117513264	0.025271670457399864	4.8
49	0.025271670457399864	3.260045489006828	0.025271670457399864	4.9
50	0.018953752843060556	3.0768258781905473	0.018953752843060556	5.0
51	0.018953752843060556	3.001010866818291	0.018953752843060556	5.1
52	0.018953752843060556	2.811473338387657	0.018953752843060556	5.2
53	0.006317917614339308	2.6472074804144654	0.012635835228721248	5.3
54	0.006317917614339308	2.4703057872125243	0.012635835228721248	5.4
55	0.006317917614339308	2.2934040940106115	0.012635835228721248	5.5
56	0.006317917614339308	2.141774071266113	0.012635835228721248	5.6
57	0.006317917614339308	1.9711902956785394	0.012635835228721248	5.7
58	0.0	1.8321961081627478	0.012635835228721248	5.8
59	0.0	1.7437452615617843	0.006317917614339308	5.9
60	0.0	1.6047510740459927	0.0	6.0
61	0.0	1.4847106393732616	0.0	6.1
62	0.0	1.3773060399292376	0.0	6.2
63	0.0	1.276219358099567	0.0	6.3
64	0.0	1.1751326762698966	0.0	6.4
65	0.0	1.0677280768258726	0.0	6.5
66	0.0	0.9413697245388022	0.0	6.6
67	0.0	0.8718726307808993	0.0	6.7
68	0.0	0.7834217841799358	0.0	6.8
69	0.0	0.7202426080363864	0.0	6.9
70	0.0	0.6886530199646188	0.0	7.0
71	0.0	0.6633813495072047	0.0	7.1
72	0.0	0.6317917614354229	0.0	7.2
73	0.0	0.5622946676775484	0.0	7.3
74	0.0	0.5180692443770454	0.0	7.4
75	0.0	0.486479656305292	0.0	7.5
76	0.0	0.42961839777611033	0.0	7.6
77	0.0	0.3980288097043285	0.0	7.7
78	0.0	0.37907505686125376	0.0	7.8
79	0.0	0.3664392216325325	0.0	7.9
80	0.0	0.33484963356079334	0.0	8.0
81	0.0	0.2969421278746722	0.0	8.1
82	0.0	0.2716704574172155	0.0	8.2
83	0.0	0.2653525398028762	0.0	8.3
84	0.0	0.24639878695981565	0.0	8.4
85	0.0	0.21480919888803385	0.0	8.5
86	0.0	0.20849128127369454	0.0	8.6
87	0.0	0.18321961081629468	0.0	8.7
88	0.0	0.17058377558757343	0.0	8.8
89	0.0	0.1642658579732199	0.0	8.9
90	0.0	0.15794794035883797	0.0	9.0
91	0.0	0.15163002274449866	0.0	9.1
92	0.0	0.14531210513015935	0.0	9.2
93	0.0	0.11372251705837755	0.0	9.3
94	0.0	0.10740459944403824	0.0	9.4
95	0.0	0.10740459944403824	0.0	9.5
96	0.0	0.1010866818296563	0.0	9.6
97	0.0	0.09476876421531699	0.0	9.7
98	0.0	0.08845084660097768	0.0	9.8
99	0.0	0.06949709375791713	0.0	9.9
