## Supplementary Tables S4 for "Structure-based learning to model complex protein-DNA interactions and transcription-factor co-operativity in *cis*-regulatory elements": Unknown.error.csv

	error_rank_EV_mean	error_rank_pV_mean	error_rank_qV_mean	threshold
0	0.8718726307808993	85.9363153904473	85.9363153904473	0.0
1	0.8408573988558743	54.783237990212974	18.681508029498943	0.1
2	0.7960576194086428	49.35901854021642	11.579019918671179	0.2
3	0.7615962506030769	45.06857812392308	10.359087462954022	0.3
4	0.7340271555586213	41.79130195051348	9.38727686263698	0.4
5	0.6857812392308205	39.120545868081884	8.339651250947682	0.5
6	0.6685505548280304	36.59797367151424	7.59183954786684	0.6
7	0.6582121441863649	34.41656902612172	7.043903783858298	0.7
8	0.6168585016197028	32.431594182920946	6.375353229030253	0.8
9	0.5927355434557882	30.446619339720158	5.820525191260586	0.9
10	0.5617203115307774	28.740781583844495	5.269143290371488	1.0
11	0.5307050796057666	27.196912261355024	4.848714590943558	1.1
12	0.5203666689640727	25.559997243090493	4.273209731890546	1.2
13	0.48935143703909034	24.102281342614944	3.8665655799848366	1.3
14	0.4686746157557451	22.906471845061688	3.573643945137505	1.4
15	0.45833620511405115	21.57970914604728	3.3220759528568493	1.5
16	0.4411055207112753	20.45282238610517	3.0257081811289623	1.6
17	0.4273209731890688	19.398304500654774	2.6638638086704844	1.7
18	0.399751878144599	18.454062995382188	2.46743400647874	1.8
19	0.38252119374180893	17.540836722034612	2.2847887518092307	1.9
20	0.36529050933903306	16.668964091253713	2.036666896409116	2.0
21	0.348059824936243	15.642015300847746	1.8850368736646175	2.1
22	0.3342752774140223	14.842511544558548	1.7609759459645744	2.2
23	0.3204907298917874	14.111930525880481	1.6196843338617413	2.3
24	0.3101523192501219	13.450272244813576	1.5059618168033637	2.4
25	0.296367771727887	12.72313736301605	1.3681163415810857	2.5
26	0.28947549796677663	12.016679302501899	1.2957474670893845	2.6
27	0.2825832242056663	11.434282169687776	1.1510097181060104	2.7
28	0.2653525398028762	10.824315941829198	0.9787028740781665	2.8
29	0.25846026604176586	10.183334482045623	0.937349231511476	2.9
30	0.25846026604176586	9.656075539320412	0.8477496726169989	3.0
31	0.24467571851953096	9.135708870356325	0.7960576194086428	3.1
32	0.23778344475843483	8.680818802122815	0.7236887449169558	3.2
33	0.22399889723621413	8.143221448755952	0.7030119236335963	3.3
34	0.22055276035564475	7.784823213178029	0.6754428285891549	3.4
35	0.20332207595285468	7.422978840719566	0.6375353229030338	3.5
36	0.1998759390723137	7.009442415052732	0.5927355434557882	3.6
37	0.19298366531117495	6.657936453235919	0.558274174650208	3.7
38	0.17919911778894004	6.337445723344118	0.5479357640085425	3.8
39	0.16541457026673356	6.03418567785512	0.5238128058446421	3.9
40	0.16541457026673356	5.737817906127233	0.49968984768075586	4.0
41	0.15163002274449866	5.3552967123854245	0.48590530015852096	4.1
42	0.13784547522227797	5.155420773313111	0.47556688951685544	4.2
43	0.1309532014611534	4.907298917913025	0.45833620511405115	4.3
44	0.12750706458061245	4.562685229857337	0.4238748363084994	4.4
45	0.1206147908194879	4.338686332621137	0.4100902887862645	4.5
46	0.11372251705837755	4.131918119787713	0.3894134675029477	4.6
47	0.1068302432972672	3.9044730856709577	0.36529050933903306	4.7
48	0.1068302432972672	3.7080432834792276	0.348059824936243	4.8
49	0.10338410641669782	3.487490523123583	0.3377214142945917	4.9
50	0.09649183265560168	3.284168447170714	0.3239368667723568	5.0
51	0.09649183265560168	3.142876835067881	0.31359845613069126	5.1
52	0.0930456957750323	2.9774622648011473	0.28602936108622146	5.2
53	0.0930456957750323	2.8396167895788835	0.28602936108622146	5.3
54	0.0930456957750323	2.6879867668343707	0.27224481356400076	5.4
55	0.08270728513336678	2.5432490178509966	0.24467571851953096	5.5
56	0.0792611482527974	2.43297263767316	0.23433730787786544	5.6
57	0.0792611482527974	2.3192501206147824	0.22055276035564475	5.7
58	0.0792611482527974	2.202081466675864	0.21710662347507537	5.8
59	0.07581501137225644	2.053897580811906	0.21021434971397923	5.9
60	0.07236887449170126	1.9470673375146532	0.1998759390723137	6.0
61	0.07236887449170126	1.8402370942173718	0.19298366531117495	6.1
62	0.06892273761113188	1.7334068509201188	0.18264525466950943	6.2
63	0.06892273761113188	1.667930250189542	0.16886070714728874	6.3
64	0.05513819008891119	1.5507615962505952	0.15852229650562322	6.4
65	0.04824591632781505	1.4887311324005879	0.1481838858639577	6.5
66	0.04824591632781505	1.4129161210283314	0.11027638017783659	6.6
67	0.04824591632781505	1.3577779309394202	0.1068302432972672	6.7
68	0.04824591632781505	1.3095320146116194	0.10338410641669782	6.8
69	0.04479977944724567	1.2750706458060534	0.0930456957750323	6.9
70	0.04479977944724567	1.219932455717128	0.08959955889447713	7.0
71	0.04479977944724567	1.161348128747676	0.08959955889447713	7.1
72	0.04479977944724567	1.1199944861809854	0.08959955889447713	7.2
73	0.04479977944724567	1.0717485698531988	0.08615342201393617	7.3
74	0.04479977944724567	1.0476256116892984	0.07236887449170126	7.4
75	0.041353642566676285	1.0200565166448428	0.06892273761113188	7.5
76	0.041353642566676285	0.9821490109587074	0.06892273761113188	7.6
77	0.03790750568612111	0.9407953683920454	0.0654766007305625	7.7
78	0.03446136880558015	0.9063339995864652	0.04479977944724567	7.8
79	0.03446136880558015	0.8684264939003299	0.04479977944724567	7.9
80	0.03446136880558015	0.8270728513336678	0.04479977944724567	8.0
81	0.031015231925010767	0.7822730718864079	0.04479977944724567	8.1
82	0.031015231925010767	0.7581501137225217	0.04479977944724567	8.2
83	0.020676821283345248	0.7167964711558312	0.04479977944724567	8.3
84	0.020676821283345248	0.6754428285891549	0.041353642566676285	8.4
85	0.020676821283345248	0.6685505548280304	0.03446136880558015	8.5
86	0.020676821283345248	0.6478737335446993	0.03446136880558015	8.6
87	0.020676821283345248	0.6134123647391334	0.03446136880558015	8.7
88	0.020676821283345248	0.5789509959335675	0.031015231925010767	8.8
89	0.020676821283345248	0.558274174650208	0.027569095044441383	8.9
90	0.020676821283345248	0.5307050796057666	0.02412295816390042	9.0
91	0.020676821283345248	0.5203666689640727	0.020676821283345248	9.1
92	0.020676821283345248	0.48935143703909034	0.020676821283345248	9.2
93	0.020676821283345248	0.4652284788751899	0.020676821283345248	9.3
94	0.020676821283345248	0.4548900682335102	0.020676821283345248	9.4
95	0.017230684402775864	0.4376593838307343	0.017230684402775864	9.5
96	0.017230684402775864	0.4169825625473891	0.017230684402775864	9.6
97	0.017230684402775864	0.399751878144599	0.017230684402775864	9.7
98	0.013784547522234902	0.37907505686125376	0.017230684402775864	9.8
99	0.013784547522234902	0.36529050933903306	0.017230684402775864	9.9
