## Supplementary Tables S4 for "Structure-based learning to model complex protein-DNA interactions and transcription-factor co-operativity in *cis*-regulatory elements": VHR1.error.csv

	error_rank_EV_mean	error_rank_pV_mean	error_rank_qV_mean	threshold
0	0.7202426080363864	85.9363153904473	85.9363153904473	0.0
1	0.6633813495072047	58.2827899924185	10.53828658074299	0.1
2	0.6254738438210836	51.269901440485214	10.045489006823345	0.2
3	0.6065200909780089	46.455648218347235	9.34420015163002	0.3
4	0.6065200909780089	42.456406368460954	8.756633813495071	0.4
5	0.5875663381349483	38.89310083396513	7.922668688400307	0.5
6	0.5686125852918877	35.72782410917361	7.202426080363907	0.6
7	0.5117513267627061	32.50568612585292	6.633813495072019	0.7
8	0.4548900682335102	29.814253222137978	5.9135708870356325	0.8
9	0.4169825625473891	27.065959059893856	5.363912054586805	0.9
10	0.4169825625473891	25.03790750568612	4.7573919636087965	1.0
11	0.3980288097043285	23.48369977255497	4.283548142532226	1.1
12	0.3980288097043285	21.910538286580746	3.809704321455655	1.2
13	0.3980288097043285	21.038665655799846	3.6391205458680815	1.3
14	0.37907505686125376	19.692949203942376	3.1842304776345713	1.4
15	0.34116755117513264	18.404094010614102	2.7482941622441217	1.5
16	0.3222137983320721	17.285822592873387	2.5777103866565625	1.6
17	0.3222137983320721	16.28127369219105	2.407126611068989	1.7
18	0.3222137983320721	15.523123578468542	2.1038665655799917	1.8
19	0.30326004548901153	14.783927217589081	1.9522365428354789	1.9
20	0.30326004548901153	14.234268385140254	1.7247915087187238	2.0
21	0.30326004548901153	13.589840788476124	1.6868840030326027	2.1
22	0.30326004548901153	13.021228203184236	1.4215314632297265	2.2
23	0.284306292645951	12.414708112206213	1.1940864291129714	2.3
24	0.284306292645951	11.88400303260046	1.0803639120545938	2.4
25	0.284306292645951	11.296436694465498	1.0045489006823374	2.5
26	0.2653525398028762	10.803639120545867	0.8718726307808993	2.6
27	0.2274450341167551	10.310841546626236	0.8529188779378387	2.7
28	0.2274450341167551	9.950720242608043	0.8529188779378387	2.8
29	0.2274450341167551	9.438968915845336	0.7960576194086428	2.9
30	0.2274450341167551	9.059893858984083	0.7771038665655823	3.0
31	0.2274450341167551	8.71872630780895	0.5875663381349483	3.1
32	0.20849128127369454	8.396512509476878	0.5875663381349483	3.2
33	0.20849128127369454	8.055344958301745	0.5496588324488272	3.3
34	0.20849128127369454	7.733131159969673	0.3980288097043285	3.4
35	0.18953752843063398	7.37300985595148	0.3980288097043285	3.5
36	0.18953752843063398	7.0697498104624685	0.3601213040181932	3.6
37	0.15163002274449866	6.880212282031849	0.3222137983320721	3.7
38	0.1326762699014381	6.46322971948446	0.30326004548901153	3.8
39	0.11372251705837755	6.330553449583022	0.30326004548901153	3.9
40	0.11372251705837755	6.084154662623206	0.284306292645951	4.0
41	0.09476876421531699	5.8188021228203155	0.17058377558757343	4.1
42	0.09476876421531699	5.534495830174379	0.17058377558757343	4.2
43	0.09476876421531699	5.307050796057624	0.17058377558757343	4.3
44	0.09476876421531699	4.94692949203943	0.17058377558757343	4.4
45	0.09476876421531699	4.719484457922675	0.17058377558757343	4.5
46	0.09476876421531699	4.435178165276724	0.17058377558757343	4.6
47	0.09476876421531699	4.169825625473848	0.17058377558757343	4.7
48	0.09476876421531699	3.942380591357093	0.17058377558757343	4.8
49	0.09476876421531699	3.6770280515542026	0.17058377558757343	4.9
50	0.09476876421531699	3.5443517816527645	0.17058377558757343	5.0
51	0.09476876421531699	3.260045489006828	0.17058377558757343	5.1
52	0.09476876421531699	3.0894617134192544	0.17058377558757343	5.2
53	0.09476876421531699	2.9567854435178162	0.17058377558757343	5.3
54	0.09476876421531699	2.824109173616378	0.17058377558757343	5.4
55	0.09476876421531699	2.69143290371494	0.11372251705837755	5.5
56	0.09476876421531699	2.4450341167551244	0.11372251705837755	5.6
57	0.09476876421531699	2.274450341167551	0.09476876421531699	5.7
58	0.09476876421531699	2.1986353297952945	0.09476876421531699	5.8
59	0.09476876421531699	2.0280515542077353	0.09476876421531699	5.9
60	0.09476876421531699	1.7816527672479197	0.09476876421531699	6.0
61	0.09476876421531699	1.7058377558756632	0.09476876421531699	6.1
62	0.09476876421531699	1.5731614859742251	0.09476876421531699	6.2
63	0.09476876421531699	1.4973464746019687	0.09476876421531699	6.3
64	0.09476876421531699	1.4215314632297265	0.09476876421531699	6.4
65	0.09476876421531699	1.3267626990144095	0.09476876421531699	6.5
66	0.09476876421531699	1.250947687642153	0.09476876421531699	6.6
67	0.09476876421531699	1.1751326762698966	0.09476876421531699	6.7
68	0.09476876421531699	1.1372251705837755	0.09476876421531699	6.8
69	0.09476876421531699	1.0424564063684585	0.09476876421531699	6.9
70	0.07581501137225644	0.9666413949962163	0.09476876421531699	7.0
71	0.07581501137225644	0.9287338893100809	0.09476876421531699	7.1
72	0.07581501137225644	0.8718726307808993	0.09476876421531699	7.2
73	0.05686125852919588	0.8529188779378387	0.09476876421531699	7.3
74	0.05686125852919588	0.8529188779378387	0.09476876421531699	7.4
75	0.03790750568612111	0.833965125094764	0.09476876421531699	7.5
76	0.03790750568612111	0.7960576194086428	0.09476876421531699	7.6
77	0.03790750568612111	0.7771038665655823	0.09476876421531699	7.7
78	0.03790750568612111	0.7581501137225217	0.09476876421531699	7.8
79	0.03790750568612111	0.7202426080363864	0.09476876421531699	7.9
80	0.03790750568612111	0.6633813495072047	0.09476876421531699	8.0
81	0.03790750568612111	0.6254738438210836	0.09476876421531699	8.1
82	0.03790750568612111	0.6065200909780089	0.07581501137225644	8.2
83	0.03790750568612111	0.6065200909780089	0.07581501137225644	8.3
84	0.03790750568612111	0.5686125852918877	0.07581501137225644	8.4
85	0.03790750568612111	0.5686125852918877	0.03790750568612111	8.5
86	0.03790750568612111	0.5117513267627061	0.03790750568612111	8.6
87	0.03790750568612111	0.43593631539044964	0.03790750568612111	8.7
88	0.03790750568612111	0.4169825625473891	0.03790750568612111	8.8
89	0.03790750568612111	0.4169825625473891	0.03790750568612111	8.9
90	0.03790750568612111	0.3980288097043285	0.03790750568612111	9.0
91	0.018953752843060556	0.3980288097043285	0.03790750568612111	9.1
92	0.018953752843060556	0.3980288097043285	0.03790750568612111	9.2
93	0.018953752843060556	0.3601213040181932	0.03790750568612111	9.3
94	0.018953752843060556	0.34116755117513264	0.03790750568612111	9.4
95	0.018953752843060556	0.3222137983320721	0.018953752843060556	9.5
96	0.018953752843060556	0.3222137983320721	0.018953752843060556	9.6
97	0.018953752843060556	0.3222137983320721	0.018953752843060556	9.7
98	0.018953752843060556	0.30326004548901153	0.018953752843060556	9.8
99	0.018953752843060556	0.30326004548901153	0.018953752843060556	9.9
