## Supplementary Tables S4 for "Structure-based learning to model complex protein-DNA interactions and transcription-factor co-operativity in *cis*-regulatory elements": WRC.error.csv

	error_rank_EV_mean	error_rank_pV_mean	error_rank_qV_mean	threshold
0	0.43593631539044964	85.9363153904473	85.9363153904473	0.0
1	0.3980288097043285	56.235784685367705	6.065200909780131	0.1
2	0.3601213040181932	49.65883244882487	5.439727065959062	0.2
3	0.30326004548901153	44.82562547384382	4.738438210765736	0.3
4	0.30326004548901153	41.52767247915087	4.510993176648981	0.4
5	0.24639878695981565	38.45716451857468	3.9613343442001536	0.5
6	0.18953752843063398	35.955269143290366	3.5822592873389	0.6
7	0.18953752843063398	33.41546626231994	3.1273692191053897	0.7
8	0.17058377558757343	31.17892342683851	2.824109173616378	0.8
9	0.15163002274449866	29.378316906747543	2.084912812736917	0.9
10	0.15163002274449866	27.463987869598185	1.9901440485216142	1.0
11	0.1326762699014381	25.701288855193326	1.535253980288104	1.1
12	0.1326762699014381	24.166034874905236	1.440485216072787	1.2
13	0.11372251705837755	22.517058377558755	1.3836239575435911	1.3
14	0.11372251705837755	21.171341925701284	1.307808946171349	1.4
15	0.11372251705837755	19.84457922668689	1.1372251705837755	1.5
16	0.09476876421531699	18.631539044730857	1.0045489006823374	1.6
17	0.09476876421531699	17.096285064442753	0.9476876421531415	1.7
18	0.09476876421531699	16.053828658074295	0.8718726307808993	1.8
19	0.07581501137225644	14.973464746019715	0.7581501137225217	1.9
20	0.07581501137225644	14.234268385140254	0.5686125852918877	2.0
21	0.03790750568612111	13.495072024260807	0.4927975739196313	2.1
22	0.03790750568612111	12.642153146322968	0.4927975739196313	2.2
23	0.03790750568612111	11.959818043972703	0.11372251705837755	2.3
24	0.018953752843060556	11.42911296436695	0.09476876421531699	2.4
25	0.018953752843060556	10.614101592115233	0.09476876421531699	2.5
26	0.0	9.78013646702047	0.09476876421531699	2.6
27	0.0	9.287338893100838	0.09476876421531699	2.7
28	0.0	8.73768006065201	0.0	2.8
29	0.0	8.301743745261561	0.0	2.9
30	0.0	7.600454890068235	0.0	3.0
31	0.0	7.1645185746777855	0.0	3.1
32	0.0	6.880212282031849	0.0	3.2
33	0.0	6.406368460955264	0.0	3.3
34	0.0	6.02729340409401	0.0	3.4
35	0.0	5.7240333586049985	0.0	3.5
36	0.0	5.326004548900684	0.0	3.6
37	0.0	5.098559514783929	0.0	3.7
38	0.0	4.833206974981053	0.0	3.8
39	0.0	4.5678544351781625	0.0	3.9
40	0.0	4.416224412433664	0.0	4.0
41	0.0	4.188779378316909	0.0	4.1
42	0.0	3.980288097043214	0.0	4.2
43	0.0	3.885519332827897	0.0	4.3
44	0.0	3.6770280515542026	0.0	4.4
45	0.0	3.3737680060652053	0.0	4.5
46	0.0	3.1273692191053897	0.0	4.6
47	0.0	3.0515542077331332	0.0	4.7
48	0.0	2.8999241849886346	0.0	4.8
49	0.0	2.729340409401061	0.0	4.9
50	0.0	2.5208491281273666	0.0	5.0
51	0.0	2.274450341167551	0.0	5.1
52	0.0	2.1607278241091734	0.0	5.2
53	0.0	2.1228203184230523	0.0	5.3
54	0.0	2.0280515542077353	0.0	5.4
55	0.0	1.8574677786201619	0.0	5.5
56	0.0	1.8385140257771013	0.0	5.6
57	0.0	1.7437452615617843	0.0	5.7
58	0.0	1.6489764973464816	0.0	5.8
59	0.0	1.5542077331311646	0.0	5.9
60	0.0	1.3646702047005306	0.0	6.0
61	0.0	1.2888551933282741	0.0	6.1
62	0.0	1.213040181956032	0.0	6.2
63	0.0	1.1940864291129714	0.0	6.3
64	0.0	1.1372251705837755	0.0	6.4
65	0.0	1.0993176648976544	0.0	6.5
66	0.0	1.0424564063684585	0.0	6.6
67	0.0	0.9287338893100809	0.0	6.7
68	0.0	0.8908263836239598	0.0	6.8
69	0.0	0.8150113722517034	0.0	6.9
70	0.0	0.7202426080363864	0.0	7.0
71	0.0	0.7012888551933258	0.0	7.1
72	0.0	0.6633813495072047	0.0	7.2
73	0.0	0.6254738438210836	0.0	7.3
74	0.0	0.6254738438210836	0.0	7.4
75	0.0	0.5686125852918877	0.0	7.5
76	0.0	0.5117513267627061	0.0	7.6
77	0.0	0.4927975739196313	0.0	7.7
78	0.0	0.4548900682335102	0.0	7.8
79	0.0	0.4169825625473891	0.0	7.9
80	0.0	0.3980288097043285	0.0	8.0
81	0.0	0.3601213040181932	0.0	8.1
82	0.0	0.30326004548901153	0.0	8.2
83	0.0	0.30326004548901153	0.0	8.3
84	0.0	0.24639878695981565	0.0	8.4
85	0.0	0.18953752843063398	0.0	8.5
86	0.0	0.18953752843063398	0.0	8.6
87	0.0	0.17058377558757343	0.0	8.7
88	0.0	0.15163002274449866	0.0	8.8
89	0.0	0.1326762699014381	0.0	8.9
90	0.0	0.1326762699014381	0.0	9.0
91	0.0	0.11372251705837755	0.0	9.1
92	0.0	0.11372251705837755	0.0	9.2
93	0.0	0.11372251705837755	0.0	9.3
94	0.0	0.09476876421531699	0.0	9.4
95	0.0	0.09476876421531699	0.0	9.5
96	0.0	0.09476876421531699	0.0	9.6
97	0.0	0.09476876421531699	0.0	9.7
98	0.0	0.07581501137225644	0.0	9.8
99	0.0	0.07581501137225644	0.0	9.9
