## Supplementary Tables S4 for "Structure-based learning to model complex protein-DNA interactions and transcription-factor co-operativity in *cis*-regulatory elements": WRKY.error.csv

	error_rank_EV_mean	error_rank_pV_mean	error_rank_qV_mean	threshold
0	1.4449449226240887	85.9363153904473	85.9363153904473	0.0
1	1.4215314632297265	67.17767470900415	10.478080542300319	0.1
2	1.403692637024477	60.99652142888998	9.146858136734608	0.2
3	1.3813941042679403	56.09976363555278	8.1724122552736	0.3
4	1.355750791597913	51.875306604825404	7.4265263345671855	0.4
5	1.340141818668343	48.00651117156492	6.720777772822558	0.5
6	1.3144985059983014	44.41756232439905	6.073005396244923	0.6
7	1.29331489987959	41.11514962315479	5.59135708870356	0.7
8	1.2788208535878312	38.070284975248626	5.193328278999246	0.8
9	1.2565223208312801	35.22833697542701	4.722829237836137	0.9
10	1.2286491548856162	32.71529233376444	4.373857200196227	1.0
11	1.2108103286803669	30.38732551398118	3.9936672166971476	1.1
12	1.1952013557507826	28.23105739642331	3.727199750256432	1.2
13	1.1807073094590237	26.25206261427998	3.4540427239887634	1.3
14	1.1617535566159631	24.556259198144758	3.1875752575480476	1.4
15	1.150604290237709	22.92066182045221	2.961245150069118	1.5
16	1.1327654640324738	21.45230343843376	2.7505240155197725	1.6
17	1.1205012710163658	20.096552646835832	2.606698479240066	1.7
18	1.1093520046380974	18.834455692815425	2.4182758774472717	1.8
19	1.098202738259829	17.634794630513298	2.282254827632329	1.9
20	1.0803639120545938	16.562235204923525	2.1863711367792007	2.0
21	1.0647549391249953	15.562146010792489	2.0704187664451723	2.1
22	1.0524907461089157	14.667974847255053	1.9667305891272377	2.2
23	1.041341479730633	13.840699281987241	1.8886857244793305	2.3
24	1.0301922133523647	13.110422334210412	1.7894572537126976	2.4
25	1.0168130936984312	12.40801855237926	1.7247915087187238	2.5
26	1.0078936805958136	11.751326762699009	1.6634705436382262	2.6
27	0.9844802212014514	11.105784239397053	1.6043794318333937	2.7
28	0.9766757347366593	10.527137314364708	1.5586674396824662	2.8
29	0.96329661508274	10.012041207688526	1.5252196405476468	2.9
30	0.9543772019801082	9.5069794407528	1.4850822815858749	3.0
31	0.9421130089640144	9.036480399589706	1.4538643357267205	3.1
32	0.9276189626722555	8.552602238772693	1.4070374169379676	3.2
33	0.9153547696561475	8.150113722517062	1.3791642509922895	3.3
34	0.8941711635374361	7.757659546001861	1.3512910850465971	3.4
35	0.8830218971591677	7.383044195691923	1.3289925522900603	3.5
36	0.8696427775052342	7.071979663738119	1.3144985059983014	3.6
37	0.8618382910404421	6.753110645319538	1.2821656335013216	3.7
38	0.8451143914730466	6.425322213798339	1.2576372474691198	3.8
39	0.8317352718191131	6.091959149087984	1.2297640815234416	3.9
40	0.8228158587164955	5.779779690496369	1.2074655487669048	4.0
41	0.8150113722517034	5.53672568345003	1.1873968692860046	4.1
42	0.8060919591490858	5.290326896490214	1.1673281898051187	4.2
43	0.7960576194086428	5.090755028319151	1.146144583686393	4.3
44	0.7871382063060253	4.869999554029349	1.1294206841189975	4.4
45	0.7771038665655823	4.671542612496097	1.1171564911028895	4.5
46	0.7692993801007901	4.471970744325034	1.1004325915354656	4.6
47	0.761494893635998	4.2824332158944	1.0792489854167684	4.7
48	0.7570351870846963	4.087321054274625	1.0680997190384858	4.8
49	0.7492307006199042	3.900013379119656	1.0547205993845665	4.9
50	0.7391963608794612	3.737234089996875	1.0402265530928076	5.0
51	0.7336217276903199	3.590063773803678	1.029077286714525	5.1
52	0.7235873879498627	3.445123310886146	1.0179280203362708	5.2
53	0.7135530482094339	3.313561967622533	0.9978593408553706	5.3
54	0.7035187084689767	3.197609597288505	0.9878250011149277	5.4
55	0.6957142220041987	3.0493243544574824	0.9677563216340275	5.5
56	0.6823351023502653	2.9300272042099778	0.9621816884449004	5.6
57	0.6745306158854874	2.8218793203407273	0.9532622753422686	5.7
58	0.6678410560585064	2.7103866565580006	0.9331935958613968	5.8
59	0.6544619364045872	2.60223877268875	0.908665209829195	5.9
60	0.6455425233019554	2.5208491281273666	0.8930562368996107	6.0
61	0.6355081835615266	2.4182758774472717	0.8785621906078518	6.1
62	0.6288186237345457	2.3235071132319547	0.8529188779378387	6.2
63	0.6221290639076074	2.242117468670557	0.8406546849217307	6.3
64	0.6120947241671502	2.149578557730891	0.8306203451812877	6.4
65	0.6020603844267072	2.0693038398073327	0.8205860054408305	6.5
66	0.5964857512375659	2.0012933148998826	0.8105516657004017	6.6
67	0.5886812647727879	1.939972349819385	0.7971725460464683	6.7
68	0.5775319983945053	1.8719618249119208	0.7882531329438649	6.8
69	0.5686125852918877	1.815100566382739	0.7849083530303602	6.9
70	0.5585782455514448	1.7638139410426703	0.773759086652106	7.0
71	0.5474289791731763	1.7214467288052475	0.7648396735494742	7.1
72	0.5407394193462096	1.6735048833786692	0.7548053338090455	7.2
73	0.531820006243592	1.633367524416883	0.7481157739820645	7.3
74	0.5240155197788141	1.6010346519199032	0.7403112875172724	7.4
75	0.5128662534005315	1.5787361191633522	0.7347366543281453	7.5
76	0.5061766935735648	1.5341390536502786	0.7280470945011785	7.6
77	0.4927975739196313	1.498461401239794	0.709093341658118	7.7
78	0.48499308745485337	1.4705882352941302	0.6957142220041987	7.8
79	0.4760736743522216	1.4371404361593108	0.6845649556259161	7.9
80	0.46380948133612776	1.4159568300405851	0.6700709093341572	8.0
81	0.4571199215091468	1.3947732239218738	0.6611514962315539	8.1
82	0.44708558176873225	1.3769343977166386	0.6522320831289221	8.2
83	0.44262587521740215	1.3524060116844225	0.6421977433884791	8.3
84	0.43593631539044964	1.3379119653926779	0.6332783302858616	8.4
85	0.4236721223743416	1.3089238728091601	0.6176693573562915	8.5
86	0.41586763590954945	1.2921999732417504	0.6076350176158485	8.6
87	0.40917807608259693	1.2732462203986898	0.5909111180484246	8.7
88	0.4024885162556302	1.245373054453026	0.5775319983945053	8.8
89	0.39468402979085226	1.2219595950586495	0.5708424385675244	8.9
90	0.38910939660171096	1.2052356954912398	0.5686125852918877	9.0
91	0.37907505686125376	1.1896267225616555	0.5596931721892702	9.1
92	0.3701556437586362	1.1784774561833729	0.5407394193462096	9.2
93	0.36235115729384404	1.156178923426836	0.5340498595192429	9.3
94	0.3545466708290519	1.1416848771350772	0.5240155197788141	9.4
95	0.3445123310886089	1.1305356107568088	0.5173259599518332	9.5
96	0.33113321143468966	1.116041564465064	0.5095214734870552	9.6
97	0.3289033581590246	1.108237078000272	0.5028319136600885	9.7
98	0.3244436516077087	1.0937430317085273	0.4883378673683296	9.8
99	0.31886901841859583	1.0781340587789288	0.48053338090352327	9.9
