## Supplementary Tables S4 for "Structure-based learning to model complex protein-DNA interactions and transcription-factor co-operativity in *cis*-regulatory elements": Zinc_cluster.error.csv

	error_rank_EV_mean	error_rank_pV_mean	error_rank_qV_mean	threshold
0	2.168199976672298	85.8980433895142	85.8980433895142	0.0
1	2.0942074415349623	59.24852014929725	15.480295386948157	0.1
2	2.0174811920452527	52.72824692366011	14.142597830524295	0.2
3	1.9429419140374335	47.885927567504524	13.052028051554203	0.3
4	1.873505569487378	44.030661340176124	12.087391380416406	0.4
5	1.812634863241371	40.75749402227795	11.26891730331836	0.5
6	1.750488423630955	37.87816381874381	10.525164751851634	0.6
7	1.684332536303728	35.29097655566572	9.86397037382632	0.7
8	1.629476001632952	32.99410975680877	9.27385256896251	0.8
9	1.5788111623024434	30.87238292412667	8.695034116755124	0.9
10	1.523407884761184	28.979194611302262	8.217727590832212	1.0
11	1.4678223595964255	27.28684317956494	7.752631655683203	1.1
12	1.416975272642432	25.728079255846495	7.302662273283957	1.2
13	1.3674039190528902	24.301809354406018	6.898254796757456	1.3
14	1.3154633463579586	22.96465854085264	6.536128768880857	1.4
15	1.2764623549308993	21.74123024435761	6.180199160202946	1.5
16	1.2316294395521084	20.623141074240394	5.831559456464689	1.6
17	1.184427305067942	19.601825392196886	5.510985886744024	1.7
18	1.147977780369743	18.61623024435761	5.223945879745742	1.8
19	1.1077010555782323	17.723399136875244	4.967158978246914	1.9
20	1.0703402927625945	16.90292033591882	4.702170933691022	2.0
21	1.0318860442059758	16.1447702221963	4.476001632938704	2.1
22	0.990333586050042	15.419789175949148	4.285552866390631	2.2
23	0.958075756692125	14.756225578818459	4.093463871231123	2.3
24	0.9258179273342364	14.140046363795406	3.8862483233218654	2.4
25	0.8973872980696456	13.569975797515596	3.7220432145564786	2.5
26	0.8656762115821977	13.021410450807721	3.5315944480084056	2.6
27	0.8368810870706085	12.49507931416575	3.359370443809425	2.7
28	0.808814953053016	12.000823759258182	3.2108386306642416	2.8
29	0.7803843237884109	11.52533970957019	3.071236951070162	2.9
30	0.7521359421473193	11.092683851402583	2.913228261503477	3.0
31	0.7253455414941357	10.687365136758629	2.7772715343791816	3.1
32	0.6989196360879504	10.28733160319588	2.646782235959634	3.2
33	0.6710357496938144	9.910625765440017	2.517386423281039	3.3
34	0.6498950253688776	9.574743395346133	2.4051218872105835	3.4
35	0.6265673295620218	9.22665043447833	2.2968667988569393	3.5
36	0.6045153671196033	8.91737621741413	2.174396395871014	3.6
37	0.5837391380416506	8.629607219921851	2.0668702980113096	3.7
38	0.5618694232227028	8.348763632122242	1.977022219630257	3.8
39	0.5440091561205946	8.063181606111868	1.8853516650142979	3.9
40	0.5263311366419714	7.788716685134432	1.7967793199976683	4.0
41	0.5048259170700362	7.5237286405785255	1.7036507843937585	4.1
42	0.4884236309558361	7.285713244299288	1.6271067825275622	4.2
43	0.4696521257362889	7.059726191170483	1.5292398087129015	4.3
44	0.45106286814021246	6.843398262086666	1.4630839213856603	4.4
45	0.4346605820260123	6.612855018370553	1.3883623957543563	4.5
46	0.41570682918295176	6.405274975214326	1.3260337085204412	4.6
47	0.40149151455065635	6.1904050271184445	1.2704481833556827	4.7
48	0.3874584475418459	5.972983612293689	1.217231877296328	4.8
49	0.3730608852860655	5.77870764565229	1.1550854376858837	4.9
50	0.36030355164167815	5.602109698489528	1.1007756458855766	5.0
51	0.34791071324431755	5.421320055986456	1.0533912637779252	5.1
52	0.33223741762407144	5.256385956727129	1.0047311483058223	5.2
53	0.3202090744736523	5.098195019536945	0.9598982329270456	5.3
54	0.3110966932991346	4.946382749168961	0.9117848603254259	5.4
55	0.29925059777222884	4.786004840496872	0.8685921735580564	5.5
56	0.2874045022453089	4.63346357963492	0.8226657724383131	5.6
57	0.27719863532979616	4.490581442817984	0.7849405143757053	5.7
58	0.2649880445559063	4.354077972823248	0.7501312182889137	5.8
59	0.25441768239343787	4.216298769464046	0.7122237126027926	5.9
60	0.2443940631014101	4.07341663264711	0.6836108357147026	6.0
61	0.23564617717384806	3.9394646293812485	0.6548157112031276	6.1
62	0.22671604362277264	3.813531521548967	0.6232868723391789	6.2
63	0.2154166909663502	3.697804280632184	0.5924870239691984	6.3
64	0.2046640811803968	3.5808013063509634	0.5662433661864981	6.4
65	0.1979209191112119	3.464345074940212	0.5374482416749373	6.5
66	0.19136000466554037	3.356454481833552	0.5133915553740991	6.6
67	0.18261211873796412	3.2472881553624546	0.4902461071907709	6.7
68	0.17678019478624662	3.1397620575027645	0.4610864874321976	6.8
69	0.16967253747010602	3.0364276549833846	0.43356709628505996	6.9
70	0.1618358896600114	2.935644719192851	0.41479559106548436	7.0
71	0.1541814894733733	2.8330393071674393	0.39165014288215616	7.1
72	0.1474383274042168	2.7309806380124684	0.3705094185571909	7.2
73	0.14324663206392074	2.6447775121012427	0.35629410392489547	7.3
74	0.1381436986061857	2.563312824400782	0.3397095701872104	7.4
75	0.13486324138334282	2.4792966699714327	0.3234895316965094	7.5
76	0.13030705079606264	2.390542077331318	0.3109144456756354	7.6
77	0.1268443459497206	2.311811103983217	0.29505890243190436	7.7
78	0.12301714585642287	2.2281594448008377	0.27719863532979616	7.8
79	0.11736746952819033	2.151250947687643	0.26425905406193806	7.9
80	0.1135402694348926	2.080356622149637	0.25223071091153315	8.0
81	0.10934857409458232	2.005088353647878	0.2363751676678163	8.1
82	0.10606811687175366	1.93255379949845	0.22361783402345736	8.2
83	0.1018764215314576	1.8614772263369588	0.21067825275558505	8.3
84	0.09859596430861473	1.7967793199976683	0.19992564296963167	8.4
85	0.09549775470929944	1.7339038898932841	0.19245349040649273	8.5
86	0.09312853560390977	1.6712107074123708	0.1800606520091037	8.6
87	0.0907593164985343	1.6198168775879083	0.17131276608154167	8.7
88	0.08656762115820982	1.5640491047996647	0.16602758500027903	8.8
89	0.08365165918237949	1.5077345891409522	0.1567329562022337	8.9
90	0.08237592581792796	1.4583454831748952	0.15272350848545102	9.0
91	0.08037120195953662	1.4073161485974168	0.14543360354582546	9.1
92	0.07581501137225644	1.3592027759957972	0.13832594622967065	9.2
93	0.07362803989035172	1.3061687175599275	0.13285851752492306	9.3
94	0.07016533504402389	1.2673499737563532	0.1259331078322532	9.4
95	0.06652038257421111	1.2199655916486876	0.11864320289262764	9.5
96	0.06396891584533648	1.1778663906222704	0.1139047646818625	9.6
97	0.06196419198691672	1.1395943896891652	0.10789059310666005	9.7
98	0.06050621099900866	1.1000466553916226	0.1015119262845019	9.8
99	0.05795474427013403	1.0623213973289722	0.09732023094417741	9.9
